# scOPE identifies which driver-associated expression programs transfer from bulk tumors to single cells

**DOI:** 10.64898/2026.07.24.740598

**Authors:** Andrew J. Ashford, Alex Lapadat, Emek Demir

**Affiliations:** Department of Molecular & Medical Genetics and Knight Cancer Institute, Oregon Health & Science University, Portland, OR 97239, USA; Department of Neuroscience, Amherst College, Amherst, MA 01002, USA

**Keywords:** single-cell RNA sequencing, cancer genomics, transfer learning, driver mutations, latent representations, copy-number variation

## Abstract

Single-cell RNA sequencing (scRNA-seq) resolves the phenotypic heterogeneity of tumors but rarely observes the somatic mutations that drive it: a variant is legible only where its gene is expressed, the mutant allele is transcribed, and reads span the variant site, so an absent variant read is fundamentally ambiguous. Bulk tumor cohorts have the opposite profile—matched genotype and expression for hundreds of patients, but no cellular resolution. We present scOPE (**s**ingle-**c**ell **O**ncological **P**rediction **E**xplorer), which learns cancer-specific, driver-associated expression axes from bulk tumors, freezes them, and projects single-cell transcriptomes onto the fixed axes without refitting to the target cohort. Our central finding is that this transfer is selective rather than general: of 158 audited driver–cancer models across seven malignancies, 102 met predefined claim-safety criteria and only 11 reached out-of-fold AUROC ≥ 0.90, led by acute myeloid leukemia (AML) *NPM1* (0.971), glioblastoma *IDH1* (0.963), and pancreatic adenocarcinoma *KRAS* (0.944). Determining *which* programs transfer therefore becomes the central task. We address it with a ground-truth-free confidence score—integrating bulk transferability, spatial coherence, score concentration, and copy-number (CNV) agreement—that within AML ranked the three independently supported programs above the remainder (AUROC 0.85 across 12 truth-evaluable drivers, of which three were supported), a triage signal rather than a validated genotype classifier. Against expressed-mutation labels, cell-state-residual scores were enriched in mutant-labeled cells for *NPM1*, *TP53*, and *DNMT3A*, and the *NPM1* separation survived aggregation to patients. Critically, matched genotype–score maps show that even supported programs occupy restricted transcriptional subspaces rather than uniformly marking mutation-positive tumors, and the *NPM1* program contracted during treatment across multiple patients. Transferred scores tracked inferred CNV burden yet also resolved discordant malignant populations invisible to aneuploidy alone. scOPE does not call alleles; it recovers continuous, mutation-associated transcriptional axes from existing scRNA-seq data, together with explicit diagnostics for when that reading should be withheld.
