## Supplementary_Tables for "scOPE identifies which driver-associated expression programs transfer from bulk tumors to single cells": Fig5_BRCA_Wu_permutation_null.csv

observed	perm_p	null_mean	null_std	n_perm_unit	driver	score_col	score_kind	score_mode	control	cancer	fdr_q
0.019530579864955877	0.001999000499750125	5.3262088870353384e-05	0.006783519965107516	observation	PIK3CA	mutation_resid_PIK3CA	cellstate_residual_raw	cellstate_residual	permutation_reference_label	BRCA	0.004497751124437781
0.08542586552956233	0.0004997501249375312	7.438664281047164e-05	0.006813130822955524	observation	PIK3R1	mutation_resid_PIK3R1	cellstate_residual_raw	cellstate_residual	permutation_reference_label	BRCA	0.001285071749839366
-0.14961845941652896	1.0	-7.159825503489686e-05	0.006772073643155217	observation	PTEN	mutation_resid_PTEN	cellstate_residual_raw	cellstate_residual	permutation_reference_label	BRCA	1.0
-0.2318269663582102	1.0	4.598664097949567e-06	0.006937887199202679	observation	AKT1	mutation_resid_AKT1	cellstate_residual_raw	cellstate_residual	permutation_reference_label	BRCA	1.0
-0.24127774990940676	1.0	-0.00013548444169082064	0.006734709667601966	observation	TP53	mutation_resid_TP53	cellstate_residual_raw	cellstate_residual	permutation_reference_label	BRCA	1.0
0.31372347949785784	0.0004997501249375312	7.83188310554161e-05	0.006476273784277394	observation	CDH1	mutation_resid_CDH1	cellstate_residual_raw	cellstate_residual	permutation_reference_label	BRCA	0.001285071749839366
-0.11116575373015292	1.0	0.00011172473114463399	0.00694916901509425	observation	ERBB2	mutation_resid_ERBB2	cellstate_residual_raw	cellstate_residual	permutation_reference_label	BRCA	1.0
-0.058060326500769865	1.0	6.820882179421134e-05	0.006706675063554339	observation	ERBB3	mutation_resid_ERBB3	cellstate_residual_raw	cellstate_residual	permutation_reference_label	BRCA	1.0
0.10614512786550234	0.0004997501249375312	0.00013183393097301204	0.006950731669889957	observation	GATA3	mutation_resid_GATA3	cellstate_residual_raw	cellstate_residual	permutation_reference_label	BRCA	0.001285071749839366
0.594548107387024	0.0004997501249375312	0.00016420433154127495	0.006725309048643319	observation	RUNX1	mutation_resid_RUNX1	cellstate_residual_raw	cellstate_residual	permutation_reference_label	BRCA	0.001285071749839366
-0.35899103028496326	1.0	-5.4772288490347486e-05	0.0068757437484849885	observation	FOXA1	mutation_resid_FOXA1	cellstate_residual_raw	cellstate_residual	permutation_reference_label	BRCA	1.0
-0.3856066393206887	1.0	-3.712955286721803e-05	0.006749958224686383	observation	BRCA1	mutation_resid_BRCA1	cellstate_residual_raw	cellstate_residual	permutation_reference_label	BRCA	1.0
0.1986652738171839	0.0004997501249375312	1.9795866213694725e-05	0.0067674320078663485	observation	BRCA2	mutation_resid_BRCA2	cellstate_residual_raw	cellstate_residual	permutation_reference_label	BRCA	0.001285071749839366
0.7125691175850268	0.0004997501249375312	0.00010432273123281527	0.0066452160561384244	observation	ATM	mutation_resid_ATM	cellstate_residual_raw	cellstate_residual	permutation_reference_label	BRCA	0.001285071749839366
0.43179443818695296	0.0004997501249375312	2.101465141617248e-05	0.006698800712144352	observation	KMT2C	mutation_resid_KMT2C	cellstate_residual_raw	cellstate_residual	permutation_reference_label	BRCA	0.001285071749839366
0.00431913233760417	0.25987006496751625	3.242408262468277e-05	0.00663424767987418	observation	ARID1A	mutation_resid_ARID1A	cellstate_residual_raw	cellstate_residual	permutation_reference_label	BRCA	0.5197401299350325
-0.2323377552925605	1.0	-1.4006635640853193e-05	0.006786119038814028	observation	MAP3K1	mutation_resid_MAP3K1	cellstate_residual_raw	cellstate_residual	permutation_reference_label	BRCA	1.0
-0.4941482993708105	1.0	-0.0001468962528750136	0.0067972308053139835	observation	RB1	mutation_resid_RB1	cellstate_residual_raw	cellstate_residual	permutation_reference_label	BRCA	1.0
