## Supplementary_Tables for "scOPE identifies which driver-associated expression programs transfer from bulk tumors to single cells": Fig5_CRC_Lee_permutation_null.csv

observed	perm_p	null_mean	null_std	n_perm_unit	driver	score_col	score_kind	score_mode	control	cancer	fdr_q
0.43900975155059285	0.0004997501249375312	-0.0001423956970644426	0.005601566824033622	observation	APC	mutation_resid_APC	cellstate_residual_raw	cellstate_residual	permutation_reference_label	CRC	0.000624687656171914
0.5031292690898588	0.0004997501249375312	8.5193724456275e-05	0.005830761094256336	observation	CTNNB1	mutation_resid_CTNNB1	cellstate_residual_raw	cellstate_residual	permutation_reference_label	CRC	0.000624687656171914
0.24845036505081675	0.0004997501249375312	0.0002577299823897961	0.005693353619905629	observation	RNF43	mutation_resid_RNF43	cellstate_residual_raw	cellstate_residual	permutation_reference_label	CRC	0.000624687656171914
0.4824165006558414	0.0004997501249375312	-2.325929560052764e-05	0.005774824250149187	observation	KRAS	mutation_resid_KRAS	cellstate_residual_raw	cellstate_residual	permutation_reference_label	CRC	0.000624687656171914
0.05460516915783464	0.0004997501249375312	-0.00039389464428516124	0.005926226009542766	observation	NRAS	mutation_resid_NRAS	cellstate_residual_raw	cellstate_residual	permutation_reference_label	CRC	0.000624687656171914
-0.7346407284796164	1.0	-7.181739911837126e-06	0.005649730319962668	observation	BRAF	mutation_resid_BRAF	cellstate_residual_raw	cellstate_residual	permutation_reference_label	CRC	1.0
-0.7981800965719346	1.0	-0.00018294942901426242	0.005832288111598938	observation	ERBB2	mutation_resid_ERBB2	cellstate_residual_raw	cellstate_residual	permutation_reference_label	CRC	1.0
0.6306631205724758	0.0004997501249375312	-0.00014194221503909966	0.005744523699874277	observation	PIK3CA	mutation_resid_PIK3CA	cellstate_residual_raw	cellstate_residual	permutation_reference_label	CRC	0.000624687656171914
0.26707693658331255	0.0004997501249375312	-0.0001855722772854232	0.0057938937017122764	observation	PTEN	mutation_resid_PTEN	cellstate_residual_raw	cellstate_residual	permutation_reference_label	CRC	0.000624687656171914
0.6345350822523479	0.0004997501249375312	-9.902211865100391e-05	0.00577776283489189	observation	SMAD4	mutation_resid_SMAD4	cellstate_residual_raw	cellstate_residual	permutation_reference_label	CRC	0.000624687656171914
0.6638054339581019	0.0004997501249375312	-6.178472803790963e-05	0.005712351929851826	observation	SMAD2	mutation_resid_SMAD2	cellstate_residual_raw	cellstate_residual	permutation_reference_label	CRC	0.000624687656171914
0.8493067626804205	0.0004997501249375312	0.00015153761926501574	0.005876801423366225	observation	TGFBR2	mutation_resid_TGFBR2	cellstate_residual_raw	cellstate_residual	permutation_reference_label	CRC	0.000624687656171914
0.09216223599776674	0.0004997501249375312	5.8850747581777774e-05	0.005801276317304796	observation	TP53	mutation_resid_TP53	cellstate_residual_raw	cellstate_residual	permutation_reference_label	CRC	0.000624687656171914
0.6635325398621386	0.0004997501249375312	1.7669233651844085e-05	0.005834287492662999	observation	MLH1	mutation_resid_MLH1	cellstate_residual_raw	cellstate_residual	permutation_reference_label	CRC	0.000624687656171914
0.45600359069862484	0.0004997501249375312	-1.9200485529685175e-05	0.005872117057765747	observation	MSH2	mutation_resid_MSH2	cellstate_residual_raw	cellstate_residual	permutation_reference_label	CRC	0.000624687656171914
0.042541097097745784	0.0004997501249375312	-2.9191942113115042e-05	0.005870354577358487	observation	MSH6	mutation_resid_MSH6	cellstate_residual_raw	cellstate_residual	permutation_reference_label	CRC	0.000624687656171914
0.6570446156684997	0.0004997501249375312	-0.0001390967189416038	0.00576066803939064	observation	PMS2	mutation_resid_PMS2	cellstate_residual_raw	cellstate_residual	permutation_reference_label	CRC	0.000624687656171914
0.5158746484508827	0.0004997501249375312	3.5610796132243714e-05	0.00595993213589026	observation	ARID1A	mutation_resid_ARID1A	cellstate_residual_raw	cellstate_residual	permutation_reference_label	CRC	0.000624687656171914
-0.5058406167267503	1.0	6.675555454952375e-05	0.00561747906742683	observation	KMT2D	mutation_resid_KMT2D	cellstate_residual_raw	cellstate_residual	permutation_reference_label	CRC	1.0
0.6196954271680146	0.0004997501249375312	-1.457128062644153e-05	0.005842977745441828	observation	KMT2C	mutation_resid_KMT2C	cellstate_residual_raw	cellstate_residual	permutation_reference_label	CRC	0.000624687656171914
0.39544146102615674	0.0004997501249375312	3.2769279417243504e-05	0.005751860385988288	observation	SETD2	mutation_resid_SETD2	cellstate_residual_raw	cellstate_residual	permutation_reference_label	CRC	0.000624687656171914
-0.24229488812551392	1.0	0.0002215603318845003	0.005755344110224146	observation	FAT4	mutation_resid_FAT4	cellstate_residual_raw	cellstate_residual	permutation_reference_label	CRC	1.0
-0.11618981754556268	1.0	5.893217360137337e-05	0.005807905522873145	observation	FBXW7	mutation_resid_FBXW7	cellstate_residual_raw	cellstate_residual	permutation_reference_label	CRC	1.0
0.8781361607875626	0.0004997501249375312	7.258799365774987e-05	0.0057469662478539735	observation	SOX9	mutation_resid_SOX9	cellstate_residual_raw	cellstate_residual	permutation_reference_label	CRC	0.000624687656171914
0.8594930814458415	0.0004997501249375312	-8.22973067696936e-06	0.005756892302518287	observation	TCF7L2	mutation_resid_TCF7L2	cellstate_residual_raw	cellstate_residual	permutation_reference_label	CRC	0.000624687656171914
