## Supplementary_Tables for "scOPE identifies which driver-associated expression programs transfer from bulk tumors to single cells": Fig5_GBM_Neftel_permutation_null.csv

observed	perm_p	null_mean	null_std	n_perm_unit	driver	score_col	score_kind	score_mode	control	cancer	fdr_q
0.20718507486042426	0.0004997501249375312	-0.00012988887812247901	0.007658734214880964	observation	IDH1	mutation_resid_IDH1	cellstate_residual_raw	cellstate_residual	permutation_reference_label	GBM	0.0024987506246876563
-0.5285065476941274	1.0	-5.526663988058178e-05	0.007593154617049367	observation	TP53	mutation_resid_TP53	cellstate_residual_raw	cellstate_residual	permutation_reference_label	GBM	1.0
-0.5479732651485472	1.0	-1.8388017180963335e-05	0.007592750545559698	observation	PTEN	mutation_resid_PTEN	cellstate_residual_raw	cellstate_residual	permutation_reference_label	GBM	1.0
-0.20170438297752669	1.0	2.0251623523529995e-05	0.007481184827738463	observation	EGFR	mutation_resid_EGFR	cellstate_residual_raw	cellstate_residual	permutation_reference_label	GBM	1.0
-0.5176813914953347	1.0	-9.313325353196217e-05	0.007554691844058082	observation	PIK3CA	mutation_resid_PIK3CA	cellstate_residual_raw	cellstate_residual	permutation_reference_label	GBM	1.0
-0.3888822434153427	1.0	-7.708195330700845e-05	0.007707183117795405	observation	PIK3R1	mutation_resid_PIK3R1	cellstate_residual_raw	cellstate_residual	permutation_reference_label	GBM	1.0
-0.4593264441305479	1.0	-0.0001261191439200735	0.007578779668383002	observation	RB1	mutation_resid_RB1	cellstate_residual_raw	cellstate_residual	permutation_reference_label	GBM	1.0
-0.5075727491405203	1.0	-5.1938085997810466e-05	0.007640388725795215	observation	CDKN2A	mutation_resid_CDKN2A	cellstate_residual_raw	cellstate_residual	permutation_reference_label	GBM	1.0
-0.47501465299072765	1.0	-9.674309958993899e-05	0.0075921003929732035	observation	NF1	mutation_resid_NF1	cellstate_residual_raw	cellstate_residual	permutation_reference_label	GBM	1.0
-0.3602546293009138	1.0	-0.00026985497298141677	0.007529937766883705	observation	ATRX	mutation_resid_ATRX	cellstate_residual_raw	cellstate_residual	permutation_reference_label	GBM	1.0
-0.49868245597768235	1.0	-0.00014287518338861933	0.007579551366636692	observation	CIC	mutation_resid_CIC	cellstate_residual_raw	cellstate_residual	permutation_reference_label	GBM	1.0
0.5681480735876674	0.0004997501249375312	-4.5613820394583285e-06	0.007643582965439491	observation	TERT	mutation_resid_TERT	cellstate_residual_raw	cellstate_residual	permutation_reference_label	GBM	0.0024987506246876563
0.5499896419714001	0.0004997501249375312	2.073032733317326e-06	0.007595249501591918	observation	PDGFRA	mutation_resid_PDGFRA	cellstate_residual_raw	cellstate_residual	permutation_reference_label	GBM	0.0024987506246876563
-0.4775634241303641	1.0	-7.41588835270312e-05	0.007572571461752709	observation	MDM4	mutation_resid_MDM4	cellstate_residual_raw	cellstate_residual	permutation_reference_label	GBM	1.0
-0.47113880120297924	1.0	-5.898497375826833e-05	0.00757172152861489	observation	STAG2	mutation_resid_STAG2	cellstate_residual_raw	cellstate_residual	permutation_reference_label	GBM	1.0
