## Supplementary_Tables for "scOPE identifies which driver-associated expression programs transfer from bulk tumors to single cells": Fig5_LUAD_Lambrechts_permutation_null.csv

observed	perm_p	null_mean	null_std	n_perm_unit	driver	score_col	score_kind	score_mode	control	cancer	fdr_q
0.21736722891773486	0.0004997501249375312	0.0005267359281416136	0.014047051893404017	observation	KRAS	mutation_resid_KRAS	cellstate_residual_raw	cellstate_residual	permutation_reference_label	LUAD	0.0006663334999167083
-0.04510372630621273	0.9995002498750625	-0.00019605721150396714	0.013680943261018595	observation	EGFR	mutation_resid_EGFR	cellstate_residual_raw	cellstate_residual	permutation_reference_label	LUAD	1.0
0.4628059199267236	0.0004997501249375312	2.0886131093845516e-05	0.014039172438676499	observation	TP53	mutation_resid_TP53	cellstate_residual_raw	cellstate_residual	permutation_reference_label	LUAD	0.0006663334999167083
0.3046722841730132	0.0004997501249375312	0.00038455871245983333	0.013654672515362115	observation	STK11	mutation_resid_STK11	cellstate_residual_raw	cellstate_residual	permutation_reference_label	LUAD	0.0006663334999167083
0.1796949706175781	0.0004997501249375312	-0.0001639700707846427	0.013878515193380035	observation	KEAP1	mutation_resid_KEAP1	cellstate_residual_raw	cellstate_residual	permutation_reference_label	LUAD	0.0006663334999167083
0.39146575249045323	0.0004997501249375312	0.0004288868254197541	0.013831812029783315	observation	NF1	mutation_resid_NF1	cellstate_residual_raw	cellstate_residual	permutation_reference_label	LUAD	0.0006663334999167083
0.1812392117857069	0.0004997501249375312	-0.0009043543753032595	0.013701856543807187	observation	BRAF	mutation_resid_BRAF	cellstate_residual_raw	cellstate_residual	permutation_reference_label	LUAD	0.0006663334999167083
0.22052721015132892	0.0004997501249375312	-0.0001611245995815922	0.013656090706420465	observation	PIK3CA	mutation_resid_PIK3CA	cellstate_residual_raw	cellstate_residual	permutation_reference_label	LUAD	0.0006663334999167083
0.15851535944390305	0.0004997501249375312	-3.5039009091027696e-05	0.014154232117992703	observation	MET	mutation_resid_MET	cellstate_residual_raw	cellstate_residual	permutation_reference_label	LUAD	0.0006663334999167083
0.14990437976386906	0.0004997501249375312	0.00021754709149691276	0.013636670907224247	observation	ERBB2	mutation_resid_ERBB2	cellstate_residual_raw	cellstate_residual	permutation_reference_label	LUAD	0.0006663334999167083
0.3861991660193682	0.0004997501249375312	0.00023527812828918603	0.013688118091929402	observation	U2AF1	mutation_resid_U2AF1	cellstate_residual_raw	cellstate_residual	permutation_reference_label	LUAD	0.0006663334999167083
0.31730936206591065	0.0004997501249375312	-0.0001608193644490596	0.013719203801318353	observation	RBM10	mutation_resid_RBM10	cellstate_residual_raw	cellstate_residual	permutation_reference_label	LUAD	0.0006663334999167083
0.5526974976897505	0.0004997501249375312	-8.149461048444234e-05	0.014101785345183658	observation	CDKN2A	mutation_resid_CDKN2A	cellstate_residual_raw	cellstate_residual	permutation_reference_label	LUAD	0.0006663334999167083
-0.14637170025507873	1.0	-2.6229763790508233e-05	0.013971803821025293	observation	RB1	mutation_resid_RB1	cellstate_residual_raw	cellstate_residual	permutation_reference_label	LUAD	1.0
0.2323016638271831	0.0004997501249375312	1.0504643825498317e-05	0.014181545018766081	observation	SMARCA4	mutation_resid_SMARCA4	cellstate_residual_raw	cellstate_residual	permutation_reference_label	LUAD	0.0006663334999167083
-0.08897892486350822	1.0	-0.0006223979600155323	0.013863931301775215	observation	ARID1A	mutation_resid_ARID1A	cellstate_residual_raw	cellstate_residual	permutation_reference_label	LUAD	1.0
0.013641070927272958	0.15742128935532235	-0.0001813111802981336	0.014176885982498985	observation	SETD2	mutation_resid_SETD2	cellstate_residual_raw	cellstate_residual	permutation_reference_label	LUAD	0.18520151688861453
0.021283322731038945	0.06546726636681659	0.00026982706468365274	0.013936418029866726	observation	MGA	mutation_resid_MGA	cellstate_residual_raw	cellstate_residual	permutation_reference_label	LUAD	0.08183408295852074
0.22788910174681987	0.0004997501249375312	8.514742340324755e-05	0.014213390754546692	observation	ATM	mutation_resid_ATM	cellstate_residual_raw	cellstate_residual	permutation_reference_label	LUAD	0.0006663334999167083
0.050800421497153136	0.0004997501249375312	0.00013153990559357337	0.01391685599045931	observation	PTPRD	mutation_resid_PTPRD	cellstate_residual_raw	cellstate_residual	permutation_reference_label	LUAD	0.0006663334999167083
