## Supplementary_Tables for "scOPE identifies which driver-associated expression programs transfer from bulk tumors to single cells": Fig5_PAAD_Moncada_permutation_null.csv

observed	perm_p	null_mean	null_std	n_perm_unit	driver	score_col	score_kind	score_mode	control	cancer	fdr_q
0.8274273900541649	0.0004997501249375312	-0.0006241404386688368	0.04151516388781064	observation	KRAS	mutation_resid_KRAS	cellstate_residual_raw	cellstate_residual	permutation_reference_label	PAAD	0.0008329168748958854
0.30024463366248355	0.0004997501249375312	-0.0006316898112029976	0.040823114473960816	observation	TP53	mutation_resid_TP53	cellstate_residual_raw	cellstate_residual	permutation_reference_label	PAAD	0.0008329168748958854
0.4475514343668503	0.0004997501249375312	-0.0009042083676972112	0.04165269910704916	observation	CDKN2A	mutation_resid_CDKN2A	cellstate_residual_raw	cellstate_residual	permutation_reference_label	PAAD	0.0008329168748958854
0.0793025432984864	0.03298350824587706	7.255422062724165e-05	0.04118833940515451	observation	SMAD4	mutation_resid_SMAD4	cellstate_residual_raw	cellstate_residual	permutation_reference_label	PAAD	0.049475262368815595
0.04479749459465476	0.1359320339830085	-0.0010928409825468638	0.04011136288026135	observation	ARID1A	mutation_resid_ARID1A	cellstate_residual_raw	cellstate_residual	permutation_reference_label	PAAD	0.18536186452228431
-0.2579770635044468	1.0	0.0008160803446046853	0.042022504033039296	observation	RNF43	mutation_resid_RNF43	cellstate_residual_raw	cellstate_residual	permutation_reference_label	PAAD	1.0
0.6245096181708758	0.0004997501249375312	0.0002829948955709627	0.04112129777939124	observation	KDM6A	mutation_resid_KDM6A	cellstate_residual_raw	cellstate_residual	permutation_reference_label	PAAD	0.0008329168748958854
0.298625816374295	0.0004997501249375312	0.0012335889262866948	0.04101378146591771	observation	GNAS	mutation_resid_GNAS	cellstate_residual_raw	cellstate_residual	permutation_reference_label	PAAD	0.0008329168748958854
0.4177217306020551	0.0004997501249375312	-8.949189755477715e-05	0.04141513769859762	observation	KMT2D	mutation_resid_KMT2D	cellstate_residual_raw	cellstate_residual	permutation_reference_label	PAAD	0.0008329168748958854
-0.35569400173862653	1.0	-5.9383567750705855e-05	0.04146555830118999	observation	MAP2K4	mutation_resid_MAP2K4	cellstate_residual_raw	cellstate_residual	permutation_reference_label	PAAD	1.0
-0.23006709315025742	1.0	0.00026899811648797644	0.03976293417873634	observation	TGFBR2	mutation_resid_TGFBR2	cellstate_residual_raw	cellstate_residual	permutation_reference_label	PAAD	1.0
-0.17711142812562686	1.0	-0.0011942817577959572	0.040236487836716815	observation	ROBO2	mutation_resid_ROBO2	cellstate_residual_raw	cellstate_residual	permutation_reference_label	PAAD	1.0
0.24672893029890997	0.0004997501249375312	0.001090763825424068	0.042244791921493594	observation	ATM	mutation_resid_ATM	cellstate_residual_raw	cellstate_residual	permutation_reference_label	PAAD	0.0008329168748958854
0.862141408287453	0.0004997501249375312	0.0015449019793593829	0.04131221134630664	observation	BRCA2	mutation_resid_BRCA2	cellstate_residual_raw	cellstate_residual	permutation_reference_label	PAAD	0.0008329168748958854
0.2912505851146825	0.0004997501249375312	-0.0009258172101731928	0.04133077453938172	observation	STK11	mutation_resid_STK11	cellstate_residual_raw	cellstate_residual	permutation_reference_label	PAAD	0.0008329168748958854
