## Supplementary_Tables for "scOPE identifies which driver-associated expression programs transfer from bulk tumors to single cells": Fig5_SKCM_JerbyArnon_permutation_null.csv

observed	perm_p	null_mean	null_std	n_perm_unit	driver	score_col	score_kind	score_mode	control	cancer	fdr_q
-0.41302884634335746	1.0	2.0502219252706622e-05	0.02355909370692413	observation	BRAF	mutation_resid_BRAF	cellstate_residual_raw	cellstate_residual	permutation_reference_label	SKCM	1.0
-0.5560400726874244	1.0	-0.000117258730177503	0.024412777942034437	observation	NRAS	mutation_resid_NRAS	cellstate_residual_raw	cellstate_residual	permutation_reference_label	SKCM	1.0
0.2503557505449585	0.0004997501249375312	-0.0007208809309824232	0.024357599103510003	observation	NF1	mutation_resid_NF1	cellstate_residual_raw	cellstate_residual	permutation_reference_label	SKCM	0.001856214749767973
-0.6486263692946876	1.0	-0.0001416680463086699	0.024808799639249667	observation	MAP2K1	mutation_resid_MAP2K1	cellstate_residual_raw	cellstate_residual	permutation_reference_label	SKCM	1.0
-0.615081359459811	1.0	0.0001788720638261808	0.024572840729769025	observation	MAP2K2	mutation_resid_MAP2K2	cellstate_residual_raw	cellstate_residual	permutation_reference_label	SKCM	1.0
0.37963116256518803	0.0004997501249375312	0.00030537316359795057	0.024264748309399235	observation	KRAS	mutation_resid_KRAS	cellstate_residual_raw	cellstate_residual	permutation_reference_label	SKCM	0.001856214749767973
0.397972517531308	0.0004997501249375312	0.00041172188191052614	0.023918648033442732	observation	HRAS	mutation_resid_HRAS	cellstate_residual_raw	cellstate_residual	permutation_reference_label	SKCM	0.001856214749767973
-0.25699626314109003	1.0	0.00016680660178407619	0.02413652554412831	observation	PTEN	mutation_resid_PTEN	cellstate_residual_raw	cellstate_residual	permutation_reference_label	SKCM	1.0
0.24072437117888446	0.0004997501249375312	-0.00025963211846000535	0.024301511847018648	observation	PIK3CA	mutation_resid_PIK3CA	cellstate_residual_raw	cellstate_residual	permutation_reference_label	SKCM	0.001856214749767973
-0.4380392922042343	1.0	8.893517259321481e-05	0.024055754989744948	observation	AKT1	mutation_resid_AKT1	cellstate_residual_raw	cellstate_residual	permutation_reference_label	SKCM	1.0
-0.16879032989211196	1.0	0.0003921706301810474	0.024392694632051563	observation	AKT3	mutation_resid_AKT3	cellstate_residual_raw	cellstate_residual	permutation_reference_label	SKCM	1.0
-0.3019770269897394	1.0	6.201071981836054e-05	0.023931757102471543	observation	TP53	mutation_resid_TP53	cellstate_residual_raw	cellstate_residual	permutation_reference_label	SKCM	1.0
-0.19486704192929138	1.0	-0.000786036741837446	0.024188287539703066	observation	CDKN2A	mutation_resid_CDKN2A	cellstate_residual_raw	cellstate_residual	permutation_reference_label	SKCM	1.0
-0.10575941408575062	1.0	-0.00023978276551210264	0.024148969238176596	observation	CTNNB1	mutation_resid_CTNNB1	cellstate_residual_raw	cellstate_residual	permutation_reference_label	SKCM	1.0
-0.04783268095975779	0.9720139930034982	0.00014820188301424109	0.024456243782535157	observation	APC	mutation_resid_APC	cellstate_residual_raw	cellstate_residual	permutation_reference_label	SKCM	1.0
-0.3395860679808742	1.0	0.00021432368963573306	0.024347412189954266	observation	ARID2	mutation_resid_ARID2	cellstate_residual_raw	cellstate_residual	permutation_reference_label	SKCM	1.0
-0.29556415532403846	1.0	-0.0005208155950790143	0.0244581685860248	observation	SETD2	mutation_resid_SETD2	cellstate_residual_raw	cellstate_residual	permutation_reference_label	SKCM	1.0
0.23705797255694971	0.0004997501249375312	9.27119425753581e-06	0.024120259478426435	observation	KDM6A	mutation_resid_KDM6A	cellstate_residual_raw	cellstate_residual	permutation_reference_label	SKCM	0.001856214749767973
0.48051600581814746	0.0004997501249375312	0.0006374443708635371	0.024372722297199015	observation	ARID1A	mutation_resid_ARID1A	cellstate_residual_raw	cellstate_residual	permutation_reference_label	SKCM	0.001856214749767973
-0.34932436960215063	1.0	-0.00036987389086637476	0.023873955845959256	observation	RAC1	mutation_resid_RAC1	cellstate_residual_raw	cellstate_residual	permutation_reference_label	SKCM	1.0
-0.4509197284864539	1.0	-0.00043659534902971926	0.023822117180792305	observation	PPP6C	mutation_resid_PPP6C	cellstate_residual_raw	cellstate_residual	permutation_reference_label	SKCM	1.0
-0.5716965457706089	1.0	-0.0001019254875063581	0.023964869911763224	observation	PREX2	mutation_resid_PREX2	cellstate_residual_raw	cellstate_residual	permutation_reference_label	SKCM	1.0
-0.6866704902459311	1.0	-0.00045661592540472784	0.024475344302787323	observation	IDH1	mutation_resid_IDH1	cellstate_residual_raw	cellstate_residual	permutation_reference_label	SKCM	1.0
0.05895456641793695	0.0079960019990005	-8.023209520318191e-05	0.023851464193212584	observation	KIT	mutation_resid_KIT	cellstate_residual_raw	cellstate_residual	permutation_reference_label	SKCM	0.025987006496751622
0.3319645313750301	0.0004997501249375312	0.00018440713826772232	0.02412905106476665	observation	GNAQ	mutation_resid_GNAQ	cellstate_residual_raw	cellstate_residual	permutation_reference_label	SKCM	0.001856214749767973
-0.4712270733062923	1.0	-0.0005711432107817053	0.024539547314625116	observation	GNA11	mutation_resid_GNA11	cellstate_residual_raw	cellstate_residual	permutation_reference_label	SKCM	1.0
