## Supplementary_Tables for "scOPE identifies which driver-associated expression programs transfer from bulk tumors to single cells": Reference_cellstate_guardrail_AML_vanGalen.csv

driver	cellstate	reference_mask_col	n_cells_state	n_reference_state	n_reference_used	used_global_fallback	reference_median_raw	raw_col	resid_col	pct_col
FLT3	hspc_prog	is_reference_all_healthy_BM1_BM4	10685	2091	2091	False	0.28129819753252966	mutation_prob_FLT3	mutation_resid_FLT3	mutation_refpct_FLT3
FLT3	myeloid	is_reference_all_healthy_BM1_BM4	7647	1166	1166	False	0.29640133697289994	mutation_prob_FLT3	mutation_resid_FLT3	mutation_refpct_FLT3
FLT3	dendritic	is_reference_all_healthy_BM1_BM4	3054	362	362	False	0.28471582750852553	mutation_prob_FLT3	mutation_resid_FLT3	mutation_refpct_FLT3
FLT3	erythroid	is_reference_all_healthy_BM1_BM4	2390	855	855	False	0.27600765513264114	mutation_prob_FLT3	mutation_resid_FLT3	mutation_refpct_FLT3
FLT3	lymphoid_t	is_reference_all_healthy_BM1_BM4	8224	954	954	False	0.25800447858324355	mutation_prob_FLT3	mutation_resid_FLT3	mutation_refpct_FLT3
FLT3	plasma	is_reference_all_healthy_BM1_BM4	1106	65	65	False	0.29423442486299034	mutation_prob_FLT3	mutation_resid_FLT3	mutation_refpct_FLT3
FLT3	lymphoid_b	is_reference_all_healthy_BM1_BM4	806	301	301	False	0.27100624216876645	mutation_prob_FLT3	mutation_resid_FLT3	mutation_refpct_FLT3
FLT3	lymphoid_nk	is_reference_all_healthy_BM1_BM4	1931	152	152	False	0.2443712340409832	mutation_prob_FLT3	mutation_resid_FLT3	mutation_refpct_FLT3
NPM1	hspc_prog	is_reference_all_healthy_BM1_BM4	10685	2091	2091	False	0.026738117895118065	mutation_prob_NPM1	mutation_resid_NPM1	mutation_refpct_NPM1
NPM1	myeloid	is_reference_all_healthy_BM1_BM4	7647	1166	1166	False	0.029109500169718295	mutation_prob_NPM1	mutation_resid_NPM1	mutation_refpct_NPM1
NPM1	dendritic	is_reference_all_healthy_BM1_BM4	3054	362	362	False	0.026221087988788097	mutation_prob_NPM1	mutation_resid_NPM1	mutation_refpct_NPM1
NPM1	erythroid	is_reference_all_healthy_BM1_BM4	2390	855	855	False	0.03365045942522619	mutation_prob_NPM1	mutation_resid_NPM1	mutation_refpct_NPM1
NPM1	lymphoid_t	is_reference_all_healthy_BM1_BM4	8224	954	954	False	0.02659160962061855	mutation_prob_NPM1	mutation_resid_NPM1	mutation_refpct_NPM1
NPM1	plasma	is_reference_all_healthy_BM1_BM4	1106	65	65	False	0.02573687063029174	mutation_prob_NPM1	mutation_resid_NPM1	mutation_refpct_NPM1
NPM1	lymphoid_b	is_reference_all_healthy_BM1_BM4	806	301	301	False	0.026302225554043414	mutation_prob_NPM1	mutation_resid_NPM1	mutation_refpct_NPM1
NPM1	lymphoid_nk	is_reference_all_healthy_BM1_BM4	1931	152	152	False	0.025013115450166074	mutation_prob_NPM1	mutation_resid_NPM1	mutation_refpct_NPM1
DNMT3A	hspc_prog	is_reference_all_healthy_BM1_BM4	10685	2091	2091	False	0.343709364568896	mutation_prob_DNMT3A	mutation_resid_DNMT3A	mutation_refpct_DNMT3A
DNMT3A	myeloid	is_reference_all_healthy_BM1_BM4	7647	1166	1166	False	0.34864362361525525	mutation_prob_DNMT3A	mutation_resid_DNMT3A	mutation_refpct_DNMT3A
DNMT3A	dendritic	is_reference_all_healthy_BM1_BM4	3054	362	362	False	0.3467652002508757	mutation_prob_DNMT3A	mutation_resid_DNMT3A	mutation_refpct_DNMT3A
DNMT3A	erythroid	is_reference_all_healthy_BM1_BM4	2390	855	855	False	0.31033195368076094	mutation_prob_DNMT3A	mutation_resid_DNMT3A	mutation_refpct_DNMT3A
DNMT3A	lymphoid_t	is_reference_all_healthy_BM1_BM4	8224	954	954	False	0.3491251223579136	mutation_prob_DNMT3A	mutation_resid_DNMT3A	mutation_refpct_DNMT3A
DNMT3A	plasma	is_reference_all_healthy_BM1_BM4	1106	65	65	False	0.34170759322508165	mutation_prob_DNMT3A	mutation_resid_DNMT3A	mutation_refpct_DNMT3A
DNMT3A	lymphoid_b	is_reference_all_healthy_BM1_BM4	806	301	301	False	0.33041715942776373	mutation_prob_DNMT3A	mutation_resid_DNMT3A	mutation_refpct_DNMT3A
DNMT3A	lymphoid_nk	is_reference_all_healthy_BM1_BM4	1931	152	152	False	0.3514466859441685	mutation_prob_DNMT3A	mutation_resid_DNMT3A	mutation_refpct_DNMT3A
IDH1	hspc_prog	is_reference_all_healthy_BM1_BM4	10685	2091	2091	False	0.039862206599562716	mutation_prob_IDH1	mutation_resid_IDH1	mutation_refpct_IDH1
IDH1	myeloid	is_reference_all_healthy_BM1_BM4	7647	1166	1166	False	0.04308196033201593	mutation_prob_IDH1	mutation_resid_IDH1	mutation_refpct_IDH1
IDH1	dendritic	is_reference_all_healthy_BM1_BM4	3054	362	362	False	0.039013383265984344	mutation_prob_IDH1	mutation_resid_IDH1	mutation_refpct_IDH1
IDH1	erythroid	is_reference_all_healthy_BM1_BM4	2390	855	855	False	0.04522621335889025	mutation_prob_IDH1	mutation_resid_IDH1	mutation_refpct_IDH1
IDH1	lymphoid_t	is_reference_all_healthy_BM1_BM4	8224	954	954	False	0.0292007317943865	mutation_prob_IDH1	mutation_resid_IDH1	mutation_refpct_IDH1
IDH1	plasma	is_reference_all_healthy_BM1_BM4	1106	65	65	False	0.024697051605035696	mutation_prob_IDH1	mutation_resid_IDH1	mutation_refpct_IDH1
IDH1	lymphoid_b	is_reference_all_healthy_BM1_BM4	806	301	301	False	0.03274399988359273	mutation_prob_IDH1	mutation_resid_IDH1	mutation_refpct_IDH1
IDH1	lymphoid_nk	is_reference_all_healthy_BM1_BM4	1931	152	152	False	0.028658714520646285	mutation_prob_IDH1	mutation_resid_IDH1	mutation_refpct_IDH1
IDH2	hspc_prog	is_reference_all_healthy_BM1_BM4	10685	2091	2091	False	0.11432484532421093	mutation_prob_IDH2	mutation_resid_IDH2	mutation_refpct_IDH2
IDH2	myeloid	is_reference_all_healthy_BM1_BM4	7647	1166	1166	False	0.12505080611849828	mutation_prob_IDH2	mutation_resid_IDH2	mutation_refpct_IDH2
IDH2	dendritic	is_reference_all_healthy_BM1_BM4	3054	362	362	False	0.12263035970865095	mutation_prob_IDH2	mutation_resid_IDH2	mutation_refpct_IDH2
IDH2	erythroid	is_reference_all_healthy_BM1_BM4	2390	855	855	False	0.10622329958184884	mutation_prob_IDH2	mutation_resid_IDH2	mutation_refpct_IDH2
IDH2	lymphoid_t	is_reference_all_healthy_BM1_BM4	8224	954	954	False	0.11136436191917143	mutation_prob_IDH2	mutation_resid_IDH2	mutation_refpct_IDH2
IDH2	plasma	is_reference_all_healthy_BM1_BM4	1106	65	65	False	0.09735840574154929	mutation_prob_IDH2	mutation_resid_IDH2	mutation_refpct_IDH2
IDH2	lymphoid_b	is_reference_all_healthy_BM1_BM4	806	301	301	False	0.11345153788994422	mutation_prob_IDH2	mutation_resid_IDH2	mutation_refpct_IDH2
IDH2	lymphoid_nk	is_reference_all_healthy_BM1_BM4	1931	152	152	False	0.11302659004130426	mutation_prob_IDH2	mutation_resid_IDH2	mutation_refpct_IDH2
TET2	hspc_prog	is_reference_all_healthy_BM1_BM4	10685	2091	2091	False	0.3148913534148319	mutation_prob_TET2	mutation_resid_TET2	mutation_refpct_TET2
TET2	myeloid	is_reference_all_healthy_BM1_BM4	7647	1166	1166	False	0.31503408300644786	mutation_prob_TET2	mutation_resid_TET2	mutation_refpct_TET2
TET2	dendritic	is_reference_all_healthy_BM1_BM4	3054	362	362	False	0.31784206689049155	mutation_prob_TET2	mutation_resid_TET2	mutation_refpct_TET2
TET2	erythroid	is_reference_all_healthy_BM1_BM4	2390	855	855	False	0.31770140897262167	mutation_prob_TET2	mutation_resid_TET2	mutation_refpct_TET2
TET2	lymphoid_t	is_reference_all_healthy_BM1_BM4	8224	954	954	False	0.3041969240209158	mutation_prob_TET2	mutation_resid_TET2	mutation_refpct_TET2
TET2	plasma	is_reference_all_healthy_BM1_BM4	1106	65	65	False	0.30551440388625395	mutation_prob_TET2	mutation_resid_TET2	mutation_refpct_TET2
TET2	lymphoid_b	is_reference_all_healthy_BM1_BM4	806	301	301	False	0.3115092026913468	mutation_prob_TET2	mutation_resid_TET2	mutation_refpct_TET2
TET2	lymphoid_nk	is_reference_all_healthy_BM1_BM4	1931	152	152	False	0.3078539949704444	mutation_prob_TET2	mutation_resid_TET2	mutation_refpct_TET2
RUNX1	hspc_prog	is_reference_all_healthy_BM1_BM4	10685	2091	2091	False	0.09785409609981212	mutation_prob_RUNX1	mutation_resid_RUNX1	mutation_refpct_RUNX1
RUNX1	myeloid	is_reference_all_healthy_BM1_BM4	7647	1166	1166	False	0.09121188559974686	mutation_prob_RUNX1	mutation_resid_RUNX1	mutation_refpct_RUNX1
RUNX1	dendritic	is_reference_all_healthy_BM1_BM4	3054	362	362	False	0.10509725994586612	mutation_prob_RUNX1	mutation_resid_RUNX1	mutation_refpct_RUNX1
RUNX1	erythroid	is_reference_all_healthy_BM1_BM4	2390	855	855	False	0.08020148767715662	mutation_prob_RUNX1	mutation_resid_RUNX1	mutation_refpct_RUNX1
RUNX1	lymphoid_t	is_reference_all_healthy_BM1_BM4	8224	954	954	False	0.09510940951277215	mutation_prob_RUNX1	mutation_resid_RUNX1	mutation_refpct_RUNX1
RUNX1	plasma	is_reference_all_healthy_BM1_BM4	1106	65	65	False	0.07417828637557801	mutation_prob_RUNX1	mutation_resid_RUNX1	mutation_refpct_RUNX1
RUNX1	lymphoid_b	is_reference_all_healthy_BM1_BM4	806	301	301	False	0.10260698049705932	mutation_prob_RUNX1	mutation_resid_RUNX1	mutation_refpct_RUNX1
RUNX1	lymphoid_nk	is_reference_all_healthy_BM1_BM4	1931	152	152	False	0.09374469996154577	mutation_prob_RUNX1	mutation_resid_RUNX1	mutation_refpct_RUNX1
CEBPA	hspc_prog	is_reference_all_healthy_BM1_BM4	10685	2091	2091	False	0.005162954977227824	mutation_prob_CEBPA	mutation_resid_CEBPA	mutation_refpct_CEBPA
CEBPA	myeloid	is_reference_all_healthy_BM1_BM4	7647	1166	1166	False	0.00571212594601649	mutation_prob_CEBPA	mutation_resid_CEBPA	mutation_refpct_CEBPA
CEBPA	dendritic	is_reference_all_healthy_BM1_BM4	3054	362	362	False	0.005646383969813939	mutation_prob_CEBPA	mutation_resid_CEBPA	mutation_refpct_CEBPA
CEBPA	erythroid	is_reference_all_healthy_BM1_BM4	2390	855	855	False	0.005416126191265473	mutation_prob_CEBPA	mutation_resid_CEBPA	mutation_refpct_CEBPA
CEBPA	lymphoid_t	is_reference_all_healthy_BM1_BM4	8224	954	954	False	0.004583089893129829	mutation_prob_CEBPA	mutation_resid_CEBPA	mutation_refpct_CEBPA
CEBPA	plasma	is_reference_all_healthy_BM1_BM4	1106	65	65	False	0.0039703717821128175	mutation_prob_CEBPA	mutation_resid_CEBPA	mutation_refpct_CEBPA
CEBPA	lymphoid_b	is_reference_all_healthy_BM1_BM4	806	301	301	False	0.0043828113161377144	mutation_prob_CEBPA	mutation_resid_CEBPA	mutation_refpct_CEBPA
CEBPA	lymphoid_nk	is_reference_all_healthy_BM1_BM4	1931	152	152	False	0.006080412072803054	mutation_prob_CEBPA	mutation_resid_CEBPA	mutation_refpct_CEBPA
WT1	hspc_prog	is_reference_all_healthy_BM1_BM4	10685	2091	2091	False	0.1122501797399782	mutation_prob_WT1	mutation_resid_WT1	mutation_refpct_WT1
WT1	myeloid	is_reference_all_healthy_BM1_BM4	7647	1166	1166	False	0.1116814895640233	mutation_prob_WT1	mutation_resid_WT1	mutation_refpct_WT1
WT1	dendritic	is_reference_all_healthy_BM1_BM4	3054	362	362	False	0.11342499715633231	mutation_prob_WT1	mutation_resid_WT1	mutation_refpct_WT1
WT1	erythroid	is_reference_all_healthy_BM1_BM4	2390	855	855	False	0.12705051052538155	mutation_prob_WT1	mutation_resid_WT1	mutation_refpct_WT1
WT1	lymphoid_t	is_reference_all_healthy_BM1_BM4	8224	954	954	False	0.11347830715687121	mutation_prob_WT1	mutation_resid_WT1	mutation_refpct_WT1
WT1	plasma	is_reference_all_healthy_BM1_BM4	1106	65	65	False	0.1564986097482346	mutation_prob_WT1	mutation_resid_WT1	mutation_refpct_WT1
WT1	lymphoid_b	is_reference_all_healthy_BM1_BM4	806	301	301	False	0.10788086842754985	mutation_prob_WT1	mutation_resid_WT1	mutation_refpct_WT1
WT1	lymphoid_nk	is_reference_all_healthy_BM1_BM4	1931	152	152	False	0.1191508511564277	mutation_prob_WT1	mutation_resid_WT1	mutation_refpct_WT1
ASXL1	hspc_prog	is_reference_all_healthy_BM1_BM4	10685	2091	2091	False	0.195036360752766	mutation_prob_ASXL1	mutation_resid_ASXL1	mutation_refpct_ASXL1
ASXL1	myeloid	is_reference_all_healthy_BM1_BM4	7647	1166	1166	False	0.18092631478237658	mutation_prob_ASXL1	mutation_resid_ASXL1	mutation_refpct_ASXL1
ASXL1	dendritic	is_reference_all_healthy_BM1_BM4	3054	362	362	False	0.18991260589431258	mutation_prob_ASXL1	mutation_resid_ASXL1	mutation_refpct_ASXL1
ASXL1	erythroid	is_reference_all_healthy_BM1_BM4	2390	855	855	False	0.16683351579785552	mutation_prob_ASXL1	mutation_resid_ASXL1	mutation_refpct_ASXL1
ASXL1	lymphoid_t	is_reference_all_healthy_BM1_BM4	8224	954	954	False	0.18534837543231777	mutation_prob_ASXL1	mutation_resid_ASXL1	mutation_refpct_ASXL1
ASXL1	plasma	is_reference_all_healthy_BM1_BM4	1106	65	65	False	0.17749135234203703	mutation_prob_ASXL1	mutation_resid_ASXL1	mutation_refpct_ASXL1
ASXL1	lymphoid_b	is_reference_all_healthy_BM1_BM4	806	301	301	False	0.1866531787668549	mutation_prob_ASXL1	mutation_resid_ASXL1	mutation_refpct_ASXL1
ASXL1	lymphoid_nk	is_reference_all_healthy_BM1_BM4	1931	152	152	False	0.18586242266453767	mutation_prob_ASXL1	mutation_resid_ASXL1	mutation_refpct_ASXL1
EZH2	hspc_prog	is_reference_all_healthy_BM1_BM4	10685	2091	2091	False	0.14954887699301328	mutation_prob_EZH2	mutation_resid_EZH2	mutation_refpct_EZH2
EZH2	myeloid	is_reference_all_healthy_BM1_BM4	7647	1166	1166	False	0.14949774045284198	mutation_prob_EZH2	mutation_resid_EZH2	mutation_refpct_EZH2
EZH2	dendritic	is_reference_all_healthy_BM1_BM4	3054	362	362	False	0.13893591574376812	mutation_prob_EZH2	mutation_resid_EZH2	mutation_refpct_EZH2
EZH2	erythroid	is_reference_all_healthy_BM1_BM4	2390	855	855	False	0.1529710428507597	mutation_prob_EZH2	mutation_resid_EZH2	mutation_refpct_EZH2
EZH2	lymphoid_t	is_reference_all_healthy_BM1_BM4	8224	954	954	False	0.14715407015524246	mutation_prob_EZH2	mutation_resid_EZH2	mutation_refpct_EZH2
EZH2	plasma	is_reference_all_healthy_BM1_BM4	1106	65	65	False	0.12688367156476987	mutation_prob_EZH2	mutation_resid_EZH2	mutation_refpct_EZH2
EZH2	lymphoid_b	is_reference_all_healthy_BM1_BM4	806	301	301	False	0.14534308801187576	mutation_prob_EZH2	mutation_resid_EZH2	mutation_refpct_EZH2
EZH2	lymphoid_nk	is_reference_all_healthy_BM1_BM4	1931	152	152	False	0.14325383303089573	mutation_prob_EZH2	mutation_resid_EZH2	mutation_refpct_EZH2
NRAS	hspc_prog	is_reference_all_healthy_BM1_BM4	10685	2091	2091	False	0.3700905805535348	mutation_prob_NRAS	mutation_resid_NRAS	mutation_refpct_NRAS
NRAS	myeloid	is_reference_all_healthy_BM1_BM4	7647	1166	1166	False	0.3884366716360811	mutation_prob_NRAS	mutation_resid_NRAS	mutation_refpct_NRAS
NRAS	dendritic	is_reference_all_healthy_BM1_BM4	3054	362	362	False	0.3706289427143552	mutation_prob_NRAS	mutation_resid_NRAS	mutation_refpct_NRAS
NRAS	erythroid	is_reference_all_healthy_BM1_BM4	2390	855	855	False	0.3922017232584526	mutation_prob_NRAS	mutation_resid_NRAS	mutation_refpct_NRAS
NRAS	lymphoid_t	is_reference_all_healthy_BM1_BM4	8224	954	954	False	0.3547127820369363	mutation_prob_NRAS	mutation_resid_NRAS	mutation_refpct_NRAS
NRAS	plasma	is_reference_all_healthy_BM1_BM4	1106	65	65	False	0.3525274735923158	mutation_prob_NRAS	mutation_resid_NRAS	mutation_refpct_NRAS
NRAS	lymphoid_b	is_reference_all_healthy_BM1_BM4	806	301	301	False	0.35202904562684	mutation_prob_NRAS	mutation_resid_NRAS	mutation_refpct_NRAS
NRAS	lymphoid_nk	is_reference_all_healthy_BM1_BM4	1931	152	152	False	0.34790713830923875	mutation_prob_NRAS	mutation_resid_NRAS	mutation_refpct_NRAS
KRAS	hspc_prog	is_reference_all_healthy_BM1_BM4	10685	2091	2091	False	0.13045588706373218	mutation_prob_KRAS	mutation_resid_KRAS	mutation_refpct_KRAS
KRAS	myeloid	is_reference_all_healthy_BM1_BM4	7647	1166	1166	False	0.15007440293510171	mutation_prob_KRAS	mutation_resid_KRAS	mutation_refpct_KRAS
KRAS	dendritic	is_reference_all_healthy_BM1_BM4	3054	362	362	False	0.14367244171805058	mutation_prob_KRAS	mutation_resid_KRAS	mutation_refpct_KRAS
KRAS	erythroid	is_reference_all_healthy_BM1_BM4	2390	855	855	False	0.1466201946514166	mutation_prob_KRAS	mutation_resid_KRAS	mutation_refpct_KRAS
KRAS	lymphoid_t	is_reference_all_healthy_BM1_BM4	8224	954	954	False	0.1216693523174629	mutation_prob_KRAS	mutation_resid_KRAS	mutation_refpct_KRAS
KRAS	plasma	is_reference_all_healthy_BM1_BM4	1106	65	65	False	0.12890628808365037	mutation_prob_KRAS	mutation_resid_KRAS	mutation_refpct_KRAS
KRAS	lymphoid_b	is_reference_all_healthy_BM1_BM4	806	301	301	False	0.11800618976019872	mutation_prob_KRAS	mutation_resid_KRAS	mutation_refpct_KRAS
KRAS	lymphoid_nk	is_reference_all_healthy_BM1_BM4	1931	152	152	False	0.12153521143593143	mutation_prob_KRAS	mutation_resid_KRAS	mutation_refpct_KRAS
PTPN11	hspc_prog	is_reference_all_healthy_BM1_BM4	10685	2091	2091	False	0.16117333172886433	mutation_prob_PTPN11	mutation_resid_PTPN11	mutation_refpct_PTPN11
PTPN11	myeloid	is_reference_all_healthy_BM1_BM4	7647	1166	1166	False	0.1559206640225007	mutation_prob_PTPN11	mutation_resid_PTPN11	mutation_refpct_PTPN11
PTPN11	dendritic	is_reference_all_healthy_BM1_BM4	3054	362	362	False	0.14306233099568938	mutation_prob_PTPN11	mutation_resid_PTPN11	mutation_refpct_PTPN11
PTPN11	erythroid	is_reference_all_healthy_BM1_BM4	2390	855	855	False	0.15224919326391653	mutation_prob_PTPN11	mutation_resid_PTPN11	mutation_refpct_PTPN11
PTPN11	lymphoid_t	is_reference_all_healthy_BM1_BM4	8224	954	954	False	0.15017290127838034	mutation_prob_PTPN11	mutation_resid_PTPN11	mutation_refpct_PTPN11
PTPN11	plasma	is_reference_all_healthy_BM1_BM4	1106	65	65	False	0.1666009746536748	mutation_prob_PTPN11	mutation_resid_PTPN11	mutation_refpct_PTPN11
PTPN11	lymphoid_b	is_reference_all_healthy_BM1_BM4	806	301	301	False	0.13866151213696523	mutation_prob_PTPN11	mutation_resid_PTPN11	mutation_refpct_PTPN11
PTPN11	lymphoid_nk	is_reference_all_healthy_BM1_BM4	1931	152	152	False	0.14028936075911186	mutation_prob_PTPN11	mutation_resid_PTPN11	mutation_refpct_PTPN11
CBL	hspc_prog	is_reference_all_healthy_BM1_BM4	10685	2091	2091	False	0.037745652548960326	mutation_prob_CBL	mutation_resid_CBL	mutation_refpct_CBL
CBL	myeloid	is_reference_all_healthy_BM1_BM4	7647	1166	1166	False	0.045656535000280066	mutation_prob_CBL	mutation_resid_CBL	mutation_refpct_CBL
CBL	dendritic	is_reference_all_healthy_BM1_BM4	3054	362	362	False	0.04180756335866023	mutation_prob_CBL	mutation_resid_CBL	mutation_refpct_CBL
CBL	erythroid	is_reference_all_healthy_BM1_BM4	2390	855	855	False	0.02839819895338877	mutation_prob_CBL	mutation_resid_CBL	mutation_refpct_CBL
CBL	lymphoid_t	is_reference_all_healthy_BM1_BM4	8224	954	954	False	0.03300528911598806	mutation_prob_CBL	mutation_resid_CBL	mutation_refpct_CBL
CBL	plasma	is_reference_all_healthy_BM1_BM4	1106	65	65	False	0.02370829453007172	mutation_prob_CBL	mutation_resid_CBL	mutation_refpct_CBL
CBL	lymphoid_b	is_reference_all_healthy_BM1_BM4	806	301	301	False	0.036401277760511025	mutation_prob_CBL	mutation_resid_CBL	mutation_refpct_CBL
CBL	lymphoid_nk	is_reference_all_healthy_BM1_BM4	1931	152	152	False	0.0295525352931787	mutation_prob_CBL	mutation_resid_CBL	mutation_refpct_CBL
STAG2	hspc_prog	is_reference_all_healthy_BM1_BM4	10685	2091	2091	False	0.1360576513843316	mutation_prob_STAG2	mutation_resid_STAG2	mutation_refpct_STAG2
STAG2	myeloid	is_reference_all_healthy_BM1_BM4	7647	1166	1166	False	0.12170921653057384	mutation_prob_STAG2	mutation_resid_STAG2	mutation_refpct_STAG2
STAG2	dendritic	is_reference_all_healthy_BM1_BM4	3054	362	362	False	0.12032197484580279	mutation_prob_STAG2	mutation_resid_STAG2	mutation_refpct_STAG2
STAG2	erythroid	is_reference_all_healthy_BM1_BM4	2390	855	855	False	0.15419376113732677	mutation_prob_STAG2	mutation_resid_STAG2	mutation_refpct_STAG2
STAG2	lymphoid_t	is_reference_all_healthy_BM1_BM4	8224	954	954	False	0.12643133602033027	mutation_prob_STAG2	mutation_resid_STAG2	mutation_refpct_STAG2
STAG2	plasma	is_reference_all_healthy_BM1_BM4	1106	65	65	False	0.1878041446282731	mutation_prob_STAG2	mutation_resid_STAG2	mutation_refpct_STAG2
STAG2	lymphoid_b	is_reference_all_healthy_BM1_BM4	806	301	301	False	0.13097173369581808	mutation_prob_STAG2	mutation_resid_STAG2	mutation_refpct_STAG2
STAG2	lymphoid_nk	is_reference_all_healthy_BM1_BM4	1931	152	152	False	0.12495129948664012	mutation_prob_STAG2	mutation_resid_STAG2	mutation_refpct_STAG2
RAD21	hspc_prog	is_reference_all_healthy_BM1_BM4	10685	2091	2091	False	0.00839014269271557	mutation_prob_RAD21	mutation_resid_RAD21	mutation_refpct_RAD21
RAD21	myeloid	is_reference_all_healthy_BM1_BM4	7647	1166	1166	False	0.007938065914873055	mutation_prob_RAD21	mutation_resid_RAD21	mutation_refpct_RAD21
RAD21	dendritic	is_reference_all_healthy_BM1_BM4	3054	362	362	False	0.008717534030318913	mutation_prob_RAD21	mutation_resid_RAD21	mutation_refpct_RAD21
RAD21	erythroid	is_reference_all_healthy_BM1_BM4	2390	855	855	False	0.009281360317108757	mutation_prob_RAD21	mutation_resid_RAD21	mutation_refpct_RAD21
RAD21	lymphoid_t	is_reference_all_healthy_BM1_BM4	8224	954	954	False	0.007411869319002701	mutation_prob_RAD21	mutation_resid_RAD21	mutation_refpct_RAD21
RAD21	plasma	is_reference_all_healthy_BM1_BM4	1106	65	65	False	0.008354599933981499	mutation_prob_RAD21	mutation_resid_RAD21	mutation_refpct_RAD21
RAD21	lymphoid_b	is_reference_all_healthy_BM1_BM4	806	301	301	False	0.008238419503096206	mutation_prob_RAD21	mutation_resid_RAD21	mutation_refpct_RAD21
RAD21	lymphoid_nk	is_reference_all_healthy_BM1_BM4	1931	152	152	False	0.007141684677554536	mutation_prob_RAD21	mutation_resid_RAD21	mutation_refpct_RAD21
SMC1A	hspc_prog	is_reference_all_healthy_BM1_BM4	10685	2091	2091	False	0.0002619405172863669	mutation_prob_SMC1A	mutation_resid_SMC1A	mutation_refpct_SMC1A
SMC1A	myeloid	is_reference_all_healthy_BM1_BM4	7647	1166	1166	False	0.0001978027156464751	mutation_prob_SMC1A	mutation_resid_SMC1A	mutation_refpct_SMC1A
SMC1A	dendritic	is_reference_all_healthy_BM1_BM4	3054	362	362	False	0.00018761990748278248	mutation_prob_SMC1A	mutation_resid_SMC1A	mutation_refpct_SMC1A
SMC1A	erythroid	is_reference_all_healthy_BM1_BM4	2390	855	855	False	0.0002994233523040245	mutation_prob_SMC1A	mutation_resid_SMC1A	mutation_refpct_SMC1A
SMC1A	lymphoid_t	is_reference_all_healthy_BM1_BM4	8224	954	954	False	0.00019880150993629016	mutation_prob_SMC1A	mutation_resid_SMC1A	mutation_refpct_SMC1A
SMC1A	plasma	is_reference_all_healthy_BM1_BM4	1106	65	65	False	0.0001988513923245765	mutation_prob_SMC1A	mutation_resid_SMC1A	mutation_refpct_SMC1A
SMC1A	lymphoid_b	is_reference_all_healthy_BM1_BM4	806	301	301	False	0.00021605009079534885	mutation_prob_SMC1A	mutation_resid_SMC1A	mutation_refpct_SMC1A
SMC1A	lymphoid_nk	is_reference_all_healthy_BM1_BM4	1931	152	152	False	0.00016640111344476378	mutation_prob_SMC1A	mutation_resid_SMC1A	mutation_refpct_SMC1A
SMC3	hspc_prog	is_reference_all_healthy_BM1_BM4	10685	2091	2091	False	0.0006261817962601131	mutation_prob_SMC3	mutation_resid_SMC3	mutation_refpct_SMC3
SMC3	myeloid	is_reference_all_healthy_BM1_BM4	7647	1166	1166	False	0.0008092175161668144	mutation_prob_SMC3	mutation_resid_SMC3	mutation_refpct_SMC3
SMC3	dendritic	is_reference_all_healthy_BM1_BM4	3054	362	362	False	0.0005309821941892352	mutation_prob_SMC3	mutation_resid_SMC3	mutation_refpct_SMC3
SMC3	erythroid	is_reference_all_healthy_BM1_BM4	2390	855	855	False	0.0008819786029968065	mutation_prob_SMC3	mutation_resid_SMC3	mutation_refpct_SMC3
SMC3	lymphoid_t	is_reference_all_healthy_BM1_BM4	8224	954	954	False	0.0003695971330883641	mutation_prob_SMC3	mutation_resid_SMC3	mutation_refpct_SMC3
SMC3	plasma	is_reference_all_healthy_BM1_BM4	1106	65	65	False	0.0004013479068685075	mutation_prob_SMC3	mutation_resid_SMC3	mutation_refpct_SMC3
SMC3	lymphoid_b	is_reference_all_healthy_BM1_BM4	806	301	301	False	0.0003732779062869127	mutation_prob_SMC3	mutation_resid_SMC3	mutation_refpct_SMC3
SMC3	lymphoid_nk	is_reference_all_healthy_BM1_BM4	1931	152	152	False	0.00035668104496149424	mutation_prob_SMC3	mutation_resid_SMC3	mutation_refpct_SMC3
TP53	hspc_prog	is_reference_all_healthy_BM1_BM4	10685	2091	2091	False	0.051791501947915194	mutation_prob_TP53	mutation_resid_TP53	mutation_refpct_TP53
TP53	myeloid	is_reference_all_healthy_BM1_BM4	7647	1166	1166	False	0.050806524225578756	mutation_prob_TP53	mutation_resid_TP53	mutation_refpct_TP53
TP53	dendritic	is_reference_all_healthy_BM1_BM4	3054	362	362	False	0.04820527028773926	mutation_prob_TP53	mutation_resid_TP53	mutation_refpct_TP53
TP53	erythroid	is_reference_all_healthy_BM1_BM4	2390	855	855	False	0.05300821066267914	mutation_prob_TP53	mutation_resid_TP53	mutation_refpct_TP53
TP53	lymphoid_t	is_reference_all_healthy_BM1_BM4	8224	954	954	False	0.05935742121184753	mutation_prob_TP53	mutation_resid_TP53	mutation_refpct_TP53
TP53	plasma	is_reference_all_healthy_BM1_BM4	1106	65	65	False	0.04607767514557022	mutation_prob_TP53	mutation_resid_TP53	mutation_refpct_TP53
TP53	lymphoid_b	is_reference_all_healthy_BM1_BM4	806	301	301	False	0.05753366253069656	mutation_prob_TP53	mutation_resid_TP53	mutation_refpct_TP53
TP53	lymphoid_nk	is_reference_all_healthy_BM1_BM4	1931	152	152	False	0.06148755537591473	mutation_prob_TP53	mutation_resid_TP53	mutation_refpct_TP53
PHF6	hspc_prog	is_reference_all_healthy_BM1_BM4	10685	2091	2091	False	0.06380554910157336	mutation_prob_PHF6	mutation_resid_PHF6	mutation_refpct_PHF6
PHF6	myeloid	is_reference_all_healthy_BM1_BM4	7647	1166	1166	False	0.04644742422448222	mutation_prob_PHF6	mutation_resid_PHF6	mutation_refpct_PHF6
PHF6	dendritic	is_reference_all_healthy_BM1_BM4	3054	362	362	False	0.0480585571205837	mutation_prob_PHF6	mutation_resid_PHF6	mutation_refpct_PHF6
PHF6	erythroid	is_reference_all_healthy_BM1_BM4	2390	855	855	False	0.04575443599799529	mutation_prob_PHF6	mutation_resid_PHF6	mutation_refpct_PHF6
PHF6	lymphoid_t	is_reference_all_healthy_BM1_BM4	8224	954	954	False	0.06038399185871433	mutation_prob_PHF6	mutation_resid_PHF6	mutation_refpct_PHF6
PHF6	plasma	is_reference_all_healthy_BM1_BM4	1106	65	65	False	0.06941322595240415	mutation_prob_PHF6	mutation_resid_PHF6	mutation_refpct_PHF6
PHF6	lymphoid_b	is_reference_all_healthy_BM1_BM4	806	301	301	False	0.06549074946913308	mutation_prob_PHF6	mutation_resid_PHF6	mutation_refpct_PHF6
PHF6	lymphoid_nk	is_reference_all_healthy_BM1_BM4	1931	152	152	False	0.05889832687697968	mutation_prob_PHF6	mutation_resid_PHF6	mutation_refpct_PHF6
GATA2	hspc_prog	is_reference_all_healthy_BM1_BM4	10685	2091	2091	False	0.05619721475844686	mutation_prob_GATA2	mutation_resid_GATA2	mutation_refpct_GATA2
GATA2	myeloid	is_reference_all_healthy_BM1_BM4	7647	1166	1166	False	0.052357540219058904	mutation_prob_GATA2	mutation_resid_GATA2	mutation_refpct_GATA2
GATA2	dendritic	is_reference_all_healthy_BM1_BM4	3054	362	362	False	0.051412923088253834	mutation_prob_GATA2	mutation_resid_GATA2	mutation_refpct_GATA2
GATA2	erythroid	is_reference_all_healthy_BM1_BM4	2390	855	855	False	0.07198465263401531	mutation_prob_GATA2	mutation_resid_GATA2	mutation_refpct_GATA2
GATA2	lymphoid_t	is_reference_all_healthy_BM1_BM4	8224	954	954	False	0.061474445548457816	mutation_prob_GATA2	mutation_resid_GATA2	mutation_refpct_GATA2
GATA2	plasma	is_reference_all_healthy_BM1_BM4	1106	65	65	False	0.04496517873117865	mutation_prob_GATA2	mutation_resid_GATA2	mutation_refpct_GATA2
GATA2	lymphoid_b	is_reference_all_healthy_BM1_BM4	806	301	301	False	0.050412119573357436	mutation_prob_GATA2	mutation_resid_GATA2	mutation_refpct_GATA2
GATA2	lymphoid_nk	is_reference_all_healthy_BM1_BM4	1931	152	152	False	0.06560774191497579	mutation_prob_GATA2	mutation_resid_GATA2	mutation_refpct_GATA2
SRSF2	hspc_prog	is_reference_all_healthy_BM1_BM4	10685	2091	2091	False	0.007326869713845566	mutation_prob_SRSF2	mutation_resid_SRSF2	mutation_refpct_SRSF2
SRSF2	myeloid	is_reference_all_healthy_BM1_BM4	7647	1166	1166	False	0.00725651459210906	mutation_prob_SRSF2	mutation_resid_SRSF2	mutation_refpct_SRSF2
SRSF2	dendritic	is_reference_all_healthy_BM1_BM4	3054	362	362	False	0.007941310005679741	mutation_prob_SRSF2	mutation_resid_SRSF2	mutation_refpct_SRSF2
SRSF2	erythroid	is_reference_all_healthy_BM1_BM4	2390	855	855	False	0.007435673521675786	mutation_prob_SRSF2	mutation_resid_SRSF2	mutation_refpct_SRSF2
SRSF2	lymphoid_t	is_reference_all_healthy_BM1_BM4	8224	954	954	False	0.006372724120152005	mutation_prob_SRSF2	mutation_resid_SRSF2	mutation_refpct_SRSF2
SRSF2	plasma	is_reference_all_healthy_BM1_BM4	1106	65	65	False	0.004760705192835447	mutation_prob_SRSF2	mutation_resid_SRSF2	mutation_refpct_SRSF2
SRSF2	lymphoid_b	is_reference_all_healthy_BM1_BM4	806	301	301	False	0.007716981693485944	mutation_prob_SRSF2	mutation_resid_SRSF2	mutation_refpct_SRSF2
SRSF2	lymphoid_nk	is_reference_all_healthy_BM1_BM4	1931	152	152	False	0.006564549941184472	mutation_prob_SRSF2	mutation_resid_SRSF2	mutation_refpct_SRSF2
SF3B1	hspc_prog	is_reference_all_healthy_BM1_BM4	10685	2091	2091	False	0.024028180966251877	mutation_prob_SF3B1	mutation_resid_SF3B1	mutation_refpct_SF3B1
SF3B1	myeloid	is_reference_all_healthy_BM1_BM4	7647	1166	1166	False	0.018911216838888936	mutation_prob_SF3B1	mutation_resid_SF3B1	mutation_refpct_SF3B1
SF3B1	dendritic	is_reference_all_healthy_BM1_BM4	3054	362	362	False	0.018416708233251006	mutation_prob_SF3B1	mutation_resid_SF3B1	mutation_refpct_SF3B1
SF3B1	erythroid	is_reference_all_healthy_BM1_BM4	2390	855	855	False	0.02444169658725968	mutation_prob_SF3B1	mutation_resid_SF3B1	mutation_refpct_SF3B1
SF3B1	lymphoid_t	is_reference_all_healthy_BM1_BM4	8224	954	954	False	0.02376412811344528	mutation_prob_SF3B1	mutation_resid_SF3B1	mutation_refpct_SF3B1
SF3B1	plasma	is_reference_all_healthy_BM1_BM4	1106	65	65	False	0.022452101273005537	mutation_prob_SF3B1	mutation_resid_SF3B1	mutation_refpct_SF3B1
SF3B1	lymphoid_b	is_reference_all_healthy_BM1_BM4	806	301	301	False	0.019470392811638156	mutation_prob_SF3B1	mutation_resid_SF3B1	mutation_refpct_SF3B1
SF3B1	lymphoid_nk	is_reference_all_healthy_BM1_BM4	1931	152	152	False	0.021196979339725995	mutation_prob_SF3B1	mutation_resid_SF3B1	mutation_refpct_SF3B1
U2AF1	hspc_prog	is_reference_all_healthy_BM1_BM4	10685	2091	2091	False	0.2154673257009199	mutation_prob_U2AF1	mutation_resid_U2AF1	mutation_refpct_U2AF1
U2AF1	myeloid	is_reference_all_healthy_BM1_BM4	7647	1166	1166	False	0.22798463879835712	mutation_prob_U2AF1	mutation_resid_U2AF1	mutation_refpct_U2AF1
U2AF1	dendritic	is_reference_all_healthy_BM1_BM4	3054	362	362	False	0.23732752075876	mutation_prob_U2AF1	mutation_resid_U2AF1	mutation_refpct_U2AF1
U2AF1	erythroid	is_reference_all_healthy_BM1_BM4	2390	855	855	False	0.1830475087751652	mutation_prob_U2AF1	mutation_resid_U2AF1	mutation_refpct_U2AF1
U2AF1	lymphoid_t	is_reference_all_healthy_BM1_BM4	8224	954	954	False	0.2264277876841998	mutation_prob_U2AF1	mutation_resid_U2AF1	mutation_refpct_U2AF1
U2AF1	plasma	is_reference_all_healthy_BM1_BM4	1106	65	65	False	0.2029377969703991	mutation_prob_U2AF1	mutation_resid_U2AF1	mutation_refpct_U2AF1
U2AF1	lymphoid_b	is_reference_all_healthy_BM1_BM4	806	301	301	False	0.219858983397278	mutation_prob_U2AF1	mutation_resid_U2AF1	mutation_refpct_U2AF1
U2AF1	lymphoid_nk	is_reference_all_healthy_BM1_BM4	1931	152	152	False	0.22537970556709402	mutation_prob_U2AF1	mutation_resid_U2AF1	mutation_refpct_U2AF1
ZRSR2	hspc_prog	is_reference_all_healthy_BM1_BM4	10685	2091	2091	False	0.00026622684682640294	mutation_prob_ZRSR2	mutation_resid_ZRSR2	mutation_refpct_ZRSR2
ZRSR2	myeloid	is_reference_all_healthy_BM1_BM4	7647	1166	1166	False	0.00022126094789972164	mutation_prob_ZRSR2	mutation_resid_ZRSR2	mutation_refpct_ZRSR2
ZRSR2	dendritic	is_reference_all_healthy_BM1_BM4	3054	362	362	False	0.00022498783023894178	mutation_prob_ZRSR2	mutation_resid_ZRSR2	mutation_refpct_ZRSR2
ZRSR2	erythroid	is_reference_all_healthy_BM1_BM4	2390	855	855	False	0.00029306580348944004	mutation_prob_ZRSR2	mutation_resid_ZRSR2	mutation_refpct_ZRSR2
ZRSR2	lymphoid_t	is_reference_all_healthy_BM1_BM4	8224	954	954	False	0.00019148022995716247	mutation_prob_ZRSR2	mutation_resid_ZRSR2	mutation_refpct_ZRSR2
ZRSR2	plasma	is_reference_all_healthy_BM1_BM4	1106	65	65	False	9.507930430686725e-05	mutation_prob_ZRSR2	mutation_resid_ZRSR2	mutation_refpct_ZRSR2
ZRSR2	lymphoid_b	is_reference_all_healthy_BM1_BM4	806	301	301	False	0.00026587323865035926	mutation_prob_ZRSR2	mutation_resid_ZRSR2	mutation_refpct_ZRSR2
ZRSR2	lymphoid_nk	is_reference_all_healthy_BM1_BM4	1931	152	152	False	0.00014805516591733425	mutation_prob_ZRSR2	mutation_resid_ZRSR2	mutation_refpct_ZRSR2
BCOR	hspc_prog	is_reference_all_healthy_BM1_BM4	10685	2091	2091	False	0.23795433200792745	mutation_prob_BCOR	mutation_resid_BCOR	mutation_refpct_BCOR
BCOR	myeloid	is_reference_all_healthy_BM1_BM4	7647	1166	1166	False	0.21775906227308456	mutation_prob_BCOR	mutation_resid_BCOR	mutation_refpct_BCOR
BCOR	dendritic	is_reference_all_healthy_BM1_BM4	3054	362	362	False	0.22769726153757056	mutation_prob_BCOR	mutation_resid_BCOR	mutation_refpct_BCOR
BCOR	erythroid	is_reference_all_healthy_BM1_BM4	2390	855	855	False	0.20747405060784924	mutation_prob_BCOR	mutation_resid_BCOR	mutation_refpct_BCOR
BCOR	lymphoid_t	is_reference_all_healthy_BM1_BM4	8224	954	954	False	0.24808264408672456	mutation_prob_BCOR	mutation_resid_BCOR	mutation_refpct_BCOR
BCOR	plasma	is_reference_all_healthy_BM1_BM4	1106	65	65	False	0.23439686022514747	mutation_prob_BCOR	mutation_resid_BCOR	mutation_refpct_BCOR
BCOR	lymphoid_b	is_reference_all_healthy_BM1_BM4	806	301	301	False	0.23127542365007975	mutation_prob_BCOR	mutation_resid_BCOR	mutation_refpct_BCOR
BCOR	lymphoid_nk	is_reference_all_healthy_BM1_BM4	1931	152	152	False	0.2414560176025755	mutation_prob_BCOR	mutation_resid_BCOR	mutation_refpct_BCOR
BCORL1	hspc_prog	is_reference_all_healthy_BM1_BM4	10685	2091	2091	False	0.0003403529441962622	mutation_prob_BCORL1	mutation_resid_BCORL1	mutation_refpct_BCORL1
BCORL1	myeloid	is_reference_all_healthy_BM1_BM4	7647	1166	1166	False	0.00033386079881943937	mutation_prob_BCORL1	mutation_resid_BCORL1	mutation_refpct_BCORL1
BCORL1	dendritic	is_reference_all_healthy_BM1_BM4	3054	362	362	False	0.0004812236164634504	mutation_prob_BCORL1	mutation_resid_BCORL1	mutation_refpct_BCORL1
BCORL1	erythroid	is_reference_all_healthy_BM1_BM4	2390	855	855	False	0.0003675011254072869	mutation_prob_BCORL1	mutation_resid_BCORL1	mutation_refpct_BCORL1
BCORL1	lymphoid_t	is_reference_all_healthy_BM1_BM4	8224	954	954	False	0.00025979499682412513	mutation_prob_BCORL1	mutation_resid_BCORL1	mutation_refpct_BCORL1
BCORL1	plasma	is_reference_all_healthy_BM1_BM4	1106	65	65	False	0.0005066301199502339	mutation_prob_BCORL1	mutation_resid_BCORL1	mutation_refpct_BCORL1
BCORL1	lymphoid_b	is_reference_all_healthy_BM1_BM4	806	301	301	False	0.0002921204316697102	mutation_prob_BCORL1	mutation_resid_BCORL1	mutation_refpct_BCORL1
BCORL1	lymphoid_nk	is_reference_all_healthy_BM1_BM4	1931	152	152	False	0.00025932203588271876	mutation_prob_BCORL1	mutation_resid_BCORL1	mutation_refpct_BCORL1
KIT	hspc_prog	is_reference_all_healthy_BM1_BM4	10685	2091	2091	False	0.00045759209019665065	mutation_prob_KIT	mutation_resid_KIT	mutation_refpct_KIT
KIT	myeloid	is_reference_all_healthy_BM1_BM4	7647	1166	1166	False	0.0006067168910132133	mutation_prob_KIT	mutation_resid_KIT	mutation_refpct_KIT
KIT	dendritic	is_reference_all_healthy_BM1_BM4	3054	362	362	False	0.0005715496697537332	mutation_prob_KIT	mutation_resid_KIT	mutation_refpct_KIT
KIT	erythroid	is_reference_all_healthy_BM1_BM4	2390	855	855	False	0.0005614176505434606	mutation_prob_KIT	mutation_resid_KIT	mutation_refpct_KIT
KIT	lymphoid_t	is_reference_all_healthy_BM1_BM4	8224	954	954	False	0.00031843369789148854	mutation_prob_KIT	mutation_resid_KIT	mutation_refpct_KIT
KIT	plasma	is_reference_all_healthy_BM1_BM4	1106	65	65	False	0.0007075441118520819	mutation_prob_KIT	mutation_resid_KIT	mutation_refpct_KIT
KIT	lymphoid_b	is_reference_all_healthy_BM1_BM4	806	301	301	False	0.00045124659639471295	mutation_prob_KIT	mutation_resid_KIT	mutation_refpct_KIT
KIT	lymphoid_nk	is_reference_all_healthy_BM1_BM4	1931	152	152	False	0.0003750081541661805	mutation_prob_KIT	mutation_resid_KIT	mutation_refpct_KIT
