## Supplementary_Tables for "scOPE identifies which driver-associated expression programs transfer from bulk tumors to single cells": Reference_cellstate_guardrail_BRCA_Wu.csv

driver	cellstate	reference_mask_col	n_cells_state	n_reference_state	n_reference_used	used_global_fallback	reference_median_raw	raw_col	resid_col	pct_col
PIK3CA	lymphoid_t	is_reference	14194	0	9529	True	0.3083086783848652	mutation_prob_PIK3CA	mutation_resid_PIK3CA	mutation_refpct_PIK3CA
PIK3CA	myeloid	is_reference	3841	3841	3841	False	0.3212113893867719	mutation_prob_PIK3CA	mutation_resid_PIK3CA	mutation_refpct_PIK3CA
PIK3CA	epithelial	is_reference	11471	0	9529	True	0.3083086783848652	mutation_prob_PIK3CA	mutation_resid_PIK3CA	mutation_refpct_PIK3CA
PIK3CA	stromal	is_reference	2585	2585	2585	False	0.3441417900007835	mutation_prob_PIK3CA	mutation_resid_PIK3CA	mutation_refpct_PIK3CA
PIK3CA	lymphoid_b	is_reference	1296	0	9529	True	0.3083086783848652	mutation_prob_PIK3CA	mutation_resid_PIK3CA	mutation_refpct_PIK3CA
PIK3CA	endothelial	is_reference	3103	3103	3103	False	0.27945275729073993	mutation_prob_PIK3CA	mutation_resid_PIK3CA	mutation_refpct_PIK3CA
PIK3CA	other	is_reference	2131	0	9529	True	0.3083086783848652	mutation_prob_PIK3CA	mutation_resid_PIK3CA	mutation_refpct_PIK3CA
PIK3CA	plasma	is_reference	1377	0	9529	True	0.3083086783848652	mutation_prob_PIK3CA	mutation_resid_PIK3CA	mutation_refpct_PIK3CA
PIK3R1	lymphoid_t	is_reference	14194	0	9529	True	0.030440874844237225	mutation_prob_PIK3R1	mutation_resid_PIK3R1	mutation_refpct_PIK3R1
PIK3R1	myeloid	is_reference	3841	3841	3841	False	0.02943908537680817	mutation_prob_PIK3R1	mutation_resid_PIK3R1	mutation_refpct_PIK3R1
PIK3R1	epithelial	is_reference	11471	0	9529	True	0.030440874844237225	mutation_prob_PIK3R1	mutation_resid_PIK3R1	mutation_refpct_PIK3R1
PIK3R1	stromal	is_reference	2585	2585	2585	False	0.028081258403136283	mutation_prob_PIK3R1	mutation_resid_PIK3R1	mutation_refpct_PIK3R1
PIK3R1	lymphoid_b	is_reference	1296	0	9529	True	0.030440874844237225	mutation_prob_PIK3R1	mutation_resid_PIK3R1	mutation_refpct_PIK3R1
PIK3R1	endothelial	is_reference	3103	3103	3103	False	0.03322185920407431	mutation_prob_PIK3R1	mutation_resid_PIK3R1	mutation_refpct_PIK3R1
PIK3R1	other	is_reference	2131	0	9529	True	0.030440874844237225	mutation_prob_PIK3R1	mutation_resid_PIK3R1	mutation_refpct_PIK3R1
PIK3R1	plasma	is_reference	1377	0	9529	True	0.030440874844237225	mutation_prob_PIK3R1	mutation_resid_PIK3R1	mutation_refpct_PIK3R1
PTEN	lymphoid_t	is_reference	14194	0	9529	True	0.282295938923411	mutation_prob_PTEN	mutation_resid_PTEN	mutation_refpct_PTEN
PTEN	myeloid	is_reference	3841	3841	3841	False	0.32841967143293094	mutation_prob_PTEN	mutation_resid_PTEN	mutation_refpct_PTEN
PTEN	epithelial	is_reference	11471	0	9529	True	0.282295938923411	mutation_prob_PTEN	mutation_resid_PTEN	mutation_refpct_PTEN
PTEN	stromal	is_reference	2585	2585	2585	False	0.25220947257584986	mutation_prob_PTEN	mutation_resid_PTEN	mutation_refpct_PTEN
PTEN	lymphoid_b	is_reference	1296	0	9529	True	0.282295938923411	mutation_prob_PTEN	mutation_resid_PTEN	mutation_refpct_PTEN
PTEN	endothelial	is_reference	3103	3103	3103	False	0.2673806837215352	mutation_prob_PTEN	mutation_resid_PTEN	mutation_refpct_PTEN
PTEN	other	is_reference	2131	0	9529	True	0.282295938923411	mutation_prob_PTEN	mutation_resid_PTEN	mutation_refpct_PTEN
PTEN	plasma	is_reference	1377	0	9529	True	0.282295938923411	mutation_prob_PTEN	mutation_resid_PTEN	mutation_refpct_PTEN
AKT1	lymphoid_t	is_reference	14194	0	9529	True	0.008218794688746794	mutation_prob_AKT1	mutation_resid_AKT1	mutation_refpct_AKT1
AKT1	myeloid	is_reference	3841	3841	3841	False	0.008252175147387983	mutation_prob_AKT1	mutation_resid_AKT1	mutation_refpct_AKT1
AKT1	epithelial	is_reference	11471	0	9529	True	0.008218794688746794	mutation_prob_AKT1	mutation_resid_AKT1	mutation_refpct_AKT1
AKT1	stromal	is_reference	2585	2585	2585	False	0.007137333495862119	mutation_prob_AKT1	mutation_resid_AKT1	mutation_refpct_AKT1
AKT1	lymphoid_b	is_reference	1296	0	9529	True	0.008218794688746794	mutation_prob_AKT1	mutation_resid_AKT1	mutation_refpct_AKT1
AKT1	endothelial	is_reference	3103	3103	3103	False	0.008989111382778971	mutation_prob_AKT1	mutation_resid_AKT1	mutation_refpct_AKT1
AKT1	other	is_reference	2131	0	9529	True	0.008218794688746794	mutation_prob_AKT1	mutation_resid_AKT1	mutation_refpct_AKT1
AKT1	plasma	is_reference	1377	0	9529	True	0.008218794688746794	mutation_prob_AKT1	mutation_resid_AKT1	mutation_refpct_AKT1
TP53	lymphoid_t	is_reference	14194	0	9529	True	0.2731376135311488	mutation_prob_TP53	mutation_resid_TP53	mutation_refpct_TP53
TP53	myeloid	is_reference	3841	3841	3841	False	0.3103088276592363	mutation_prob_TP53	mutation_resid_TP53	mutation_refpct_TP53
TP53	epithelial	is_reference	11471	0	9529	True	0.2731376135311488	mutation_prob_TP53	mutation_resid_TP53	mutation_refpct_TP53
TP53	stromal	is_reference	2585	2585	2585	False	0.2767590035067861	mutation_prob_TP53	mutation_resid_TP53	mutation_refpct_TP53
TP53	lymphoid_b	is_reference	1296	0	9529	True	0.2731376135311488	mutation_prob_TP53	mutation_resid_TP53	mutation_refpct_TP53
TP53	endothelial	is_reference	3103	3103	3103	False	0.23012852467618194	mutation_prob_TP53	mutation_resid_TP53	mutation_refpct_TP53
TP53	other	is_reference	2131	0	9529	True	0.2731376135311488	mutation_prob_TP53	mutation_resid_TP53	mutation_refpct_TP53
TP53	plasma	is_reference	1377	0	9529	True	0.2731376135311488	mutation_prob_TP53	mutation_resid_TP53	mutation_refpct_TP53
CDH1	lymphoid_t	is_reference	14194	0	9529	True	0.10699933734853473	mutation_prob_CDH1	mutation_resid_CDH1	mutation_refpct_CDH1
CDH1	myeloid	is_reference	3841	3841	3841	False	0.11205517000030799	mutation_prob_CDH1	mutation_resid_CDH1	mutation_refpct_CDH1
CDH1	epithelial	is_reference	11471	0	9529	True	0.10699933734853473	mutation_prob_CDH1	mutation_resid_CDH1	mutation_refpct_CDH1
CDH1	stromal	is_reference	2585	2585	2585	False	0.10439853349811104	mutation_prob_CDH1	mutation_resid_CDH1	mutation_refpct_CDH1
CDH1	lymphoid_b	is_reference	1296	0	9529	True	0.10699933734853473	mutation_prob_CDH1	mutation_resid_CDH1	mutation_refpct_CDH1
CDH1	endothelial	is_reference	3103	3103	3103	False	0.10203090146952111	mutation_prob_CDH1	mutation_resid_CDH1	mutation_refpct_CDH1
CDH1	other	is_reference	2131	0	9529	True	0.10699933734853473	mutation_prob_CDH1	mutation_resid_CDH1	mutation_refpct_CDH1
CDH1	plasma	is_reference	1377	0	9529	True	0.10699933734853473	mutation_prob_CDH1	mutation_resid_CDH1	mutation_refpct_CDH1
ERBB2	lymphoid_t	is_reference	14194	0	9529	True	0.04998656209798858	mutation_prob_ERBB2	mutation_resid_ERBB2	mutation_refpct_ERBB2
ERBB2	myeloid	is_reference	3841	3841	3841	False	0.04682466194746407	mutation_prob_ERBB2	mutation_resid_ERBB2	mutation_refpct_ERBB2
ERBB2	epithelial	is_reference	11471	0	9529	True	0.04998656209798858	mutation_prob_ERBB2	mutation_resid_ERBB2	mutation_refpct_ERBB2
ERBB2	stromal	is_reference	2585	2585	2585	False	0.07278059714073777	mutation_prob_ERBB2	mutation_resid_ERBB2	mutation_refpct_ERBB2
ERBB2	lymphoid_b	is_reference	1296	0	9529	True	0.04998656209798858	mutation_prob_ERBB2	mutation_resid_ERBB2	mutation_refpct_ERBB2
ERBB2	endothelial	is_reference	3103	3103	3103	False	0.04557881602518079	mutation_prob_ERBB2	mutation_resid_ERBB2	mutation_refpct_ERBB2
ERBB2	other	is_reference	2131	0	9529	True	0.04998656209798858	mutation_prob_ERBB2	mutation_resid_ERBB2	mutation_refpct_ERBB2
ERBB2	plasma	is_reference	1377	0	9529	True	0.04998656209798858	mutation_prob_ERBB2	mutation_resid_ERBB2	mutation_refpct_ERBB2
ERBB3	lymphoid_t	is_reference	14194	0	9529	True	0.014321654890740273	mutation_prob_ERBB3	mutation_resid_ERBB3	mutation_refpct_ERBB3
ERBB3	myeloid	is_reference	3841	3841	3841	False	0.021132450362613485	mutation_prob_ERBB3	mutation_resid_ERBB3	mutation_refpct_ERBB3
ERBB3	epithelial	is_reference	11471	0	9529	True	0.014321654890740273	mutation_prob_ERBB3	mutation_resid_ERBB3	mutation_refpct_ERBB3
ERBB3	stromal	is_reference	2585	2585	2585	False	0.013386223978114618	mutation_prob_ERBB3	mutation_resid_ERBB3	mutation_refpct_ERBB3
ERBB3	lymphoid_b	is_reference	1296	0	9529	True	0.014321654890740273	mutation_prob_ERBB3	mutation_resid_ERBB3	mutation_refpct_ERBB3
ERBB3	endothelial	is_reference	3103	3103	3103	False	0.010859677779538585	mutation_prob_ERBB3	mutation_resid_ERBB3	mutation_refpct_ERBB3
ERBB3	other	is_reference	2131	0	9529	True	0.014321654890740273	mutation_prob_ERBB3	mutation_resid_ERBB3	mutation_refpct_ERBB3
ERBB3	plasma	is_reference	1377	0	9529	True	0.014321654890740273	mutation_prob_ERBB3	mutation_resid_ERBB3	mutation_refpct_ERBB3
GATA3	lymphoid_t	is_reference	14194	0	9529	True	0.09822561409115163	mutation_prob_GATA3	mutation_resid_GATA3	mutation_refpct_GATA3
GATA3	myeloid	is_reference	3841	3841	3841	False	0.10000871414334246	mutation_prob_GATA3	mutation_resid_GATA3	mutation_refpct_GATA3
GATA3	epithelial	is_reference	11471	0	9529	True	0.09822561409115163	mutation_prob_GATA3	mutation_resid_GATA3	mutation_refpct_GATA3
GATA3	stromal	is_reference	2585	2585	2585	False	0.09292623191668362	mutation_prob_GATA3	mutation_resid_GATA3	mutation_refpct_GATA3
GATA3	lymphoid_b	is_reference	1296	0	9529	True	0.09822561409115163	mutation_prob_GATA3	mutation_resid_GATA3	mutation_refpct_GATA3
GATA3	endothelial	is_reference	3103	3103	3103	False	0.10115486191823858	mutation_prob_GATA3	mutation_resid_GATA3	mutation_refpct_GATA3
GATA3	other	is_reference	2131	0	9529	True	0.09822561409115163	mutation_prob_GATA3	mutation_resid_GATA3	mutation_refpct_GATA3
GATA3	plasma	is_reference	1377	0	9529	True	0.09822561409115163	mutation_prob_GATA3	mutation_resid_GATA3	mutation_refpct_GATA3
RUNX1	lymphoid_t	is_reference	14194	0	9529	True	0.13342058616571612	mutation_prob_RUNX1	mutation_resid_RUNX1	mutation_refpct_RUNX1
RUNX1	myeloid	is_reference	3841	3841	3841	False	0.11132952543925577	mutation_prob_RUNX1	mutation_resid_RUNX1	mutation_refpct_RUNX1
RUNX1	epithelial	is_reference	11471	0	9529	True	0.13342058616571612	mutation_prob_RUNX1	mutation_resid_RUNX1	mutation_refpct_RUNX1
RUNX1	stromal	is_reference	2585	2585	2585	False	0.15005755396654974	mutation_prob_RUNX1	mutation_resid_RUNX1	mutation_refpct_RUNX1
RUNX1	lymphoid_b	is_reference	1296	0	9529	True	0.13342058616571612	mutation_prob_RUNX1	mutation_resid_RUNX1	mutation_refpct_RUNX1
RUNX1	endothelial	is_reference	3103	3103	3103	False	0.14104844098432315	mutation_prob_RUNX1	mutation_resid_RUNX1	mutation_refpct_RUNX1
RUNX1	other	is_reference	2131	0	9529	True	0.13342058616571612	mutation_prob_RUNX1	mutation_resid_RUNX1	mutation_refpct_RUNX1
RUNX1	plasma	is_reference	1377	0	9529	True	0.13342058616571612	mutation_prob_RUNX1	mutation_resid_RUNX1	mutation_refpct_RUNX1
FOXA1	lymphoid_t	is_reference	14194	0	9529	True	0.12879363347355968	mutation_prob_FOXA1	mutation_resid_FOXA1	mutation_refpct_FOXA1
FOXA1	myeloid	is_reference	3841	3841	3841	False	0.15384959554253033	mutation_prob_FOXA1	mutation_resid_FOXA1	mutation_refpct_FOXA1
FOXA1	epithelial	is_reference	11471	0	9529	True	0.12879363347355968	mutation_prob_FOXA1	mutation_resid_FOXA1	mutation_refpct_FOXA1
FOXA1	stromal	is_reference	2585	2585	2585	False	0.08702203634615392	mutation_prob_FOXA1	mutation_resid_FOXA1	mutation_refpct_FOXA1
FOXA1	lymphoid_b	is_reference	1296	0	9529	True	0.12879363347355968	mutation_prob_FOXA1	mutation_resid_FOXA1	mutation_refpct_FOXA1
FOXA1	endothelial	is_reference	3103	3103	3103	False	0.14625227920961872	mutation_prob_FOXA1	mutation_resid_FOXA1	mutation_refpct_FOXA1
FOXA1	other	is_reference	2131	0	9529	True	0.12879363347355968	mutation_prob_FOXA1	mutation_resid_FOXA1	mutation_refpct_FOXA1
FOXA1	plasma	is_reference	1377	0	9529	True	0.12879363347355968	mutation_prob_FOXA1	mutation_resid_FOXA1	mutation_refpct_FOXA1
BRCA1	lymphoid_t	is_reference	14194	0	9529	True	0.037693702187034314	mutation_prob_BRCA1	mutation_resid_BRCA1	mutation_refpct_BRCA1
BRCA1	myeloid	is_reference	3841	3841	3841	False	0.04915155507370808	mutation_prob_BRCA1	mutation_resid_BRCA1	mutation_refpct_BRCA1
BRCA1	epithelial	is_reference	11471	0	9529	True	0.037693702187034314	mutation_prob_BRCA1	mutation_resid_BRCA1	mutation_refpct_BRCA1
BRCA1	stromal	is_reference	2585	2585	2585	False	0.05097055832310747	mutation_prob_BRCA1	mutation_resid_BRCA1	mutation_refpct_BRCA1
BRCA1	lymphoid_b	is_reference	1296	0	9529	True	0.037693702187034314	mutation_prob_BRCA1	mutation_resid_BRCA1	mutation_refpct_BRCA1
BRCA1	endothelial	is_reference	3103	3103	3103	False	0.025157810456903018	mutation_prob_BRCA1	mutation_resid_BRCA1	mutation_refpct_BRCA1
BRCA1	other	is_reference	2131	0	9529	True	0.037693702187034314	mutation_prob_BRCA1	mutation_resid_BRCA1	mutation_refpct_BRCA1
BRCA1	plasma	is_reference	1377	0	9529	True	0.037693702187034314	mutation_prob_BRCA1	mutation_resid_BRCA1	mutation_refpct_BRCA1
BRCA2	lymphoid_t	is_reference	14194	0	9529	True	0.10889717889539575	mutation_prob_BRCA2	mutation_resid_BRCA2	mutation_refpct_BRCA2
BRCA2	myeloid	is_reference	3841	3841	3841	False	0.10435740696566928	mutation_prob_BRCA2	mutation_resid_BRCA2	mutation_refpct_BRCA2
BRCA2	epithelial	is_reference	11471	0	9529	True	0.10889717889539575	mutation_prob_BRCA2	mutation_resid_BRCA2	mutation_refpct_BRCA2
BRCA2	stromal	is_reference	2585	2585	2585	False	0.12086228354441156	mutation_prob_BRCA2	mutation_resid_BRCA2	mutation_refpct_BRCA2
BRCA2	lymphoid_b	is_reference	1296	0	9529	True	0.10889717889539575	mutation_prob_BRCA2	mutation_resid_BRCA2	mutation_refpct_BRCA2
BRCA2	endothelial	is_reference	3103	3103	3103	False	0.10635133802988356	mutation_prob_BRCA2	mutation_resid_BRCA2	mutation_refpct_BRCA2
BRCA2	other	is_reference	2131	0	9529	True	0.10889717889539575	mutation_prob_BRCA2	mutation_resid_BRCA2	mutation_refpct_BRCA2
BRCA2	plasma	is_reference	1377	0	9529	True	0.10889717889539575	mutation_prob_BRCA2	mutation_resid_BRCA2	mutation_refpct_BRCA2
ATM	lymphoid_t	is_reference	14194	0	9529	True	0.025919595939733208	mutation_prob_ATM	mutation_resid_ATM	mutation_refpct_ATM
ATM	myeloid	is_reference	3841	3841	3841	False	0.024674035287800853	mutation_prob_ATM	mutation_resid_ATM	mutation_refpct_ATM
ATM	epithelial	is_reference	11471	0	9529	True	0.025919595939733208	mutation_prob_ATM	mutation_resid_ATM	mutation_refpct_ATM
ATM	stromal	is_reference	2585	2585	2585	False	0.023208756112382104	mutation_prob_ATM	mutation_resid_ATM	mutation_refpct_ATM
ATM	lymphoid_b	is_reference	1296	0	9529	True	0.025919595939733208	mutation_prob_ATM	mutation_resid_ATM	mutation_refpct_ATM
ATM	endothelial	is_reference	3103	3103	3103	False	0.02989640569185681	mutation_prob_ATM	mutation_resid_ATM	mutation_refpct_ATM
ATM	other	is_reference	2131	0	9529	True	0.025919595939733208	mutation_prob_ATM	mutation_resid_ATM	mutation_refpct_ATM
ATM	plasma	is_reference	1377	0	9529	True	0.025919595939733208	mutation_prob_ATM	mutation_resid_ATM	mutation_refpct_ATM
KMT2C	lymphoid_t	is_reference	14194	0	9529	True	0.34006947104416646	mutation_prob_KMT2C	mutation_resid_KMT2C	mutation_refpct_KMT2C
KMT2C	myeloid	is_reference	3841	3841	3841	False	0.36760677180678153	mutation_prob_KMT2C	mutation_resid_KMT2C	mutation_refpct_KMT2C
KMT2C	epithelial	is_reference	11471	0	9529	True	0.34006947104416646	mutation_prob_KMT2C	mutation_resid_KMT2C	mutation_refpct_KMT2C
KMT2C	stromal	is_reference	2585	2585	2585	False	0.32864874534095934	mutation_prob_KMT2C	mutation_resid_KMT2C	mutation_refpct_KMT2C
KMT2C	lymphoid_b	is_reference	1296	0	9529	True	0.34006947104416646	mutation_prob_KMT2C	mutation_resid_KMT2C	mutation_refpct_KMT2C
KMT2C	endothelial	is_reference	3103	3103	3103	False	0.30004088882977653	mutation_prob_KMT2C	mutation_resid_KMT2C	mutation_refpct_KMT2C
KMT2C	other	is_reference	2131	0	9529	True	0.34006947104416646	mutation_prob_KMT2C	mutation_resid_KMT2C	mutation_refpct_KMT2C
KMT2C	plasma	is_reference	1377	0	9529	True	0.34006947104416646	mutation_prob_KMT2C	mutation_resid_KMT2C	mutation_refpct_KMT2C
ARID1A	lymphoid_t	is_reference	14194	0	9529	True	0.022540725307344134	mutation_prob_ARID1A	mutation_resid_ARID1A	mutation_refpct_ARID1A
ARID1A	myeloid	is_reference	3841	3841	3841	False	0.030417521571337185	mutation_prob_ARID1A	mutation_resid_ARID1A	mutation_refpct_ARID1A
ARID1A	epithelial	is_reference	11471	0	9529	True	0.022540725307344134	mutation_prob_ARID1A	mutation_resid_ARID1A	mutation_refpct_ARID1A
ARID1A	stromal	is_reference	2585	2585	2585	False	0.0209289947807675	mutation_prob_ARID1A	mutation_resid_ARID1A	mutation_refpct_ARID1A
ARID1A	lymphoid_b	is_reference	1296	0	9529	True	0.022540725307344134	mutation_prob_ARID1A	mutation_resid_ARID1A	mutation_refpct_ARID1A
ARID1A	endothelial	is_reference	3103	3103	3103	False	0.0175283013110634	mutation_prob_ARID1A	mutation_resid_ARID1A	mutation_refpct_ARID1A
ARID1A	other	is_reference	2131	0	9529	True	0.022540725307344134	mutation_prob_ARID1A	mutation_resid_ARID1A	mutation_refpct_ARID1A
ARID1A	plasma	is_reference	1377	0	9529	True	0.022540725307344134	mutation_prob_ARID1A	mutation_resid_ARID1A	mutation_refpct_ARID1A
MAP3K1	lymphoid_t	is_reference	14194	0	9529	True	0.27175661460199035	mutation_prob_MAP3K1	mutation_resid_MAP3K1	mutation_refpct_MAP3K1
MAP3K1	myeloid	is_reference	3841	3841	3841	False	0.26510954673416137	mutation_prob_MAP3K1	mutation_resid_MAP3K1	mutation_refpct_MAP3K1
MAP3K1	epithelial	is_reference	11471	0	9529	True	0.27175661460199035	mutation_prob_MAP3K1	mutation_resid_MAP3K1	mutation_refpct_MAP3K1
MAP3K1	stromal	is_reference	2585	2585	2585	False	0.28131814710384373	mutation_prob_MAP3K1	mutation_resid_MAP3K1	mutation_refpct_MAP3K1
MAP3K1	lymphoid_b	is_reference	1296	0	9529	True	0.27175661460199035	mutation_prob_MAP3K1	mutation_resid_MAP3K1	mutation_refpct_MAP3K1
MAP3K1	endothelial	is_reference	3103	3103	3103	False	0.2767421706273232	mutation_prob_MAP3K1	mutation_resid_MAP3K1	mutation_refpct_MAP3K1
MAP3K1	other	is_reference	2131	0	9529	True	0.27175661460199035	mutation_prob_MAP3K1	mutation_resid_MAP3K1	mutation_refpct_MAP3K1
MAP3K1	plasma	is_reference	1377	0	9529	True	0.27175661460199035	mutation_prob_MAP3K1	mutation_resid_MAP3K1	mutation_refpct_MAP3K1
RB1	lymphoid_t	is_reference	14194	0	9529	True	0.028247613792783753	mutation_prob_RB1	mutation_resid_RB1	mutation_refpct_RB1
RB1	myeloid	is_reference	3841	3841	3841	False	0.03946454202976296	mutation_prob_RB1	mutation_resid_RB1	mutation_refpct_RB1
RB1	epithelial	is_reference	11471	0	9529	True	0.028247613792783753	mutation_prob_RB1	mutation_resid_RB1	mutation_refpct_RB1
RB1	stromal	is_reference	2585	2585	2585	False	0.020796473432642414	mutation_prob_RB1	mutation_resid_RB1	mutation_refpct_RB1
RB1	lymphoid_b	is_reference	1296	0	9529	True	0.028247613792783753	mutation_prob_RB1	mutation_resid_RB1	mutation_refpct_RB1
RB1	endothelial	is_reference	3103	3103	3103	False	0.02687906542088671	mutation_prob_RB1	mutation_resid_RB1	mutation_refpct_RB1
RB1	other	is_reference	2131	0	9529	True	0.028247613792783753	mutation_prob_RB1	mutation_resid_RB1	mutation_refpct_RB1
RB1	plasma	is_reference	1377	0	9529	True	0.028247613792783753	mutation_prob_RB1	mutation_resid_RB1	mutation_refpct_RB1
