## Supplementary_Tables for "scOPE identifies which driver-associated expression programs transfer from bulk tumors to single cells": Reference_cellstate_guardrail_CRC_Lee.csv

driver	cellstate	reference_mask_col	n_cells_state	n_reference_state	n_reference_used	used_global_fallback	reference_median_raw	raw_col	resid_col	pct_col
APC	epithelial	is_reference	11601	0	20435	True	0.5525446258003859	mutation_prob_APC	mutation_resid_APC	mutation_refpct_APC
APC	stromal	is_reference	3721	0	20435	True	0.5525446258003859	mutation_prob_APC	mutation_resid_APC	mutation_refpct_APC
APC	myeloid	is_reference	4243	0	20435	True	0.5525446258003859	mutation_prob_APC	mutation_resid_APC	mutation_refpct_APC
APC	lymphoid_t	is_reference	14523	14523	14523	False	0.5510016382154357	mutation_prob_APC	mutation_resid_APC	mutation_refpct_APC
APC	lymphoid_b	is_reference	5789	5789	5789	False	0.5565190990372862	mutation_prob_APC	mutation_resid_APC	mutation_refpct_APC
APC	other	is_reference	123	123	123	False	0.5551152072065003	mutation_prob_APC	mutation_resid_APC	mutation_refpct_APC
CTNNB1	epithelial	is_reference	11601	0	20435	True	0.02534958268459813	mutation_prob_CTNNB1	mutation_resid_CTNNB1	mutation_refpct_CTNNB1
CTNNB1	stromal	is_reference	3721	0	20435	True	0.02534958268459813	mutation_prob_CTNNB1	mutation_resid_CTNNB1	mutation_refpct_CTNNB1
CTNNB1	myeloid	is_reference	4243	0	20435	True	0.02534958268459813	mutation_prob_CTNNB1	mutation_resid_CTNNB1	mutation_refpct_CTNNB1
CTNNB1	lymphoid_t	is_reference	14523	14523	14523	False	0.024969944950260118	mutation_prob_CTNNB1	mutation_resid_CTNNB1	mutation_refpct_CTNNB1
CTNNB1	lymphoid_b	is_reference	5789	5789	5789	False	0.026651043282434304	mutation_prob_CTNNB1	mutation_resid_CTNNB1	mutation_refpct_CTNNB1
CTNNB1	other	is_reference	123	123	123	False	0.020916656280856812	mutation_prob_CTNNB1	mutation_resid_CTNNB1	mutation_refpct_CTNNB1
RNF43	epithelial	is_reference	11601	0	20435	True	0.057888772742146585	mutation_prob_RNF43	mutation_resid_RNF43	mutation_refpct_RNF43
RNF43	stromal	is_reference	3721	0	20435	True	0.057888772742146585	mutation_prob_RNF43	mutation_resid_RNF43	mutation_refpct_RNF43
RNF43	myeloid	is_reference	4243	0	20435	True	0.057888772742146585	mutation_prob_RNF43	mutation_resid_RNF43	mutation_refpct_RNF43
RNF43	lymphoid_t	is_reference	14523	14523	14523	False	0.05933372816720279	mutation_prob_RNF43	mutation_resid_RNF43	mutation_refpct_RNF43
RNF43	lymphoid_b	is_reference	5789	5789	5789	False	0.05433451179666944	mutation_prob_RNF43	mutation_resid_RNF43	mutation_refpct_RNF43
RNF43	other	is_reference	123	123	123	False	0.05709390343248766	mutation_prob_RNF43	mutation_resid_RNF43	mutation_refpct_RNF43
KRAS	epithelial	is_reference	11601	0	20435	True	0.39599820023842186	mutation_prob_KRAS	mutation_resid_KRAS	mutation_refpct_KRAS
KRAS	stromal	is_reference	3721	0	20435	True	0.39599820023842186	mutation_prob_KRAS	mutation_resid_KRAS	mutation_refpct_KRAS
KRAS	myeloid	is_reference	4243	0	20435	True	0.39599820023842186	mutation_prob_KRAS	mutation_resid_KRAS	mutation_refpct_KRAS
KRAS	lymphoid_t	is_reference	14523	14523	14523	False	0.39642022768805146	mutation_prob_KRAS	mutation_resid_KRAS	mutation_refpct_KRAS
KRAS	lymphoid_b	is_reference	5789	5789	5789	False	0.3948384612338704	mutation_prob_KRAS	mutation_resid_KRAS	mutation_refpct_KRAS
KRAS	other	is_reference	123	123	123	False	0.400381870599869	mutation_prob_KRAS	mutation_resid_KRAS	mutation_refpct_KRAS
NRAS	epithelial	is_reference	11601	0	20435	True	0.15173878365262597	mutation_prob_NRAS	mutation_resid_NRAS	mutation_refpct_NRAS
NRAS	stromal	is_reference	3721	0	20435	True	0.15173878365262597	mutation_prob_NRAS	mutation_resid_NRAS	mutation_refpct_NRAS
NRAS	myeloid	is_reference	4243	0	20435	True	0.15173878365262597	mutation_prob_NRAS	mutation_resid_NRAS	mutation_refpct_NRAS
NRAS	lymphoid_t	is_reference	14523	14523	14523	False	0.152464204744177	mutation_prob_NRAS	mutation_resid_NRAS	mutation_refpct_NRAS
NRAS	lymphoid_b	is_reference	5789	5789	5789	False	0.15012438083819316	mutation_prob_NRAS	mutation_resid_NRAS	mutation_refpct_NRAS
NRAS	other	is_reference	123	123	123	False	0.11951650665466496	mutation_prob_NRAS	mutation_resid_NRAS	mutation_refpct_NRAS
BRAF	epithelial	is_reference	11601	0	20435	True	0.07838055804772688	mutation_prob_BRAF	mutation_resid_BRAF	mutation_refpct_BRAF
BRAF	stromal	is_reference	3721	0	20435	True	0.07838055804772688	mutation_prob_BRAF	mutation_resid_BRAF	mutation_refpct_BRAF
BRAF	myeloid	is_reference	4243	0	20435	True	0.07838055804772688	mutation_prob_BRAF	mutation_resid_BRAF	mutation_refpct_BRAF
BRAF	lymphoid_t	is_reference	14523	14523	14523	False	0.08163665523735356	mutation_prob_BRAF	mutation_resid_BRAF	mutation_refpct_BRAF
BRAF	lymphoid_b	is_reference	5789	5789	5789	False	0.06662400946523334	mutation_prob_BRAF	mutation_resid_BRAF	mutation_refpct_BRAF
BRAF	other	is_reference	123	123	123	False	0.07061786140559151	mutation_prob_BRAF	mutation_resid_BRAF	mutation_refpct_BRAF
ERBB2	epithelial	is_reference	11601	0	20435	True	0.05796788505238205	mutation_prob_ERBB2	mutation_resid_ERBB2	mutation_refpct_ERBB2
ERBB2	stromal	is_reference	3721	0	20435	True	0.05796788505238205	mutation_prob_ERBB2	mutation_resid_ERBB2	mutation_refpct_ERBB2
ERBB2	myeloid	is_reference	4243	0	20435	True	0.05796788505238205	mutation_prob_ERBB2	mutation_resid_ERBB2	mutation_refpct_ERBB2
ERBB2	lymphoid_t	is_reference	14523	14523	14523	False	0.05901554936537644	mutation_prob_ERBB2	mutation_resid_ERBB2	mutation_refpct_ERBB2
ERBB2	lymphoid_b	is_reference	5789	5789	5789	False	0.05341756306538676	mutation_prob_ERBB2	mutation_resid_ERBB2	mutation_refpct_ERBB2
ERBB2	other	is_reference	123	123	123	False	0.044736648578575	mutation_prob_ERBB2	mutation_resid_ERBB2	mutation_refpct_ERBB2
PIK3CA	epithelial	is_reference	11601	0	20435	True	0.2638063777345038	mutation_prob_PIK3CA	mutation_resid_PIK3CA	mutation_refpct_PIK3CA
PIK3CA	stromal	is_reference	3721	0	20435	True	0.2638063777345038	mutation_prob_PIK3CA	mutation_resid_PIK3CA	mutation_refpct_PIK3CA
PIK3CA	myeloid	is_reference	4243	0	20435	True	0.2638063777345038	mutation_prob_PIK3CA	mutation_resid_PIK3CA	mutation_refpct_PIK3CA
PIK3CA	lymphoid_t	is_reference	14523	14523	14523	False	0.26497017087901764	mutation_prob_PIK3CA	mutation_resid_PIK3CA	mutation_refpct_PIK3CA
PIK3CA	lymphoid_b	is_reference	5789	5789	5789	False	0.2611703604163097	mutation_prob_PIK3CA	mutation_resid_PIK3CA	mutation_refpct_PIK3CA
PIK3CA	other	is_reference	123	123	123	False	0.25476640520921573	mutation_prob_PIK3CA	mutation_resid_PIK3CA	mutation_refpct_PIK3CA
PTEN	epithelial	is_reference	11601	0	20435	True	0.056474595704137556	mutation_prob_PTEN	mutation_resid_PTEN	mutation_refpct_PTEN
PTEN	stromal	is_reference	3721	0	20435	True	0.056474595704137556	mutation_prob_PTEN	mutation_resid_PTEN	mutation_refpct_PTEN
PTEN	myeloid	is_reference	4243	0	20435	True	0.056474595704137556	mutation_prob_PTEN	mutation_resid_PTEN	mutation_refpct_PTEN
PTEN	lymphoid_t	is_reference	14523	14523	14523	False	0.055164044721276506	mutation_prob_PTEN	mutation_resid_PTEN	mutation_refpct_PTEN
PTEN	lymphoid_b	is_reference	5789	5789	5789	False	0.06114991179395769	mutation_prob_PTEN	mutation_resid_PTEN	mutation_refpct_PTEN
PTEN	other	is_reference	123	123	123	False	0.04987525252306884	mutation_prob_PTEN	mutation_resid_PTEN	mutation_refpct_PTEN
SMAD4	epithelial	is_reference	11601	0	20435	True	0.15855070832673593	mutation_prob_SMAD4	mutation_resid_SMAD4	mutation_refpct_SMAD4
SMAD4	stromal	is_reference	3721	0	20435	True	0.15855070832673593	mutation_prob_SMAD4	mutation_resid_SMAD4	mutation_refpct_SMAD4
SMAD4	myeloid	is_reference	4243	0	20435	True	0.15855070832673593	mutation_prob_SMAD4	mutation_resid_SMAD4	mutation_refpct_SMAD4
SMAD4	lymphoid_t	is_reference	14523	14523	14523	False	0.15559296322227836	mutation_prob_SMAD4	mutation_resid_SMAD4	mutation_refpct_SMAD4
SMAD4	lymphoid_b	is_reference	5789	5789	5789	False	0.1705521449784258	mutation_prob_SMAD4	mutation_resid_SMAD4	mutation_refpct_SMAD4
SMAD4	other	is_reference	123	123	123	False	0.1417815277930326	mutation_prob_SMAD4	mutation_resid_SMAD4	mutation_refpct_SMAD4
SMAD2	epithelial	is_reference	11601	0	20435	True	0.005493568829605029	mutation_prob_SMAD2	mutation_resid_SMAD2	mutation_refpct_SMAD2
SMAD2	stromal	is_reference	3721	0	20435	True	0.005493568829605029	mutation_prob_SMAD2	mutation_resid_SMAD2	mutation_refpct_SMAD2
SMAD2	myeloid	is_reference	4243	0	20435	True	0.005493568829605029	mutation_prob_SMAD2	mutation_resid_SMAD2	mutation_refpct_SMAD2
SMAD2	lymphoid_t	is_reference	14523	14523	14523	False	0.004993448726683563	mutation_prob_SMAD2	mutation_resid_SMAD2	mutation_refpct_SMAD2
SMAD2	lymphoid_b	is_reference	5789	5789	5789	False	0.007225013318536267	mutation_prob_SMAD2	mutation_resid_SMAD2	mutation_refpct_SMAD2
SMAD2	other	is_reference	123	123	123	False	0.005708342178087652	mutation_prob_SMAD2	mutation_resid_SMAD2	mutation_refpct_SMAD2
TGFBR2	epithelial	is_reference	11601	0	20435	True	0.0034008791021758614	mutation_prob_TGFBR2	mutation_resid_TGFBR2	mutation_refpct_TGFBR2
TGFBR2	stromal	is_reference	3721	0	20435	True	0.0034008791021758614	mutation_prob_TGFBR2	mutation_resid_TGFBR2	mutation_refpct_TGFBR2
TGFBR2	myeloid	is_reference	4243	0	20435	True	0.0034008791021758614	mutation_prob_TGFBR2	mutation_resid_TGFBR2	mutation_refpct_TGFBR2
TGFBR2	lymphoid_t	is_reference	14523	14523	14523	False	0.0033553365033138615	mutation_prob_TGFBR2	mutation_resid_TGFBR2	mutation_refpct_TGFBR2
TGFBR2	lymphoid_b	is_reference	5789	5789	5789	False	0.00368857149122921	mutation_prob_TGFBR2	mutation_resid_TGFBR2	mutation_refpct_TGFBR2
TGFBR2	other	is_reference	123	123	123	False	0.00352823308200987	mutation_prob_TGFBR2	mutation_resid_TGFBR2	mutation_refpct_TGFBR2
TP53	epithelial	is_reference	11601	0	20435	True	0.5957012699993244	mutation_prob_TP53	mutation_resid_TP53	mutation_refpct_TP53
TP53	stromal	is_reference	3721	0	20435	True	0.5957012699993244	mutation_prob_TP53	mutation_resid_TP53	mutation_refpct_TP53
TP53	myeloid	is_reference	4243	0	20435	True	0.5957012699993244	mutation_prob_TP53	mutation_resid_TP53	mutation_refpct_TP53
TP53	lymphoid_t	is_reference	14523	14523	14523	False	0.6004066657587616	mutation_prob_TP53	mutation_resid_TP53	mutation_refpct_TP53
TP53	lymphoid_b	is_reference	5789	5789	5789	False	0.5760739642295147	mutation_prob_TP53	mutation_resid_TP53	mutation_refpct_TP53
TP53	other	is_reference	123	123	123	False	0.606105646511972	mutation_prob_TP53	mutation_resid_TP53	mutation_refpct_TP53
MLH1	epithelial	is_reference	11601	0	20435	True	0.0028117229159717793	mutation_prob_MLH1	mutation_resid_MLH1	mutation_refpct_MLH1
MLH1	stromal	is_reference	3721	0	20435	True	0.0028117229159717793	mutation_prob_MLH1	mutation_resid_MLH1	mutation_refpct_MLH1
MLH1	myeloid	is_reference	4243	0	20435	True	0.0028117229159717793	mutation_prob_MLH1	mutation_resid_MLH1	mutation_refpct_MLH1
MLH1	lymphoid_t	is_reference	14523	14523	14523	False	0.002733592850730178	mutation_prob_MLH1	mutation_resid_MLH1	mutation_refpct_MLH1
MLH1	lymphoid_b	is_reference	5789	5789	5789	False	0.0031582106078406145	mutation_prob_MLH1	mutation_resid_MLH1	mutation_refpct_MLH1
MLH1	other	is_reference	123	123	123	False	0.0019933441345518902	mutation_prob_MLH1	mutation_resid_MLH1	mutation_refpct_MLH1
MSH2	epithelial	is_reference	11601	0	20435	True	0.00046377481344189725	mutation_prob_MSH2	mutation_resid_MSH2	mutation_refpct_MSH2
MSH2	stromal	is_reference	3721	0	20435	True	0.00046377481344189725	mutation_prob_MSH2	mutation_resid_MSH2	mutation_refpct_MSH2
MSH2	myeloid	is_reference	4243	0	20435	True	0.00046377481344189725	mutation_prob_MSH2	mutation_resid_MSH2	mutation_refpct_MSH2
MSH2	lymphoid_t	is_reference	14523	14523	14523	False	0.0004620020135534359	mutation_prob_MSH2	mutation_resid_MSH2	mutation_refpct_MSH2
MSH2	lymphoid_b	is_reference	5789	5789	5789	False	0.00047328367384176056	mutation_prob_MSH2	mutation_resid_MSH2	mutation_refpct_MSH2
MSH2	other	is_reference	123	123	123	False	0.00032037730358635256	mutation_prob_MSH2	mutation_resid_MSH2	mutation_refpct_MSH2
MSH6	epithelial	is_reference	11601	0	20435	True	0.0010359215971135634	mutation_prob_MSH6	mutation_resid_MSH6	mutation_refpct_MSH6
MSH6	stromal	is_reference	3721	0	20435	True	0.0010359215971135634	mutation_prob_MSH6	mutation_resid_MSH6	mutation_refpct_MSH6
MSH6	myeloid	is_reference	4243	0	20435	True	0.0010359215971135634	mutation_prob_MSH6	mutation_resid_MSH6	mutation_refpct_MSH6
MSH6	lymphoid_t	is_reference	14523	14523	14523	False	0.0010238140282846592	mutation_prob_MSH6	mutation_resid_MSH6	mutation_refpct_MSH6
MSH6	lymphoid_b	is_reference	5789	5789	5789	False	0.001085766895084732	mutation_prob_MSH6	mutation_resid_MSH6	mutation_refpct_MSH6
MSH6	other	is_reference	123	123	123	False	0.0006835300347123035	mutation_prob_MSH6	mutation_resid_MSH6	mutation_refpct_MSH6
PMS2	epithelial	is_reference	11601	0	20435	True	0.00014853431434134218	mutation_prob_PMS2	mutation_resid_PMS2	mutation_refpct_PMS2
PMS2	stromal	is_reference	3721	0	20435	True	0.00014853431434134218	mutation_prob_PMS2	mutation_resid_PMS2	mutation_refpct_PMS2
PMS2	myeloid	is_reference	4243	0	20435	True	0.00014853431434134218	mutation_prob_PMS2	mutation_resid_PMS2	mutation_refpct_PMS2
PMS2	lymphoid_t	is_reference	14523	14523	14523	False	0.00014303203835362203	mutation_prob_PMS2	mutation_resid_PMS2	mutation_refpct_PMS2
PMS2	lymphoid_b	is_reference	5789	5789	5789	False	0.00016401599715243858	mutation_prob_PMS2	mutation_resid_PMS2	mutation_refpct_PMS2
PMS2	other	is_reference	123	123	123	False	0.00010490529962211079	mutation_prob_PMS2	mutation_resid_PMS2	mutation_refpct_PMS2
ARID1A	epithelial	is_reference	11601	0	20435	True	0.06500916025553097	mutation_prob_ARID1A	mutation_resid_ARID1A	mutation_refpct_ARID1A
ARID1A	stromal	is_reference	3721	0	20435	True	0.06500916025553097	mutation_prob_ARID1A	mutation_resid_ARID1A	mutation_refpct_ARID1A
ARID1A	myeloid	is_reference	4243	0	20435	True	0.06500916025553097	mutation_prob_ARID1A	mutation_resid_ARID1A	mutation_refpct_ARID1A
ARID1A	lymphoid_t	is_reference	14523	14523	14523	False	0.06519022292152347	mutation_prob_ARID1A	mutation_resid_ARID1A	mutation_refpct_ARID1A
ARID1A	lymphoid_b	is_reference	5789	5789	5789	False	0.0643216721176466	mutation_prob_ARID1A	mutation_resid_ARID1A	mutation_refpct_ARID1A
ARID1A	other	is_reference	123	123	123	False	0.0645283864105042	mutation_prob_ARID1A	mutation_resid_ARID1A	mutation_refpct_ARID1A
KMT2D	epithelial	is_reference	11601	0	20435	True	0.16625613695223695	mutation_prob_KMT2D	mutation_resid_KMT2D	mutation_refpct_KMT2D
KMT2D	stromal	is_reference	3721	0	20435	True	0.16625613695223695	mutation_prob_KMT2D	mutation_resid_KMT2D	mutation_refpct_KMT2D
KMT2D	myeloid	is_reference	4243	0	20435	True	0.16625613695223695	mutation_prob_KMT2D	mutation_resid_KMT2D	mutation_refpct_KMT2D
KMT2D	lymphoid_t	is_reference	14523	14523	14523	False	0.16563710256466427	mutation_prob_KMT2D	mutation_resid_KMT2D	mutation_refpct_KMT2D
KMT2D	lymphoid_b	is_reference	5789	5789	5789	False	0.16867269234107013	mutation_prob_KMT2D	mutation_resid_KMT2D	mutation_refpct_KMT2D
KMT2D	other	is_reference	123	123	123	False	0.15082254127296776	mutation_prob_KMT2D	mutation_resid_KMT2D	mutation_refpct_KMT2D
KMT2C	epithelial	is_reference	11601	0	20435	True	0.04939119618677735	mutation_prob_KMT2C	mutation_resid_KMT2C	mutation_refpct_KMT2C
KMT2C	stromal	is_reference	3721	0	20435	True	0.04939119618677735	mutation_prob_KMT2C	mutation_resid_KMT2C	mutation_refpct_KMT2C
KMT2C	myeloid	is_reference	4243	0	20435	True	0.04939119618677735	mutation_prob_KMT2C	mutation_resid_KMT2C	mutation_refpct_KMT2C
KMT2C	lymphoid_t	is_reference	14523	14523	14523	False	0.04787233098629942	mutation_prob_KMT2C	mutation_resid_KMT2C	mutation_refpct_KMT2C
KMT2C	lymphoid_b	is_reference	5789	5789	5789	False	0.05564281773626151	mutation_prob_KMT2C	mutation_resid_KMT2C	mutation_refpct_KMT2C
KMT2C	other	is_reference	123	123	123	False	0.04291644445190624	mutation_prob_KMT2C	mutation_resid_KMT2C	mutation_refpct_KMT2C
SETD2	epithelial	is_reference	11601	0	20435	True	0.039162222021192114	mutation_prob_SETD2	mutation_resid_SETD2	mutation_refpct_SETD2
SETD2	stromal	is_reference	3721	0	20435	True	0.039162222021192114	mutation_prob_SETD2	mutation_resid_SETD2	mutation_refpct_SETD2
SETD2	myeloid	is_reference	4243	0	20435	True	0.039162222021192114	mutation_prob_SETD2	mutation_resid_SETD2	mutation_refpct_SETD2
SETD2	lymphoid_t	is_reference	14523	14523	14523	False	0.04045620389219322	mutation_prob_SETD2	mutation_resid_SETD2	mutation_refpct_SETD2
SETD2	lymphoid_b	is_reference	5789	5789	5789	False	0.03622422642418946	mutation_prob_SETD2	mutation_resid_SETD2	mutation_refpct_SETD2
SETD2	other	is_reference	123	123	123	False	0.03366243890207375	mutation_prob_SETD2	mutation_resid_SETD2	mutation_refpct_SETD2
FAT4	epithelial	is_reference	11601	0	20435	True	0.37316639635728655	mutation_prob_FAT4	mutation_resid_FAT4	mutation_refpct_FAT4
FAT4	stromal	is_reference	3721	0	20435	True	0.37316639635728655	mutation_prob_FAT4	mutation_resid_FAT4	mutation_refpct_FAT4
FAT4	myeloid	is_reference	4243	0	20435	True	0.37316639635728655	mutation_prob_FAT4	mutation_resid_FAT4	mutation_refpct_FAT4
FAT4	lymphoid_t	is_reference	14523	14523	14523	False	0.37403560173752226	mutation_prob_FAT4	mutation_resid_FAT4	mutation_refpct_FAT4
FAT4	lymphoid_b	is_reference	5789	5789	5789	False	0.3701004786623828	mutation_prob_FAT4	mutation_resid_FAT4	mutation_refpct_FAT4
FAT4	other	is_reference	123	123	123	False	0.3716959077374472	mutation_prob_FAT4	mutation_resid_FAT4	mutation_refpct_FAT4
FBXW7	epithelial	is_reference	11601	0	20435	True	0.1649920008260044	mutation_prob_FBXW7	mutation_resid_FBXW7	mutation_refpct_FBXW7
FBXW7	stromal	is_reference	3721	0	20435	True	0.1649920008260044	mutation_prob_FBXW7	mutation_resid_FBXW7	mutation_refpct_FBXW7
FBXW7	myeloid	is_reference	4243	0	20435	True	0.1649920008260044	mutation_prob_FBXW7	mutation_resid_FBXW7	mutation_refpct_FBXW7
FBXW7	lymphoid_t	is_reference	14523	14523	14523	False	0.16390875537947744	mutation_prob_FBXW7	mutation_resid_FBXW7	mutation_refpct_FBXW7
FBXW7	lymphoid_b	is_reference	5789	5789	5789	False	0.16832084916091508	mutation_prob_FBXW7	mutation_resid_FBXW7	mutation_refpct_FBXW7
FBXW7	other	is_reference	123	123	123	False	0.16024427441508718	mutation_prob_FBXW7	mutation_resid_FBXW7	mutation_refpct_FBXW7
SOX9	epithelial	is_reference	11601	0	20435	True	0.13192843391532225	mutation_prob_SOX9	mutation_resid_SOX9	mutation_refpct_SOX9
SOX9	stromal	is_reference	3721	0	20435	True	0.13192843391532225	mutation_prob_SOX9	mutation_resid_SOX9	mutation_refpct_SOX9
SOX9	myeloid	is_reference	4243	0	20435	True	0.13192843391532225	mutation_prob_SOX9	mutation_resid_SOX9	mutation_refpct_SOX9
SOX9	lymphoid_t	is_reference	14523	14523	14523	False	0.1343448394277076	mutation_prob_SOX9	mutation_resid_SOX9	mutation_refpct_SOX9
SOX9	lymphoid_b	is_reference	5789	5789	5789	False	0.12364013014332487	mutation_prob_SOX9	mutation_resid_SOX9	mutation_refpct_SOX9
SOX9	other	is_reference	123	123	123	False	0.15941289210844628	mutation_prob_SOX9	mutation_resid_SOX9	mutation_refpct_SOX9
TCF7L2	epithelial	is_reference	11601	0	20435	True	0.20595337627484803	mutation_prob_TCF7L2	mutation_resid_TCF7L2	mutation_refpct_TCF7L2
TCF7L2	stromal	is_reference	3721	0	20435	True	0.20595337627484803	mutation_prob_TCF7L2	mutation_resid_TCF7L2	mutation_refpct_TCF7L2
TCF7L2	myeloid	is_reference	4243	0	20435	True	0.20595337627484803	mutation_prob_TCF7L2	mutation_resid_TCF7L2	mutation_refpct_TCF7L2
TCF7L2	lymphoid_t	is_reference	14523	14523	14523	False	0.2039089423760102	mutation_prob_TCF7L2	mutation_resid_TCF7L2	mutation_refpct_TCF7L2
TCF7L2	lymphoid_b	is_reference	5789	5789	5789	False	0.22573716421430995	mutation_prob_TCF7L2	mutation_resid_TCF7L2	mutation_refpct_TCF7L2
TCF7L2	other	is_reference	123	123	123	False	0.20478085150266462	mutation_prob_TCF7L2	mutation_resid_TCF7L2	mutation_refpct_TCF7L2
