## Supplementary_Tables for "scOPE identifies which driver-associated expression programs transfer from bulk tumors to single cells": Reference_cellstate_guardrail_GBM_Neftel.csv

driver	cellstate	reference_mask_col	n_cells_state	n_reference_state	n_reference_used	used_global_fallback	reference_median_raw	raw_col	resid_col	pct_col
IDH1	stromal	is_reference	9188	0	10680	True	0.00755444133308029	mutation_prob_IDH1	mutation_resid_IDH1	mutation_refpct_IDH1
IDH1	myeloid	is_reference	876	876	876	False	0.007737274679959345	mutation_prob_IDH1	mutation_resid_IDH1	mutation_refpct_IDH1
IDH1	dendritic	is_reference	1151	1151	1151	False	0.007346776677933253	mutation_prob_IDH1	mutation_resid_IDH1	mutation_refpct_IDH1
IDH1	hspc_prog	is_reference	1413	0	10680	True	0.00755444133308029	mutation_prob_IDH1	mutation_resid_IDH1	mutation_refpct_IDH1
IDH1	epithelial	is_reference	1350	0	10680	True	0.00755444133308029	mutation_prob_IDH1	mutation_resid_IDH1	mutation_refpct_IDH1
IDH1	lymphoid_b	is_reference	1203	1203	1203	False	0.007664654317831063	mutation_prob_IDH1	mutation_resid_IDH1	mutation_refpct_IDH1
IDH1	endothelial	is_reference	1113	1113	1113	False	0.007323667237663964	mutation_prob_IDH1	mutation_resid_IDH1	mutation_refpct_IDH1
IDH1	lymphoid_nk	is_reference	1730	1730	1730	False	0.007460002626135586	mutation_prob_IDH1	mutation_resid_IDH1	mutation_refpct_IDH1
IDH1	erythroid	is_reference	1236	0	10680	True	0.00755444133308029	mutation_prob_IDH1	mutation_resid_IDH1	mutation_refpct_IDH1
IDH1	plasma	is_reference	2047	2047	2047	False	0.007519082463612296	mutation_prob_IDH1	mutation_resid_IDH1	mutation_refpct_IDH1
IDH1	lymphoid_t	is_reference	2560	2560	2560	False	0.007673486168029578	mutation_prob_IDH1	mutation_resid_IDH1	mutation_refpct_IDH1
IDH1	unknown	is_reference	264	0	10680	True	0.00755444133308029	mutation_prob_IDH1	mutation_resid_IDH1	mutation_refpct_IDH1
TP53	stromal	is_reference	9188	0	10680	True	0.3845555343174045	mutation_prob_TP53	mutation_resid_TP53	mutation_refpct_TP53
TP53	myeloid	is_reference	876	876	876	False	0.36610405662102685	mutation_prob_TP53	mutation_resid_TP53	mutation_refpct_TP53
TP53	dendritic	is_reference	1151	1151	1151	False	0.41104278778833914	mutation_prob_TP53	mutation_resid_TP53	mutation_refpct_TP53
TP53	hspc_prog	is_reference	1413	0	10680	True	0.3845555343174045	mutation_prob_TP53	mutation_resid_TP53	mutation_refpct_TP53
TP53	epithelial	is_reference	1350	0	10680	True	0.3845555343174045	mutation_prob_TP53	mutation_resid_TP53	mutation_refpct_TP53
TP53	lymphoid_b	is_reference	1203	1203	1203	False	0.36406097862393544	mutation_prob_TP53	mutation_resid_TP53	mutation_refpct_TP53
TP53	endothelial	is_reference	1113	1113	1113	False	0.4028034706717397	mutation_prob_TP53	mutation_resid_TP53	mutation_refpct_TP53
TP53	lymphoid_nk	is_reference	1730	1730	1730	False	0.40178266407875374	mutation_prob_TP53	mutation_resid_TP53	mutation_refpct_TP53
TP53	erythroid	is_reference	1236	0	10680	True	0.3845555343174045	mutation_prob_TP53	mutation_resid_TP53	mutation_refpct_TP53
TP53	plasma	is_reference	2047	2047	2047	False	0.38839375993445635	mutation_prob_TP53	mutation_resid_TP53	mutation_refpct_TP53
TP53	lymphoid_t	is_reference	2560	2560	2560	False	0.36718681651603324	mutation_prob_TP53	mutation_resid_TP53	mutation_refpct_TP53
TP53	unknown	is_reference	264	0	10680	True	0.3845555343174045	mutation_prob_TP53	mutation_resid_TP53	mutation_refpct_TP53
PTEN	stromal	is_reference	9188	0	10680	True	0.40225104186332783	mutation_prob_PTEN	mutation_resid_PTEN	mutation_refpct_PTEN
PTEN	myeloid	is_reference	876	876	876	False	0.3839876919530782	mutation_prob_PTEN	mutation_resid_PTEN	mutation_refpct_PTEN
PTEN	dendritic	is_reference	1151	1151	1151	False	0.4210509516979149	mutation_prob_PTEN	mutation_resid_PTEN	mutation_refpct_PTEN
PTEN	hspc_prog	is_reference	1413	0	10680	True	0.40225104186332783	mutation_prob_PTEN	mutation_resid_PTEN	mutation_refpct_PTEN
PTEN	epithelial	is_reference	1350	0	10680	True	0.40225104186332783	mutation_prob_PTEN	mutation_resid_PTEN	mutation_refpct_PTEN
PTEN	lymphoid_b	is_reference	1203	1203	1203	False	0.38350475919685445	mutation_prob_PTEN	mutation_resid_PTEN	mutation_refpct_PTEN
PTEN	endothelial	is_reference	1113	1113	1113	False	0.415882861114408	mutation_prob_PTEN	mutation_resid_PTEN	mutation_refpct_PTEN
PTEN	lymphoid_nk	is_reference	1730	1730	1730	False	0.4116193931567819	mutation_prob_PTEN	mutation_resid_PTEN	mutation_refpct_PTEN
PTEN	erythroid	is_reference	1236	0	10680	True	0.40225104186332783	mutation_prob_PTEN	mutation_resid_PTEN	mutation_refpct_PTEN
PTEN	plasma	is_reference	2047	2047	2047	False	0.40387030275818586	mutation_prob_PTEN	mutation_resid_PTEN	mutation_refpct_PTEN
PTEN	lymphoid_t	is_reference	2560	2560	2560	False	0.38819721569038484	mutation_prob_PTEN	mutation_resid_PTEN	mutation_refpct_PTEN
PTEN	unknown	is_reference	264	0	10680	True	0.40225104186332783	mutation_prob_PTEN	mutation_resid_PTEN	mutation_refpct_PTEN
EGFR	stromal	is_reference	9188	0	10680	True	0.29383157329281884	mutation_prob_EGFR	mutation_resid_EGFR	mutation_refpct_EGFR
EGFR	myeloid	is_reference	876	876	876	False	0.2888208193648655	mutation_prob_EGFR	mutation_resid_EGFR	mutation_refpct_EGFR
EGFR	dendritic	is_reference	1151	1151	1151	False	0.30233878391738234	mutation_prob_EGFR	mutation_resid_EGFR	mutation_refpct_EGFR
EGFR	hspc_prog	is_reference	1413	0	10680	True	0.29383157329281884	mutation_prob_EGFR	mutation_resid_EGFR	mutation_refpct_EGFR
EGFR	epithelial	is_reference	1350	0	10680	True	0.29383157329281884	mutation_prob_EGFR	mutation_resid_EGFR	mutation_refpct_EGFR
EGFR	lymphoid_b	is_reference	1203	1203	1203	False	0.28952298553155564	mutation_prob_EGFR	mutation_resid_EGFR	mutation_refpct_EGFR
EGFR	endothelial	is_reference	1113	1113	1113	False	0.3014341146289643	mutation_prob_EGFR	mutation_resid_EGFR	mutation_refpct_EGFR
EGFR	lymphoid_nk	is_reference	1730	1730	1730	False	0.2977713020145848	mutation_prob_EGFR	mutation_resid_EGFR	mutation_refpct_EGFR
EGFR	erythroid	is_reference	1236	0	10680	True	0.29383157329281884	mutation_prob_EGFR	mutation_resid_EGFR	mutation_refpct_EGFR
EGFR	plasma	is_reference	2047	2047	2047	False	0.2950884593656956	mutation_prob_EGFR	mutation_resid_EGFR	mutation_refpct_EGFR
EGFR	lymphoid_t	is_reference	2560	2560	2560	False	0.2899502086586468	mutation_prob_EGFR	mutation_resid_EGFR	mutation_refpct_EGFR
EGFR	unknown	is_reference	264	0	10680	True	0.29383157329281884	mutation_prob_EGFR	mutation_resid_EGFR	mutation_refpct_EGFR
PIK3CA	stromal	is_reference	9188	0	10680	True	0.1232437420735279	mutation_prob_PIK3CA	mutation_resid_PIK3CA	mutation_refpct_PIK3CA
PIK3CA	myeloid	is_reference	876	876	876	False	0.11225509722714097	mutation_prob_PIK3CA	mutation_resid_PIK3CA	mutation_refpct_PIK3CA
PIK3CA	dendritic	is_reference	1151	1151	1151	False	0.138600440469382	mutation_prob_PIK3CA	mutation_resid_PIK3CA	mutation_refpct_PIK3CA
PIK3CA	hspc_prog	is_reference	1413	0	10680	True	0.1232437420735279	mutation_prob_PIK3CA	mutation_resid_PIK3CA	mutation_refpct_PIK3CA
PIK3CA	epithelial	is_reference	1350	0	10680	True	0.1232437420735279	mutation_prob_PIK3CA	mutation_resid_PIK3CA	mutation_refpct_PIK3CA
PIK3CA	lymphoid_b	is_reference	1203	1203	1203	False	0.11184809905039	mutation_prob_PIK3CA	mutation_resid_PIK3CA	mutation_refpct_PIK3CA
PIK3CA	endothelial	is_reference	1113	1113	1113	False	0.13726371693676606	mutation_prob_PIK3CA	mutation_resid_PIK3CA	mutation_refpct_PIK3CA
PIK3CA	lymphoid_nk	is_reference	1730	1730	1730	False	0.1316219010718334	mutation_prob_PIK3CA	mutation_resid_PIK3CA	mutation_refpct_PIK3CA
PIK3CA	erythroid	is_reference	1236	0	10680	True	0.1232437420735279	mutation_prob_PIK3CA	mutation_resid_PIK3CA	mutation_refpct_PIK3CA
PIK3CA	plasma	is_reference	2047	2047	2047	False	0.12487150152884252	mutation_prob_PIK3CA	mutation_resid_PIK3CA	mutation_refpct_PIK3CA
PIK3CA	lymphoid_t	is_reference	2560	2560	2560	False	0.11267074502559987	mutation_prob_PIK3CA	mutation_resid_PIK3CA	mutation_refpct_PIK3CA
PIK3CA	unknown	is_reference	264	0	10680	True	0.1232437420735279	mutation_prob_PIK3CA	mutation_resid_PIK3CA	mutation_refpct_PIK3CA
PIK3R1	stromal	is_reference	9188	0	10680	True	0.06740088757334511	mutation_prob_PIK3R1	mutation_resid_PIK3R1	mutation_refpct_PIK3R1
PIK3R1	myeloid	is_reference	876	876	876	False	0.06302810664397951	mutation_prob_PIK3R1	mutation_resid_PIK3R1	mutation_refpct_PIK3R1
PIK3R1	dendritic	is_reference	1151	1151	1151	False	0.0770836856003115	mutation_prob_PIK3R1	mutation_resid_PIK3R1	mutation_refpct_PIK3R1
PIK3R1	hspc_prog	is_reference	1413	0	10680	True	0.06740088757334511	mutation_prob_PIK3R1	mutation_resid_PIK3R1	mutation_refpct_PIK3R1
PIK3R1	epithelial	is_reference	1350	0	10680	True	0.06740088757334511	mutation_prob_PIK3R1	mutation_resid_PIK3R1	mutation_refpct_PIK3R1
PIK3R1	lymphoid_b	is_reference	1203	1203	1203	False	0.06313286106619388	mutation_prob_PIK3R1	mutation_resid_PIK3R1	mutation_refpct_PIK3R1
PIK3R1	endothelial	is_reference	1113	1113	1113	False	0.0748479352299157	mutation_prob_PIK3R1	mutation_resid_PIK3R1	mutation_refpct_PIK3R1
PIK3R1	lymphoid_nk	is_reference	1730	1730	1730	False	0.0737922212113199	mutation_prob_PIK3R1	mutation_resid_PIK3R1	mutation_refpct_PIK3R1
PIK3R1	erythroid	is_reference	1236	0	10680	True	0.06740088757334511	mutation_prob_PIK3R1	mutation_resid_PIK3R1	mutation_refpct_PIK3R1
PIK3R1	plasma	is_reference	2047	2047	2047	False	0.06921077020953327	mutation_prob_PIK3R1	mutation_resid_PIK3R1	mutation_refpct_PIK3R1
PIK3R1	lymphoid_t	is_reference	2560	2560	2560	False	0.062038812993614946	mutation_prob_PIK3R1	mutation_resid_PIK3R1	mutation_refpct_PIK3R1
PIK3R1	unknown	is_reference	264	0	10680	True	0.06740088757334511	mutation_prob_PIK3R1	mutation_resid_PIK3R1	mutation_refpct_PIK3R1
RB1	stromal	is_reference	9188	0	10680	True	0.01591514153900021	mutation_prob_RB1	mutation_resid_RB1	mutation_refpct_RB1
RB1	myeloid	is_reference	876	876	876	False	0.012983823847739905	mutation_prob_RB1	mutation_resid_RB1	mutation_refpct_RB1
RB1	dendritic	is_reference	1151	1151	1151	False	0.02180326020034703	mutation_prob_RB1	mutation_resid_RB1	mutation_refpct_RB1
RB1	hspc_prog	is_reference	1413	0	10680	True	0.01591514153900021	mutation_prob_RB1	mutation_resid_RB1	mutation_refpct_RB1
RB1	epithelial	is_reference	1350	0	10680	True	0.01591514153900021	mutation_prob_RB1	mutation_resid_RB1	mutation_refpct_RB1
RB1	lymphoid_b	is_reference	1203	1203	1203	False	0.012984326470754452	mutation_prob_RB1	mutation_resid_RB1	mutation_refpct_RB1
RB1	endothelial	is_reference	1113	1113	1113	False	0.021052346395018733	mutation_prob_RB1	mutation_resid_RB1	mutation_refpct_RB1
RB1	lymphoid_nk	is_reference	1730	1730	1730	False	0.019753690750504826	mutation_prob_RB1	mutation_resid_RB1	mutation_refpct_RB1
RB1	erythroid	is_reference	1236	0	10680	True	0.01591514153900021	mutation_prob_RB1	mutation_resid_RB1	mutation_refpct_RB1
RB1	plasma	is_reference	2047	2047	2047	False	0.016568540555990482	mutation_prob_RB1	mutation_resid_RB1	mutation_refpct_RB1
RB1	lymphoid_t	is_reference	2560	2560	2560	False	0.013109879645251135	mutation_prob_RB1	mutation_resid_RB1	mutation_refpct_RB1
RB1	unknown	is_reference	264	0	10680	True	0.01591514153900021	mutation_prob_RB1	mutation_resid_RB1	mutation_refpct_RB1
CDKN2A	stromal	is_reference	9188	0	10680	True	0.002714564030303899	mutation_prob_CDKN2A	mutation_resid_CDKN2A	mutation_refpct_CDKN2A
CDKN2A	myeloid	is_reference	876	876	876	False	0.0023867305770874786	mutation_prob_CDKN2A	mutation_resid_CDKN2A	mutation_refpct_CDKN2A
CDKN2A	dendritic	is_reference	1151	1151	1151	False	0.0031297035392569635	mutation_prob_CDKN2A	mutation_resid_CDKN2A	mutation_refpct_CDKN2A
CDKN2A	hspc_prog	is_reference	1413	0	10680	True	0.002714564030303899	mutation_prob_CDKN2A	mutation_resid_CDKN2A	mutation_refpct_CDKN2A
CDKN2A	epithelial	is_reference	1350	0	10680	True	0.002714564030303899	mutation_prob_CDKN2A	mutation_resid_CDKN2A	mutation_refpct_CDKN2A
CDKN2A	lymphoid_b	is_reference	1203	1203	1203	False	0.0023761065768313195	mutation_prob_CDKN2A	mutation_resid_CDKN2A	mutation_refpct_CDKN2A
CDKN2A	endothelial	is_reference	1113	1113	1113	False	0.0030609700098847823	mutation_prob_CDKN2A	mutation_resid_CDKN2A	mutation_refpct_CDKN2A
CDKN2A	lymphoid_nk	is_reference	1730	1730	1730	False	0.0029300384979184385	mutation_prob_CDKN2A	mutation_resid_CDKN2A	mutation_refpct_CDKN2A
CDKN2A	erythroid	is_reference	1236	0	10680	True	0.002714564030303899	mutation_prob_CDKN2A	mutation_resid_CDKN2A	mutation_refpct_CDKN2A
CDKN2A	plasma	is_reference	2047	2047	2047	False	0.002732021378787668	mutation_prob_CDKN2A	mutation_resid_CDKN2A	mutation_refpct_CDKN2A
CDKN2A	lymphoid_t	is_reference	2560	2560	2560	False	0.002434308652328205	mutation_prob_CDKN2A	mutation_resid_CDKN2A	mutation_refpct_CDKN2A
CDKN2A	unknown	is_reference	264	0	10680	True	0.002714564030303899	mutation_prob_CDKN2A	mutation_resid_CDKN2A	mutation_refpct_CDKN2A
NF1	stromal	is_reference	9188	0	10680	True	0.020002161002842196	mutation_prob_NF1	mutation_resid_NF1	mutation_refpct_NF1
NF1	myeloid	is_reference	876	876	876	False	0.016380625642703296	mutation_prob_NF1	mutation_resid_NF1	mutation_refpct_NF1
NF1	dendritic	is_reference	1151	1151	1151	False	0.02824975877687281	mutation_prob_NF1	mutation_resid_NF1	mutation_refpct_NF1
NF1	hspc_prog	is_reference	1413	0	10680	True	0.020002161002842196	mutation_prob_NF1	mutation_resid_NF1	mutation_refpct_NF1
NF1	epithelial	is_reference	1350	0	10680	True	0.020002161002842196	mutation_prob_NF1	mutation_resid_NF1	mutation_refpct_NF1
NF1	lymphoid_b	is_reference	1203	1203	1203	False	0.016476636545119088	mutation_prob_NF1	mutation_resid_NF1	mutation_refpct_NF1
NF1	endothelial	is_reference	1113	1113	1113	False	0.025312745039125503	mutation_prob_NF1	mutation_resid_NF1	mutation_refpct_NF1
NF1	lymphoid_nk	is_reference	1730	1730	1730	False	0.02468128684152409	mutation_prob_NF1	mutation_resid_NF1	mutation_refpct_NF1
NF1	erythroid	is_reference	1236	0	10680	True	0.020002161002842196	mutation_prob_NF1	mutation_resid_NF1	mutation_refpct_NF1
NF1	plasma	is_reference	2047	2047	2047	False	0.020709590512346047	mutation_prob_NF1	mutation_resid_NF1	mutation_refpct_NF1
NF1	lymphoid_t	is_reference	2560	2560	2560	False	0.01635082472351433	mutation_prob_NF1	mutation_resid_NF1	mutation_refpct_NF1
NF1	unknown	is_reference	264	0	10680	True	0.020002161002842196	mutation_prob_NF1	mutation_resid_NF1	mutation_refpct_NF1
ATRX	stromal	is_reference	9188	0	10680	True	0.009314964303883011	mutation_prob_ATRX	mutation_resid_ATRX	mutation_refpct_ATRX
ATRX	myeloid	is_reference	876	876	876	False	0.00915449667665931	mutation_prob_ATRX	mutation_resid_ATRX	mutation_refpct_ATRX
ATRX	dendritic	is_reference	1151	1151	1151	False	0.009647030186337526	mutation_prob_ATRX	mutation_resid_ATRX	mutation_refpct_ATRX
ATRX	hspc_prog	is_reference	1413	0	10680	True	0.009314964303883011	mutation_prob_ATRX	mutation_resid_ATRX	mutation_refpct_ATRX
ATRX	epithelial	is_reference	1350	0	10680	True	0.009314964303883011	mutation_prob_ATRX	mutation_resid_ATRX	mutation_refpct_ATRX
ATRX	lymphoid_b	is_reference	1203	1203	1203	False	0.009105099858082402	mutation_prob_ATRX	mutation_resid_ATRX	mutation_refpct_ATRX
ATRX	endothelial	is_reference	1113	1113	1113	False	0.0095470691428815	mutation_prob_ATRX	mutation_resid_ATRX	mutation_refpct_ATRX
ATRX	lymphoid_nk	is_reference	1730	1730	1730	False	0.009560539532411188	mutation_prob_ATRX	mutation_resid_ATRX	mutation_refpct_ATRX
ATRX	erythroid	is_reference	1236	0	10680	True	0.009314964303883011	mutation_prob_ATRX	mutation_resid_ATRX	mutation_refpct_ATRX
ATRX	plasma	is_reference	2047	2047	2047	False	0.009395382349670595	mutation_prob_ATRX	mutation_resid_ATRX	mutation_refpct_ATRX
ATRX	lymphoid_t	is_reference	2560	2560	2560	False	0.009000399930226164	mutation_prob_ATRX	mutation_resid_ATRX	mutation_refpct_ATRX
ATRX	unknown	is_reference	264	0	10680	True	0.009314964303883011	mutation_prob_ATRX	mutation_resid_ATRX	mutation_refpct_ATRX
CIC	stromal	is_reference	9188	0	10680	True	0.0022475542898052403	mutation_prob_CIC	mutation_resid_CIC	mutation_refpct_CIC
CIC	myeloid	is_reference	876	876	876	False	0.0020329211844329776	mutation_prob_CIC	mutation_resid_CIC	mutation_refpct_CIC
CIC	dendritic	is_reference	1151	1151	1151	False	0.002606849798971075	mutation_prob_CIC	mutation_resid_CIC	mutation_refpct_CIC
CIC	hspc_prog	is_reference	1413	0	10680	True	0.0022475542898052403	mutation_prob_CIC	mutation_resid_CIC	mutation_refpct_CIC
CIC	epithelial	is_reference	1350	0	10680	True	0.0022475542898052403	mutation_prob_CIC	mutation_resid_CIC	mutation_refpct_CIC
CIC	lymphoid_b	is_reference	1203	1203	1203	False	0.0020325054792417695	mutation_prob_CIC	mutation_resid_CIC	mutation_refpct_CIC
CIC	endothelial	is_reference	1113	1113	1113	False	0.00254682272258794	mutation_prob_CIC	mutation_resid_CIC	mutation_refpct_CIC
CIC	lymphoid_nk	is_reference	1730	1730	1730	False	0.0024749770036253498	mutation_prob_CIC	mutation_resid_CIC	mutation_refpct_CIC
CIC	erythroid	is_reference	1236	0	10680	True	0.0022475542898052403	mutation_prob_CIC	mutation_resid_CIC	mutation_refpct_CIC
CIC	plasma	is_reference	2047	2047	2047	False	0.0022810907643689405	mutation_prob_CIC	mutation_resid_CIC	mutation_refpct_CIC
CIC	lymphoid_t	is_reference	2560	2560	2560	False	0.0020398906020853125	mutation_prob_CIC	mutation_resid_CIC	mutation_refpct_CIC
CIC	unknown	is_reference	264	0	10680	True	0.0022475542898052403	mutation_prob_CIC	mutation_resid_CIC	mutation_refpct_CIC
TERT	stromal	is_reference	9188	0	10680	True	0.0022085225651407403	mutation_prob_TERT	mutation_resid_TERT	mutation_refpct_TERT
TERT	myeloid	is_reference	876	876	876	False	0.0024204120394318825	mutation_prob_TERT	mutation_resid_TERT	mutation_refpct_TERT
TERT	dendritic	is_reference	1151	1151	1151	False	0.002079440646954225	mutation_prob_TERT	mutation_resid_TERT	mutation_refpct_TERT
TERT	hspc_prog	is_reference	1413	0	10680	True	0.0022085225651407403	mutation_prob_TERT	mutation_resid_TERT	mutation_refpct_TERT
TERT	epithelial	is_reference	1350	0	10680	True	0.0022085225651407403	mutation_prob_TERT	mutation_resid_TERT	mutation_refpct_TERT
TERT	lymphoid_b	is_reference	1203	1203	1203	False	0.0024216163522589817	mutation_prob_TERT	mutation_resid_TERT	mutation_refpct_TERT
TERT	endothelial	is_reference	1113	1113	1113	False	0.0020681553720898025	mutation_prob_TERT	mutation_resid_TERT	mutation_refpct_TERT
TERT	lymphoid_nk	is_reference	1730	1730	1730	False	0.0021280092298059062	mutation_prob_TERT	mutation_resid_TERT	mutation_refpct_TERT
TERT	erythroid	is_reference	1236	0	10680	True	0.0022085225651407403	mutation_prob_TERT	mutation_resid_TERT	mutation_refpct_TERT
TERT	plasma	is_reference	2047	2047	2047	False	0.0021831575973232523	mutation_prob_TERT	mutation_resid_TERT	mutation_refpct_TERT
TERT	lymphoid_t	is_reference	2560	2560	2560	False	0.0023256895987261977	mutation_prob_TERT	mutation_resid_TERT	mutation_refpct_TERT
TERT	unknown	is_reference	264	0	10680	True	0.0022085225651407403	mutation_prob_TERT	mutation_resid_TERT	mutation_refpct_TERT
PDGFRA	stromal	is_reference	9188	0	10680	True	0.004072465358576848	mutation_prob_PDGFRA	mutation_resid_PDGFRA	mutation_refpct_PDGFRA
PDGFRA	myeloid	is_reference	876	876	876	False	0.004461691018242302	mutation_prob_PDGFRA	mutation_resid_PDGFRA	mutation_refpct_PDGFRA
PDGFRA	dendritic	is_reference	1151	1151	1151	False	0.003630803503952558	mutation_prob_PDGFRA	mutation_resid_PDGFRA	mutation_refpct_PDGFRA
PDGFRA	hspc_prog	is_reference	1413	0	10680	True	0.004072465358576848	mutation_prob_PDGFRA	mutation_resid_PDGFRA	mutation_refpct_PDGFRA
PDGFRA	epithelial	is_reference	1350	0	10680	True	0.004072465358576848	mutation_prob_PDGFRA	mutation_resid_PDGFRA	mutation_refpct_PDGFRA
PDGFRA	lymphoid_b	is_reference	1203	1203	1203	False	0.00449287134423284	mutation_prob_PDGFRA	mutation_resid_PDGFRA	mutation_refpct_PDGFRA
PDGFRA	endothelial	is_reference	1113	1113	1113	False	0.003741629046560378	mutation_prob_PDGFRA	mutation_resid_PDGFRA	mutation_refpct_PDGFRA
PDGFRA	lymphoid_nk	is_reference	1730	1730	1730	False	0.003835236328684012	mutation_prob_PDGFRA	mutation_resid_PDGFRA	mutation_refpct_PDGFRA
PDGFRA	erythroid	is_reference	1236	0	10680	True	0.004072465358576848	mutation_prob_PDGFRA	mutation_resid_PDGFRA	mutation_refpct_PDGFRA
PDGFRA	plasma	is_reference	2047	2047	2047	False	0.004003437835939751	mutation_prob_PDGFRA	mutation_resid_PDGFRA	mutation_refpct_PDGFRA
PDGFRA	lymphoid_t	is_reference	2560	2560	2560	False	0.004389999161614748	mutation_prob_PDGFRA	mutation_resid_PDGFRA	mutation_refpct_PDGFRA
PDGFRA	unknown	is_reference	264	0	10680	True	0.004072465358576848	mutation_prob_PDGFRA	mutation_resid_PDGFRA	mutation_refpct_PDGFRA
MDM4	stromal	is_reference	9188	0	10680	True	0.002118910450188846	mutation_prob_MDM4	mutation_resid_MDM4	mutation_refpct_MDM4
MDM4	myeloid	is_reference	876	876	876	False	0.002020006037135735	mutation_prob_MDM4	mutation_resid_MDM4	mutation_refpct_MDM4
MDM4	dendritic	is_reference	1151	1151	1151	False	0.0022670161739390864	mutation_prob_MDM4	mutation_resid_MDM4	mutation_refpct_MDM4
MDM4	hspc_prog	is_reference	1413	0	10680	True	0.002118910450188846	mutation_prob_MDM4	mutation_resid_MDM4	mutation_refpct_MDM4
MDM4	epithelial	is_reference	1350	0	10680	True	0.002118910450188846	mutation_prob_MDM4	mutation_resid_MDM4	mutation_refpct_MDM4
MDM4	lymphoid_b	is_reference	1203	1203	1203	False	0.0020301432570758436	mutation_prob_MDM4	mutation_resid_MDM4	mutation_refpct_MDM4
MDM4	endothelial	is_reference	1113	1113	1113	False	0.0022136869009849514	mutation_prob_MDM4	mutation_resid_MDM4	mutation_refpct_MDM4
MDM4	lymphoid_nk	is_reference	1730	1730	1730	False	0.002206212634713222	mutation_prob_MDM4	mutation_resid_MDM4	mutation_refpct_MDM4
MDM4	erythroid	is_reference	1236	0	10680	True	0.002118910450188846	mutation_prob_MDM4	mutation_resid_MDM4	mutation_refpct_MDM4
MDM4	plasma	is_reference	2047	2047	2047	False	0.0021342597464731054	mutation_prob_MDM4	mutation_resid_MDM4	mutation_refpct_MDM4
MDM4	lymphoid_t	is_reference	2560	2560	2560	False	0.002013081025132212	mutation_prob_MDM4	mutation_resid_MDM4	mutation_refpct_MDM4
MDM4	unknown	is_reference	264	0	10680	True	0.002118910450188846	mutation_prob_MDM4	mutation_resid_MDM4	mutation_refpct_MDM4
STAG2	stromal	is_reference	9188	0	10680	True	0.004165067902134485	mutation_prob_STAG2	mutation_resid_STAG2	mutation_refpct_STAG2
STAG2	myeloid	is_reference	876	876	876	False	0.0033376861471062155	mutation_prob_STAG2	mutation_resid_STAG2	mutation_refpct_STAG2
STAG2	dendritic	is_reference	1151	1151	1151	False	0.005912636623924643	mutation_prob_STAG2	mutation_resid_STAG2	mutation_refpct_STAG2
STAG2	hspc_prog	is_reference	1413	0	10680	True	0.004165067902134485	mutation_prob_STAG2	mutation_resid_STAG2	mutation_refpct_STAG2
STAG2	epithelial	is_reference	1350	0	10680	True	0.004165067902134485	mutation_prob_STAG2	mutation_resid_STAG2	mutation_refpct_STAG2
STAG2	lymphoid_b	is_reference	1203	1203	1203	False	0.003401699420387611	mutation_prob_STAG2	mutation_resid_STAG2	mutation_refpct_STAG2
STAG2	endothelial	is_reference	1113	1113	1113	False	0.00536921822935783	mutation_prob_STAG2	mutation_resid_STAG2	mutation_refpct_STAG2
STAG2	lymphoid_nk	is_reference	1730	1730	1730	False	0.0052268820152630915	mutation_prob_STAG2	mutation_resid_STAG2	mutation_refpct_STAG2
STAG2	erythroid	is_reference	1236	0	10680	True	0.004165067902134485	mutation_prob_STAG2	mutation_resid_STAG2	mutation_refpct_STAG2
STAG2	plasma	is_reference	2047	2047	2047	False	0.004332998271713156	mutation_prob_STAG2	mutation_resid_STAG2	mutation_refpct_STAG2
STAG2	lymphoid_t	is_reference	2560	2560	2560	False	0.0034088843029192323	mutation_prob_STAG2	mutation_resid_STAG2	mutation_refpct_STAG2
STAG2	unknown	is_reference	264	0	10680	True	0.004165067902134485	mutation_prob_STAG2	mutation_resid_STAG2	mutation_refpct_STAG2
