## Supplementary_Tables for "scOPE identifies which driver-associated expression programs transfer from bulk tumors to single cells": Reference_cellstate_guardrail_LUAD_Lambrechts.csv

driver	cellstate	reference_mask_col	n_cells_state	n_reference_state	n_reference_used	used_global_fallback	reference_median_raw	raw_col	resid_col	pct_col
KRAS	myeloid	is_reference	8156	0	1783	True	0.2882747074100297	mutation_prob_KRAS	mutation_resid_KRAS	mutation_refpct_KRAS
KRAS	other	is_reference	18403	666	666	False	0.3008269285524433	mutation_prob_KRAS	mutation_resid_KRAS	mutation_refpct_KRAS
KRAS	unknown	is_reference	5360	0	1783	True	0.2882747074100297	mutation_prob_KRAS	mutation_resid_KRAS	mutation_refpct_KRAS
KRAS	epithelial	is_reference	6964	0	1783	True	0.2882747074100297	mutation_prob_KRAS	mutation_resid_KRAS	mutation_refpct_KRAS
KRAS	stromal	is_reference	700	700	700	False	0.2549803700941151	mutation_prob_KRAS	mutation_resid_KRAS	mutation_refpct_KRAS
KRAS	endothelial	is_reference	417	417	417	False	0.2928997650178712	mutation_prob_KRAS	mutation_resid_KRAS	mutation_refpct_KRAS
EGFR	myeloid	is_reference	8156	0	1783	True	0.1301530707182423	mutation_prob_EGFR	mutation_resid_EGFR	mutation_refpct_EGFR
EGFR	other	is_reference	18403	666	666	False	0.117134444569746	mutation_prob_EGFR	mutation_resid_EGFR	mutation_refpct_EGFR
EGFR	unknown	is_reference	5360	0	1783	True	0.1301530707182423	mutation_prob_EGFR	mutation_resid_EGFR	mutation_refpct_EGFR
EGFR	epithelial	is_reference	6964	0	1783	True	0.1301530707182423	mutation_prob_EGFR	mutation_resid_EGFR	mutation_refpct_EGFR
EGFR	stromal	is_reference	700	700	700	False	0.1544320940787593	mutation_prob_EGFR	mutation_resid_EGFR	mutation_refpct_EGFR
EGFR	endothelial	is_reference	417	417	417	False	0.12892969380118685	mutation_prob_EGFR	mutation_resid_EGFR	mutation_refpct_EGFR
TP53	myeloid	is_reference	8156	0	1783	True	0.4117550967716614	mutation_prob_TP53	mutation_resid_TP53	mutation_refpct_TP53
TP53	other	is_reference	18403	666	666	False	0.4157170454378205	mutation_prob_TP53	mutation_resid_TP53	mutation_refpct_TP53
TP53	unknown	is_reference	5360	0	1783	True	0.4117550967716614	mutation_prob_TP53	mutation_resid_TP53	mutation_refpct_TP53
TP53	epithelial	is_reference	6964	0	1783	True	0.4117550967716614	mutation_prob_TP53	mutation_resid_TP53	mutation_refpct_TP53
TP53	stromal	is_reference	700	700	700	False	0.40234931344074876	mutation_prob_TP53	mutation_resid_TP53	mutation_refpct_TP53
TP53	endothelial	is_reference	417	417	417	False	0.414834747411896	mutation_prob_TP53	mutation_resid_TP53	mutation_refpct_TP53
STK11	myeloid	is_reference	8156	0	1783	True	0.09527034300387845	mutation_prob_STK11	mutation_resid_STK11	mutation_refpct_STK11
STK11	other	is_reference	18403	666	666	False	0.07670403114217325	mutation_prob_STK11	mutation_resid_STK11	mutation_refpct_STK11
STK11	unknown	is_reference	5360	0	1783	True	0.09527034300387845	mutation_prob_STK11	mutation_resid_STK11	mutation_refpct_STK11
STK11	epithelial	is_reference	6964	0	1783	True	0.09527034300387845	mutation_prob_STK11	mutation_resid_STK11	mutation_refpct_STK11
STK11	stromal	is_reference	700	700	700	False	0.12629678477612433	mutation_prob_STK11	mutation_resid_STK11	mutation_refpct_STK11
STK11	endothelial	is_reference	417	417	417	False	0.10185288393233452	mutation_prob_STK11	mutation_resid_STK11	mutation_refpct_STK11
KEAP1	myeloid	is_reference	8156	0	1783	True	0.1056811374225883	mutation_prob_KEAP1	mutation_resid_KEAP1	mutation_refpct_KEAP1
KEAP1	other	is_reference	18403	666	666	False	0.12000807874787903	mutation_prob_KEAP1	mutation_resid_KEAP1	mutation_refpct_KEAP1
KEAP1	unknown	is_reference	5360	0	1783	True	0.1056811374225883	mutation_prob_KEAP1	mutation_resid_KEAP1	mutation_refpct_KEAP1
KEAP1	epithelial	is_reference	6964	0	1783	True	0.1056811374225883	mutation_prob_KEAP1	mutation_resid_KEAP1	mutation_refpct_KEAP1
KEAP1	stromal	is_reference	700	700	700	False	0.08246945246700021	mutation_prob_KEAP1	mutation_resid_KEAP1	mutation_refpct_KEAP1
KEAP1	endothelial	is_reference	417	417	417	False	0.1041263113818779	mutation_prob_KEAP1	mutation_resid_KEAP1	mutation_refpct_KEAP1
NF1	myeloid	is_reference	8156	0	1783	True	0.341531381991697	mutation_prob_NF1	mutation_resid_NF1	mutation_refpct_NF1
NF1	other	is_reference	18403	666	666	False	0.33113379741570503	mutation_prob_NF1	mutation_resid_NF1	mutation_refpct_NF1
NF1	unknown	is_reference	5360	0	1783	True	0.341531381991697	mutation_prob_NF1	mutation_resid_NF1	mutation_refpct_NF1
NF1	epithelial	is_reference	6964	0	1783	True	0.341531381991697	mutation_prob_NF1	mutation_resid_NF1	mutation_refpct_NF1
NF1	stromal	is_reference	700	700	700	False	0.3879428956196066	mutation_prob_NF1	mutation_resid_NF1	mutation_refpct_NF1
NF1	endothelial	is_reference	417	417	417	False	0.32821310300935075	mutation_prob_NF1	mutation_resid_NF1	mutation_refpct_NF1
BRAF	myeloid	is_reference	8156	0	1783	True	0.28147315419630314	mutation_prob_BRAF	mutation_resid_BRAF	mutation_refpct_BRAF
BRAF	other	is_reference	18403	666	666	False	0.321165416605608	mutation_prob_BRAF	mutation_resid_BRAF	mutation_refpct_BRAF
BRAF	unknown	is_reference	5360	0	1783	True	0.28147315419630314	mutation_prob_BRAF	mutation_resid_BRAF	mutation_refpct_BRAF
BRAF	epithelial	is_reference	6964	0	1783	True	0.28147315419630314	mutation_prob_BRAF	mutation_resid_BRAF	mutation_refpct_BRAF
BRAF	stromal	is_reference	700	700	700	False	0.2535383475562094	mutation_prob_BRAF	mutation_resid_BRAF	mutation_refpct_BRAF
BRAF	endothelial	is_reference	417	417	417	False	0.23232516415820603	mutation_prob_BRAF	mutation_resid_BRAF	mutation_refpct_BRAF
PIK3CA	myeloid	is_reference	8156	0	1783	True	0.10059059134952258	mutation_prob_PIK3CA	mutation_resid_PIK3CA	mutation_refpct_PIK3CA
PIK3CA	other	is_reference	18403	666	666	False	0.0957919345237127	mutation_prob_PIK3CA	mutation_resid_PIK3CA	mutation_refpct_PIK3CA
PIK3CA	unknown	is_reference	5360	0	1783	True	0.10059059134952258	mutation_prob_PIK3CA	mutation_resid_PIK3CA	mutation_refpct_PIK3CA
PIK3CA	epithelial	is_reference	6964	0	1783	True	0.10059059134952258	mutation_prob_PIK3CA	mutation_resid_PIK3CA	mutation_refpct_PIK3CA
PIK3CA	stromal	is_reference	700	700	700	False	0.14103521082968762	mutation_prob_PIK3CA	mutation_resid_PIK3CA	mutation_refpct_PIK3CA
PIK3CA	endothelial	is_reference	417	417	417	False	0.0773546051542881	mutation_prob_PIK3CA	mutation_resid_PIK3CA	mutation_refpct_PIK3CA
MET	myeloid	is_reference	8156	0	1783	True	0.013159472386119326	mutation_prob_MET	mutation_resid_MET	mutation_refpct_MET
MET	other	is_reference	18403	666	666	False	0.012091549706851671	mutation_prob_MET	mutation_resid_MET	mutation_refpct_MET
MET	unknown	is_reference	5360	0	1783	True	0.013159472386119326	mutation_prob_MET	mutation_resid_MET	mutation_refpct_MET
MET	epithelial	is_reference	6964	0	1783	True	0.013159472386119326	mutation_prob_MET	mutation_resid_MET	mutation_refpct_MET
MET	stromal	is_reference	700	700	700	False	0.017447553741394756	mutation_prob_MET	mutation_resid_MET	mutation_refpct_MET
MET	endothelial	is_reference	417	417	417	False	0.011223175371036032	mutation_prob_MET	mutation_resid_MET	mutation_refpct_MET
ERBB2	myeloid	is_reference	8156	0	1783	True	9.091675345672765e-05	mutation_prob_ERBB2	mutation_resid_ERBB2	mutation_refpct_ERBB2
ERBB2	other	is_reference	18403	666	666	False	3.0872613353018974e-05	mutation_prob_ERBB2	mutation_resid_ERBB2	mutation_refpct_ERBB2
ERBB2	unknown	is_reference	5360	0	1783	True	9.091675345672765e-05	mutation_prob_ERBB2	mutation_resid_ERBB2	mutation_refpct_ERBB2
ERBB2	epithelial	is_reference	6964	0	1783	True	9.091675345672765e-05	mutation_prob_ERBB2	mutation_resid_ERBB2	mutation_refpct_ERBB2
ERBB2	stromal	is_reference	700	700	700	False	0.00041819945915142436	mutation_prob_ERBB2	mutation_resid_ERBB2	mutation_refpct_ERBB2
ERBB2	endothelial	is_reference	417	417	417	False	0.00015904379904979686	mutation_prob_ERBB2	mutation_resid_ERBB2	mutation_refpct_ERBB2
U2AF1	myeloid	is_reference	8156	0	1783	True	0.0010384687256058314	mutation_prob_U2AF1	mutation_resid_U2AF1	mutation_refpct_U2AF1
U2AF1	other	is_reference	18403	666	666	False	0.0009124737289212231	mutation_prob_U2AF1	mutation_resid_U2AF1	mutation_refpct_U2AF1
U2AF1	unknown	is_reference	5360	0	1783	True	0.0010384687256058314	mutation_prob_U2AF1	mutation_resid_U2AF1	mutation_refpct_U2AF1
U2AF1	epithelial	is_reference	6964	0	1783	True	0.0010384687256058314	mutation_prob_U2AF1	mutation_resid_U2AF1	mutation_refpct_U2AF1
U2AF1	stromal	is_reference	700	700	700	False	0.0014516749720570026	mutation_prob_U2AF1	mutation_resid_U2AF1	mutation_refpct_U2AF1
U2AF1	endothelial	is_reference	417	417	417	False	0.0007567007120075905	mutation_prob_U2AF1	mutation_resid_U2AF1	mutation_refpct_U2AF1
RBM10	myeloid	is_reference	8156	0	1783	True	0.19622272970289004	mutation_prob_RBM10	mutation_resid_RBM10	mutation_refpct_RBM10
RBM10	other	is_reference	18403	666	666	False	0.21907422747436223	mutation_prob_RBM10	mutation_resid_RBM10	mutation_refpct_RBM10
RBM10	unknown	is_reference	5360	0	1783	True	0.19622272970289004	mutation_prob_RBM10	mutation_resid_RBM10	mutation_refpct_RBM10
RBM10	epithelial	is_reference	6964	0	1783	True	0.19622272970289004	mutation_prob_RBM10	mutation_resid_RBM10	mutation_refpct_RBM10
RBM10	stromal	is_reference	700	700	700	False	0.18722228310986638	mutation_prob_RBM10	mutation_resid_RBM10	mutation_refpct_RBM10
RBM10	endothelial	is_reference	417	417	417	False	0.16667317576842033	mutation_prob_RBM10	mutation_resid_RBM10	mutation_refpct_RBM10
CDKN2A	myeloid	is_reference	8156	0	1783	True	0.1618554413031777	mutation_prob_CDKN2A	mutation_resid_CDKN2A	mutation_refpct_CDKN2A
CDKN2A	other	is_reference	18403	666	666	False	0.17004770039629993	mutation_prob_CDKN2A	mutation_resid_CDKN2A	mutation_refpct_CDKN2A
CDKN2A	unknown	is_reference	5360	0	1783	True	0.1618554413031777	mutation_prob_CDKN2A	mutation_resid_CDKN2A	mutation_refpct_CDKN2A
CDKN2A	epithelial	is_reference	6964	0	1783	True	0.1618554413031777	mutation_prob_CDKN2A	mutation_resid_CDKN2A	mutation_refpct_CDKN2A
CDKN2A	stromal	is_reference	700	700	700	False	0.146260224308011	mutation_prob_CDKN2A	mutation_resid_CDKN2A	mutation_refpct_CDKN2A
CDKN2A	endothelial	is_reference	417	417	417	False	0.1689302779449003	mutation_prob_CDKN2A	mutation_resid_CDKN2A	mutation_refpct_CDKN2A
RB1	myeloid	is_reference	8156	0	1783	True	0.032800068739162705	mutation_prob_RB1	mutation_resid_RB1	mutation_refpct_RB1
RB1	other	is_reference	18403	666	666	False	0.02624838483407342	mutation_prob_RB1	mutation_resid_RB1	mutation_refpct_RB1
RB1	unknown	is_reference	5360	0	1783	True	0.032800068739162705	mutation_prob_RB1	mutation_resid_RB1	mutation_refpct_RB1
RB1	epithelial	is_reference	6964	0	1783	True	0.032800068739162705	mutation_prob_RB1	mutation_resid_RB1	mutation_refpct_RB1
RB1	stromal	is_reference	700	700	700	False	0.03934492539367603	mutation_prob_RB1	mutation_resid_RB1	mutation_refpct_RB1
RB1	endothelial	is_reference	417	417	417	False	0.03894327253495327	mutation_prob_RB1	mutation_resid_RB1	mutation_refpct_RB1
SMARCA4	myeloid	is_reference	8156	0	1783	True	0.0840930638482286	mutation_prob_SMARCA4	mutation_resid_SMARCA4	mutation_refpct_SMARCA4
SMARCA4	other	is_reference	18403	666	666	False	0.07730461751476458	mutation_prob_SMARCA4	mutation_resid_SMARCA4	mutation_refpct_SMARCA4
SMARCA4	unknown	is_reference	5360	0	1783	True	0.0840930638482286	mutation_prob_SMARCA4	mutation_resid_SMARCA4	mutation_refpct_SMARCA4
SMARCA4	epithelial	is_reference	6964	0	1783	True	0.0840930638482286	mutation_prob_SMARCA4	mutation_resid_SMARCA4	mutation_refpct_SMARCA4
SMARCA4	stromal	is_reference	700	700	700	False	0.10353263112374411	mutation_prob_SMARCA4	mutation_resid_SMARCA4	mutation_refpct_SMARCA4
SMARCA4	endothelial	is_reference	417	417	417	False	0.0769042180737143	mutation_prob_SMARCA4	mutation_resid_SMARCA4	mutation_refpct_SMARCA4
ARID1A	myeloid	is_reference	8156	0	1783	True	0.292298742431074	mutation_prob_ARID1A	mutation_resid_ARID1A	mutation_refpct_ARID1A
ARID1A	other	is_reference	18403	666	666	False	0.28503808550031334	mutation_prob_ARID1A	mutation_resid_ARID1A	mutation_refpct_ARID1A
ARID1A	unknown	is_reference	5360	0	1783	True	0.292298742431074	mutation_prob_ARID1A	mutation_resid_ARID1A	mutation_refpct_ARID1A
ARID1A	epithelial	is_reference	6964	0	1783	True	0.292298742431074	mutation_prob_ARID1A	mutation_resid_ARID1A	mutation_refpct_ARID1A
ARID1A	stromal	is_reference	700	700	700	False	0.3202694070589145	mutation_prob_ARID1A	mutation_resid_ARID1A	mutation_refpct_ARID1A
ARID1A	endothelial	is_reference	417	417	417	False	0.2741112416987256	mutation_prob_ARID1A	mutation_resid_ARID1A	mutation_refpct_ARID1A
SETD2	myeloid	is_reference	8156	0	1783	True	0.2383997455594497	mutation_prob_SETD2	mutation_resid_SETD2	mutation_refpct_SETD2
SETD2	other	is_reference	18403	666	666	False	0.25049226697104565	mutation_prob_SETD2	mutation_resid_SETD2	mutation_refpct_SETD2
SETD2	unknown	is_reference	5360	0	1783	True	0.2383997455594497	mutation_prob_SETD2	mutation_resid_SETD2	mutation_refpct_SETD2
SETD2	epithelial	is_reference	6964	0	1783	True	0.2383997455594497	mutation_prob_SETD2	mutation_resid_SETD2	mutation_refpct_SETD2
SETD2	stromal	is_reference	700	700	700	False	0.2328426020691295	mutation_prob_SETD2	mutation_resid_SETD2	mutation_refpct_SETD2
SETD2	endothelial	is_reference	417	417	417	False	0.21422133966653242	mutation_prob_SETD2	mutation_resid_SETD2	mutation_refpct_SETD2
MGA	myeloid	is_reference	8156	0	1783	True	0.32198294452027876	mutation_prob_MGA	mutation_resid_MGA	mutation_refpct_MGA
MGA	other	is_reference	18403	666	666	False	0.3127653478824394	mutation_prob_MGA	mutation_resid_MGA	mutation_refpct_MGA
MGA	unknown	is_reference	5360	0	1783	True	0.32198294452027876	mutation_prob_MGA	mutation_resid_MGA	mutation_refpct_MGA
MGA	epithelial	is_reference	6964	0	1783	True	0.32198294452027876	mutation_prob_MGA	mutation_resid_MGA	mutation_refpct_MGA
MGA	stromal	is_reference	700	700	700	False	0.3936961354185369	mutation_prob_MGA	mutation_resid_MGA	mutation_refpct_MGA
MGA	endothelial	is_reference	417	417	417	False	0.28613290951823556	mutation_prob_MGA	mutation_resid_MGA	mutation_refpct_MGA
ATM	myeloid	is_reference	8156	0	1783	True	0.16398862734326963	mutation_prob_ATM	mutation_resid_ATM	mutation_refpct_ATM
ATM	other	is_reference	18403	666	666	False	0.1625938131234294	mutation_prob_ATM	mutation_resid_ATM	mutation_refpct_ATM
ATM	unknown	is_reference	5360	0	1783	True	0.16398862734326963	mutation_prob_ATM	mutation_resid_ATM	mutation_refpct_ATM
ATM	epithelial	is_reference	6964	0	1783	True	0.16398862734326963	mutation_prob_ATM	mutation_resid_ATM	mutation_refpct_ATM
ATM	stromal	is_reference	700	700	700	False	0.1688649994802822	mutation_prob_ATM	mutation_resid_ATM	mutation_refpct_ATM
ATM	endothelial	is_reference	417	417	417	False	0.1609610026584146	mutation_prob_ATM	mutation_resid_ATM	mutation_refpct_ATM
PTPRD	myeloid	is_reference	8156	0	1783	True	0.3282258581021094	mutation_prob_PTPRD	mutation_resid_PTPRD	mutation_refpct_PTPRD
PTPRD	other	is_reference	18403	666	666	False	0.3223677626740526	mutation_prob_PTPRD	mutation_resid_PTPRD	mutation_refpct_PTPRD
PTPRD	unknown	is_reference	5360	0	1783	True	0.3282258581021094	mutation_prob_PTPRD	mutation_resid_PTPRD	mutation_refpct_PTPRD
PTPRD	epithelial	is_reference	6964	0	1783	True	0.3282258581021094	mutation_prob_PTPRD	mutation_resid_PTPRD	mutation_refpct_PTPRD
PTPRD	stromal	is_reference	700	700	700	False	0.36551652769293896	mutation_prob_PTPRD	mutation_resid_PTPRD	mutation_refpct_PTPRD
PTPRD	endothelial	is_reference	417	417	417	False	0.2953554447673068	mutation_prob_PTPRD	mutation_resid_PTPRD	mutation_refpct_PTPRD
