## Supplementary_Tables for "scOPE identifies which driver-associated expression programs transfer from bulk tumors to single cells": Reference_cellstate_guardrail_PAAD_Moncada.csv

driver	cellstate	reference_mask_col	n_cells_state	n_reference_state	n_reference_used	used_global_fallback	reference_median_raw	raw_col	resid_col	pct_col
KRAS	other	is_reference	3446	0	208	True	0.6787024470611861	mutation_prob_KRAS	mutation_resid_KRAS	mutation_refpct_KRAS
KRAS	endothelial	is_reference	170	170	170	False	0.6688962275614416	mutation_prob_KRAS	mutation_resid_KRAS	mutation_refpct_KRAS
KRAS	myeloid	is_reference	38	38	38	False	0.7128965910853289	mutation_prob_KRAS	mutation_resid_KRAS	mutation_refpct_KRAS
KRAS	stromal	is_reference	5	0	208	True	0.6787024470611861	mutation_prob_KRAS	mutation_resid_KRAS	mutation_refpct_KRAS
TP53	other	is_reference	3446	0	208	True	0.4568213447038527	mutation_prob_TP53	mutation_resid_TP53	mutation_refpct_TP53
TP53	endothelial	is_reference	170	170	170	False	0.4693612720172564	mutation_prob_TP53	mutation_resid_TP53	mutation_refpct_TP53
TP53	myeloid	is_reference	38	38	38	False	0.4086600551816496	mutation_prob_TP53	mutation_resid_TP53	mutation_refpct_TP53
TP53	stromal	is_reference	5	0	208	True	0.4568213447038527	mutation_prob_TP53	mutation_resid_TP53	mutation_refpct_TP53
CDKN2A	other	is_reference	3446	0	208	True	0.17322172689052945	mutation_prob_CDKN2A	mutation_resid_CDKN2A	mutation_refpct_CDKN2A
CDKN2A	endothelial	is_reference	170	170	170	False	0.17915545707328334	mutation_prob_CDKN2A	mutation_resid_CDKN2A	mutation_refpct_CDKN2A
CDKN2A	myeloid	is_reference	38	38	38	False	0.13975400297844534	mutation_prob_CDKN2A	mutation_resid_CDKN2A	mutation_refpct_CDKN2A
CDKN2A	stromal	is_reference	5	0	208	True	0.17322172689052945	mutation_prob_CDKN2A	mutation_resid_CDKN2A	mutation_refpct_CDKN2A
SMAD4	other	is_reference	3446	0	208	True	0.1880428440385563	mutation_prob_SMAD4	mutation_resid_SMAD4	mutation_refpct_SMAD4
SMAD4	endothelial	is_reference	170	170	170	False	0.18158811691449614	mutation_prob_SMAD4	mutation_resid_SMAD4	mutation_refpct_SMAD4
SMAD4	myeloid	is_reference	38	38	38	False	0.26845303728585646	mutation_prob_SMAD4	mutation_resid_SMAD4	mutation_refpct_SMAD4
SMAD4	stromal	is_reference	5	0	208	True	0.1880428440385563	mutation_prob_SMAD4	mutation_resid_SMAD4	mutation_refpct_SMAD4
ARID1A	other	is_reference	3446	0	208	True	0.021296448860677955	mutation_prob_ARID1A	mutation_resid_ARID1A	mutation_refpct_ARID1A
ARID1A	endothelial	is_reference	170	170	170	False	0.023829175343773233	mutation_prob_ARID1A	mutation_resid_ARID1A	mutation_refpct_ARID1A
ARID1A	myeloid	is_reference	38	38	38	False	0.014539524608449886	mutation_prob_ARID1A	mutation_resid_ARID1A	mutation_refpct_ARID1A
ARID1A	stromal	is_reference	5	0	208	True	0.021296448860677955	mutation_prob_ARID1A	mutation_resid_ARID1A	mutation_refpct_ARID1A
RNF43	other	is_reference	3446	0	208	True	0.050727997164234186	mutation_prob_RNF43	mutation_resid_RNF43	mutation_refpct_RNF43
RNF43	endothelial	is_reference	170	170	170	False	0.04497618405876562	mutation_prob_RNF43	mutation_resid_RNF43	mutation_refpct_RNF43
RNF43	myeloid	is_reference	38	38	38	False	0.09193951591528987	mutation_prob_RNF43	mutation_resid_RNF43	mutation_refpct_RNF43
RNF43	stromal	is_reference	5	0	208	True	0.050727997164234186	mutation_prob_RNF43	mutation_resid_RNF43	mutation_refpct_RNF43
KDM6A	other	is_reference	3446	0	208	True	0.0018598166809052998	mutation_prob_KDM6A	mutation_resid_KDM6A	mutation_refpct_KDM6A
KDM6A	endothelial	is_reference	170	170	170	False	0.0019379892330464265	mutation_prob_KDM6A	mutation_resid_KDM6A	mutation_refpct_KDM6A
KDM6A	myeloid	is_reference	38	38	38	False	0.0010144391590707052	mutation_prob_KDM6A	mutation_resid_KDM6A	mutation_refpct_KDM6A
KDM6A	stromal	is_reference	5	0	208	True	0.0018598166809052998	mutation_prob_KDM6A	mutation_resid_KDM6A	mutation_refpct_KDM6A
GNAS	other	is_reference	3446	0	208	True	0.011571360572184521	mutation_prob_GNAS	mutation_resid_GNAS	mutation_refpct_GNAS
GNAS	endothelial	is_reference	170	170	170	False	0.010538326005268751	mutation_prob_GNAS	mutation_resid_GNAS	mutation_refpct_GNAS
GNAS	myeloid	is_reference	38	38	38	False	0.021104244972799432	mutation_prob_GNAS	mutation_resid_GNAS	mutation_refpct_GNAS
GNAS	stromal	is_reference	5	0	208	True	0.011571360572184521	mutation_prob_GNAS	mutation_resid_GNAS	mutation_refpct_GNAS
KMT2D	other	is_reference	3446	0	208	True	0.011211909358203365	mutation_prob_KMT2D	mutation_resid_KMT2D	mutation_refpct_KMT2D
KMT2D	endothelial	is_reference	170	170	170	False	0.010697290030738282	mutation_prob_KMT2D	mutation_resid_KMT2D	mutation_refpct_KMT2D
KMT2D	myeloid	is_reference	38	38	38	False	0.018270886178551368	mutation_prob_KMT2D	mutation_resid_KMT2D	mutation_refpct_KMT2D
KMT2D	stromal	is_reference	5	0	208	True	0.011211909358203365	mutation_prob_KMT2D	mutation_resid_KMT2D	mutation_refpct_KMT2D
MAP2K4	other	is_reference	3446	0	208	True	0.0076370169177242715	mutation_prob_MAP2K4	mutation_resid_MAP2K4	mutation_refpct_MAP2K4
MAP2K4	endothelial	is_reference	170	170	170	False	0.00718913694168031	mutation_prob_MAP2K4	mutation_resid_MAP2K4	mutation_refpct_MAP2K4
MAP2K4	myeloid	is_reference	38	38	38	False	0.018150771371942542	mutation_prob_MAP2K4	mutation_resid_MAP2K4	mutation_refpct_MAP2K4
MAP2K4	stromal	is_reference	5	0	208	True	0.0076370169177242715	mutation_prob_MAP2K4	mutation_resid_MAP2K4	mutation_refpct_MAP2K4
TGFBR2	other	is_reference	3446	0	208	True	0.02400959112543387	mutation_prob_TGFBR2	mutation_resid_TGFBR2	mutation_refpct_TGFBR2
TGFBR2	endothelial	is_reference	170	170	170	False	0.024833799971175914	mutation_prob_TGFBR2	mutation_resid_TGFBR2	mutation_refpct_TGFBR2
TGFBR2	myeloid	is_reference	38	38	38	False	0.02215049072887782	mutation_prob_TGFBR2	mutation_resid_TGFBR2	mutation_refpct_TGFBR2
TGFBR2	stromal	is_reference	5	0	208	True	0.02400959112543387	mutation_prob_TGFBR2	mutation_resid_TGFBR2	mutation_refpct_TGFBR2
ROBO2	other	is_reference	3446	0	208	True	0.005268939598758418	mutation_prob_ROBO2	mutation_resid_ROBO2	mutation_refpct_ROBO2
ROBO2	endothelial	is_reference	170	170	170	False	0.005683661679926148	mutation_prob_ROBO2	mutation_resid_ROBO2	mutation_refpct_ROBO2
ROBO2	myeloid	is_reference	38	38	38	False	0.0027830308521640847	mutation_prob_ROBO2	mutation_resid_ROBO2	mutation_refpct_ROBO2
ROBO2	stromal	is_reference	5	0	208	True	0.005268939598758418	mutation_prob_ROBO2	mutation_resid_ROBO2	mutation_refpct_ROBO2
ATM	other	is_reference	3446	0	208	True	0.0040904843829276775	mutation_prob_ATM	mutation_resid_ATM	mutation_refpct_ATM
ATM	endothelial	is_reference	170	170	170	False	0.003958549347717224	mutation_prob_ATM	mutation_resid_ATM	mutation_refpct_ATM
ATM	myeloid	is_reference	38	38	38	False	0.004538829469420943	mutation_prob_ATM	mutation_resid_ATM	mutation_refpct_ATM
ATM	stromal	is_reference	5	0	208	True	0.0040904843829276775	mutation_prob_ATM	mutation_resid_ATM	mutation_refpct_ATM
BRCA2	other	is_reference	3446	0	208	True	0.0010021325467478768	mutation_prob_BRCA2	mutation_resid_BRCA2	mutation_refpct_BRCA2
BRCA2	endothelial	is_reference	170	170	170	False	0.0009654869567011428	mutation_prob_BRCA2	mutation_resid_BRCA2	mutation_refpct_BRCA2
BRCA2	myeloid	is_reference	38	38	38	False	0.0016992984785782937	mutation_prob_BRCA2	mutation_resid_BRCA2	mutation_refpct_BRCA2
BRCA2	stromal	is_reference	5	0	208	True	0.0010021325467478768	mutation_prob_BRCA2	mutation_resid_BRCA2	mutation_refpct_BRCA2
STK11	other	is_reference	3446	0	208	True	0.007022606780196675	mutation_prob_STK11	mutation_resid_STK11	mutation_refpct_STK11
STK11	endothelial	is_reference	170	170	170	False	0.007618542403291775	mutation_prob_STK11	mutation_resid_STK11	mutation_refpct_STK11
STK11	myeloid	is_reference	38	38	38	False	0.004741921643255705	mutation_prob_STK11	mutation_resid_STK11	mutation_refpct_STK11
STK11	stromal	is_reference	5	0	208	True	0.007022606780196675	mutation_prob_STK11	mutation_resid_STK11	mutation_refpct_STK11
