## Supplementary_Tables for "scOPE identifies which driver-associated expression programs transfer from bulk tumors to single cells": Reference_cellstate_guardrail_SKCM_JerbyArnon.csv

driver	cellstate	reference_mask_col	n_cells_state	n_reference_state	n_reference_used	used_global_fallback	reference_median_raw	raw_col	resid_col	pct_col
BRAF	other	is_reference	4633	0	618	True	0.5313178840421343	mutation_prob_BRAF	mutation_resid_BRAF	mutation_refpct_BRAF
BRAF	myeloid	is_reference	420	420	420	False	0.5371268715059367	mutation_prob_BRAF	mutation_resid_BRAF	mutation_refpct_BRAF
BRAF	unknown	is_reference	307	0	618	True	0.5313178840421343	mutation_prob_BRAF	mutation_resid_BRAF	mutation_refpct_BRAF
BRAF	endothelial	is_reference	104	0	618	True	0.5313178840421343	mutation_prob_BRAF	mutation_resid_BRAF	mutation_refpct_BRAF
BRAF	stromal	is_reference	106	106	106	False	0.55975400184143	mutation_prob_BRAF	mutation_resid_BRAF	mutation_refpct_BRAF
BRAF	lymphoid_t	is_reference	706	0	618	True	0.5313178840421343	mutation_prob_BRAF	mutation_resid_BRAF	mutation_refpct_BRAF
BRAF	lymphoid_nk	is_reference	92	92	92	False	0.48803848081152	mutation_prob_BRAF	mutation_resid_BRAF	mutation_refpct_BRAF
BRAF	lymphoid_b	is_reference	818	0	618	True	0.5313178840421343	mutation_prob_BRAF	mutation_resid_BRAF	mutation_refpct_BRAF
NRAS	other	is_reference	4633	0	618	True	0.38591652542689214	mutation_prob_NRAS	mutation_resid_NRAS	mutation_refpct_NRAS
NRAS	myeloid	is_reference	420	420	420	False	0.4185105124979187	mutation_prob_NRAS	mutation_resid_NRAS	mutation_refpct_NRAS
NRAS	unknown	is_reference	307	0	618	True	0.38591652542689214	mutation_prob_NRAS	mutation_resid_NRAS	mutation_refpct_NRAS
NRAS	endothelial	is_reference	104	0	618	True	0.38591652542689214	mutation_prob_NRAS	mutation_resid_NRAS	mutation_refpct_NRAS
NRAS	stromal	is_reference	106	106	106	False	0.27760069665423803	mutation_prob_NRAS	mutation_resid_NRAS	mutation_refpct_NRAS
NRAS	lymphoid_t	is_reference	706	0	618	True	0.38591652542689214	mutation_prob_NRAS	mutation_resid_NRAS	mutation_refpct_NRAS
NRAS	lymphoid_nk	is_reference	92	92	92	False	0.31809066821299836	mutation_prob_NRAS	mutation_resid_NRAS	mutation_refpct_NRAS
NRAS	lymphoid_b	is_reference	818	0	618	True	0.38591652542689214	mutation_prob_NRAS	mutation_resid_NRAS	mutation_refpct_NRAS
NF1	other	is_reference	4633	0	618	True	0.3322060777004224	mutation_prob_NF1	mutation_resid_NF1	mutation_refpct_NF1
NF1	myeloid	is_reference	420	420	420	False	0.3191463691067814	mutation_prob_NF1	mutation_resid_NF1	mutation_refpct_NF1
NF1	unknown	is_reference	307	0	618	True	0.3322060777004224	mutation_prob_NF1	mutation_resid_NF1	mutation_refpct_NF1
NF1	endothelial	is_reference	104	0	618	True	0.3322060777004224	mutation_prob_NF1	mutation_resid_NF1	mutation_refpct_NF1
NF1	stromal	is_reference	106	106	106	False	0.35981429858459824	mutation_prob_NF1	mutation_resid_NF1	mutation_refpct_NF1
NF1	lymphoid_t	is_reference	706	0	618	True	0.3322060777004224	mutation_prob_NF1	mutation_resid_NF1	mutation_refpct_NF1
NF1	lymphoid_nk	is_reference	92	92	92	False	0.36843880380888566	mutation_prob_NF1	mutation_resid_NF1	mutation_refpct_NF1
NF1	lymphoid_b	is_reference	818	0	618	True	0.3322060777004224	mutation_prob_NF1	mutation_resid_NF1	mutation_refpct_NF1
MAP2K1	other	is_reference	4633	0	618	True	0.26066985329680226	mutation_prob_MAP2K1	mutation_resid_MAP2K1	mutation_refpct_MAP2K1
MAP2K1	myeloid	is_reference	420	420	420	False	0.30642431748019633	mutation_prob_MAP2K1	mutation_resid_MAP2K1	mutation_refpct_MAP2K1
MAP2K1	unknown	is_reference	307	0	618	True	0.26066985329680226	mutation_prob_MAP2K1	mutation_resid_MAP2K1	mutation_refpct_MAP2K1
MAP2K1	endothelial	is_reference	104	0	618	True	0.26066985329680226	mutation_prob_MAP2K1	mutation_resid_MAP2K1	mutation_refpct_MAP2K1
MAP2K1	stromal	is_reference	106	106	106	False	0.17668683061055324	mutation_prob_MAP2K1	mutation_resid_MAP2K1	mutation_refpct_MAP2K1
MAP2K1	lymphoid_t	is_reference	706	0	618	True	0.26066985329680226	mutation_prob_MAP2K1	mutation_resid_MAP2K1	mutation_refpct_MAP2K1
MAP2K1	lymphoid_nk	is_reference	92	92	92	False	0.18406702020184396	mutation_prob_MAP2K1	mutation_resid_MAP2K1	mutation_refpct_MAP2K1
MAP2K1	lymphoid_b	is_reference	818	0	618	True	0.26066985329680226	mutation_prob_MAP2K1	mutation_resid_MAP2K1	mutation_refpct_MAP2K1
MAP2K2	other	is_reference	4633	0	618	True	0.012365604983300187	mutation_prob_MAP2K2	mutation_resid_MAP2K2	mutation_refpct_MAP2K2
MAP2K2	myeloid	is_reference	420	420	420	False	0.016900359778311346	mutation_prob_MAP2K2	mutation_resid_MAP2K2	mutation_refpct_MAP2K2
MAP2K2	unknown	is_reference	307	0	618	True	0.012365604983300187	mutation_prob_MAP2K2	mutation_resid_MAP2K2	mutation_refpct_MAP2K2
MAP2K2	endothelial	is_reference	104	0	618	True	0.012365604983300187	mutation_prob_MAP2K2	mutation_resid_MAP2K2	mutation_refpct_MAP2K2
MAP2K2	stromal	is_reference	106	106	106	False	0.006435177715349797	mutation_prob_MAP2K2	mutation_resid_MAP2K2	mutation_refpct_MAP2K2
MAP2K2	lymphoid_t	is_reference	706	0	618	True	0.012365604983300187	mutation_prob_MAP2K2	mutation_resid_MAP2K2	mutation_refpct_MAP2K2
MAP2K2	lymphoid_nk	is_reference	92	92	92	False	0.004400325231661059	mutation_prob_MAP2K2	mutation_resid_MAP2K2	mutation_refpct_MAP2K2
MAP2K2	lymphoid_b	is_reference	818	0	618	True	0.012365604983300187	mutation_prob_MAP2K2	mutation_resid_MAP2K2	mutation_refpct_MAP2K2
KRAS	other	is_reference	4633	0	618	True	0.0005564354716877868	mutation_prob_KRAS	mutation_resid_KRAS	mutation_refpct_KRAS
KRAS	myeloid	is_reference	420	420	420	False	0.00054016047313581	mutation_prob_KRAS	mutation_resid_KRAS	mutation_refpct_KRAS
KRAS	unknown	is_reference	307	0	618	True	0.0005564354716877868	mutation_prob_KRAS	mutation_resid_KRAS	mutation_refpct_KRAS
KRAS	endothelial	is_reference	104	0	618	True	0.0005564354716877868	mutation_prob_KRAS	mutation_resid_KRAS	mutation_refpct_KRAS
KRAS	stromal	is_reference	106	106	106	False	0.0004172019515570559	mutation_prob_KRAS	mutation_resid_KRAS	mutation_refpct_KRAS
KRAS	lymphoid_t	is_reference	706	0	618	True	0.0005564354716877868	mutation_prob_KRAS	mutation_resid_KRAS	mutation_refpct_KRAS
KRAS	lymphoid_nk	is_reference	92	92	92	False	0.0007187848815613266	mutation_prob_KRAS	mutation_resid_KRAS	mutation_refpct_KRAS
KRAS	lymphoid_b	is_reference	818	0	618	True	0.0005564354716877868	mutation_prob_KRAS	mutation_resid_KRAS	mutation_refpct_KRAS
HRAS	other	is_reference	4633	0	618	True	0.00015477246763279863	mutation_prob_HRAS	mutation_resid_HRAS	mutation_refpct_HRAS
HRAS	myeloid	is_reference	420	420	420	False	0.00013291059132428487	mutation_prob_HRAS	mutation_resid_HRAS	mutation_refpct_HRAS
HRAS	unknown	is_reference	307	0	618	True	0.00015477246763279863	mutation_prob_HRAS	mutation_resid_HRAS	mutation_refpct_HRAS
HRAS	endothelial	is_reference	104	0	618	True	0.00015477246763279863	mutation_prob_HRAS	mutation_resid_HRAS	mutation_refpct_HRAS
HRAS	stromal	is_reference	106	106	106	False	0.00032937108675723276	mutation_prob_HRAS	mutation_resid_HRAS	mutation_refpct_HRAS
HRAS	lymphoid_t	is_reference	706	0	618	True	0.00015477246763279863	mutation_prob_HRAS	mutation_resid_HRAS	mutation_refpct_HRAS
HRAS	lymphoid_nk	is_reference	92	92	92	False	0.00016860240023415616	mutation_prob_HRAS	mutation_resid_HRAS	mutation_refpct_HRAS
HRAS	lymphoid_b	is_reference	818	0	618	True	0.00015477246763279863	mutation_prob_HRAS	mutation_resid_HRAS	mutation_refpct_HRAS
PTEN	other	is_reference	4633	0	618	True	0.1886930596906644	mutation_prob_PTEN	mutation_resid_PTEN	mutation_refpct_PTEN
PTEN	myeloid	is_reference	420	420	420	False	0.19319036684579916	mutation_prob_PTEN	mutation_resid_PTEN	mutation_refpct_PTEN
PTEN	unknown	is_reference	307	0	618	True	0.1886930596906644	mutation_prob_PTEN	mutation_resid_PTEN	mutation_refpct_PTEN
PTEN	endothelial	is_reference	104	0	618	True	0.1886930596906644	mutation_prob_PTEN	mutation_resid_PTEN	mutation_refpct_PTEN
PTEN	stromal	is_reference	106	106	106	False	0.22862073853235726	mutation_prob_PTEN	mutation_resid_PTEN	mutation_refpct_PTEN
PTEN	lymphoid_t	is_reference	706	0	618	True	0.1886930596906644	mutation_prob_PTEN	mutation_resid_PTEN	mutation_refpct_PTEN
PTEN	lymphoid_nk	is_reference	92	92	92	False	0.14458145020500374	mutation_prob_PTEN	mutation_resid_PTEN	mutation_refpct_PTEN
PTEN	lymphoid_b	is_reference	818	0	618	True	0.1886930596906644	mutation_prob_PTEN	mutation_resid_PTEN	mutation_refpct_PTEN
PIK3CA	other	is_reference	4633	0	618	True	0.001479788080852716	mutation_prob_PIK3CA	mutation_resid_PIK3CA	mutation_refpct_PIK3CA
PIK3CA	myeloid	is_reference	420	420	420	False	0.0012356348583459475	mutation_prob_PIK3CA	mutation_resid_PIK3CA	mutation_refpct_PIK3CA
PIK3CA	unknown	is_reference	307	0	618	True	0.001479788080852716	mutation_prob_PIK3CA	mutation_resid_PIK3CA	mutation_refpct_PIK3CA
PIK3CA	endothelial	is_reference	104	0	618	True	0.001479788080852716	mutation_prob_PIK3CA	mutation_resid_PIK3CA	mutation_refpct_PIK3CA
PIK3CA	stromal	is_reference	106	106	106	False	0.001876472937470959	mutation_prob_PIK3CA	mutation_resid_PIK3CA	mutation_refpct_PIK3CA
PIK3CA	lymphoid_t	is_reference	706	0	618	True	0.001479788080852716	mutation_prob_PIK3CA	mutation_resid_PIK3CA	mutation_refpct_PIK3CA
PIK3CA	lymphoid_nk	is_reference	92	92	92	False	0.002388779971578491	mutation_prob_PIK3CA	mutation_resid_PIK3CA	mutation_refpct_PIK3CA
PIK3CA	lymphoid_b	is_reference	818	0	618	True	0.001479788080852716	mutation_prob_PIK3CA	mutation_resid_PIK3CA	mutation_refpct_PIK3CA
AKT1	other	is_reference	4633	0	618	True	0.00023129231375348166	mutation_prob_AKT1	mutation_resid_AKT1	mutation_refpct_AKT1
AKT1	myeloid	is_reference	420	420	420	False	0.00026324722962011533	mutation_prob_AKT1	mutation_resid_AKT1	mutation_refpct_AKT1
AKT1	unknown	is_reference	307	0	618	True	0.00023129231375348166	mutation_prob_AKT1	mutation_resid_AKT1	mutation_refpct_AKT1
AKT1	endothelial	is_reference	104	0	618	True	0.00023129231375348166	mutation_prob_AKT1	mutation_resid_AKT1	mutation_refpct_AKT1
AKT1	stromal	is_reference	106	106	106	False	0.0005243972144156844	mutation_prob_AKT1	mutation_resid_AKT1	mutation_refpct_AKT1
AKT1	lymphoid_t	is_reference	706	0	618	True	0.00023129231375348166	mutation_prob_AKT1	mutation_resid_AKT1	mutation_refpct_AKT1
AKT1	lymphoid_nk	is_reference	92	92	92	False	6.657990259673302e-05	mutation_prob_AKT1	mutation_resid_AKT1	mutation_refpct_AKT1
AKT1	lymphoid_b	is_reference	818	0	618	True	0.00023129231375348166	mutation_prob_AKT1	mutation_resid_AKT1	mutation_refpct_AKT1
AKT3	other	is_reference	4633	0	618	True	0.012812168119182015	mutation_prob_AKT3	mutation_resid_AKT3	mutation_refpct_AKT3
AKT3	myeloid	is_reference	420	420	420	False	0.013116850360572082	mutation_prob_AKT3	mutation_resid_AKT3	mutation_refpct_AKT3
AKT3	unknown	is_reference	307	0	618	True	0.012812168119182015	mutation_prob_AKT3	mutation_resid_AKT3	mutation_refpct_AKT3
AKT3	endothelial	is_reference	104	0	618	True	0.012812168119182015	mutation_prob_AKT3	mutation_resid_AKT3	mutation_refpct_AKT3
AKT3	stromal	is_reference	106	106	106	False	0.06660549558810364	mutation_prob_AKT3	mutation_resid_AKT3	mutation_refpct_AKT3
AKT3	lymphoid_t	is_reference	706	0	618	True	0.012812168119182015	mutation_prob_AKT3	mutation_resid_AKT3	mutation_refpct_AKT3
AKT3	lymphoid_nk	is_reference	92	92	92	False	0.008057264579187866	mutation_prob_AKT3	mutation_resid_AKT3	mutation_refpct_AKT3
AKT3	lymphoid_b	is_reference	818	0	618	True	0.012812168119182015	mutation_prob_AKT3	mutation_resid_AKT3	mutation_refpct_AKT3
TP53	other	is_reference	4633	0	618	True	0.2325491251024992	mutation_prob_TP53	mutation_resid_TP53	mutation_refpct_TP53
TP53	myeloid	is_reference	420	420	420	False	0.2553372805553995	mutation_prob_TP53	mutation_resid_TP53	mutation_refpct_TP53
TP53	unknown	is_reference	307	0	618	True	0.2325491251024992	mutation_prob_TP53	mutation_resid_TP53	mutation_refpct_TP53
TP53	endothelial	is_reference	104	0	618	True	0.2325491251024992	mutation_prob_TP53	mutation_resid_TP53	mutation_refpct_TP53
TP53	stromal	is_reference	106	106	106	False	0.1882615677675068	mutation_prob_TP53	mutation_resid_TP53	mutation_refpct_TP53
TP53	lymphoid_t	is_reference	706	0	618	True	0.2325491251024992	mutation_prob_TP53	mutation_resid_TP53	mutation_refpct_TP53
TP53	lymphoid_nk	is_reference	92	92	92	False	0.17286306242575267	mutation_prob_TP53	mutation_resid_TP53	mutation_refpct_TP53
TP53	lymphoid_b	is_reference	818	0	618	True	0.2325491251024992	mutation_prob_TP53	mutation_resid_TP53	mutation_refpct_TP53
CDKN2A	other	is_reference	4633	0	618	True	0.38450201108641807	mutation_prob_CDKN2A	mutation_resid_CDKN2A	mutation_refpct_CDKN2A
CDKN2A	myeloid	is_reference	420	420	420	False	0.3893720848100933	mutation_prob_CDKN2A	mutation_resid_CDKN2A	mutation_refpct_CDKN2A
CDKN2A	unknown	is_reference	307	0	618	True	0.38450201108641807	mutation_prob_CDKN2A	mutation_resid_CDKN2A	mutation_refpct_CDKN2A
CDKN2A	endothelial	is_reference	104	0	618	True	0.38450201108641807	mutation_prob_CDKN2A	mutation_resid_CDKN2A	mutation_refpct_CDKN2A
CDKN2A	stromal	is_reference	106	106	106	False	0.35063827522951707	mutation_prob_CDKN2A	mutation_resid_CDKN2A	mutation_refpct_CDKN2A
CDKN2A	lymphoid_t	is_reference	706	0	618	True	0.38450201108641807	mutation_prob_CDKN2A	mutation_resid_CDKN2A	mutation_refpct_CDKN2A
CDKN2A	lymphoid_nk	is_reference	92	92	92	False	0.38499117051907406	mutation_prob_CDKN2A	mutation_resid_CDKN2A	mutation_refpct_CDKN2A
CDKN2A	lymphoid_b	is_reference	818	0	618	True	0.38450201108641807	mutation_prob_CDKN2A	mutation_resid_CDKN2A	mutation_refpct_CDKN2A
CTNNB1	other	is_reference	4633	0	618	True	0.17337852199692433	mutation_prob_CTNNB1	mutation_resid_CTNNB1	mutation_refpct_CTNNB1
CTNNB1	myeloid	is_reference	420	420	420	False	0.1731455267399618	mutation_prob_CTNNB1	mutation_resid_CTNNB1	mutation_refpct_CTNNB1
CTNNB1	unknown	is_reference	307	0	618	True	0.17337852199692433	mutation_prob_CTNNB1	mutation_resid_CTNNB1	mutation_refpct_CTNNB1
CTNNB1	endothelial	is_reference	104	0	618	True	0.17337852199692433	mutation_prob_CTNNB1	mutation_resid_CTNNB1	mutation_refpct_CTNNB1
CTNNB1	stromal	is_reference	106	106	106	False	0.15004822180019411	mutation_prob_CTNNB1	mutation_resid_CTNNB1	mutation_refpct_CTNNB1
CTNNB1	lymphoid_t	is_reference	706	0	618	True	0.17337852199692433	mutation_prob_CTNNB1	mutation_resid_CTNNB1	mutation_refpct_CTNNB1
CTNNB1	lymphoid_nk	is_reference	92	92	92	False	0.19412313256998615	mutation_prob_CTNNB1	mutation_resid_CTNNB1	mutation_refpct_CTNNB1
CTNNB1	lymphoid_b	is_reference	818	0	618	True	0.17337852199692433	mutation_prob_CTNNB1	mutation_resid_CTNNB1	mutation_refpct_CTNNB1
APC	other	is_reference	4633	0	618	True	0.3071793817400417	mutation_prob_APC	mutation_resid_APC	mutation_refpct_APC
APC	myeloid	is_reference	420	420	420	False	0.31452262052619995	mutation_prob_APC	mutation_resid_APC	mutation_refpct_APC
APC	unknown	is_reference	307	0	618	True	0.3071793817400417	mutation_prob_APC	mutation_resid_APC	mutation_refpct_APC
APC	endothelial	is_reference	104	0	618	True	0.3071793817400417	mutation_prob_APC	mutation_resid_APC	mutation_refpct_APC
APC	stromal	is_reference	106	106	106	False	0.22643823642973404	mutation_prob_APC	mutation_resid_APC	mutation_refpct_APC
APC	lymphoid_t	is_reference	706	0	618	True	0.3071793817400417	mutation_prob_APC	mutation_resid_APC	mutation_refpct_APC
APC	lymphoid_nk	is_reference	92	92	92	False	0.3247780347434325	mutation_prob_APC	mutation_resid_APC	mutation_refpct_APC
APC	lymphoid_b	is_reference	818	0	618	True	0.3071793817400417	mutation_prob_APC	mutation_resid_APC	mutation_refpct_APC
ARID2	other	is_reference	4633	0	618	True	0.391260771649073	mutation_prob_ARID2	mutation_resid_ARID2	mutation_refpct_ARID2
ARID2	myeloid	is_reference	420	420	420	False	0.3942915820244228	mutation_prob_ARID2	mutation_resid_ARID2	mutation_refpct_ARID2
ARID2	unknown	is_reference	307	0	618	True	0.391260771649073	mutation_prob_ARID2	mutation_resid_ARID2	mutation_refpct_ARID2
ARID2	endothelial	is_reference	104	0	618	True	0.391260771649073	mutation_prob_ARID2	mutation_resid_ARID2	mutation_refpct_ARID2
ARID2	stromal	is_reference	106	106	106	False	0.5149846585421407	mutation_prob_ARID2	mutation_resid_ARID2	mutation_refpct_ARID2
ARID2	lymphoid_t	is_reference	706	0	618	True	0.391260771649073	mutation_prob_ARID2	mutation_resid_ARID2	mutation_refpct_ARID2
ARID2	lymphoid_nk	is_reference	92	92	92	False	0.32256398874030373	mutation_prob_ARID2	mutation_resid_ARID2	mutation_refpct_ARID2
ARID2	lymphoid_b	is_reference	818	0	618	True	0.391260771649073	mutation_prob_ARID2	mutation_resid_ARID2	mutation_refpct_ARID2
SETD2	other	is_reference	4633	0	618	True	0.2763799830775374	mutation_prob_SETD2	mutation_resid_SETD2	mutation_refpct_SETD2
SETD2	myeloid	is_reference	420	420	420	False	0.2913320957241007	mutation_prob_SETD2	mutation_resid_SETD2	mutation_refpct_SETD2
SETD2	unknown	is_reference	307	0	618	True	0.2763799830775374	mutation_prob_SETD2	mutation_resid_SETD2	mutation_refpct_SETD2
SETD2	endothelial	is_reference	104	0	618	True	0.2763799830775374	mutation_prob_SETD2	mutation_resid_SETD2	mutation_refpct_SETD2
SETD2	stromal	is_reference	106	106	106	False	0.08340945823532528	mutation_prob_SETD2	mutation_resid_SETD2	mutation_refpct_SETD2
SETD2	lymphoid_t	is_reference	706	0	618	True	0.2763799830775374	mutation_prob_SETD2	mutation_resid_SETD2	mutation_refpct_SETD2
SETD2	lymphoid_nk	is_reference	92	92	92	False	0.281654045072118	mutation_prob_SETD2	mutation_resid_SETD2	mutation_refpct_SETD2
SETD2	lymphoid_b	is_reference	818	0	618	True	0.2763799830775374	mutation_prob_SETD2	mutation_resid_SETD2	mutation_refpct_SETD2
KDM6A	other	is_reference	4633	0	618	True	9.607501183113362e-05	mutation_prob_KDM6A	mutation_resid_KDM6A	mutation_refpct_KDM6A
KDM6A	myeloid	is_reference	420	420	420	False	9.472652247620548e-05	mutation_prob_KDM6A	mutation_resid_KDM6A	mutation_refpct_KDM6A
KDM6A	unknown	is_reference	307	0	618	True	9.607501183113362e-05	mutation_prob_KDM6A	mutation_resid_KDM6A	mutation_refpct_KDM6A
KDM6A	endothelial	is_reference	104	0	618	True	9.607501183113362e-05	mutation_prob_KDM6A	mutation_resid_KDM6A	mutation_refpct_KDM6A
KDM6A	stromal	is_reference	106	106	106	False	5.138563488103721e-05	mutation_prob_KDM6A	mutation_resid_KDM6A	mutation_refpct_KDM6A
KDM6A	lymphoid_t	is_reference	706	0	618	True	9.607501183113362e-05	mutation_prob_KDM6A	mutation_resid_KDM6A	mutation_refpct_KDM6A
KDM6A	lymphoid_nk	is_reference	92	92	92	False	0.00013965472912057654	mutation_prob_KDM6A	mutation_resid_KDM6A	mutation_refpct_KDM6A
KDM6A	lymphoid_b	is_reference	818	0	618	True	9.607501183113362e-05	mutation_prob_KDM6A	mutation_resid_KDM6A	mutation_refpct_KDM6A
ARID1A	other	is_reference	4633	0	618	True	0.2431267051403117	mutation_prob_ARID1A	mutation_resid_ARID1A	mutation_refpct_ARID1A
ARID1A	myeloid	is_reference	420	420	420	False	0.22367446142725456	mutation_prob_ARID1A	mutation_resid_ARID1A	mutation_refpct_ARID1A
ARID1A	unknown	is_reference	307	0	618	True	0.2431267051403117	mutation_prob_ARID1A	mutation_resid_ARID1A	mutation_refpct_ARID1A
ARID1A	endothelial	is_reference	104	0	618	True	0.2431267051403117	mutation_prob_ARID1A	mutation_resid_ARID1A	mutation_refpct_ARID1A
ARID1A	stromal	is_reference	106	106	106	False	0.32046929045129324	mutation_prob_ARID1A	mutation_resid_ARID1A	mutation_refpct_ARID1A
ARID1A	lymphoid_t	is_reference	706	0	618	True	0.2431267051403117	mutation_prob_ARID1A	mutation_resid_ARID1A	mutation_refpct_ARID1A
ARID1A	lymphoid_nk	is_reference	92	92	92	False	0.27401230881089594	mutation_prob_ARID1A	mutation_resid_ARID1A	mutation_refpct_ARID1A
ARID1A	lymphoid_b	is_reference	818	0	618	True	0.2431267051403117	mutation_prob_ARID1A	mutation_resid_ARID1A	mutation_refpct_ARID1A
RAC1	other	is_reference	4633	0	618	True	0.3093216447516606	mutation_prob_RAC1	mutation_resid_RAC1	mutation_refpct_RAC1
RAC1	myeloid	is_reference	420	420	420	False	0.32126982925246994	mutation_prob_RAC1	mutation_resid_RAC1	mutation_refpct_RAC1
RAC1	unknown	is_reference	307	0	618	True	0.3093216447516606	mutation_prob_RAC1	mutation_resid_RAC1	mutation_refpct_RAC1
RAC1	endothelial	is_reference	104	0	618	True	0.3093216447516606	mutation_prob_RAC1	mutation_resid_RAC1	mutation_refpct_RAC1
RAC1	stromal	is_reference	106	106	106	False	0.26885803304884714	mutation_prob_RAC1	mutation_resid_RAC1	mutation_refpct_RAC1
RAC1	lymphoid_t	is_reference	706	0	618	True	0.3093216447516606	mutation_prob_RAC1	mutation_resid_RAC1	mutation_refpct_RAC1
RAC1	lymphoid_nk	is_reference	92	92	92	False	0.2835588644700581	mutation_prob_RAC1	mutation_resid_RAC1	mutation_refpct_RAC1
RAC1	lymphoid_b	is_reference	818	0	618	True	0.3093216447516606	mutation_prob_RAC1	mutation_resid_RAC1	mutation_refpct_RAC1
PPP6C	other	is_reference	4633	0	618	True	0.3898014508332365	mutation_prob_PPP6C	mutation_resid_PPP6C	mutation_refpct_PPP6C
PPP6C	myeloid	is_reference	420	420	420	False	0.4124543900864289	mutation_prob_PPP6C	mutation_resid_PPP6C	mutation_refpct_PPP6C
PPP6C	unknown	is_reference	307	0	618	True	0.3898014508332365	mutation_prob_PPP6C	mutation_resid_PPP6C	mutation_refpct_PPP6C
PPP6C	endothelial	is_reference	104	0	618	True	0.3898014508332365	mutation_prob_PPP6C	mutation_resid_PPP6C	mutation_refpct_PPP6C
PPP6C	stromal	is_reference	106	106	106	False	0.3676168633814698	mutation_prob_PPP6C	mutation_resid_PPP6C	mutation_refpct_PPP6C
PPP6C	lymphoid_t	is_reference	706	0	618	True	0.3898014508332365	mutation_prob_PPP6C	mutation_resid_PPP6C	mutation_refpct_PPP6C
PPP6C	lymphoid_nk	is_reference	92	92	92	False	0.32070902677872015	mutation_prob_PPP6C	mutation_resid_PPP6C	mutation_refpct_PPP6C
PPP6C	lymphoid_b	is_reference	818	0	618	True	0.3898014508332365	mutation_prob_PPP6C	mutation_resid_PPP6C	mutation_refpct_PPP6C
PREX2	other	is_reference	4633	0	618	True	0.46929418664575057	mutation_prob_PREX2	mutation_resid_PREX2	mutation_refpct_PREX2
PREX2	myeloid	is_reference	420	420	420	False	0.48497550308402015	mutation_prob_PREX2	mutation_resid_PREX2	mutation_refpct_PREX2
PREX2	unknown	is_reference	307	0	618	True	0.46929418664575057	mutation_prob_PREX2	mutation_resid_PREX2	mutation_refpct_PREX2
PREX2	endothelial	is_reference	104	0	618	True	0.46929418664575057	mutation_prob_PREX2	mutation_resid_PREX2	mutation_refpct_PREX2
PREX2	stromal	is_reference	106	106	106	False	0.4573979968329974	mutation_prob_PREX2	mutation_resid_PREX2	mutation_refpct_PREX2
PREX2	lymphoid_t	is_reference	706	0	618	True	0.46929418664575057	mutation_prob_PREX2	mutation_resid_PREX2	mutation_refpct_PREX2
PREX2	lymphoid_nk	is_reference	92	92	92	False	0.4236632501861961	mutation_prob_PREX2	mutation_resid_PREX2	mutation_refpct_PREX2
PREX2	lymphoid_b	is_reference	818	0	618	True	0.46929418664575057	mutation_prob_PREX2	mutation_resid_PREX2	mutation_refpct_PREX2
IDH1	other	is_reference	4633	0	618	True	0.19782639401420726	mutation_prob_IDH1	mutation_resid_IDH1	mutation_refpct_IDH1
IDH1	myeloid	is_reference	420	420	420	False	0.24411001222476347	mutation_prob_IDH1	mutation_resid_IDH1	mutation_refpct_IDH1
IDH1	unknown	is_reference	307	0	618	True	0.19782639401420726	mutation_prob_IDH1	mutation_resid_IDH1	mutation_refpct_IDH1
IDH1	endothelial	is_reference	104	0	618	True	0.19782639401420726	mutation_prob_IDH1	mutation_resid_IDH1	mutation_refpct_IDH1
IDH1	stromal	is_reference	106	106	106	False	0.08160431783041248	mutation_prob_IDH1	mutation_resid_IDH1	mutation_refpct_IDH1
IDH1	lymphoid_t	is_reference	706	0	618	True	0.19782639401420726	mutation_prob_IDH1	mutation_resid_IDH1	mutation_refpct_IDH1
IDH1	lymphoid_nk	is_reference	92	92	92	False	0.10988597197653482	mutation_prob_IDH1	mutation_resid_IDH1	mutation_refpct_IDH1
IDH1	lymphoid_b	is_reference	818	0	618	True	0.19782639401420726	mutation_prob_IDH1	mutation_resid_IDH1	mutation_refpct_IDH1
KIT	other	is_reference	4633	0	618	True	0.07817378502856996	mutation_prob_KIT	mutation_resid_KIT	mutation_refpct_KIT
KIT	myeloid	is_reference	420	420	420	False	0.06915226840927503	mutation_prob_KIT	mutation_resid_KIT	mutation_refpct_KIT
KIT	unknown	is_reference	307	0	618	True	0.07817378502856996	mutation_prob_KIT	mutation_resid_KIT	mutation_refpct_KIT
KIT	endothelial	is_reference	104	0	618	True	0.07817378502856996	mutation_prob_KIT	mutation_resid_KIT	mutation_refpct_KIT
KIT	stromal	is_reference	106	106	106	False	0.15404746815899334	mutation_prob_KIT	mutation_resid_KIT	mutation_refpct_KIT
KIT	lymphoid_t	is_reference	706	0	618	True	0.07817378502856996	mutation_prob_KIT	mutation_resid_KIT	mutation_refpct_KIT
KIT	lymphoid_nk	is_reference	92	92	92	False	0.09106176639889213	mutation_prob_KIT	mutation_resid_KIT	mutation_refpct_KIT
KIT	lymphoid_b	is_reference	818	0	618	True	0.07817378502856996	mutation_prob_KIT	mutation_resid_KIT	mutation_refpct_KIT
GNAQ	other	is_reference	4633	0	618	True	0.00031719887830700415	mutation_prob_GNAQ	mutation_resid_GNAQ	mutation_refpct_GNAQ
GNAQ	myeloid	is_reference	420	420	420	False	0.0002567544644398584	mutation_prob_GNAQ	mutation_resid_GNAQ	mutation_refpct_GNAQ
GNAQ	unknown	is_reference	307	0	618	True	0.00031719887830700415	mutation_prob_GNAQ	mutation_resid_GNAQ	mutation_refpct_GNAQ
GNAQ	endothelial	is_reference	104	0	618	True	0.00031719887830700415	mutation_prob_GNAQ	mutation_resid_GNAQ	mutation_refpct_GNAQ
GNAQ	stromal	is_reference	106	106	106	False	0.0006648238330327449	mutation_prob_GNAQ	mutation_resid_GNAQ	mutation_refpct_GNAQ
GNAQ	lymphoid_t	is_reference	706	0	618	True	0.00031719887830700415	mutation_prob_GNAQ	mutation_resid_GNAQ	mutation_refpct_GNAQ
GNAQ	lymphoid_nk	is_reference	92	92	92	False	0.0004664329005273604	mutation_prob_GNAQ	mutation_resid_GNAQ	mutation_refpct_GNAQ
GNAQ	lymphoid_b	is_reference	818	0	618	True	0.00031719887830700415	mutation_prob_GNAQ	mutation_resid_GNAQ	mutation_refpct_GNAQ
GNA11	other	is_reference	4633	0	618	True	0.10844579360653098	mutation_prob_GNA11	mutation_resid_GNA11	mutation_refpct_GNA11
GNA11	myeloid	is_reference	420	420	420	False	0.11203114374142753	mutation_prob_GNA11	mutation_resid_GNA11	mutation_refpct_GNA11
GNA11	unknown	is_reference	307	0	618	True	0.10844579360653098	mutation_prob_GNA11	mutation_resid_GNA11	mutation_refpct_GNA11
GNA11	endothelial	is_reference	104	0	618	True	0.10844579360653098	mutation_prob_GNA11	mutation_resid_GNA11	mutation_refpct_GNA11
GNA11	stromal	is_reference	106	106	106	False	0.14611122641234092	mutation_prob_GNA11	mutation_resid_GNA11	mutation_refpct_GNA11
GNA11	lymphoid_t	is_reference	706	0	618	True	0.10844579360653098	mutation_prob_GNA11	mutation_resid_GNA11	mutation_refpct_GNA11
GNA11	lymphoid_nk	is_reference	92	92	92	False	0.07613359022537275	mutation_prob_GNA11	mutation_resid_GNA11	mutation_refpct_GNA11
GNA11	lymphoid_b	is_reference	818	0	618	True	0.10844579360653098	mutation_prob_GNA11	mutation_resid_GNA11	mutation_refpct_GNA11
