## Supplementary_Tables for "scOPE identifies which driver-associated expression programs transfer from bulk tumors to single cells": Reference_direction_sensitivity_AML_vanGalen.csv

driver	score_col	reference_mask_col	n_reference	n_sample	median_reference	median_sample	tumour_vs_ref_cliffs	mut_vs_wt_cliffs	n_mut_cells	n_wt_cells	reference_high_flag	lineage_confound_flag	recommended_primary_singlecell_metric	interpretation	reference_set
FLT3	mutation_prob_FLT3	is_reference	5946	8947	0.2781046117107734	0.300002891377233	0.3832135920501458	0.11921458625525938	46	124	False	False	global_reference_shift_ok	sample_not_below_reference	is_reference
NPM1	mutation_prob_NPM1	is_reference	5946	8947	0.027329489646596917	0.034226344193603195	0.5129097122415889	0.515903628494075	542	1457	False	False	global_reference_shift_ok	sample_not_below_reference	is_reference
DNMT3A	mutation_prob_DNMT3A	is_reference	5946	8947	0.34384599666931104	0.36181958816844234	0.3550396811119756	0.448426691984267	146	404	False	False	global_reference_shift_ok	sample_not_below_reference	is_reference
IDH1	mutation_prob_IDH1	is_reference	5946	8947	0.03819849319672944	0.04835996842636981	0.5070520681438637		0	0	False	False	global_reference_shift_ok	sample_not_below_reference	is_reference
IDH2	mutation_prob_IDH2	is_reference	5946	8947	0.11402818701364911	0.1185006282275403	0.08897583185144065	-0.4649122807017544	2	228	False	False	global_reference_shift_ok	sample_not_below_reference	is_reference
TET2	mutation_prob_TET2	is_reference	5946	8947	0.31276120222191994	0.32480992975582096	0.3325416434659825	-0.062962962962963	18	30	False	False	global_reference_shift_ok	sample_not_below_reference	is_reference
RUNX1	mutation_prob_RUNX1	is_reference	5946	8947	0.09473772770949557	0.09411450657691445	0.02604061342515185	-0.04347826086956519	23	25	False	False	global_reference_shift_ok	sample_not_below_reference	is_reference
CEBPA	mutation_prob_CEBPA	is_reference	5946	8947	0.005168796651259	0.006730011635513498	0.4864937712389412		0	0	False	False	global_reference_shift_ok	sample_not_below_reference	is_reference
WT1	mutation_prob_WT1	is_reference	5946	8947	0.11354798875450996	0.1318301375422368	0.4381205936322472		0	0	False	False	global_reference_shift_ok	sample_not_below_reference	is_reference
ASXL1	mutation_prob_ASXL1	is_reference	5946	8947	0.18620552975493448	0.18336031508434797	-0.07594935019474669		0	0	False	False	global_reference_shift_ok	sample_not_below_reference	is_reference
EZH2	mutation_prob_EZH2	is_reference	5946	8947	0.14831669279802756	0.15066434923608832	0.0872164333139307		0	0	False	False	global_reference_shift_ok	sample_not_below_reference	is_reference
NRAS	mutation_prob_NRAS	is_reference	5946	8947	0.37030479940679784	0.40361907998587016	0.6292877655916775	0.1949317738791423	36	114	False	False	global_reference_shift_ok	sample_not_below_reference	is_reference
KRAS	mutation_prob_KRAS	is_reference	5946	8947	0.1324621683503711	0.1492449669831768	0.40412840034059383	-0.4390243902439024	2	41	False	False	global_reference_shift_ok	sample_not_below_reference	is_reference
PTPN11	mutation_prob_PTPN11	is_reference	5946	8947	0.1536117373587938	0.173461418660851	0.4214185070349814		1	1	False	False	global_reference_shift_ok	sample_not_below_reference	is_reference
CBL	mutation_prob_CBL	is_reference	5946	8947	0.03580825466405199	0.04906895712031843	0.4450022821916755		0	0	False	False	global_reference_shift_ok	sample_not_below_reference	is_reference
STAG2	mutation_prob_STAG2	is_reference	5946	8947	0.1308126908925208	0.13614027813986554	0.12338468819126236		0	0	False	False	global_reference_shift_ok	sample_not_below_reference	is_reference
RAD21	mutation_prob_RAD21	is_reference	5946	8947	0.008092131656458598	0.008415498282160698	0.034971894699552086	0.4426619132501486	9	187	False	False	global_reference_shift_ok	sample_not_below_reference	is_reference
SMC1A	mutation_prob_SMC1A	is_reference	5946	8947	0.00021755355685768946	0.00033717833513212863	0.4263508681821051		0	0	False	False	global_reference_shift_ok	sample_not_below_reference	is_reference
SMC3	mutation_prob_SMC3	is_reference	5946	8947	0.0006059796040311955	0.0008402232882399769	0.4380151402486767	0.33834586466165417	7	19	False	False	global_reference_shift_ok	sample_not_below_reference	is_reference
TP53	mutation_prob_TP53	is_reference	5946	8947	0.05415588019739875	0.04554193825829631	-0.32799147094537473	0.3411764705882352	51	25	True	True	cellstate_residual_or_mut_vs_wt	reference_high_cellstate_confounded	is_reference
PHF6	mutation_prob_PHF6	is_reference	5946	8947	0.057676190188024376	0.05104811342275078	-0.16897746797666457		0	0	False	False	global_reference_shift_ok	sample_not_below_reference	is_reference
GATA2	mutation_prob_GATA2	is_reference	5946	8947	0.05754076228391738	0.05793526064297889	0.025673237145561467		0	0	False	False	global_reference_shift_ok	sample_not_below_reference	is_reference
SRSF2	mutation_prob_SRSF2	is_reference	5946	8947	0.007083677539136666	0.007249732142974018	0.00035002628439673167		0	0	False	False	global_reference_shift_ok	sample_not_below_reference	is_reference
SF3B1	mutation_prob_SF3B1	is_reference	5946	8947	0.022707845087448768	0.020294609093432253	-0.17436352303927105		0	0	False	False	global_reference_shift_ok	sample_not_below_reference	is_reference
U2AF1	mutation_prob_U2AF1	is_reference	5946	8947	0.21920091774682549	0.2185597135080779	-0.021484764091382225		0	0	False	False	global_reference_shift_ok	sample_not_below_reference	is_reference
ZRSR2	mutation_prob_ZRSR2	is_reference	5946	8947	0.00023546623599269076	0.00024476666168527975	0.02607817061951434		0	0	False	False	global_reference_shift_ok	sample_not_below_reference	is_reference
BCOR	mutation_prob_BCOR	is_reference	5946	8947	0.23241136938534265	0.2291319096855891	-0.03640730134415282		2	0	False	False	global_reference_shift_ok	sample_not_below_reference	is_reference
BCORL1	mutation_prob_BCORL1	is_reference	5946	8947	0.0003188751609755978	0.0003585939616386543	0.10072935394745852		0	0	False	False	global_reference_shift_ok	sample_not_below_reference	is_reference
KIT	mutation_prob_KIT	is_reference	5946	8947	0.0004596978051589972	0.0008450477399070332	0.5283894418643766	0.01449275362318847	23	36	False	False	global_reference_shift_ok	sample_not_below_reference	is_reference
FLT3	mutation_prob_FLT3	is_reference_all_healthy_BM1_BM4	5946	8947	0.2781046117107734	0.300002891377233	0.3832135920501458	0.11921458625525938	46	124	False	False	global_reference_shift_ok	sample_not_below_reference	is_reference_all_healthy_BM1_BM4
NPM1	mutation_prob_NPM1	is_reference_all_healthy_BM1_BM4	5946	8947	0.027329489646596917	0.034226344193603195	0.5129097122415889	0.515903628494075	542	1457	False	False	global_reference_shift_ok	sample_not_below_reference	is_reference_all_healthy_BM1_BM4
DNMT3A	mutation_prob_DNMT3A	is_reference_all_healthy_BM1_BM4	5946	8947	0.34384599666931104	0.36181958816844234	0.3550396811119756	0.448426691984267	146	404	False	False	global_reference_shift_ok	sample_not_below_reference	is_reference_all_healthy_BM1_BM4
IDH1	mutation_prob_IDH1	is_reference_all_healthy_BM1_BM4	5946	8947	0.03819849319672944	0.04835996842636981	0.5070520681438637		0	0	False	False	global_reference_shift_ok	sample_not_below_reference	is_reference_all_healthy_BM1_BM4
IDH2	mutation_prob_IDH2	is_reference_all_healthy_BM1_BM4	5946	8947	0.11402818701364911	0.1185006282275403	0.08897583185144065	-0.4649122807017544	2	228	False	False	global_reference_shift_ok	sample_not_below_reference	is_reference_all_healthy_BM1_BM4
TET2	mutation_prob_TET2	is_reference_all_healthy_BM1_BM4	5946	8947	0.31276120222191994	0.32480992975582096	0.3325416434659825	-0.062962962962963	18	30	False	False	global_reference_shift_ok	sample_not_below_reference	is_reference_all_healthy_BM1_BM4
RUNX1	mutation_prob_RUNX1	is_reference_all_healthy_BM1_BM4	5946	8947	0.09473772770949557	0.09411450657691445	0.02604061342515185	-0.04347826086956519	23	25	False	False	global_reference_shift_ok	sample_not_below_reference	is_reference_all_healthy_BM1_BM4
CEBPA	mutation_prob_CEBPA	is_reference_all_healthy_BM1_BM4	5946	8947	0.005168796651259	0.006730011635513498	0.4864937712389412		0	0	False	False	global_reference_shift_ok	sample_not_below_reference	is_reference_all_healthy_BM1_BM4
WT1	mutation_prob_WT1	is_reference_all_healthy_BM1_BM4	5946	8947	0.11354798875450996	0.1318301375422368	0.4381205936322472		0	0	False	False	global_reference_shift_ok	sample_not_below_reference	is_reference_all_healthy_BM1_BM4
ASXL1	mutation_prob_ASXL1	is_reference_all_healthy_BM1_BM4	5946	8947	0.18620552975493448	0.18336031508434797	-0.07594935019474669		0	0	False	False	global_reference_shift_ok	sample_not_below_reference	is_reference_all_healthy_BM1_BM4
EZH2	mutation_prob_EZH2	is_reference_all_healthy_BM1_BM4	5946	8947	0.14831669279802756	0.15066434923608832	0.0872164333139307		0	0	False	False	global_reference_shift_ok	sample_not_below_reference	is_reference_all_healthy_BM1_BM4
NRAS	mutation_prob_NRAS	is_reference_all_healthy_BM1_BM4	5946	8947	0.37030479940679784	0.40361907998587016	0.6292877655916775	0.1949317738791423	36	114	False	False	global_reference_shift_ok	sample_not_below_reference	is_reference_all_healthy_BM1_BM4
KRAS	mutation_prob_KRAS	is_reference_all_healthy_BM1_BM4	5946	8947	0.1324621683503711	0.1492449669831768	0.40412840034059383	-0.4390243902439024	2	41	False	False	global_reference_shift_ok	sample_not_below_reference	is_reference_all_healthy_BM1_BM4
PTPN11	mutation_prob_PTPN11	is_reference_all_healthy_BM1_BM4	5946	8947	0.1536117373587938	0.173461418660851	0.4214185070349814		1	1	False	False	global_reference_shift_ok	sample_not_below_reference	is_reference_all_healthy_BM1_BM4
CBL	mutation_prob_CBL	is_reference_all_healthy_BM1_BM4	5946	8947	0.03580825466405199	0.04906895712031843	0.4450022821916755		0	0	False	False	global_reference_shift_ok	sample_not_below_reference	is_reference_all_healthy_BM1_BM4
STAG2	mutation_prob_STAG2	is_reference_all_healthy_BM1_BM4	5946	8947	0.1308126908925208	0.13614027813986554	0.12338468819126236		0	0	False	False	global_reference_shift_ok	sample_not_below_reference	is_reference_all_healthy_BM1_BM4
RAD21	mutation_prob_RAD21	is_reference_all_healthy_BM1_BM4	5946	8947	0.008092131656458598	0.008415498282160698	0.034971894699552086	0.4426619132501486	9	187	False	False	global_reference_shift_ok	sample_not_below_reference	is_reference_all_healthy_BM1_BM4
SMC1A	mutation_prob_SMC1A	is_reference_all_healthy_BM1_BM4	5946	8947	0.00021755355685768946	0.00033717833513212863	0.4263508681821051		0	0	False	False	global_reference_shift_ok	sample_not_below_reference	is_reference_all_healthy_BM1_BM4
SMC3	mutation_prob_SMC3	is_reference_all_healthy_BM1_BM4	5946	8947	0.0006059796040311955	0.0008402232882399769	0.4380151402486767	0.33834586466165417	7	19	False	False	global_reference_shift_ok	sample_not_below_reference	is_reference_all_healthy_BM1_BM4
TP53	mutation_prob_TP53	is_reference_all_healthy_BM1_BM4	5946	8947	0.05415588019739875	0.04554193825829631	-0.32799147094537473	0.3411764705882352	51	25	True	True	cellstate_residual_or_mut_vs_wt	reference_high_cellstate_confounded	is_reference_all_healthy_BM1_BM4
PHF6	mutation_prob_PHF6	is_reference_all_healthy_BM1_BM4	5946	8947	0.057676190188024376	0.05104811342275078	-0.16897746797666457		0	0	False	False	global_reference_shift_ok	sample_not_below_reference	is_reference_all_healthy_BM1_BM4
GATA2	mutation_prob_GATA2	is_reference_all_healthy_BM1_BM4	5946	8947	0.05754076228391738	0.05793526064297889	0.025673237145561467		0	0	False	False	global_reference_shift_ok	sample_not_below_reference	is_reference_all_healthy_BM1_BM4
SRSF2	mutation_prob_SRSF2	is_reference_all_healthy_BM1_BM4	5946	8947	0.007083677539136666	0.007249732142974018	0.00035002628439673167		0	0	False	False	global_reference_shift_ok	sample_not_below_reference	is_reference_all_healthy_BM1_BM4
SF3B1	mutation_prob_SF3B1	is_reference_all_healthy_BM1_BM4	5946	8947	0.022707845087448768	0.020294609093432253	-0.17436352303927105		0	0	False	False	global_reference_shift_ok	sample_not_below_reference	is_reference_all_healthy_BM1_BM4
U2AF1	mutation_prob_U2AF1	is_reference_all_healthy_BM1_BM4	5946	8947	0.21920091774682549	0.2185597135080779	-0.021484764091382225		0	0	False	False	global_reference_shift_ok	sample_not_below_reference	is_reference_all_healthy_BM1_BM4
ZRSR2	mutation_prob_ZRSR2	is_reference_all_healthy_BM1_BM4	5946	8947	0.00023546623599269076	0.00024476666168527975	0.02607817061951434		0	0	False	False	global_reference_shift_ok	sample_not_below_reference	is_reference_all_healthy_BM1_BM4
BCOR	mutation_prob_BCOR	is_reference_all_healthy_BM1_BM4	5946	8947	0.23241136938534265	0.2291319096855891	-0.03640730134415282		2	0	False	False	global_reference_shift_ok	sample_not_below_reference	is_reference_all_healthy_BM1_BM4
BCORL1	mutation_prob_BCORL1	is_reference_all_healthy_BM1_BM4	5946	8947	0.0003188751609755978	0.0003585939616386543	0.10072935394745852		0	0	False	False	global_reference_shift_ok	sample_not_below_reference	is_reference_all_healthy_BM1_BM4
KIT	mutation_prob_KIT	is_reference_all_healthy_BM1_BM4	5946	8947	0.0004596978051589972	0.0008450477399070332	0.5283894418643766	0.01449275362318847	23	36	False	False	global_reference_shift_ok	sample_not_below_reference	is_reference_all_healthy_BM1_BM4
FLT3	mutation_prob_FLT3	is_reference_lymphoid_BM1_BM4	1472	8947	0.25950669223314327	0.300002891377233	0.7552669767860007	0.11921458625525938	46	124	False	False	global_reference_shift_ok	sample_not_below_reference	is_reference_lymphoid_BM1_BM4
NPM1	mutation_prob_NPM1	is_reference_lymphoid_BM1_BM4	1472	8947	0.026299951425548924	0.034226344193603195	0.6904397150368595	0.515903628494075	542	1457	False	False	global_reference_shift_ok	sample_not_below_reference	is_reference_lymphoid_BM1_BM4
DNMT3A	mutation_prob_DNMT3A	is_reference_lymphoid_BM1_BM4	1472	8947	0.3476622170148549	0.36181958816844234	0.306794905749316	0.448426691984267	146	404	False	False	global_reference_shift_ok	sample_not_below_reference	is_reference_lymphoid_BM1_BM4
IDH1	mutation_prob_IDH1	is_reference_lymphoid_BM1_BM4	1472	8947	0.029399611470512538	0.04835996842636981	0.9556773949004038		0	0	False	False	global_reference_shift_ok	sample_not_below_reference	is_reference_lymphoid_BM1_BM4
IDH2	mutation_prob_IDH2	is_reference_lymphoid_BM1_BM4	1472	8947	0.11144870623008685	0.1185006282275403	0.2458400860623673	-0.4649122807017544	2	228	False	False	global_reference_shift_ok	sample_not_below_reference	is_reference_lymphoid_BM1_BM4
TET2	mutation_prob_TET2	is_reference_lymphoid_BM1_BM4	1472	8947	0.3055973908435953	0.32480992975582096	0.568769711489399	-0.062962962962963	18	30	False	False	global_reference_shift_ok	sample_not_below_reference	is_reference_lymphoid_BM1_BM4
RUNX1	mutation_prob_RUNX1	is_reference_lymphoid_BM1_BM4	1472	8947	0.09565620581969995	0.09411450657691445	-0.05271092204819683	-0.04347826086956519	23	25	False	False	global_reference_shift_ok	sample_not_below_reference	is_reference_lymphoid_BM1_BM4
CEBPA	mutation_prob_CEBPA	is_reference_lymphoid_BM1_BM4	1472	8947	0.0045991611126565655	0.006730011635513498	0.7108866647066541		0	0	False	False	global_reference_shift_ok	sample_not_below_reference	is_reference_lymphoid_BM1_BM4
WT1	mutation_prob_WT1	is_reference_lymphoid_BM1_BM4	1472	8947	0.11355256522384713	0.1318301375422368	0.5084809518371474		0	0	False	False	global_reference_shift_ok	sample_not_below_reference	is_reference_lymphoid_BM1_BM4
ASXL1	mutation_prob_ASXL1	is_reference_lymphoid_BM1_BM4	1472	8947	0.18535998652034183	0.18336031508434797	-0.0679554356330273		0	0	False	False	global_reference_shift_ok	sample_not_below_reference	is_reference_lymphoid_BM1_BM4
EZH2	mutation_prob_EZH2	is_reference_lymphoid_BM1_BM4	1472	8947	0.14591676588368596	0.15066434923608832	0.16154233748499625		0	0	False	False	global_reference_shift_ok	sample_not_below_reference	is_reference_lymphoid_BM1_BM4
NRAS	mutation_prob_NRAS	is_reference_lymphoid_BM1_BM4	1472	8947	0.35360835836969917	0.40361907998587016	0.8868969013174199	0.1949317738791423	36	114	False	False	global_reference_shift_ok	sample_not_below_reference	is_reference_lymphoid_BM1_BM4
KRAS	mutation_prob_KRAS	is_reference_lymphoid_BM1_BM4	1472	8947	0.12120826863749812	0.1492449669831768	0.811963325088322	-0.4390243902439024	2	41	False	False	global_reference_shift_ok	sample_not_below_reference	is_reference_lymphoid_BM1_BM4
PTPN11	mutation_prob_PTPN11	is_reference_lymphoid_BM1_BM4	1472	8947	0.1481794042599257	0.173461418660851	0.6488712514760837		1	1	False	False	global_reference_shift_ok	sample_not_below_reference	is_reference_lymphoid_BM1_BM4
CBL	mutation_prob_CBL	is_reference_lymphoid_BM1_BM4	1472	8947	0.03299460147299067	0.04906895712031843	0.6737201806775164		0	0	False	False	global_reference_shift_ok	sample_not_below_reference	is_reference_lymphoid_BM1_BM4
STAG2	mutation_prob_STAG2	is_reference_lymphoid_BM1_BM4	1472	8947	0.12730094988034418	0.13614027813986554	0.27106168086460847		0	0	False	False	global_reference_shift_ok	sample_not_below_reference	is_reference_lymphoid_BM1_BM4
RAD21	mutation_prob_RAD21	is_reference_lymphoid_BM1_BM4	1472	8947	0.007538796156489495	0.008415498282160698	0.2193267660765572	0.4426619132501486	9	187	False	False	global_reference_shift_ok	sample_not_below_reference	is_reference_lymphoid_BM1_BM4
SMC1A	mutation_prob_SMC1A	is_reference_lymphoid_BM1_BM4	1472	8947	0.00019781368603925348	0.00033717833513212863	0.6645582864793154		0	0	False	False	global_reference_shift_ok	sample_not_below_reference	is_reference_lymphoid_BM1_BM4
SMC3	mutation_prob_SMC3	is_reference_lymphoid_BM1_BM4	1472	8947	0.0003698212368358593	0.0008402232882399769	0.9766693718078929	0.33834586466165417	7	19	False	False	global_reference_shift_ok	sample_not_below_reference	is_reference_lymphoid_BM1_BM4
TP53	mutation_prob_TP53	is_reference_lymphoid_BM1_BM4	1472	8947	0.05901020238466129	0.04554193825829631	-0.6375256036757524	0.3411764705882352	51	25	True	True	cellstate_residual_or_mut_vs_wt	reference_high_cellstate_confounded	is_reference_lymphoid_BM1_BM4
PHF6	mutation_prob_PHF6	is_reference_lymphoid_BM1_BM4	1472	8947	0.061037247609398146	0.05104811342275078	-0.37576173213270414		0	0	True	False	cellstate_residual_or_mut_vs_wt	reference_higher_than_sample	is_reference_lymphoid_BM1_BM4
GATA2	mutation_prob_GATA2	is_reference_lymphoid_BM1_BM4	1472	8947	0.06011529812361545	0.05793526064297889	-0.060526725013485216		0	0	False	False	global_reference_shift_ok	sample_not_below_reference	is_reference_lymphoid_BM1_BM4
SRSF2	mutation_prob_SRSF2	is_reference_lymphoid_BM1_BM4	1472	8947	0.006523671277463166	0.007249732142974018	0.19039187898785603		0	0	False	False	global_reference_shift_ok	sample_not_below_reference	is_reference_lymphoid_BM1_BM4
SF3B1	mutation_prob_SF3B1	is_reference_lymphoid_BM1_BM4	1472	8947	0.022831651828093408	0.020294609093432253	-0.2171241817757713		0	0	True	False	cellstate_residual_or_mut_vs_wt	reference_higher_than_sample	is_reference_lymphoid_BM1_BM4
U2AF1	mutation_prob_U2AF1	is_reference_lymphoid_BM1_BM4	1472	8947	0.22454354119020747	0.2185597135080779	-0.17249876689295907		0	0	False	False	global_reference_shift_ok	sample_not_below_reference	is_reference_lymphoid_BM1_BM4
ZRSR2	mutation_prob_ZRSR2	is_reference_lymphoid_BM1_BM4	1472	8947	0.00019429749773220627	0.00024476666168527975	0.3397773300256097		0	0	False	False	global_reference_shift_ok	sample_not_below_reference	is_reference_lymphoid_BM1_BM4
BCOR	mutation_prob_BCOR	is_reference_lymphoid_BM1_BM4	1472	8947	0.2446586224808786	0.2291319096855891	-0.41254856497927406		2	0	True	False	cellstate_residual_or_mut_vs_wt	reference_higher_than_sample	is_reference_lymphoid_BM1_BM4
BCORL1	mutation_prob_BCORL1	is_reference_lymphoid_BM1_BM4	1472	8947	0.0002672359139874018	0.0003585939616386543	0.4657434663550084		0	0	False	False	global_reference_shift_ok	sample_not_below_reference	is_reference_lymphoid_BM1_BM4
KIT	mutation_prob_KIT	is_reference_lymphoid_BM1_BM4	1472	8947	0.0003441736269183903	0.0008450477399070332	0.818719293812354	0.01449275362318847	23	36	False	False	global_reference_shift_ok	sample_not_below_reference	is_reference_lymphoid_BM1_BM4
FLT3	mutation_prob_FLT3	is_reference_myeloid_prog_BM1_BM4	4474	8947	0.28401765292048003	0.300002891377233	0.26080353788582333	0.11921458625525938	46	124	False	False	global_reference_shift_ok	sample_not_below_reference	is_reference_myeloid_prog_BM1_BM4
NPM1	mutation_prob_NPM1	is_reference_myeloid_prog_BM1_BM4	4474	8947	0.027844038050932926	0.034226344193603195	0.45450019858163393	0.515903628494075	542	1457	False	False	global_reference_shift_ok	sample_not_below_reference	is_reference_myeloid_prog_BM1_BM4
DNMT3A	mutation_prob_DNMT3A	is_reference_myeloid_prog_BM1_BM4	4474	8947	0.34187935539264225	0.36181958816844234	0.37091279450800485	0.448426691984267	146	404	False	False	global_reference_shift_ok	sample_not_below_reference	is_reference_myeloid_prog_BM1_BM4
IDH1	mutation_prob_IDH1	is_reference_myeloid_prog_BM1_BM4	4474	8947	0.041051524387547014	0.04835996842636981	0.3594489208515912		0	0	False	False	global_reference_shift_ok	sample_not_below_reference	is_reference_myeloid_prog_BM1_BM4
IDH2	mutation_prob_IDH2	is_reference_myeloid_prog_BM1_BM4	4474	8947	0.1157140539260123	0.1185006282275403	0.03736559890586988	-0.4649122807017544	2	228	False	False	global_reference_shift_ok	sample_not_below_reference	is_reference_myeloid_prog_BM1_BM4
TET2	mutation_prob_TET2	is_reference_myeloid_prog_BM1_BM4	4474	8947	0.31557947055033697	0.32480992975582096	0.2548197578758016	-0.062962962962963	18	30	False	False	global_reference_shift_ok	sample_not_below_reference	is_reference_myeloid_prog_BM1_BM4
RUNX1	mutation_prob_RUNX1	is_reference_myeloid_prog_BM1_BM4	4474	8947	0.09417321131410081	0.09411450657691445	0.051950819106146406	-0.04347826086956519	23	25	False	False	global_reference_shift_ok	sample_not_below_reference	is_reference_myeloid_prog_BM1_BM4
CEBPA	mutation_prob_CEBPA	is_reference_myeloid_prog_BM1_BM4	4474	8947	0.005379542808731161	0.006730011635513498	0.41266580092502214		0	0	False	False	global_reference_shift_ok	sample_not_below_reference	is_reference_myeloid_prog_BM1_BM4
WT1	mutation_prob_WT1	is_reference_myeloid_prog_BM1_BM4	4474	8947	0.11354416322086007	0.1318301375422368	0.4149711865518688		0	0	False	False	global_reference_shift_ok	sample_not_below_reference	is_reference_myeloid_prog_BM1_BM4
ASXL1	mutation_prob_ASXL1	is_reference_myeloid_prog_BM1_BM4	4474	8947	0.18671198481885393	0.18336031508434797	-0.07857944456999266		0	0	False	False	global_reference_shift_ok	sample_not_below_reference	is_reference_myeloid_prog_BM1_BM4
EZH2	mutation_prob_EZH2	is_reference_myeloid_prog_BM1_BM4	4474	8947	0.14943941039986247	0.15066434923608832	0.06276231374758989		0	0	False	False	global_reference_shift_ok	sample_not_below_reference	is_reference_myeloid_prog_BM1_BM4
NRAS	mutation_prob_NRAS	is_reference_myeloid_prog_BM1_BM4	4474	8947	0.37698417821436414	0.40361907998587016	0.5445312506635833	0.1949317738791423	36	114	False	False	global_reference_shift_ok	sample_not_below_reference	is_reference_myeloid_prog_BM1_BM4
KRAS	mutation_prob_KRAS	is_reference_myeloid_prog_BM1_BM4	4474	8947	0.137936635767629	0.1492449669831768	0.2699457876386142	-0.4390243902439024	2	41	False	False	global_reference_shift_ok	sample_not_below_reference	is_reference_myeloid_prog_BM1_BM4
PTPN11	mutation_prob_PTPN11	is_reference_myeloid_prog_BM1_BM4	4474	8947	0.15698627341269658	0.173461418660851	0.346583808819223		1	1	False	False	global_reference_shift_ok	sample_not_below_reference	is_reference_myeloid_prog_BM1_BM4
CBL	mutation_prob_CBL	is_reference_myeloid_prog_BM1_BM4	4474	8947	0.03781462141450219	0.04906895712031843	0.36975133302512253		0	0	False	False	global_reference_shift_ok	sample_not_below_reference	is_reference_myeloid_prog_BM1_BM4
STAG2	mutation_prob_STAG2	is_reference_myeloid_prog_BM1_BM4	4474	8947	0.13289771897829114	0.13614027813986554	0.07479717517937923		0	0	False	False	global_reference_shift_ok	sample_not_below_reference	is_reference_myeloid_prog_BM1_BM4
RAD21	mutation_prob_RAD21	is_reference_myeloid_prog_BM1_BM4	4474	8947	0.008403576809988843	0.008415498282160698	-0.025683083098157256	0.4426619132501486	9	187	False	False	global_reference_shift_ok	sample_not_below_reference	is_reference_myeloid_prog_BM1_BM4
SMC1A	mutation_prob_SMC1A	is_reference_myeloid_prog_BM1_BM4	4474	8947	0.0002354664446079214	0.00033717833513212863	0.34797775246161033		0	0	False	False	global_reference_shift_ok	sample_not_below_reference	is_reference_myeloid_prog_BM1_BM4
SMC3	mutation_prob_SMC3	is_reference_myeloid_prog_BM1_BM4	4474	8947	0.000684442954323302	0.0008402232882399769	0.26079139665118767	0.33834586466165417	7	19	False	False	global_reference_shift_ok	sample_not_below_reference	is_reference_myeloid_prog_BM1_BM4
TP53	mutation_prob_TP53	is_reference_myeloid_prog_BM1_BM4	4474	8947	0.05135857946524604	0.04554193825829631	-0.22615100528173682	0.3411764705882352	51	25	True	True	cellstate_residual_or_mut_vs_wt	reference_high_cellstate_confounded	is_reference_myeloid_prog_BM1_BM4
PHF6	mutation_prob_PHF6	is_reference_myeloid_prog_BM1_BM4	4474	8947	0.05530866825896202	0.05104811342275078	-0.10094294923779779		0	0	False	False	global_reference_shift_ok	sample_not_below_reference	is_reference_myeloid_prog_BM1_BM4
GATA2	mutation_prob_GATA2	is_reference_myeloid_prog_BM1_BM4	4474	8947	0.05653072884862419	0.05793526064297889	0.05403406510669617		0	0	False	False	global_reference_shift_ok	sample_not_below_reference	is_reference_myeloid_prog_BM1_BM4
SRSF2	mutation_prob_SRSF2	is_reference_myeloid_prog_BM1_BM4	4474	8947	0.007362475107780413	0.007249732142974018	-0.062176037010080565		0	0	False	False	global_reference_shift_ok	sample_not_below_reference	is_reference_myeloid_prog_BM1_BM4
SF3B1	mutation_prob_SF3B1	is_reference_myeloid_prog_BM1_BM4	4474	8947	0.02264062803650966	0.020294609093432253	-0.16029475020508943		0	0	False	False	global_reference_shift_ok	sample_not_below_reference	is_reference_myeloid_prog_BM1_BM4
U2AF1	mutation_prob_U2AF1	is_reference_myeloid_prog_BM1_BM4	4474	8947	0.2165258742994465	0.2185597135080779	0.028200665529521052		0	0	False	False	global_reference_shift_ok	sample_not_below_reference	is_reference_myeloid_prog_BM1_BM4
ZRSR2	mutation_prob_ZRSR2	is_reference_myeloid_prog_BM1_BM4	4474	8947	0.00025483158241342463	0.00024476666168527975	-0.07713263909120815		0	0	False	False	global_reference_shift_ok	sample_not_below_reference	is_reference_myeloid_prog_BM1_BM4
BCOR	mutation_prob_BCOR	is_reference_myeloid_prog_BM1_BM4	4474	8947	0.22655457010650118	0.2291319096855891	0.08734771431764843		2	0	False	False	global_reference_shift_ok	sample_not_below_reference	is_reference_myeloid_prog_BM1_BM4
BCORL1	mutation_prob_BCORL1	is_reference_myeloid_prog_BM1_BM4	4474	8947	0.00035149731063835	0.0003585939616386543	-0.019364694658691173		0	0	False	False	global_reference_shift_ok	sample_not_below_reference	is_reference_myeloid_prog_BM1_BM4
KIT	mutation_prob_KIT	is_reference_myeloid_prog_BM1_BM4	4474	8947	0.0005162293797543124	0.0008450477399070332	0.4328674163687525	0.01449275362318847	23	36	False	False	global_reference_shift_ok	sample_not_below_reference	is_reference_myeloid_prog_BM1_BM4
FLT3	mutation_prob_FLT3	is_reference_hspc_prog_BM1_BM4	2091	8947	0.28129819753252966	0.300002891377233	0.3165210057612775	0.11921458625525938	46	124	False	False	global_reference_shift_ok	sample_not_below_reference	is_reference_hspc_prog_BM1_BM4
NPM1	mutation_prob_NPM1	is_reference_hspc_prog_BM1_BM4	2091	8947	0.026738117895118065	0.034226344193603195	0.631278344223491	0.515903628494075	542	1457	False	False	global_reference_shift_ok	sample_not_below_reference	is_reference_hspc_prog_BM1_BM4
DNMT3A	mutation_prob_DNMT3A	is_reference_hspc_prog_BM1_BM4	2091	8947	0.343709364568896	0.36181958816844234	0.3329201450253545	0.448426691984267	146	404	False	False	global_reference_shift_ok	sample_not_below_reference	is_reference_hspc_prog_BM1_BM4
IDH1	mutation_prob_IDH1	is_reference_hspc_prog_BM1_BM4	2091	8947	0.039862206599562716	0.04835996842636981	0.4709853343807897		0	0	False	False	global_reference_shift_ok	sample_not_below_reference	is_reference_hspc_prog_BM1_BM4
IDH2	mutation_prob_IDH2	is_reference_hspc_prog_BM1_BM4	2091	8947	0.11432484532421093	0.1185006282275403	0.07813283998756271	-0.4649122807017544	2	228	False	False	global_reference_shift_ok	sample_not_below_reference	is_reference_hspc_prog_BM1_BM4
TET2	mutation_prob_TET2	is_reference_hspc_prog_BM1_BM4	2091	8947	0.3148913534148319	0.32480992975582096	0.3000383735946053	-0.062962962962963	18	30	False	False	global_reference_shift_ok	sample_not_below_reference	is_reference_hspc_prog_BM1_BM4
RUNX1	mutation_prob_RUNX1	is_reference_hspc_prog_BM1_BM4	2091	8947	0.09785409609981212	0.09411450657691445	-0.05477385637307153	-0.04347826086956519	23	25	False	False	global_reference_shift_ok	sample_not_below_reference	is_reference_hspc_prog_BM1_BM4
CEBPA	mutation_prob_CEBPA	is_reference_hspc_prog_BM1_BM4	2091	8947	0.005162954977227824	0.006730011635513498	0.49316355089007335		0	0	False	False	global_reference_shift_ok	sample_not_below_reference	is_reference_hspc_prog_BM1_BM4
WT1	mutation_prob_WT1	is_reference_hspc_prog_BM1_BM4	2091	8947	0.1122501797399782	0.1318301375422368	0.4736729292223396		0	0	False	False	global_reference_shift_ok	sample_not_below_reference	is_reference_hspc_prog_BM1_BM4
ASXL1	mutation_prob_ASXL1	is_reference_hspc_prog_BM1_BM4	2091	8947	0.195036360752766	0.18336031508434797	-0.34440923880504226		0	0	True	False	cellstate_residual_or_mut_vs_wt	reference_higher_than_sample	is_reference_hspc_prog_BM1_BM4
EZH2	mutation_prob_EZH2	is_reference_hspc_prog_BM1_BM4	2091	8947	0.14954887699301328	0.15066434923608832	0.07178834153643088		0	0	False	False	global_reference_shift_ok	sample_not_below_reference	is_reference_hspc_prog_BM1_BM4
NRAS	mutation_prob_NRAS	is_reference_hspc_prog_BM1_BM4	2091	8947	0.3700905805535348	0.40361907998587016	0.7416541440675914	0.1949317738791423	36	114	False	False	global_reference_shift_ok	sample_not_below_reference	is_reference_hspc_prog_BM1_BM4
KRAS	mutation_prob_KRAS	is_reference_hspc_prog_BM1_BM4	2091	8947	0.13045588706373218	0.1492449669831768	0.5824202432978904	-0.4390243902439024	2	41	False	False	global_reference_shift_ok	sample_not_below_reference	is_reference_hspc_prog_BM1_BM4
PTPN11	mutation_prob_PTPN11	is_reference_hspc_prog_BM1_BM4	2091	8947	0.16117333172886433	0.173461418660851	0.23470202361245573		1	1	False	False	global_reference_shift_ok	sample_not_below_reference	is_reference_hspc_prog_BM1_BM4
CBL	mutation_prob_CBL	is_reference_hspc_prog_BM1_BM4	2091	8947	0.037745652548960326	0.04906895712031843	0.3763274743445073		0	0	False	False	global_reference_shift_ok	sample_not_below_reference	is_reference_hspc_prog_BM1_BM4
STAG2	mutation_prob_STAG2	is_reference_hspc_prog_BM1_BM4	2091	8947	0.1360576513843316	0.13614027813986554	-0.03713237265180891		0	0	False	False	global_reference_shift_ok	sample_not_below_reference	is_reference_hspc_prog_BM1_BM4
RAD21	mutation_prob_RAD21	is_reference_hspc_prog_BM1_BM4	2091	8947	0.00839014269271557	0.008415498282160698	-0.023065154878532557	0.4426619132501486	9	187	False	False	global_reference_shift_ok	sample_not_below_reference	is_reference_hspc_prog_BM1_BM4
SMC1A	mutation_prob_SMC1A	is_reference_hspc_prog_BM1_BM4	2091	8947	0.0002619405172863669	0.00033717833513212863	0.26736560168315715		0	0	False	False	global_reference_shift_ok	sample_not_below_reference	is_reference_hspc_prog_BM1_BM4
SMC3	mutation_prob_SMC3	is_reference_hspc_prog_BM1_BM4	2091	8947	0.0006261817962601131	0.0008402232882399769	0.427195926145022	0.33834586466165417	7	19	False	False	global_reference_shift_ok	sample_not_below_reference	is_reference_hspc_prog_BM1_BM4
TP53	mutation_prob_TP53	is_reference_hspc_prog_BM1_BM4	2091	8947	0.051791501947915194	0.04554193825829631	-0.22649972789973072	0.3411764705882352	51	25	True	True	cellstate_residual_or_mut_vs_wt	reference_high_cellstate_confounded	is_reference_hspc_prog_BM1_BM4
PHF6	mutation_prob_PHF6	is_reference_hspc_prog_BM1_BM4	2091	8947	0.06380554910157336	0.05104811342275078	-0.33668694710339764		0	0	True	False	cellstate_residual_or_mut_vs_wt	reference_higher_than_sample	is_reference_hspc_prog_BM1_BM4
GATA2	mutation_prob_GATA2	is_reference_hspc_prog_BM1_BM4	2091	8947	0.05619721475844686	0.05793526064297889	0.10891039784368095		0	0	False	False	global_reference_shift_ok	sample_not_below_reference	is_reference_hspc_prog_BM1_BM4
SRSF2	mutation_prob_SRSF2	is_reference_hspc_prog_BM1_BM4	2091	8947	0.007326869713845566	0.007249732142974018	-0.028930290749333842		0	0	False	False	global_reference_shift_ok	sample_not_below_reference	is_reference_hspc_prog_BM1_BM4
SF3B1	mutation_prob_SF3B1	is_reference_hspc_prog_BM1_BM4	2091	8947	0.024028180966251877	0.020294609093432253	-0.31030789370872425		0	0	True	False	cellstate_residual_or_mut_vs_wt	reference_higher_than_sample	is_reference_hspc_prog_BM1_BM4
U2AF1	mutation_prob_U2AF1	is_reference_hspc_prog_BM1_BM4	2091	8947	0.2154673257009199	0.2185597135080779	0.046181677669609345		0	0	False	False	global_reference_shift_ok	sample_not_below_reference	is_reference_hspc_prog_BM1_BM4
ZRSR2	mutation_prob_ZRSR2	is_reference_hspc_prog_BM1_BM4	2091	8947	0.00026622684682640294	0.00024476666168527975	-0.1483568922829841		0	0	False	False	global_reference_shift_ok	sample_not_below_reference	is_reference_hspc_prog_BM1_BM4
BCOR	mutation_prob_BCOR	is_reference_hspc_prog_BM1_BM4	2091	8947	0.23795433200792745	0.2291319096855891	-0.22902044384121445		2	0	True	False	cellstate_residual_or_mut_vs_wt	reference_higher_than_sample	is_reference_hspc_prog_BM1_BM4
BCORL1	mutation_prob_BCORL1	is_reference_hspc_prog_BM1_BM4	2091	8947	0.0003403529441962622	0.0003585939616386543	0.02322679542747541		0	0	False	False	global_reference_shift_ok	sample_not_below_reference	is_reference_hspc_prog_BM1_BM4
KIT	mutation_prob_KIT	is_reference_hspc_prog_BM1_BM4	2091	8947	0.00045759209019665065	0.0008450477399070332	0.5629226727970342	0.01449275362318847	23	36	False	False	global_reference_shift_ok	sample_not_below_reference	is_reference_hspc_prog_BM1_BM4
