## Supplementary_Tables for "scOPE identifies which driver-associated expression programs transfer from bulk tumors to single cells": Reference_direction_sensitivity_BRCA_Wu.csv

driver	score_col	reference_mask_col	n_reference	n_sample	median_reference	median_sample	tumour_vs_ref_cliffs	mut_vs_wt_cliffs	n_mut_cells	n_wt_cells	reference_high_flag	lineage_confound_flag	recommended_primary_singlecell_metric	interpretation	reference_set
PIK3CA	mutation_prob_PIK3CA	is_reference	9529	12324	0.3083086783848652	0.3806872324249456	0.36712806758875316		0	0	False	False	global_reference_shift_ok	sample_not_below_reference	is_reference
PIK3R1	mutation_prob_PIK3R1	is_reference	9529	12324	0.030440874844237225	0.05655120674363764	0.3529074998818924		0	0	False	False	global_reference_shift_ok	sample_not_below_reference	is_reference
PTEN	mutation_prob_PTEN	is_reference	9529	12324	0.282295938923411	0.3252890803619126	0.24357589767909493		0	0	False	False	global_reference_shift_ok	sample_not_below_reference	is_reference
AKT1	mutation_prob_AKT1	is_reference	9529	12324	0.008218794688746794	0.008502704970919836	0.0612338208490395		0	0	False	False	global_reference_shift_ok	sample_not_below_reference	is_reference
TP53	mutation_prob_TP53	is_reference	9529	12324	0.2731376135311488	0.2641624275034884	0.04250881906167381		0	0	False	False	global_reference_shift_ok	sample_not_below_reference	is_reference
CDH1	mutation_prob_CDH1	is_reference	9529	12324	0.10699933734853473	0.1146492228349654	0.07137476676963739		0	0	False	False	global_reference_shift_ok	sample_not_below_reference	is_reference
ERBB2	mutation_prob_ERBB2	is_reference	9529	12324	0.04998656209798858	0.049379323837131325	-0.021171879047438114		0	0	False	False	global_reference_shift_ok	sample_not_below_reference	is_reference
ERBB3	mutation_prob_ERBB3	is_reference	9529	12324	0.014321654890740273	0.015672368206466107	0.06141850111358238		0	0	False	False	global_reference_shift_ok	sample_not_below_reference	is_reference
GATA3	mutation_prob_GATA3	is_reference	9529	12324	0.09822561409115163	0.1154329629125192	0.26953551551016175		0	0	False	False	global_reference_shift_ok	sample_not_below_reference	is_reference
RUNX1	mutation_prob_RUNX1	is_reference	9529	12324	0.13342058616571612	0.16878152109039699	0.4539332417289248		0	0	False	False	global_reference_shift_ok	sample_not_below_reference	is_reference
FOXA1	mutation_prob_FOXA1	is_reference	9529	12324	0.12879363347355968	0.1346998255465905	0.054922503944211165		0	0	False	False	global_reference_shift_ok	sample_not_below_reference	is_reference
BRCA1	mutation_prob_BRCA1	is_reference	9529	12324	0.037693702187034314	0.02475198362177801	-0.22051537170275304		0	0	True	False	cellstate_residual_or_mut_vs_wt	reference_higher_than_sample	is_reference
BRCA2	mutation_prob_BRCA2	is_reference	9529	12324	0.10889717889539575	0.19909512187183356	0.4334765984865414		0	0	False	False	global_reference_shift_ok	sample_not_below_reference	is_reference
ATM	mutation_prob_ATM	is_reference	9529	12324	0.025919595939733208	0.053860570180762915	0.6434633217398953		0	0	False	False	global_reference_shift_ok	sample_not_below_reference	is_reference
KMT2C	mutation_prob_KMT2C	is_reference	9529	12324	0.34006947104416646	0.3908632613759292	0.29344300929508504		0	0	False	False	global_reference_shift_ok	sample_not_below_reference	is_reference
ARID1A	mutation_prob_ARID1A	is_reference	9529	12324	0.022540725307344134	0.028015249816258025	0.1757722348038917		0	0	False	False	global_reference_shift_ok	sample_not_below_reference	is_reference
MAP3K1	mutation_prob_MAP3K1	is_reference	9529	12324	0.27175661460199035	0.2879368021540122	0.1778820927210054		0	0	False	False	global_reference_shift_ok	sample_not_below_reference	is_reference
RB1	mutation_prob_RB1	is_reference	9529	12324	0.028247613792783753	0.019345737755020145	-0.26992391629521983		0	0	True	False	cellstate_residual_or_mut_vs_wt	reference_higher_than_sample	is_reference
PIK3CA	mutation_prob_PIK3CA	is_reference	9529	12324	0.3083086783848652	0.3806872324249456	0.36712806758875316		0	0	False	False	global_reference_shift_ok	sample_not_below_reference	is_reference
PIK3R1	mutation_prob_PIK3R1	is_reference	9529	12324	0.030440874844237225	0.05655120674363764	0.3529074998818924		0	0	False	False	global_reference_shift_ok	sample_not_below_reference	is_reference
PTEN	mutation_prob_PTEN	is_reference	9529	12324	0.282295938923411	0.3252890803619126	0.24357589767909493		0	0	False	False	global_reference_shift_ok	sample_not_below_reference	is_reference
AKT1	mutation_prob_AKT1	is_reference	9529	12324	0.008218794688746794	0.008502704970919836	0.0612338208490395		0	0	False	False	global_reference_shift_ok	sample_not_below_reference	is_reference
TP53	mutation_prob_TP53	is_reference	9529	12324	0.2731376135311488	0.2641624275034884	0.04250881906167381		0	0	False	False	global_reference_shift_ok	sample_not_below_reference	is_reference
CDH1	mutation_prob_CDH1	is_reference	9529	12324	0.10699933734853473	0.1146492228349654	0.07137476676963739		0	0	False	False	global_reference_shift_ok	sample_not_below_reference	is_reference
ERBB2	mutation_prob_ERBB2	is_reference	9529	12324	0.04998656209798858	0.049379323837131325	-0.021171879047438114		0	0	False	False	global_reference_shift_ok	sample_not_below_reference	is_reference
ERBB3	mutation_prob_ERBB3	is_reference	9529	12324	0.014321654890740273	0.015672368206466107	0.06141850111358238		0	0	False	False	global_reference_shift_ok	sample_not_below_reference	is_reference
GATA3	mutation_prob_GATA3	is_reference	9529	12324	0.09822561409115163	0.1154329629125192	0.26953551551016175		0	0	False	False	global_reference_shift_ok	sample_not_below_reference	is_reference
RUNX1	mutation_prob_RUNX1	is_reference	9529	12324	0.13342058616571612	0.16878152109039699	0.4539332417289248		0	0	False	False	global_reference_shift_ok	sample_not_below_reference	is_reference
FOXA1	mutation_prob_FOXA1	is_reference	9529	12324	0.12879363347355968	0.1346998255465905	0.054922503944211165		0	0	False	False	global_reference_shift_ok	sample_not_below_reference	is_reference
BRCA1	mutation_prob_BRCA1	is_reference	9529	12324	0.037693702187034314	0.02475198362177801	-0.22051537170275304		0	0	True	False	cellstate_residual_or_mut_vs_wt	reference_higher_than_sample	is_reference
BRCA2	mutation_prob_BRCA2	is_reference	9529	12324	0.10889717889539575	0.19909512187183356	0.4334765984865414		0	0	False	False	global_reference_shift_ok	sample_not_below_reference	is_reference
ATM	mutation_prob_ATM	is_reference	9529	12324	0.025919595939733208	0.053860570180762915	0.6434633217398953		0	0	False	False	global_reference_shift_ok	sample_not_below_reference	is_reference
KMT2C	mutation_prob_KMT2C	is_reference	9529	12324	0.34006947104416646	0.3908632613759292	0.29344300929508504		0	0	False	False	global_reference_shift_ok	sample_not_below_reference	is_reference
ARID1A	mutation_prob_ARID1A	is_reference	9529	12324	0.022540725307344134	0.028015249816258025	0.1757722348038917		0	0	False	False	global_reference_shift_ok	sample_not_below_reference	is_reference
MAP3K1	mutation_prob_MAP3K1	is_reference	9529	12324	0.27175661460199035	0.2879368021540122	0.1778820927210054		0	0	False	False	global_reference_shift_ok	sample_not_below_reference	is_reference
RB1	mutation_prob_RB1	is_reference	9529	12324	0.028247613792783753	0.019345737755020145	-0.26992391629521983		0	0	True	False	cellstate_residual_or_mut_vs_wt	reference_higher_than_sample	is_reference
