## Supplementary_Tables for "scOPE identifies which driver-associated expression programs transfer from bulk tumors to single cells": Reference_direction_sensitivity_CRC_Lee.csv

driver	score_col	reference_mask_col	n_reference	n_sample	median_reference	median_sample	tumour_vs_ref_cliffs	mut_vs_wt_cliffs	n_mut_cells	n_wt_cells	reference_high_flag	lineage_confound_flag	recommended_primary_singlecell_metric	interpretation	reference_set
APC	mutation_prob_APC	is_reference	20435	15808	0.5525446258003859	0.6087406610076811	0.5612954332588072		0	0	False	False	global_reference_shift_ok	sample_not_below_reference	is_reference
CTNNB1	mutation_prob_CTNNB1	is_reference	20435	15808	0.02534958268459813	0.03431082751074288	0.3350142528794271		0	0	False	False	global_reference_shift_ok	sample_not_below_reference	is_reference
RNF43	mutation_prob_RNF43	is_reference	20435	15808	0.057888772742146585	0.0596267058264116	0.10063328141762806		0	0	False	False	global_reference_shift_ok	sample_not_below_reference	is_reference
KRAS	mutation_prob_KRAS	is_reference	20435	15808	0.39599820023842186	0.4230730699946531	0.3265433334340444		0	0	False	False	global_reference_shift_ok	sample_not_below_reference	is_reference
NRAS	mutation_prob_NRAS	is_reference	20435	15808	0.15173878365262597	0.15953693142613168	0.11006333711907712		0	0	False	False	global_reference_shift_ok	sample_not_below_reference	is_reference
BRAF	mutation_prob_BRAF	is_reference	20435	15808	0.07838055804772688	0.05409501232597599	-0.4711008892865598		0	0	True	False	cellstate_residual_or_mut_vs_wt	reference_higher_than_sample	is_reference
ERBB2	mutation_prob_ERBB2	is_reference	20435	15808	0.05796788505238205	0.04017133221679319	-0.6085365002739009		0	0	True	False	cellstate_residual_or_mut_vs_wt	reference_higher_than_sample	is_reference
PIK3CA	mutation_prob_PIK3CA	is_reference	20435	15808	0.2638063777345038	0.30903859655111954	0.415717695413224		0	0	False	False	global_reference_shift_ok	sample_not_below_reference	is_reference
PTEN	mutation_prob_PTEN	is_reference	20435	15808	0.056474595704137556	0.05762615833334103	0.062030186188259506		0	0	False	False	global_reference_shift_ok	sample_not_below_reference	is_reference
SMAD4	mutation_prob_SMAD4	is_reference	20435	15808	0.15855070832673593	0.2522753045105926	0.4280224419235872		0	0	False	False	global_reference_shift_ok	sample_not_below_reference	is_reference
SMAD2	mutation_prob_SMAD2	is_reference	20435	15808	0.005493568829605029	0.007896510535649819	0.308733871171454		0	0	False	False	global_reference_shift_ok	sample_not_below_reference	is_reference
TGFBR2	mutation_prob_TGFBR2	is_reference	20435	15808	0.0034008791021758614	0.006479420907910653	0.5696696515514286		0	0	False	False	global_reference_shift_ok	sample_not_below_reference	is_reference
TP53	mutation_prob_TP53	is_reference	20435	15808	0.5957012699993244	0.6255177664220092	0.5053608713170723		0	0	False	False	global_reference_shift_ok	sample_not_below_reference	is_reference
MLH1	mutation_prob_MLH1	is_reference	20435	15808	0.0028117229159717793	0.006604269673580768	0.47992605355283713		0	0	False	False	global_reference_shift_ok	sample_not_below_reference	is_reference
MSH2	mutation_prob_MSH2	is_reference	20435	15808	0.00046377481344189725	0.0006696249052875595	0.2817460028043892		0	0	False	False	global_reference_shift_ok	sample_not_below_reference	is_reference
MSH6	mutation_prob_MSH6	is_reference	20435	15808	0.0010359215971135634	0.0009654223152244014	-0.07748858271363035		0	0	False	False	global_reference_shift_ok	sample_not_below_reference	is_reference
PMS2	mutation_prob_PMS2	is_reference	20435	15808	0.00014853431434134218	0.0006885885387985323	0.4064410093869275		0	0	False	False	global_reference_shift_ok	sample_not_below_reference	is_reference
ARID1A	mutation_prob_ARID1A	is_reference	20435	15808	0.06500916025553097	0.07995538836463716	0.41277314252557473		0	0	False	False	global_reference_shift_ok	sample_not_below_reference	is_reference
KMT2D	mutation_prob_KMT2D	is_reference	20435	15808	0.16625613695223695	0.13819320264545445	-0.5547967802274221		0	0	True	False	cellstate_residual_or_mut_vs_wt	reference_higher_than_sample	is_reference
KMT2C	mutation_prob_KMT2C	is_reference	20435	15808	0.04939119618677735	0.07033478617266542	0.3224409732300204		0	0	False	False	global_reference_shift_ok	sample_not_below_reference	is_reference
SETD2	mutation_prob_SETD2	is_reference	20435	15808	0.039162222021192114	0.04740622510821235	0.29841322255616465		0	0	False	False	global_reference_shift_ok	sample_not_below_reference	is_reference
FAT4	mutation_prob_FAT4	is_reference	20435	15808	0.37316639635728655	0.36218769979727217	-0.21290052751936872		0	0	True	False	cellstate_residual_or_mut_vs_wt	reference_higher_than_sample	is_reference
FBXW7	mutation_prob_FBXW7	is_reference	20435	15808	0.1649920008260044	0.15748388238158867	-0.14717893471350352		0	0	False	False	global_reference_shift_ok	sample_not_below_reference	is_reference
SOX9	mutation_prob_SOX9	is_reference	20435	15808	0.13192843391532225	0.18979647345698325	0.7582832966728712		0	0	False	False	global_reference_shift_ok	sample_not_below_reference	is_reference
TCF7L2	mutation_prob_TCF7L2	is_reference	20435	15808	0.20595337627484803	0.3212819900791125	0.587560157292452		0	0	False	False	global_reference_shift_ok	sample_not_below_reference	is_reference
APC	mutation_prob_APC	is_reference	20435	15808	0.5525446258003859	0.6087406610076811	0.5612954332588072		0	0	False	False	global_reference_shift_ok	sample_not_below_reference	is_reference
CTNNB1	mutation_prob_CTNNB1	is_reference	20435	15808	0.02534958268459813	0.03431082751074288	0.3350142528794271		0	0	False	False	global_reference_shift_ok	sample_not_below_reference	is_reference
RNF43	mutation_prob_RNF43	is_reference	20435	15808	0.057888772742146585	0.0596267058264116	0.10063328141762806		0	0	False	False	global_reference_shift_ok	sample_not_below_reference	is_reference
KRAS	mutation_prob_KRAS	is_reference	20435	15808	0.39599820023842186	0.4230730699946531	0.3265433334340444		0	0	False	False	global_reference_shift_ok	sample_not_below_reference	is_reference
NRAS	mutation_prob_NRAS	is_reference	20435	15808	0.15173878365262597	0.15953693142613168	0.11006333711907712		0	0	False	False	global_reference_shift_ok	sample_not_below_reference	is_reference
BRAF	mutation_prob_BRAF	is_reference	20435	15808	0.07838055804772688	0.05409501232597599	-0.4711008892865598		0	0	True	False	cellstate_residual_or_mut_vs_wt	reference_higher_than_sample	is_reference
ERBB2	mutation_prob_ERBB2	is_reference	20435	15808	0.05796788505238205	0.04017133221679319	-0.6085365002739009		0	0	True	False	cellstate_residual_or_mut_vs_wt	reference_higher_than_sample	is_reference
PIK3CA	mutation_prob_PIK3CA	is_reference	20435	15808	0.2638063777345038	0.30903859655111954	0.415717695413224		0	0	False	False	global_reference_shift_ok	sample_not_below_reference	is_reference
PTEN	mutation_prob_PTEN	is_reference	20435	15808	0.056474595704137556	0.05762615833334103	0.062030186188259506		0	0	False	False	global_reference_shift_ok	sample_not_below_reference	is_reference
SMAD4	mutation_prob_SMAD4	is_reference	20435	15808	0.15855070832673593	0.2522753045105926	0.4280224419235872		0	0	False	False	global_reference_shift_ok	sample_not_below_reference	is_reference
SMAD2	mutation_prob_SMAD2	is_reference	20435	15808	0.005493568829605029	0.007896510535649819	0.308733871171454		0	0	False	False	global_reference_shift_ok	sample_not_below_reference	is_reference
TGFBR2	mutation_prob_TGFBR2	is_reference	20435	15808	0.0034008791021758614	0.006479420907910653	0.5696696515514286		0	0	False	False	global_reference_shift_ok	sample_not_below_reference	is_reference
TP53	mutation_prob_TP53	is_reference	20435	15808	0.5957012699993244	0.6255177664220092	0.5053608713170723		0	0	False	False	global_reference_shift_ok	sample_not_below_reference	is_reference
MLH1	mutation_prob_MLH1	is_reference	20435	15808	0.0028117229159717793	0.006604269673580768	0.47992605355283713		0	0	False	False	global_reference_shift_ok	sample_not_below_reference	is_reference
MSH2	mutation_prob_MSH2	is_reference	20435	15808	0.00046377481344189725	0.0006696249052875595	0.2817460028043892		0	0	False	False	global_reference_shift_ok	sample_not_below_reference	is_reference
MSH6	mutation_prob_MSH6	is_reference	20435	15808	0.0010359215971135634	0.0009654223152244014	-0.07748858271363035		0	0	False	False	global_reference_shift_ok	sample_not_below_reference	is_reference
PMS2	mutation_prob_PMS2	is_reference	20435	15808	0.00014853431434134218	0.0006885885387985323	0.4064410093869275		0	0	False	False	global_reference_shift_ok	sample_not_below_reference	is_reference
ARID1A	mutation_prob_ARID1A	is_reference	20435	15808	0.06500916025553097	0.07995538836463716	0.41277314252557473		0	0	False	False	global_reference_shift_ok	sample_not_below_reference	is_reference
KMT2D	mutation_prob_KMT2D	is_reference	20435	15808	0.16625613695223695	0.13819320264545445	-0.5547967802274221		0	0	True	False	cellstate_residual_or_mut_vs_wt	reference_higher_than_sample	is_reference
KMT2C	mutation_prob_KMT2C	is_reference	20435	15808	0.04939119618677735	0.07033478617266542	0.3224409732300204		0	0	False	False	global_reference_shift_ok	sample_not_below_reference	is_reference
SETD2	mutation_prob_SETD2	is_reference	20435	15808	0.039162222021192114	0.04740622510821235	0.29841322255616465		0	0	False	False	global_reference_shift_ok	sample_not_below_reference	is_reference
FAT4	mutation_prob_FAT4	is_reference	20435	15808	0.37316639635728655	0.36218769979727217	-0.21290052751936872		0	0	True	False	cellstate_residual_or_mut_vs_wt	reference_higher_than_sample	is_reference
FBXW7	mutation_prob_FBXW7	is_reference	20435	15808	0.1649920008260044	0.15748388238158867	-0.14717893471350352		0	0	False	False	global_reference_shift_ok	sample_not_below_reference	is_reference
SOX9	mutation_prob_SOX9	is_reference	20435	15808	0.13192843391532225	0.18979647345698325	0.7582832966728712		0	0	False	False	global_reference_shift_ok	sample_not_below_reference	is_reference
TCF7L2	mutation_prob_TCF7L2	is_reference	20435	15808	0.20595337627484803	0.3212819900791125	0.587560157292452		0	0	False	False	global_reference_shift_ok	sample_not_below_reference	is_reference
