## Supplementary_Tables for "scOPE identifies which driver-associated expression programs transfer from bulk tumors to single cells": Reference_direction_sensitivity_GBM_Neftel.csv

driver	score_col	reference_mask_col	n_reference	n_sample	median_reference	median_sample	tumour_vs_ref_cliffs	mut_vs_wt_cliffs	n_mut_cells	n_wt_cells	reference_high_flag	lineage_confound_flag	recommended_primary_singlecell_metric	interpretation	reference_set
IDH1	mutation_prob_IDH1	is_reference	10680	3493	0.00755444133308029	0.007013030050452429	-0.5035851263790287		0	0	True	False	cellstate_residual_or_mut_vs_wt	reference_higher_than_sample	is_reference
TP53	mutation_prob_TP53	is_reference	10680	3493	0.3845555343174045	0.4358085711845043	0.7407220004481945		0	0	False	False	global_reference_shift_ok	sample_not_below_reference	is_reference
PTEN	mutation_prob_PTEN	is_reference	10680	3493	0.40225104186332783	0.4404762934767131	0.7546548420543602		0	0	False	False	global_reference_shift_ok	sample_not_below_reference	is_reference
EGFR	mutation_prob_EGFR	is_reference	10680	3493	0.29383157329281884	0.31139995139199617	0.5452421697327239		0	0	False	False	global_reference_shift_ok	sample_not_below_reference	is_reference
PIK3CA	mutation_prob_PIK3CA	is_reference	10680	3493	0.1232437420735279	0.1564293157006659	0.7049769415771081		0	0	False	False	global_reference_shift_ok	sample_not_below_reference	is_reference
PIK3R1	mutation_prob_PIK3R1	is_reference	10680	3493	0.06740088757334511	0.0878383922034228	0.686126667460121		0	0	False	False	global_reference_shift_ok	sample_not_below_reference	is_reference
RB1	mutation_prob_RB1	is_reference	10680	3493	0.01591514153900021	0.027399850274929208	0.7352492572089069		0	0	False	False	global_reference_shift_ok	sample_not_below_reference	is_reference
CDKN2A	mutation_prob_CDKN2A	is_reference	10680	3493	0.002714564030303899	0.0035333773412078067	0.6764527985880804		0	0	False	False	global_reference_shift_ok	sample_not_below_reference	is_reference
NF1	mutation_prob_NF1	is_reference	10680	3493	0.020002161002842196	0.0356088073140329	0.754483391609329		0	0	False	False	global_reference_shift_ok	sample_not_below_reference	is_reference
ATRX	mutation_prob_ATRX	is_reference	10680	3493	0.009314964303883011	0.009978316826792365	0.40407797939377943		0	0	False	False	global_reference_shift_ok	sample_not_below_reference	is_reference
CIC	mutation_prob_CIC	is_reference	10680	3493	0.0022475542898052403	0.0030066395177741523	0.7212925583644549		0	0	False	False	global_reference_shift_ok	sample_not_below_reference	is_reference
TERT	mutation_prob_TERT	is_reference	10680	3493	0.0022085225651407403	0.0019435199676723627	-0.5779840580036477		0	0	True	False	cellstate_residual_or_mut_vs_wt	reference_higher_than_sample	is_reference
PDGFRA	mutation_prob_PDGFRA	is_reference	10680	3493	0.004072465358576848	0.003293255097249695	-0.6650665697365838		0	0	True	False	cellstate_residual_or_mut_vs_wt	reference_higher_than_sample	is_reference
MDM4	mutation_prob_MDM4	is_reference	10680	3493	0.002118910450188846	0.0023895064852303693	0.6312956571248436		0	0	False	False	global_reference_shift_ok	sample_not_below_reference	is_reference
STAG2	mutation_prob_STAG2	is_reference	10680	3493	0.004165067902134485	0.007827186624726798	0.7298272843171629		0	0	False	False	global_reference_shift_ok	sample_not_below_reference	is_reference
IDH1	mutation_prob_IDH1	is_reference	10680	3493	0.00755444133308029	0.007013030050452429	-0.5035851263790287		0	0	True	False	cellstate_residual_or_mut_vs_wt	reference_higher_than_sample	is_reference
TP53	mutation_prob_TP53	is_reference	10680	3493	0.3845555343174045	0.4358085711845043	0.7407220004481945		0	0	False	False	global_reference_shift_ok	sample_not_below_reference	is_reference
PTEN	mutation_prob_PTEN	is_reference	10680	3493	0.40225104186332783	0.4404762934767131	0.7546548420543602		0	0	False	False	global_reference_shift_ok	sample_not_below_reference	is_reference
EGFR	mutation_prob_EGFR	is_reference	10680	3493	0.29383157329281884	0.31139995139199617	0.5452421697327239		0	0	False	False	global_reference_shift_ok	sample_not_below_reference	is_reference
PIK3CA	mutation_prob_PIK3CA	is_reference	10680	3493	0.1232437420735279	0.1564293157006659	0.7049769415771081		0	0	False	False	global_reference_shift_ok	sample_not_below_reference	is_reference
PIK3R1	mutation_prob_PIK3R1	is_reference	10680	3493	0.06740088757334511	0.0878383922034228	0.686126667460121		0	0	False	False	global_reference_shift_ok	sample_not_below_reference	is_reference
RB1	mutation_prob_RB1	is_reference	10680	3493	0.01591514153900021	0.027399850274929208	0.7352492572089069		0	0	False	False	global_reference_shift_ok	sample_not_below_reference	is_reference
CDKN2A	mutation_prob_CDKN2A	is_reference	10680	3493	0.002714564030303899	0.0035333773412078067	0.6764527985880804		0	0	False	False	global_reference_shift_ok	sample_not_below_reference	is_reference
NF1	mutation_prob_NF1	is_reference	10680	3493	0.020002161002842196	0.0356088073140329	0.754483391609329		0	0	False	False	global_reference_shift_ok	sample_not_below_reference	is_reference
ATRX	mutation_prob_ATRX	is_reference	10680	3493	0.009314964303883011	0.009978316826792365	0.40407797939377943		0	0	False	False	global_reference_shift_ok	sample_not_below_reference	is_reference
CIC	mutation_prob_CIC	is_reference	10680	3493	0.0022475542898052403	0.0030066395177741523	0.7212925583644549		0	0	False	False	global_reference_shift_ok	sample_not_below_reference	is_reference
TERT	mutation_prob_TERT	is_reference	10680	3493	0.0022085225651407403	0.0019435199676723627	-0.5779840580036477		0	0	True	False	cellstate_residual_or_mut_vs_wt	reference_higher_than_sample	is_reference
PDGFRA	mutation_prob_PDGFRA	is_reference	10680	3493	0.004072465358576848	0.003293255097249695	-0.6650665697365838		0	0	True	False	cellstate_residual_or_mut_vs_wt	reference_higher_than_sample	is_reference
MDM4	mutation_prob_MDM4	is_reference	10680	3493	0.002118910450188846	0.0023895064852303693	0.6312956571248436		0	0	False	False	global_reference_shift_ok	sample_not_below_reference	is_reference
STAG2	mutation_prob_STAG2	is_reference	10680	3493	0.004165067902134485	0.007827186624726798	0.7298272843171629		0	0	False	False	global_reference_shift_ok	sample_not_below_reference	is_reference
