## Supplementary_Tables for "scOPE identifies which driver-associated expression programs transfer from bulk tumors to single cells": Reference_direction_sensitivity_LUAD_Lambrechts.csv

driver	score_col	reference_mask_col	n_reference	n_sample	median_reference	median_sample	tumour_vs_ref_cliffs	mut_vs_wt_cliffs	n_mut_cells	n_wt_cells	reference_high_flag	lineage_confound_flag	recommended_primary_singlecell_metric	interpretation	reference_set
KRAS	mutation_prob_KRAS	is_reference	1783	20247	0.2882747074100297	0.3035140775023235	0.2445459816360489		0	0	False	False	global_reference_shift_ok	sample_not_below_reference	is_reference
EGFR	mutation_prob_EGFR	is_reference	1783	20247	0.1301530707182423	0.13024177943479553	0.00927241777729848		0	0	False	False	global_reference_shift_ok	sample_not_below_reference	is_reference
TP53	mutation_prob_TP53	is_reference	1783	20247	0.4117550967716614	0.46492000988193477	0.8489200992531911		0	0	False	False	global_reference_shift_ok	sample_not_below_reference	is_reference
STK11	mutation_prob_STK11	is_reference	1783	20247	0.09527034300387845	0.1046221900498274	0.18473833573206022		0	0	False	False	global_reference_shift_ok	sample_not_below_reference	is_reference
KEAP1	mutation_prob_KEAP1	is_reference	1783	20247	0.1056811374225883	0.12802464832093402	0.5358652941278963		0	0	False	False	global_reference_shift_ok	sample_not_below_reference	is_reference
NF1	mutation_prob_NF1	is_reference	1783	20247	0.341531381991697	0.35843682454858333	0.06556453486486213		0	0	False	False	global_reference_shift_ok	sample_not_below_reference	is_reference
BRAF	mutation_prob_BRAF	is_reference	1783	20247	0.28147315419630314	0.3065443160501668	0.2103240349047646		0	0	False	False	global_reference_shift_ok	sample_not_below_reference	is_reference
PIK3CA	mutation_prob_PIK3CA	is_reference	1783	20247	0.10059059134952258	0.10505417336643187	0.05487772836650762		0	0	False	False	global_reference_shift_ok	sample_not_below_reference	is_reference
MET	mutation_prob_MET	is_reference	1783	20247	0.013159472386119326	0.014886515188136645	0.06631172878107372		0	0	False	False	global_reference_shift_ok	sample_not_below_reference	is_reference
ERBB2	mutation_prob_ERBB2	is_reference	1783	20247	9.091675345672765e-05	0.00010354727419386163	0.11344860130501044		0	0	False	False	global_reference_shift_ok	sample_not_below_reference	is_reference
U2AF1	mutation_prob_U2AF1	is_reference	1783	20247	0.0010384687256058314	0.0016479400886493625	0.33588912211806177		0	0	False	False	global_reference_shift_ok	sample_not_below_reference	is_reference
RBM10	mutation_prob_RBM10	is_reference	1783	20247	0.19622272970289004	0.22639492248080895	0.49662489898657913		0	0	False	False	global_reference_shift_ok	sample_not_below_reference	is_reference
CDKN2A	mutation_prob_CDKN2A	is_reference	1783	20247	0.1618554413031777	0.23584039894438832	0.8155451237231408		0	0	False	False	global_reference_shift_ok	sample_not_below_reference	is_reference
RB1	mutation_prob_RB1	is_reference	1783	20247	0.032800068739162705	0.02756465224139168	-0.33442404143931803		0	0	True	False	cellstate_residual_or_mut_vs_wt	reference_higher_than_sample	is_reference
SMARCA4	mutation_prob_SMARCA4	is_reference	1783	20247	0.0840930638482286	0.10325218308734177	0.3666462873916554		0	0	False	False	global_reference_shift_ok	sample_not_below_reference	is_reference
ARID1A	mutation_prob_ARID1A	is_reference	1783	20247	0.292298742431074	0.27764597676318487	-0.2640905290775025		0	0	True	False	cellstate_residual_or_mut_vs_wt	reference_higher_than_sample	is_reference
SETD2	mutation_prob_SETD2	is_reference	1783	20247	0.2383997455594497	0.23916993958426602	0.034118291372996046		0	0	False	False	global_reference_shift_ok	sample_not_below_reference	is_reference
MGA	mutation_prob_MGA	is_reference	1783	20247	0.32198294452027876	0.31108855487363196	-0.24578175738269503		0	0	True	False	cellstate_residual_or_mut_vs_wt	reference_higher_than_sample	is_reference
ATM	mutation_prob_ATM	is_reference	1783	20247	0.16398862734326963	0.19143400937693245	0.3677307628798916		0	0	False	False	global_reference_shift_ok	sample_not_below_reference	is_reference
PTPRD	mutation_prob_PTPRD	is_reference	1783	20247	0.3282258581021094	0.3329427556281574	0.08864643913512205		0	0	False	False	global_reference_shift_ok	sample_not_below_reference	is_reference
KRAS	mutation_prob_KRAS	is_reference	1783	20247	0.2882747074100297	0.3035140775023235	0.2445459816360489		0	0	False	False	global_reference_shift_ok	sample_not_below_reference	is_reference
EGFR	mutation_prob_EGFR	is_reference	1783	20247	0.1301530707182423	0.13024177943479553	0.00927241777729848		0	0	False	False	global_reference_shift_ok	sample_not_below_reference	is_reference
TP53	mutation_prob_TP53	is_reference	1783	20247	0.4117550967716614	0.46492000988193477	0.8489200992531911		0	0	False	False	global_reference_shift_ok	sample_not_below_reference	is_reference
STK11	mutation_prob_STK11	is_reference	1783	20247	0.09527034300387845	0.1046221900498274	0.18473833573206022		0	0	False	False	global_reference_shift_ok	sample_not_below_reference	is_reference
KEAP1	mutation_prob_KEAP1	is_reference	1783	20247	0.1056811374225883	0.12802464832093402	0.5358652941278963		0	0	False	False	global_reference_shift_ok	sample_not_below_reference	is_reference
NF1	mutation_prob_NF1	is_reference	1783	20247	0.341531381991697	0.35843682454858333	0.06556453486486213		0	0	False	False	global_reference_shift_ok	sample_not_below_reference	is_reference
BRAF	mutation_prob_BRAF	is_reference	1783	20247	0.28147315419630314	0.3065443160501668	0.2103240349047646		0	0	False	False	global_reference_shift_ok	sample_not_below_reference	is_reference
PIK3CA	mutation_prob_PIK3CA	is_reference	1783	20247	0.10059059134952258	0.10505417336643187	0.05487772836650762		0	0	False	False	global_reference_shift_ok	sample_not_below_reference	is_reference
MET	mutation_prob_MET	is_reference	1783	20247	0.013159472386119326	0.014886515188136645	0.06631172878107372		0	0	False	False	global_reference_shift_ok	sample_not_below_reference	is_reference
ERBB2	mutation_prob_ERBB2	is_reference	1783	20247	9.091675345672765e-05	0.00010354727419386163	0.11344860130501044		0	0	False	False	global_reference_shift_ok	sample_not_below_reference	is_reference
U2AF1	mutation_prob_U2AF1	is_reference	1783	20247	0.0010384687256058314	0.0016479400886493625	0.33588912211806177		0	0	False	False	global_reference_shift_ok	sample_not_below_reference	is_reference
RBM10	mutation_prob_RBM10	is_reference	1783	20247	0.19622272970289004	0.22639492248080895	0.49662489898657913		0	0	False	False	global_reference_shift_ok	sample_not_below_reference	is_reference
CDKN2A	mutation_prob_CDKN2A	is_reference	1783	20247	0.1618554413031777	0.23584039894438832	0.8155451237231408		0	0	False	False	global_reference_shift_ok	sample_not_below_reference	is_reference
RB1	mutation_prob_RB1	is_reference	1783	20247	0.032800068739162705	0.02756465224139168	-0.33442404143931803		0	0	True	False	cellstate_residual_or_mut_vs_wt	reference_higher_than_sample	is_reference
SMARCA4	mutation_prob_SMARCA4	is_reference	1783	20247	0.0840930638482286	0.10325218308734177	0.3666462873916554		0	0	False	False	global_reference_shift_ok	sample_not_below_reference	is_reference
ARID1A	mutation_prob_ARID1A	is_reference	1783	20247	0.292298742431074	0.27764597676318487	-0.2640905290775025		0	0	True	False	cellstate_residual_or_mut_vs_wt	reference_higher_than_sample	is_reference
SETD2	mutation_prob_SETD2	is_reference	1783	20247	0.2383997455594497	0.23916993958426602	0.034118291372996046		0	0	False	False	global_reference_shift_ok	sample_not_below_reference	is_reference
MGA	mutation_prob_MGA	is_reference	1783	20247	0.32198294452027876	0.31108855487363196	-0.24578175738269503		0	0	True	False	cellstate_residual_or_mut_vs_wt	reference_higher_than_sample	is_reference
ATM	mutation_prob_ATM	is_reference	1783	20247	0.16398862734326963	0.19143400937693245	0.3677307628798916		0	0	False	False	global_reference_shift_ok	sample_not_below_reference	is_reference
PTPRD	mutation_prob_PTPRD	is_reference	1783	20247	0.3282258581021094	0.3329427556281574	0.08864643913512205		0	0	False	False	global_reference_shift_ok	sample_not_below_reference	is_reference
