## Supplementary_Tables for "scOPE identifies which driver-associated expression programs transfer from bulk tumors to single cells": Reference_direction_sensitivity_PAAD_Moncada.csv

driver	score_col	reference_mask_col	n_reference	n_sample	median_reference	median_sample	tumour_vs_ref_cliffs	mut_vs_wt_cliffs	n_mut_cells	n_wt_cells	reference_high_flag	lineage_confound_flag	recommended_primary_singlecell_metric	interpretation	reference_set
KRAS	mutation_prob_KRAS	is_reference	208	2985	0.6787024470611861	0.7672365976168717	0.928665764721041		0	0	False	False	global_reference_shift_ok	sample_not_below_reference	is_reference
TP53	mutation_prob_TP53	is_reference	208	2985	0.4568213447038527	0.5047997160368628	0.4097571189279732		0	0	False	False	global_reference_shift_ok	sample_not_below_reference	is_reference
CDKN2A	mutation_prob_CDKN2A	is_reference	208	2985	0.17322172689052945	0.2333993422291443	0.5690858136838037		0	0	False	False	global_reference_shift_ok	sample_not_below_reference	is_reference
SMAD4	mutation_prob_SMAD4	is_reference	208	2985	0.1880428440385563	0.18828749949231124	-0.06184770003865481		0	0	False	False	global_reference_shift_ok	sample_not_below_reference	is_reference
ARID1A	mutation_prob_ARID1A	is_reference	208	2985	0.021296448860677955	0.02247038989614662	0.07213632263883518		0	0	False	False	global_reference_shift_ok	sample_not_below_reference	is_reference
RNF43	mutation_prob_RNF43	is_reference	208	2985	0.050727997164234186	0.04084870768110083	-0.3144601211184126		0	0	True	False	cellstate_residual_or_mut_vs_wt	reference_higher_than_sample	is_reference
KDM6A	mutation_prob_KDM6A	is_reference	208	2985	0.0018598166809052998	0.00304347597867261	0.654619250096637		0	0	False	False	global_reference_shift_ok	sample_not_below_reference	is_reference
GNAS	mutation_prob_GNAS	is_reference	208	2985	0.011571360572184521	0.014224878442836113	0.14562556371601598		0	0	False	False	global_reference_shift_ok	sample_not_below_reference	is_reference
KMT2D	mutation_prob_KMT2D	is_reference	208	2985	0.011211909358203365	0.013398276919632824	0.35967014559979393		0	0	False	False	global_reference_shift_ok	sample_not_below_reference	is_reference
MAP2K4	mutation_prob_MAP2K4	is_reference	208	2985	0.0076370169177242715	0.006117294536230049	-0.41173495683545935		0	0	True	False	cellstate_residual_or_mut_vs_wt	reference_higher_than_sample	is_reference
TGFBR2	mutation_prob_TGFBR2	is_reference	208	2985	0.02400959112543387	0.022002132891023672	-0.16882811493364258		0	0	False	False	global_reference_shift_ok	sample_not_below_reference	is_reference
ROBO2	mutation_prob_ROBO2	is_reference	208	2985	0.005268939598758418	0.004930845250382703	-0.037318000257698714		0	0	False	False	global_reference_shift_ok	sample_not_below_reference	is_reference
ATM	mutation_prob_ATM	is_reference	208	2985	0.0040904843829276775	0.004590285095864487	0.19522613065326633		0	0	False	False	global_reference_shift_ok	sample_not_below_reference	is_reference
BRCA2	mutation_prob_BRCA2	is_reference	208	2985	0.0010021325467478768	0.0015009891985114144	0.6661544904007215		0	0	False	False	global_reference_shift_ok	sample_not_below_reference	is_reference
STK11	mutation_prob_STK11	is_reference	208	2985	0.007022606780196675	0.009104697411321416	0.3711441824507151		0	0	False	False	global_reference_shift_ok	sample_not_below_reference	is_reference
KRAS	mutation_prob_KRAS	is_reference	208	2985	0.6787024470611861	0.7672365976168717	0.928665764721041		0	0	False	False	global_reference_shift_ok	sample_not_below_reference	is_reference
TP53	mutation_prob_TP53	is_reference	208	2985	0.4568213447038527	0.5047997160368628	0.4097571189279732		0	0	False	False	global_reference_shift_ok	sample_not_below_reference	is_reference
CDKN2A	mutation_prob_CDKN2A	is_reference	208	2985	0.17322172689052945	0.2333993422291443	0.5690858136838037		0	0	False	False	global_reference_shift_ok	sample_not_below_reference	is_reference
SMAD4	mutation_prob_SMAD4	is_reference	208	2985	0.1880428440385563	0.18828749949231124	-0.06184770003865481		0	0	False	False	global_reference_shift_ok	sample_not_below_reference	is_reference
ARID1A	mutation_prob_ARID1A	is_reference	208	2985	0.021296448860677955	0.02247038989614662	0.07213632263883518		0	0	False	False	global_reference_shift_ok	sample_not_below_reference	is_reference
RNF43	mutation_prob_RNF43	is_reference	208	2985	0.050727997164234186	0.04084870768110083	-0.3144601211184126		0	0	True	False	cellstate_residual_or_mut_vs_wt	reference_higher_than_sample	is_reference
KDM6A	mutation_prob_KDM6A	is_reference	208	2985	0.0018598166809052998	0.00304347597867261	0.654619250096637		0	0	False	False	global_reference_shift_ok	sample_not_below_reference	is_reference
GNAS	mutation_prob_GNAS	is_reference	208	2985	0.011571360572184521	0.014224878442836113	0.14562556371601598		0	0	False	False	global_reference_shift_ok	sample_not_below_reference	is_reference
KMT2D	mutation_prob_KMT2D	is_reference	208	2985	0.011211909358203365	0.013398276919632824	0.35967014559979393		0	0	False	False	global_reference_shift_ok	sample_not_below_reference	is_reference
MAP2K4	mutation_prob_MAP2K4	is_reference	208	2985	0.0076370169177242715	0.006117294536230049	-0.41173495683545935		0	0	True	False	cellstate_residual_or_mut_vs_wt	reference_higher_than_sample	is_reference
TGFBR2	mutation_prob_TGFBR2	is_reference	208	2985	0.02400959112543387	0.022002132891023672	-0.16882811493364258		0	0	False	False	global_reference_shift_ok	sample_not_below_reference	is_reference
ROBO2	mutation_prob_ROBO2	is_reference	208	2985	0.005268939598758418	0.004930845250382703	-0.037318000257698714		0	0	False	False	global_reference_shift_ok	sample_not_below_reference	is_reference
ATM	mutation_prob_ATM	is_reference	208	2985	0.0040904843829276775	0.004590285095864487	0.19522613065326633		0	0	False	False	global_reference_shift_ok	sample_not_below_reference	is_reference
BRCA2	mutation_prob_BRCA2	is_reference	208	2985	0.0010021325467478768	0.0015009891985114144	0.6661544904007215		0	0	False	False	global_reference_shift_ok	sample_not_below_reference	is_reference
STK11	mutation_prob_STK11	is_reference	208	2985	0.007022606780196675	0.009104697411321416	0.3711441824507151		0	0	False	False	global_reference_shift_ok	sample_not_below_reference	is_reference
