## Supplementary_Tables for "scOPE identifies which driver-associated expression programs transfer from bulk tumors to single cells": Reference_direction_sensitivity_SKCM_JerbyArnon.csv

driver	score_col	reference_mask_col	n_reference	n_sample	median_reference	median_sample	tumour_vs_ref_cliffs	mut_vs_wt_cliffs	n_mut_cells	n_wt_cells	reference_high_flag	lineage_confound_flag	recommended_primary_singlecell_metric	interpretation	reference_set
BRAF	mutation_prob_BRAF	is_reference	618	1197	0.5313178840421343	0.6153655046362062	0.5582483717384075		0	0	False	False	global_reference_shift_ok	sample_not_below_reference	is_reference
NRAS	mutation_prob_NRAS	is_reference	618	1197	0.38591652542689214	0.3281388787828745	-0.23023308000313625		0	0	True	False	cellstate_residual_or_mut_vs_wt	reference_higher_than_sample	is_reference
NF1	mutation_prob_NF1	is_reference	618	1197	0.3322060777004224	0.2992687622828811	-0.30893036258391393		0	0	True	False	cellstate_residual_or_mut_vs_wt	reference_higher_than_sample	is_reference
MAP2K1	mutation_prob_MAP2K1	is_reference	618	1197	0.26066985329680226	0.19497270806300465	-0.3278179266937571		0	0	True	False	cellstate_residual_or_mut_vs_wt	reference_higher_than_sample	is_reference
MAP2K2	mutation_prob_MAP2K2	is_reference	618	1197	0.012365604983300187	0.009304479760409153	-0.0911718346567606		0	0	False	False	global_reference_shift_ok	sample_not_below_reference	is_reference
KRAS	mutation_prob_KRAS	is_reference	618	1197	0.0005564354716877868	0.002572326139140021	0.5214032924814733		0	0	False	False	global_reference_shift_ok	sample_not_below_reference	is_reference
HRAS	mutation_prob_HRAS	is_reference	618	1197	0.00015477246763279863	0.0006861129261990595	0.659510156188746		0	0	False	False	global_reference_shift_ok	sample_not_below_reference	is_reference
PTEN	mutation_prob_PTEN	is_reference	618	1197	0.1886930596906644	0.26409646911720175	0.49263666177309506		0	0	False	False	global_reference_shift_ok	sample_not_below_reference	is_reference
PIK3CA	mutation_prob_PIK3CA	is_reference	618	1197	0.001479788080852716	0.0009247227972717921	-0.19542113103686942		0	0	False	False	global_reference_shift_ok	sample_not_below_reference	is_reference
AKT1	mutation_prob_AKT1	is_reference	618	1197	0.00023129231375348166	0.0004274249828232834	0.27810356527781166		0	0	False	False	global_reference_shift_ok	sample_not_below_reference	is_reference
AKT3	mutation_prob_AKT3	is_reference	618	1197	0.012812168119182015	0.02003431042868668	0.1821760442097693		0	0	False	False	global_reference_shift_ok	sample_not_below_reference	is_reference
TP53	mutation_prob_TP53	is_reference	618	1197	0.2325491251024992	0.3230981018034288	0.38178780284043445		0	0	False	False	global_reference_shift_ok	sample_not_below_reference	is_reference
CDKN2A	mutation_prob_CDKN2A	is_reference	618	1197	0.38450201108641807	0.35653142240787833	-0.2695438704636456		0	0	True	False	cellstate_residual_or_mut_vs_wt	reference_higher_than_sample	is_reference
CTNNB1	mutation_prob_CTNNB1	is_reference	618	1197	0.17337852199692433	0.11646770164586702	-0.494972598702798		0	0	True	False	cellstate_residual_or_mut_vs_wt	reference_higher_than_sample	is_reference
APC	mutation_prob_APC	is_reference	618	1197	0.3071793817400417	0.29607373803165077	0.03448210602017454		0	0	False	False	global_reference_shift_ok	sample_not_below_reference	is_reference
ARID2	mutation_prob_ARID2	is_reference	618	1197	0.391260771649073	0.44081941641639494	0.4718673706921024		0	0	False	False	global_reference_shift_ok	sample_not_below_reference	is_reference
SETD2	mutation_prob_SETD2	is_reference	618	1197	0.2763799830775374	0.11981164673808403	-0.5387416761969649		0	0	True	False	cellstate_residual_or_mut_vs_wt	reference_higher_than_sample	is_reference
KDM6A	mutation_prob_KDM6A	is_reference	618	1197	9.607501183113362e-05	9.474855610256303e-05	-0.009738477801840117		0	0	False	False	global_reference_shift_ok	sample_not_below_reference	is_reference
ARID1A	mutation_prob_ARID1A	is_reference	618	1197	0.2431267051403117	0.344106814864564	0.6431369686351802		0	0	False	False	global_reference_shift_ok	sample_not_below_reference	is_reference
RAC1	mutation_prob_RAC1	is_reference	618	1197	0.3093216447516606	0.21026461274319277	-0.5184914822114618		0	0	True	False	cellstate_residual_or_mut_vs_wt	reference_higher_than_sample	is_reference
PPP6C	mutation_prob_PPP6C	is_reference	618	1197	0.3898014508332365	0.4522248522489643	0.476333768617877		0	0	False	False	global_reference_shift_ok	sample_not_below_reference	is_reference
PREX2	mutation_prob_PREX2	is_reference	618	1197	0.46929418664575057	0.45624936388857473	-0.07633430934401808		0	0	False	False	global_reference_shift_ok	sample_not_below_reference	is_reference
IDH1	mutation_prob_IDH1	is_reference	618	1197	0.19782639401420726	0.04076631385657542	-0.7117794486215538		0	0	True	False	cellstate_residual_or_mut_vs_wt	reference_higher_than_sample	is_reference
KIT	mutation_prob_KIT	is_reference	618	1197	0.07817378502856996	0.04250209388679757	-0.5460306645794637		0	0	True	False	cellstate_residual_or_mut_vs_wt	reference_higher_than_sample	is_reference
GNAQ	mutation_prob_GNAQ	is_reference	618	1197	0.00031719887830700415	0.00019853080070304972	-0.36388436030745686		0	0	True	False	cellstate_residual_or_mut_vs_wt	reference_higher_than_sample	is_reference
GNA11	mutation_prob_GNA11	is_reference	618	1197	0.10844579360653098	0.05191827043602413	-0.5691791506814501		0	0	True	False	cellstate_residual_or_mut_vs_wt	reference_higher_than_sample	is_reference
BRAF	mutation_prob_BRAF	is_reference	618	1197	0.5313178840421343	0.6153655046362062	0.5582483717384075		0	0	False	False	global_reference_shift_ok	sample_not_below_reference	is_reference
NRAS	mutation_prob_NRAS	is_reference	618	1197	0.38591652542689214	0.3281388787828745	-0.23023308000313625		0	0	True	False	cellstate_residual_or_mut_vs_wt	reference_higher_than_sample	is_reference
NF1	mutation_prob_NF1	is_reference	618	1197	0.3322060777004224	0.2992687622828811	-0.30893036258391393		0	0	True	False	cellstate_residual_or_mut_vs_wt	reference_higher_than_sample	is_reference
MAP2K1	mutation_prob_MAP2K1	is_reference	618	1197	0.26066985329680226	0.19497270806300465	-0.3278179266937571		0	0	True	False	cellstate_residual_or_mut_vs_wt	reference_higher_than_sample	is_reference
MAP2K2	mutation_prob_MAP2K2	is_reference	618	1197	0.012365604983300187	0.009304479760409153	-0.0911718346567606		0	0	False	False	global_reference_shift_ok	sample_not_below_reference	is_reference
KRAS	mutation_prob_KRAS	is_reference	618	1197	0.0005564354716877868	0.002572326139140021	0.5214032924814733		0	0	False	False	global_reference_shift_ok	sample_not_below_reference	is_reference
HRAS	mutation_prob_HRAS	is_reference	618	1197	0.00015477246763279863	0.0006861129261990595	0.659510156188746		0	0	False	False	global_reference_shift_ok	sample_not_below_reference	is_reference
PTEN	mutation_prob_PTEN	is_reference	618	1197	0.1886930596906644	0.26409646911720175	0.49263666177309506		0	0	False	False	global_reference_shift_ok	sample_not_below_reference	is_reference
PIK3CA	mutation_prob_PIK3CA	is_reference	618	1197	0.001479788080852716	0.0009247227972717921	-0.19542113103686942		0	0	False	False	global_reference_shift_ok	sample_not_below_reference	is_reference
AKT1	mutation_prob_AKT1	is_reference	618	1197	0.00023129231375348166	0.0004274249828232834	0.27810356527781166		0	0	False	False	global_reference_shift_ok	sample_not_below_reference	is_reference
AKT3	mutation_prob_AKT3	is_reference	618	1197	0.012812168119182015	0.02003431042868668	0.1821760442097693		0	0	False	False	global_reference_shift_ok	sample_not_below_reference	is_reference
TP53	mutation_prob_TP53	is_reference	618	1197	0.2325491251024992	0.3230981018034288	0.38178780284043445		0	0	False	False	global_reference_shift_ok	sample_not_below_reference	is_reference
CDKN2A	mutation_prob_CDKN2A	is_reference	618	1197	0.38450201108641807	0.35653142240787833	-0.2695438704636456		0	0	True	False	cellstate_residual_or_mut_vs_wt	reference_higher_than_sample	is_reference
CTNNB1	mutation_prob_CTNNB1	is_reference	618	1197	0.17337852199692433	0.11646770164586702	-0.494972598702798		0	0	True	False	cellstate_residual_or_mut_vs_wt	reference_higher_than_sample	is_reference
APC	mutation_prob_APC	is_reference	618	1197	0.3071793817400417	0.29607373803165077	0.03448210602017454		0	0	False	False	global_reference_shift_ok	sample_not_below_reference	is_reference
ARID2	mutation_prob_ARID2	is_reference	618	1197	0.391260771649073	0.44081941641639494	0.4718673706921024		0	0	False	False	global_reference_shift_ok	sample_not_below_reference	is_reference
SETD2	mutation_prob_SETD2	is_reference	618	1197	0.2763799830775374	0.11981164673808403	-0.5387416761969649		0	0	True	False	cellstate_residual_or_mut_vs_wt	reference_higher_than_sample	is_reference
KDM6A	mutation_prob_KDM6A	is_reference	618	1197	9.607501183113362e-05	9.474855610256303e-05	-0.009738477801840117		0	0	False	False	global_reference_shift_ok	sample_not_below_reference	is_reference
ARID1A	mutation_prob_ARID1A	is_reference	618	1197	0.2431267051403117	0.344106814864564	0.6431369686351802		0	0	False	False	global_reference_shift_ok	sample_not_below_reference	is_reference
RAC1	mutation_prob_RAC1	is_reference	618	1197	0.3093216447516606	0.21026461274319277	-0.5184914822114618		0	0	True	False	cellstate_residual_or_mut_vs_wt	reference_higher_than_sample	is_reference
PPP6C	mutation_prob_PPP6C	is_reference	618	1197	0.3898014508332365	0.4522248522489643	0.476333768617877		0	0	False	False	global_reference_shift_ok	sample_not_below_reference	is_reference
PREX2	mutation_prob_PREX2	is_reference	618	1197	0.46929418664575057	0.45624936388857473	-0.07633430934401808		0	0	False	False	global_reference_shift_ok	sample_not_below_reference	is_reference
IDH1	mutation_prob_IDH1	is_reference	618	1197	0.19782639401420726	0.04076631385657542	-0.7117794486215538		0	0	True	False	cellstate_residual_or_mut_vs_wt	reference_higher_than_sample	is_reference
KIT	mutation_prob_KIT	is_reference	618	1197	0.07817378502856996	0.04250209388679757	-0.5460306645794637		0	0	True	False	cellstate_residual_or_mut_vs_wt	reference_higher_than_sample	is_reference
GNAQ	mutation_prob_GNAQ	is_reference	618	1197	0.00031719887830700415	0.00019853080070304972	-0.36388436030745686		0	0	True	False	cellstate_residual_or_mut_vs_wt	reference_higher_than_sample	is_reference
GNA11	mutation_prob_GNA11	is_reference	618	1197	0.10844579360653098	0.05191827043602413	-0.5691791506814501		0	0	True	False	cellstate_residual_or_mut_vs_wt	reference_higher_than_sample	is_reference
