## Supplementary_Tables for "scOPE identifies which driver-associated expression programs transfer from bulk tumors to single cells": Supplementary_Table_S1_bulk_model_audit.csv

cancer	driver	prior	n_pos	n_neg	auroc	auroc_ci_lo	auroc_ci_hi	auprc	auprc_baseline	brier	perm_p	fdr_q	claim_safe
AML	NPM1	strong	141	510	0.9710193297177027	0.9580833680990125	0.9819920734251146	0.8717143624809105	0.21658986175115208	0.052783886609914184	0.0004997501249375312	0.000958979969474722	True
AML	SRSF2	weak	72	579	0.9600844367683747	0.9371024035693725	0.9785789675686049	0.8155260143951815	0.11059907834101383	0.04720720961037333	0.0004997501249375312	0.000958979969474722	True
AML	CEBPA	intermediate	37	614	0.9287789418082578	0.8926401972004578	0.9610892244035566	0.6077232843304446	0.05683563748079877	0.05422246236273094	0.0004997501249375312	0.000958979969474722	True
AML	IDH2	strong	73	578	0.9104138029103664	0.8764919182822202	0.9406331468929232	0.5289755722670488	0.11213517665130568	0.08799902268015705	0.0004997501249375312	0.000958979969474722	True
AML	TP53	intermediate	57	594	0.9011459625494712	0.8514051332033787	0.9427018725264339	0.6716753375930812	0.08755760368663594	0.0743126103212967	0.0004997501249375312	0.000958979969474722	True
AML	IDH1	strong	49	602	0.8981286866906231	0.8519543697877823	0.9344379279951185	0.40402187539211243	0.07526881720430108	0.08017031513833338	0.0004997501249375312	0.000958979969474722	True
AML	RUNX1	intermediate	75	576	0.8918750000000001	0.8502962962962962	0.9272685185185185	0.5268780927092075	0.1152073732718894	0.10300685860480803	0.0004997501249375312	0.000958979969474722	True
AML	KIT	unspecified	16	635	0.8436023622047244	0.7381619094488189	0.9278567913385827	0.15264548378119036	0.02457757296466974	0.0654069797899885	0.0004997501249375312	0.000958979969474722	True
AML	SMC1A	unspecified	4	517	0.8375241779497099	0.6479690522243714	0.9845502901353964	0.2848247783962069	0.007677543186180422	0.04726090035538916	0.0074962518740629685	0.011827419623521572	False
AML	ASXL1	weak	63	588	0.8331173739337006	0.776181702839866	0.8844623960695388	0.40016238700676127	0.0967741935483871	0.13672922798216505	0.0004997501249375312	0.000958979969474722	True
AML	BCORL1	unspecified	13	638	0.8081745840366531	0.6790420786110442	0.9199481552929829	0.15514869196191186	0.019969278033794162	0.041413612196468615	0.0004997501249375312	0.000958979969474722	True
AML	SF3B1	weak	35	616	0.8074675324675324	0.730420918367347	0.877505797773655	0.298235462835079	0.053763440860215055	0.10722634247934468	0.0004997501249375312	0.000958979969474722	True
AML	DNMT3A	intermediate	138	513	0.7971155747662231	0.755722236347713	0.8365122750515581	0.515410908690156	0.2119815668202765	0.1698676762623507	0.0004997501249375312	0.000958979969474722	True
AML	GATA2	unspecified	29	622	0.786783457146025	0.6721268987692649	0.88696086040581	0.2998481147553358	0.0445468509984639	0.10708160823015868	0.0004997501249375312	0.000958979969474722	True
AML	WT1	unspecified	47	604	0.7793081583767789	0.7136712695505143	0.8464148583908694	0.22303010973344944	0.07219662058371736	0.1407387772256502	0.0004997501249375312	0.000958979969474722	True
AML	STAG2	unspecified	43	608	0.7719553243574051	0.6810310205018361	0.8532454865361077	0.31042803806361574	0.06605222734254992	0.11301179478170882	0.0004997501249375312	0.000958979969474722	True
AML	TET2	unspecified	82	569	0.7279351879634789	0.6669965493591667	0.7907379227570834	0.3492345337536557	0.1259600614439324	0.1704685674465047	0.0004997501249375312	0.000958979969474722	True
AML	FLT3	intermediate	67	584	0.7090830096094869	0.6475624872214271	0.7685340421181762	0.2083202552466903	0.10291858678955453	0.19538938586022428	0.0004997501249375312	0.000958979969474722	True
AML	KRAS	intermediate	34	617	0.6979216321860997	0.6026289446086376	0.7921679855086281	0.14463200909664387	0.05222734254992319	0.15600614284952197	0.0004997501249375312	0.000958979969474722	True
AML	PTPN11	unspecified	32	619	0.6933562197092084	0.6048894386106624	0.7730411954765749	0.10086839584670391	0.04915514592933948	0.15278387545950836	0.0004997501249375312	0.000958979969474722	True
AML	SMC3	unspecified	10	641	0.690795631825273	0.4974960998439938	0.8524414976599063	0.05135503593986712	0.015360983102918587	0.05566209618538571	0.017491254372813594	0.024114156513976023	False
AML	NRAS	intermediate	96	555	0.6841403903903904	0.6324507319819819	0.7355198948948948	0.25423884677368785	0.14746543778801843	0.21243002493808757	0.0004997501249375312	0.000958979969474722	True
AML	BCOR	unspecified	34	617	0.6335208313471256	0.5274442272857279	0.7320538182858233	0.08316074876434561	0.05222734254992319	0.16224400264037647	0.004497751124437781	0.007513890113766645	True
AML	RAD21	unspecified	15	636	0.6287211740041928	0.4693815513626834	0.7855634171907756	0.08494169409014891	0.02304147465437788	0.09230619717631855	0.04097951024487756	0.053880467173820494	False
AML	U2AF1	weak	32	619	0.6203554119547657	0.5192270799676898	0.7200159026655897	0.10184724308052812	0.04915514592933948	0.1526387940173076	0.00849575212393803	0.012834008527651068	True
AML	ZRSR2	unspecified	4	517	0.5986460348162476	0.48646034816247585	0.6924564796905223	0.011372961767281661	0.007677543186180422	0.03320381692186524	0.2563718140929535	0.300866095877681	False
AML	PHF6	unspecified	21	630	0.5869992441421013	0.43446712018140593	0.7310128495842777	0.07307812996385922	0.03225806451612903	0.110474962749375	0.08445777111444278	0.10902730452955339	False
AML	EZH2	unspecified	19	632	0.5140739506995335	0.3736446535642904	0.6495669553630913	0.03690276383936	0.029185867895545316	0.163105506695952	0.42128935532233885	0.48530573422965934	False
AML	CBL	unspecified	13	638	0.45490716180371354	0.27909633469978296	0.632644080057873	0.057040657391908146	0.019969278033794162	0.1176491645769958	0.7131434282858571	0.7671694455802401	False
AML	ETV6	unspecified	0	131									False
AML	KDM6A	unspecified	0	0									False
AML	SETD2	unspecified	0	0									False
AML	KMT2A	unspecified	0	0									False
BRCA	TP53	strong	264	639	0.9313439559918434	0.9135593019395837	0.9462949625361599	0.8339631400470829	0.292358803986711	0.0989105330560867	0.0004997501249375312	0.000958979969474722	True
BRCA	CDH1	intermediate	102	801	0.8886808156471077	0.8515593253531124	0.9208926954052532	0.5110720935322184	0.11295681063122924	0.12182466151955418	0.0004997501249375312	0.000958979969474722	True
BRCA	GATA3	intermediate	96	807	0.8437112763320942	0.8028571612969847	0.8810463780462618	0.45897339020071615	0.10631229235880399	0.1385714560652613	0.0004997501249375312	0.000958979969474722	True
BRCA	PIK3CA	strong	273	630	0.8265189836618407	0.7997020175591604	0.8545623292051863	0.6322245385459748	0.3023255813953488	0.17100798652482388	0.0004997501249375312	0.000958979969474722	True
BRCA	AKT1	unspecified	24	879	0.7872582480091013	0.7070925767918089	0.8570368790291998	0.08341592078910506	0.026578073089700997	0.09758960645241674	0.0004997501249375312	0.000958979969474722	True
BRCA	ERBB2	unspecified	23	880	0.7507905138339922	0.6223814229249012	0.8659609683794466	0.198779326780278	0.02547065337763012	0.11134440095772902	0.0004997501249375312	0.000958979969474722	True
BRCA	ARID1A	unspecified	26	877	0.7466450311376195	0.6814676344180335	0.8152453732128759	0.0594266692749254	0.028792912513842746	0.12101161274152876	0.0004997501249375312	0.000958979969474722	True
BRCA	MAP3K1	weak	66	837	0.7304406067846928	0.6621737084102676	0.7962990116215922	0.2708338334635544	0.07308970099667775	0.17110606203996667	0.0004997501249375312	0.000958979969474722	True
BRCA	RUNX1	unspecified	32	871	0.7202210103329506	0.6164502009184845	0.814963045350172	0.11394960992508671	0.035437430786267994	0.14533030764606178	0.0004997501249375312	0.000958979969474722	True
BRCA	FOXA1	unspecified	27	876	0.6994334517165568	0.5993858870285811	0.7872547776086589	0.06213215715446414	0.029900332225913623	0.14293768820552555	0.0004997501249375312	0.000958979969474722	True
BRCA	BRCA1	unspecified	22	881	0.6929109483025487	0.5996994634196677	0.7730381281601486	0.043315802683592024	0.024363233665559248	0.11648619230408662	0.0014992503748125937	0.002729404528504978	True
BRCA	RB1	unspecified	20	883	0.6816534541336353	0.5807955832389581	0.7784980181200452	0.13588183796977218	0.0221483942414175	0.10987149216697777	0.0004997501249375312	0.000958979969474722	True
BRCA	KMT2C	unspecified	77	826	0.6445080343385428	0.5844985220590547	0.7053107606679035	0.15364941408020635	0.08527131782945736	0.20885609165477018	0.0004997501249375312	0.000958979969474722	True
BRCA	PTEN	unspecified	48	855	0.6407894736842105	0.5613249269005848	0.7153557504873294	0.09956011977886531	0.053156146179401995	0.18543484928387724	0.0014992503748125937	0.002729404528504978	True
BRCA	PIK3R1	unspecified	23	880	0.6330533596837944	0.5041452569169961	0.7504039031620553	0.06661780851500641	0.02547065337763012	0.12938526332890726	0.012993503248375811	0.0190214171264883	True
BRCA	ERBB3	unspecified	14	889	0.6189940543146392	0.465599389362044	0.7544050297284268	0.025005002892959087	0.015503875968992248	0.09122324919335202	0.06296851574212893	0.08203237830625972	False
BRCA	ATM	unspecified	17	886	0.5614792192271942	0.42250365157349623	0.7055802682246711	0.03649091038970883	0.018826135105204873	0.11356779118892324	0.1839080459770115	0.2213130722774206	False
BRCA	BRCA2	unspecified	20	883	0.5128539071347679	0.3770370894677237	0.6463887315968289	0.05143767810692444	0.0221483942414175	0.1290604866528133	0.4237881059470265	0.48530573422965934	False
BRCA	KRAS	unspecified	0	0									False
BRCA	BRAF	unspecified	0	0									False
BRCA	PALB2	unspecified	0	0									False
BRCA	CCND1	unspecified	0	0									False
CRC	BRAF	strong	48	360	0.9105902777777777	0.8555425347222221	0.9511588541666668	0.684286875523369	0.11764705882352941	0.08005137046961142	0.0004997501249375312	0.000958979969474722	True
CRC	TP53	intermediate	239	169	0.9027010967789855	0.8678870292887029	0.9337005768611819	0.8981930950357747	0.5857843137254902	0.1177966459395201	0.0004997501249375312	0.000958979969474722	True
CRC	MSH2	unspecified	12	396	0.867003367003367	0.771875	0.9486584595959596	0.18107677749320344	0.029411764705882353	0.04594926991379534	0.0004997501249375312	0.000958979969474722	True
CRC	APC	strong	275	133	0.8504169514695831	0.801665071770335	0.8932105263157895	0.8716386054738057	0.6740196078431373	0.13719163670021892	0.0004997501249375312	0.000958979969474722	True
CRC	RNF43	unspecified	35	373	0.8381463040980467	0.7546878590578322	0.9101531980084258	0.4732312469960913	0.0857843137254902	0.10434661688239653	0.0004997501249375312	0.000958979969474722	True
CRC	ARID1A	unspecified	41	367	0.8330564232072837	0.761543829334751	0.8987987638731972	0.33995710867207024	0.10049019607843138	0.11885355765774433	0.0004997501249375312	0.000958979969474722	True
CRC	KRAS	strong	163	245	0.8289971203205208	0.7887798923250281	0.8671115562789533	0.7083381900681994	0.39950980392156865	0.16908065286594265	0.0004997501249375312	0.000958979969474722	True
CRC	FBXW7	weak	57	351	0.8240115959414206	0.7676225820962663	0.8763445294147049	0.46746646677559356	0.13970588235294118	0.13885631818822225	0.0004997501249375312	0.000958979969474722	True
CRC	KMT2D	unspecified	47	361	0.8198267224612483	0.7327680202746508	0.9016399481346141	0.5528027921284577	0.11519607843137254	0.11307352022299351	0.0004997501249375312	0.000958979969474722	True
CRC	PMS2	unspecified	9	399	0.8164856585909217	0.6413116123642439	0.9562795878585353	0.2201954562032041	0.022058823529411766	0.046046116807715816	0.0004997501249375312	0.000958979969474722	True
CRC	CTNNB1	unspecified	26	382	0.8090012082158679	0.7145489327426501	0.8954918445428915	0.3230424723402814	0.06372549019607843	0.08736818484946095	0.0004997501249375312	0.000958979969474722	True
CRC	SETD2	unspecified	26	382	0.7980265807490938	0.6954238824003222	0.8928815948449456	0.3168861119955764	0.06372549019607843	0.10399823492379065	0.0004997501249375312	0.000958979969474722	True
CRC	PIK3CA	intermediate	94	314	0.7884875999457921	0.741205617292316	0.8336834259384741	0.4809504496349587	0.23039215686274508	0.1832648014951801	0.0004997501249375312	0.000958979969474722	True
CRC	SOX9	unspecified	48	360	0.7807291666666667	0.7087876157407407	0.844330150462963	0.3328101507414896	0.11764705882352941	0.15150742520244678	0.0004997501249375312	0.000958979969474722	True
CRC	TGFBR2	unspecified	13	395	0.7659201557935735	0.6280331061343719	0.8965968841285298	0.1595996621294598	0.031862745098039214	0.0674997903755702	0.0004997501249375312	0.000958979969474722	True
CRC	KMT2C	unspecified	34	374	0.7546398238439761	0.6642792544825418	0.8361925920100659	0.25733532804106724	0.08333333333333333	0.13623358507712666	0.0004997501249375312	0.000958979969474722	True
CRC	PTEN	unspecified	26	382	0.7538260169150222	0.6588501812323801	0.8357858437374145	0.14946390806004714	0.06372549019607843	0.13575363744988808	0.0004997501249375312	0.000958979969474722	True
CRC	FAT4	unspecified	84	324	0.7530496766607877	0.6955054012345678	0.8097865226337447	0.42032305988086505	0.20588235294117646	0.186853323807936	0.0004997501249375312	0.000958979969474722	True
CRC	MSH6	unspecified	12	396	0.7424242424242424	0.6115214646464646	0.8600589225589225	0.10137305496970932	0.029411764705882353	0.05871460111931042	0.0024987506246876563	0.00443528235882059	True
CRC	MLH1	unspecified	16	392	0.7142857142857143	0.597397161989796	0.8149154974489796	0.07622187475476333	0.0392156862745098	0.09238787965069924	0.00399800099950025	0.006839953517217294	True
CRC	SMAD4	intermediate	47	361	0.6960570519243237	0.619965226616373	0.7670831614310132	0.20187234544387922	0.11519607843137254	0.19331754233244808	0.0004997501249375312	0.000958979969474722	True
CRC	SMAD2	unspecified	13	395	0.6930866601752679	0.535730282375852	0.8346786757546252	0.10386432894692212	0.031862745098039214	0.05782022229290311	0.0079960019990005	0.012341655259326857	True
CRC	TCF7L2	unspecified	41	367	0.6113510998870207	0.5278776500299063	0.6935020269821227	0.14275977351144117	0.10049019607843138	0.19785287356941178	0.0079960019990005	0.012341655259326857	True
CRC	NRAS	unspecified	20	388	0.5009020618556701	0.36340206185567014	0.6240109536082472	0.056494414562239914	0.049019607843137254	0.15390945762770775	0.49375312343828087	0.5564519327637769	False
CRC	ERBB2	unspecified	10	398	0.421105527638191	0.24597989949748744	0.6075628140703516	0.023708730023830463	0.024509803921568627	0.10382547548919503	0.8020989505247377	0.8499854550336773	False
GBM	IDH1	strong	7	148	0.9633204633204633	0.9140926640926641	0.996138996138996	0.6334776334776334	0.04516129032258064	0.030157611497617882	0.0004997501249375312	0.000958979969474722	True
GBM	ATRX	unspecified	10	145	0.8620689655172413	0.7689655172413793	0.9434482758620689	0.3843768392756084	0.06451612903225806	0.05284277083114296	0.0004997501249375312	0.000958979969474722	True
GBM	TP53	unspecified	51	104	0.8288084464555053	0.7526300904977375	0.8942401960784314	0.7465714361541462	0.32903225806451614	0.16346836631699993	0.0004997501249375312	0.000958979969474722	True
GBM	PDGFRA	intermediate	7	148	0.7895752895752896	0.5839527027027027	0.9478764478764479	0.20280191304652218	0.04516129032258064	0.04748819155914547	0.005997001499250375	0.009676979691972195	True
GBM	RB1	unspecified	13	142	0.7307692307692308	0.5715059588299025	0.880295232936078	0.37969268164372094	0.08387096774193549	0.0908584515711021	0.0014992503748125937	0.002729404528504978	True
GBM	EGFR	strong	44	111	0.7145782145782147	0.6289567977067978	0.7948658886158885	0.4387822315655739	0.2838709677419355	0.2176027702934447	0.0004997501249375312	0.000958979969474722	True
GBM	NF1	intermediate	16	139	0.6960431654676259	0.5283048561151079	0.8439860611510791	0.29796400618843294	0.1032258064516129	0.09581729400300454	0.006496751624187906	0.010365603714996435	True
GBM	PTEN	weak	50	105	0.612	0.5152333333333333	0.7005714285714286	0.3989672907344591	0.3225806451612903	0.24705142201988894	0.012993503248375811	0.0190214171264883	True
GBM	STAG2	unspecified	7	148	0.5135135135135135	0.3175434362934363	0.7036679536679535	0.05273147765019752	0.04516129032258064	0.0660517064160882	0.4612693653173413	0.5240019990004997	False
GBM	PIK3R1	unspecified	12	143	0.4632867132867133	0.27564102564102566	0.6515151515151515	0.08029926540762763	0.07741935483870968	0.13959625349869506	0.6711644177911045	0.7275217353155483	False
GBM	PIK3CA	unspecified	14	141	0.4214792299898683	0.27959726443769	0.5744807497467072	0.0883626065553691	0.09032258064516129	0.1344165424419122	0.8295852073963018	0.8661845547814329	False
GBM	IDH2	unspecified	0	0									False
GBM	CDKN2A	unspecified	1	123									False
GBM	CIC	unspecified	1	123									False
GBM	TERT	unspecified	0	93									False
GBM	MDM2	unspecified	0	0									False
GBM	MDM4	unspecified	0	124									False
LUAD	KEAP1	intermediate	91	476	0.920121894911811	0.8884465324591376	0.94787434204451	0.7008725247950341	0.16049382716049382	0.093226670780568	0.0004997501249375312	0.000958979969474722	True
LUAD	TP53	intermediate	257	310	0.8834567591314171	0.8541584034140832	0.9089048575373416	0.8283944557048752	0.4532627865961199	0.13869090733791498	0.0004997501249375312	0.000958979969474722	True
LUAD	STK11	intermediate	69	498	0.8784995052674466	0.8362078749781735	0.9149394680169955	0.4677974791311036	0.12169312169312169	0.11899712434067189	0.0004997501249375312	0.000958979969474722	True
LUAD	EGFR	strong	67	500	0.8498507462686568	0.800255223880597	0.8946298507462686	0.4935631378658268	0.11816578483245149	0.12504352301853822	0.0004997501249375312	0.000958979969474722	True
LUAD	KRAS	strong	148	419	0.8452396310391537	0.8099690382506611	0.880039347223118	0.6233420305526003	0.26102292768959434	0.15061832802042635	0.0004997501249375312	0.000958979969474722	True
LUAD	ERBB2	unspecified	4	450	0.7977777777777778	0.595	0.992236111111111	0.3050808980765512	0.00881057268722467	0.037817799008834016	0.015992003998001	0.022708645677161417	False
LUAD	SMARCA4	unspecified	42	525	0.7971882086167801	0.7182755102040816	0.8693571428571427	0.3231971344530109	0.07407407407407407	0.12360144947624775	0.0004997501249375312	0.000958979969474722	True
LUAD	RB1	unspecified	27	540	0.7955418381344306	0.6859362139917694	0.8888323045267488	0.31765649097656173	0.047619047619047616	0.08236884629060964	0.0004997501249375312	0.000958979969474722	True
LUAD	U2AF1	unspecified	13	554	0.7159122465981672	0.5835844209941683	0.8309011385726186	0.06830290945646957	0.02292768959435626	0.0753663772291271	0.00399800099950025	0.006839953517217294	True
LUAD	ATM	unspecified	41	526	0.6998979875730316	0.606400120560141	0.7929205694148195	0.2201582705445889	0.07231040564373897	0.14906769825768346	0.0004997501249375312	0.000958979969474722	True
LUAD	PTPRD	unspecified	84	483	0.681603076013014	0.6183507098491571	0.7385672384895986	0.27318992188423485	0.14814814814814814	0.2021250303853714	0.0004997501249375312	0.000958979969474722	True
LUAD	NF1	unspecified	58	509	0.6492446311225526	0.5740795000338731	0.7220776031434185	0.17657651259102033	0.10229276895943562	0.20429917511335619	0.0004997501249375312	0.000958979969474722	True
LUAD	SETD2	unspecified	33	534	0.643116558846896	0.536712631937351	0.7361834638520033	0.15749420602039688	0.0582010582010582	0.15671100488277698	0.005497251374312844	0.008972525231637055	True
LUAD	MET	unspecified	20	547	0.6399451553930531	0.5027399451553931	0.7696777879341863	0.06954637430408386	0.03527336860670194	0.08899041646658025	0.01699150424787606	0.023654839247043143	True
LUAD	PIK3CA	unspecified	27	540	0.6157750342935528	0.5078480795610425	0.7217438271604938	0.07454475374783841	0.047619047619047616	0.1309438358067365	0.015492253873063468	0.022221212626010227	True
LUAD	BRAF	unspecified	41	526	0.6068348326068812	0.5133995641287211	0.6927142260966336	0.10232392601229098	0.07231040564373897	0.19376459268794655	0.01199400299850075	0.017927878166180067	True
LUAD	MGA	unspecified	40	527	0.5975806451612904	0.5024620493358634	0.6953071631878558	0.16818800396028838	0.07054673721340388	0.19035827456621093	0.014992503748125937	0.021723831961570236	True
LUAD	RBM10	unspecified	34	533	0.5470146782915792	0.4454792517382188	0.6495475113122172	0.07301911263776877	0.059964726631393295	0.17396845008776368	0.17041479260369816	0.20682820982671057	False
LUAD	ARID1A	unspecified	30	537	0.4837368094351334	0.3748587833643699	0.593483860955928	0.05623647501046845	0.05291005291005291	0.18063523224525632	0.6046976511744128	0.6656361741609815	False
LUAD	CDKN2A	unspecified	20	547	0.4754113345521024	0.3403999085923217	0.6109689213893967	0.04245337389571665	0.03527336860670194	0.1581411260391375	0.6431784107946027	0.7025487256371814	False
PAAD	KRAS	strong	111	61	0.9437306158617634	0.9072441293752769	0.9745975483680402	0.9690065127312045	0.6453488372093024	0.08645213504516289	0.0004997501249375312	0.000958979969474722	True
PAAD	TP53	intermediate	103	69	0.779091037005769	0.7050724637681159	0.8477909103700576	0.8163873295376867	0.5988372093023255	0.18933612730246183	0.0004997501249375312	0.000958979969474722	True
PAAD	GNAS	unspecified	9	163	0.7750511247443763	0.6461997273346967	0.8827539195637355	0.1333718389273945	0.05232558139534884	0.07859686553265095	0.0034982508745627187	0.0061327361010852606	True
PAAD	KDM6A	unspecified	6	166	0.7620481927710843	0.5923694779116466	0.9186746987951807	0.2445095109749954	0.03488372093023256	0.043587258528395026	0.01649175412293853	0.023186426588685857	True
PAAD	SMAD4	intermediate	36	136	0.7561274509803921	0.6774765114379085	0.8294526143790849	0.401956933289311	0.20930232558139536	0.17667955654163753	0.0004997501249375312	0.000958979969474722	True
PAAD	CDKN2A	intermediate	34	138	0.709931798806479	0.6246696504688832	0.7866634697357204	0.3073963819379498	0.19767441860465115	0.20075815928351737	0.0004997501249375312	0.000958979969474722	True
PAAD	TGFBR2	unspecified	8	164	0.6844512195121951	0.5068407012195122	0.8430259146341461	0.08866858744825878	0.046511627906976744	0.08757969856643212	0.03498250874562719	0.04642538543812206	True
PAAD	MAP2K4	unspecified	4	168	0.6205357142857143	0.36904761904761907	0.8720610119047617	0.06893408134642356	0.023255813953488372	0.05305648847482595	0.2288855572213893	0.2731239422305654	False
PAAD	RNF43	unspecified	11	161	0.6132128740824393	0.405957086391869	0.8041078486730658	0.1179014435326553	0.06395348837209303	0.09757868640910984	0.11294352823588207	0.14068404394294082	False
PAAD	KMT2D	unspecified	7	165	0.5740259740259741	0.3904545454545455	0.7515800865800862	0.06038730756415884	0.040697674418604654	0.0699413912124056	0.2538730634682659	0.30041645843744796	False
PAAD	ARID1A	unspecified	8	164	0.5259146341463414	0.36966463414634143	0.6821646341463414	0.052765173808666674	0.046511627906976744	0.0888666698171067	0.4207896051974013	0.48530573422965934	False
PAAD	ROBO2	unspecified	4	168	0.28125	0.19345238095238093	0.38098958333333316	0.01960788632864301	0.023255813953488372	0.050859828795106476	0.9405297351324338	0.9677914665855477	False
PAAD	ATM	unspecified	7	165	0.2675324675324675	0.10818181818181817	0.4406926406926407	0.02985814616900578	0.040697674418604654	0.05763726287796474	0.9880059970014993	0.991504247876062	False
PAAD	STK11	unspecified	4	168	0.1875	0.08779761904761904	0.31845238095238093	0.017232623066996397	0.023255813953488372	0.04377291946799446	0.9850074962518741	0.991504247876062	False
PAAD	BRCA2	unspecified	0	138									False
SKCM	NRAS	strong	128	338	0.8430565828402367	0.8027361085428993	0.8772680519600592	0.6508338377806923	0.27467811158798283	0.1525861419639445	0.0004997501249375312	0.000958979969474722	True
SKCM	BRAF	strong	240	226	0.824391592920354	0.7872575589970502	0.8604936393805309	0.8381159156319369	0.5150214592274678	0.1706989796616271	0.0004997501249375312	0.000958979969474722	True
SKCM	TP53	weak	70	396	0.8005411255411254	0.7362184343434344	0.856642316017316	0.5035940705296168	0.15021459227467812	0.1411388395324015	0.0004997501249375312	0.000958979969474722	True
SKCM	PTEN	unspecified	44	422	0.7618483412322274	0.6800368914261095	0.8323015402843602	0.2961185690344642	0.0944206008583691	0.14321529302492364	0.0004997501249375312	0.000958979969474722	True
SKCM	GNAQ	unspecified	10	456	0.7348684210526316	0.560641447368421	0.8800493421052631	0.07624635303664912	0.02145922746781116	0.03856921671124666	0.005497251374312844	0.008972525231637055	True
SKCM	NF1	intermediate	68	398	0.7067321903635827	0.6363037614543305	0.7729095846881466	0.301791118371371	0.1459227467811159	0.18972037153421484	0.0004997501249375312	0.000958979969474722	True
SKCM	KIT	unspecified	21	445	0.7036918138041733	0.5827581594435527	0.8160700909577312	0.10521528314402223	0.045064377682403435	0.11145583765528673	0.0024987506246876563	0.00443528235882059	True
SKCM	AKT1	unspecified	3	369	0.6982836495031616	0.5228997289972901	0.8365176151761516	0.018216998434784276	0.008064516129032258	0.019132921509529614	0.1359320339830085	0.16639955884126903	False
SKCM	IDH1	unspecified	23	443	0.6649327706349986	0.527794680537835	0.7882225929924427	0.1629288833759511	0.04935622317596566	0.10653459513798885	0.004497751124437781	0.007513890113766645	True
SKCM	MAP2K1	unspecified	27	439	0.6158778368345565	0.5173289462583311	0.7154686577237828	0.08215855739863191	0.05793991416309013	0.15200624154396156	0.020989505247376312	0.028658747549302272	True
SKCM	PIK3CA	unspecified	11	455	0.6153846153846154	0.4635264735264736	0.7654495504495504	0.047282422300696125	0.023605150214592276	0.05060909825696618	0.10144927536231885	0.12862318840579712	False
SKCM	PREX2	unspecified	97	369	0.6078004079009862	0.5430607940100018	0.6730652641577962	0.2756944719077835	0.20815450643776823	0.23342280696583154	0.0009995002498750624	0.0018923871397634514	True
SKCM	CDKN2A	unspecified	61	405	0.596842744383728	0.5273021655535317	0.666264926128314	0.17941286134659673	0.13090128755364808	0.21375663511150383	0.00849575212393803	0.012834008527651068	True
SKCM	APC	unspecified	39	427	0.5953281690986609	0.4981684981684982	0.68656848615865	0.13813383608285637	0.08369098712446352	0.196063774382686	0.033483258370814596	0.044854931025053515	False
SKCM	CTNNB1	unspecified	24	442	0.5820135746606335	0.4612556561085973	0.6943297511312214	0.07896818696227513	0.05150214592274678	0.15580855877668714	0.09345327336331834	0.11955283619451536	False
SKCM	ARID2	unspecified	61	405	0.5782230317749442	0.4937846589759158	0.6614905889496053	0.27726832194317735	0.13090128755364808	0.20845512082592735	0.021989005497251374	0.029737512196282814	False
SKCM	RAC1	unspecified	29	437	0.5702674978300323	0.45987138009942397	0.6742030300639154	0.08446055259412433	0.06223175965665236	0.1819722022709599	0.1089455272363818	0.13690499882801963	False
SKCM	SETD2	unspecified	26	440	0.5687937062937063	0.4516586538461539	0.6889095279720279	0.07799542024976582	0.055793991416309016	0.1706159958331462	0.12243878060969515	0.15118527692675401	False
SKCM	KRAS	unspecified	11	455	0.49350649350649356	0.3246753246753247	0.6651398601398602	0.035194475779246205	0.023605150214592276	0.0706981872234014	0.5112443778110944	0.5716275720407513	False
SKCM	ARID1A	unspecified	23	443	0.4899401315143782	0.3505716949651585	0.6249141230739031	0.05446469445288359	0.04935622317596566	0.17126268982611575	0.552223888055972	0.6126233758120939	False
SKCM	PPP6C	unspecified	31	435	0.4510938079347423	0.3327382276603634	0.5661104931405265	0.06327217543006461	0.06652360515021459	0.20808177235536854	0.8115942028985508	0.8536768652710682	False
SKCM	AKT3	unspecified	8	458	0.43477074235807867	0.24070687772925764	0.622843886462882	0.017020590098227095	0.017167381974248927	0.06681049925642035	0.7216391804097951	0.770471906903691	False
SKCM	MAP2K2	unspecified	9	457	0.3673717481157306	0.1959518599562363	0.5605032822757107	0.016792612036279214	0.019313304721030045	0.06628483770559451	0.9055472263868066	0.9385963952330404	False
SKCM	HRAS	unspecified	6	460	0.3094202898550724	0.10541666666666669	0.5522010869565216	0.011461436851761679	0.012875536480686695	0.02624482411182813	0.9495252373813093	0.970018587828388	False
SKCM	GNA11	unspecified	12	454	0.30543318649045526	0.14738895007342145	0.4796347283406754	0.01922585112017127	0.02575107296137339	0.11476773360930749	0.991504247876062	0.991504247876062	False
SKCM	KDM6A	unspecified	1	279									False
