## Supplementary_Tables for "scOPE identifies which driver-associated expression programs transfer from bulk tumors to single cells": Supplementary_Table_S2_data_sources_accessions_and_cohort_characteristics.csv

data_domain	cancer	cohort	source_publication	publication_doi	repository	repository_or_project_accession	access_status	analysis_input	modeled_or_retained_count	cnv_matched_cells	reference_cells	reference_annotation_column	reference_categories_and_counts	provenance_note
bulk	AML	BeatAML	Functional genomic landscape of acute myeloid leukaemia; Integrative analysis of drug response and clinical outcome in acute myeloid leukemia	10.1038/s41586-018-0623-z; 10.1016/j.ccell.2022.07.002	NCI Genomic Data Commons / dbGaP / Vizome	BEATAML1.0-COHORT; phs001657	Processed/open resources are available through GDC/Vizome; controlled sequence-level data require authorized access.	Previously derived normalized/log-transformed bulk RNA-seq expression matrix and somatic mutation-label matrix; exact local filenames are recorded in config_canonical_v3.json.	651					Project-level source identifier; original portal-specific download manifest/file UUID was not retained.
bulk	BRCA	TCGA-BRCA	Comprehensive molecular portraits of human breast tumours	10.1038/nature11412	NCI Genomic Data Commons	TCGA-BRCA	Open processed data and controlled raw human sequencing data.	Previously derived normalized/log-transformed bulk RNA-seq expression matrix and somatic mutation-label matrix; exact local filenames are recorded in config_canonical_v3.json.	903					Project-level source identifier; original portal-specific download manifest/file UUID was not retained.
bulk	CRC	TCGA-COAD/TCGA-READ	Comprehensive molecular characterization of human colon and rectal cancer	10.1038/nature11252	NCI Genomic Data Commons	TCGA-COAD; TCGA-READ	Open processed data and controlled raw human sequencing data.	Previously derived normalized/log-transformed bulk RNA-seq expression matrix and somatic mutation-label matrix; exact local filenames are recorded in config_canonical_v3.json.	408					Project-level source identifier; original portal-specific download manifest/file UUID was not retained.
bulk	GBM	TCGA-GBM	Integrated genomic analysis identifies clinically relevant subtypes of glioblastoma characterized by abnormalities in PDGFRA, IDH1, EGFR, and NF1	10.1016/j.ccr.2009.12.020	NCI Genomic Data Commons	TCGA-GBM	Open processed data and controlled raw human sequencing data.	Previously derived normalized/log-transformed bulk RNA-seq expression matrix and somatic mutation-label matrix; exact local filenames are recorded in config_canonical_v3.json.	155					Project-level source identifier; original portal-specific download manifest/file UUID was not retained.
bulk	LUAD	TCGA-LUAD	Comprehensive molecular profiling of lung adenocarcinoma	10.1038/nature13385	NCI Genomic Data Commons	TCGA-LUAD	Open processed data and controlled raw human sequencing data.	Previously derived normalized/log-transformed bulk RNA-seq expression matrix and somatic mutation-label matrix; exact local filenames are recorded in config_canonical_v3.json.	567					Project-level source identifier; original portal-specific download manifest/file UUID was not retained.
bulk	PAAD	TCGA-PAAD	Integrated genomic characterization of pancreatic ductal adenocarcinoma	10.1016/j.ccell.2017.07.007	NCI Genomic Data Commons	TCGA-PAAD	Open processed data and controlled raw human sequencing data.	Previously derived normalized/log-transformed bulk RNA-seq expression matrix and somatic mutation-label matrix; exact local filenames are recorded in config_canonical_v3.json.	172					Project-level source identifier; original portal-specific download manifest/file UUID was not retained.
bulk	SKCM	TCGA-SKCM	Genomic classification of cutaneous melanoma	10.1016/j.cell.2015.05.044	NCI Genomic Data Commons	TCGA-SKCM	Open processed data and controlled raw human sequencing data.	Previously derived normalized/log-transformed bulk RNA-seq expression matrix and somatic mutation-label matrix; exact local filenames are recorded in config_canonical_v3.json.	466					Project-level source identifier; original portal-specific download manifest/file UUID was not retained.
single-cell	AML	van Galen	Single-Cell RNA-Seq Reveals AML Hierarchies Relevant to Disease Progression and Immunity	10.1016/j.cell.2019.01.031	NCBI GEO / SRA	GSE116256; PRJNA477870; SRP183188	Processed data are public in GEO; raw reads are available in SRA.	Processed, quality-controlled, normalized, log-transformed AnnData object; exact local filename is recorded in config_canonical_v3.json.	35843	35555	5946	CellType	Prog (1076); T (697); ProMono (610); earlyEry (601); Mono (556); GMP (522); HSC (493); cDC (272); CTL (257); lateEry (254); ProB (188); NK (152); B (113); pDC (90); Plasma (65); GMP-like (0); HSC-like (0); Mono-like (0); ProMono-like (0); Prog-like (0); cDC-like (0)	Source attribution verified against repository accession, sample count, and source publication.
single-cell	BRCA	Wu	A single-cell and spatially resolved atlas of human breast cancers	10.1038/s41588-021-00911-1	NCBI GEO / EGA	GSE176078; EGAS00001005173	Processed data are public in GEO; raw human data require controlled EGA access.	Processed, quality-controlled, normalized, log-transformed AnnData object; exact local filename is recorded in config_canonical_v3.json.	39998	39998	9529	celltype_major	Myeloid (3841); Endothelial (3103); CAFs (2585); B-cells (0); Cancer Epithelial (0); Normal Epithelial (0); PVL (0); Plasmablasts (0); T-cells (0)	Source attribution verified against repository accession, sample count, and source publication.
single-cell	CRC	Lee	Lineage-dependent gene expression programs influence the immune landscape of colorectal cancer	10.1038/s41588-020-0636-z	NCBI GEO	GSE132465; PRJNA548146	Processed matrices and annotations are public in GEO; raw reads were not provided in the GEO record because of patient-privacy constraints.	Processed, quality-controlled, normalized, log-transformed AnnData object; exact local filename is recorded in config_canonical_v3.json.	40000	40000	20435	Cell_type	T cells (14523); B cells (5789); Mast cells (123); Epithelial cells (0); Myeloids (0); Stromal cells (0)	Source attribution verified against repository accession, sample count, and source publication.
single-cell	GBM	Neftel	An Integrative Model of Cellular States, Plasticity, and Genetics for Glioblastoma	10.1016/j.cell.2019.06.024	NCBI GEO	GSE131928; PRJNA545332	Processed data and metadata are public in GEO; raw reads were not provided in the GEO record.	Processed, quality-controlled, normalized, log-transformed AnnData object; exact local filename is recorded in config_canonical_v3.json.	24131	24131	10680	celltype	T cell (2560); Plasma (2047); NK cell (1730); B cell (1203); Dendritic (1151); Endothelial (1113); Myeloid (876); Epithelial (0); Erythroid (0); Fibroblast/CAF (0); HSPC/Progenitor (0); Unassigned (0)	Source attribution verified against repository accession, sample count, and source publication.
single-cell	LUAD	Lambrechts	Phenotype molding of stromal cells in the lung tumor microenvironment	10.1038/s41591-018-0096-5	EMBL-EBI BioStudies/ArrayExpress	E-MTAB-6149	The source study record and deposited files are public in BioStudies/ArrayExpress.	Processed, quality-controlled, normalized, log-transformed AnnData object; exact local filename is recorded in config_canonical_v3.json.	40000	40000	1783	celltype	Fibroblasts (700); MAST cells (666); Endothelial cells (417); B lymphocytes (0); Epithelial cells (0); Myeloid cells (0); T/NK cells (0); nan (0)	Source attribution verified against repository accession, sample count, and source publication.
single-cell	PAAD	Moncada	Integrating microarray-based spatial transcriptomics and single-cell RNA-seq reveals tissue architecture in pancreatic ductal adenocarcinomas	10.1038/s41587-019-0392-8	NCBI GEO / SRA	GSE111672; PRJNA437847; SRP134863	Processed data are public in GEO; raw reads are available in SRA.	Processed, quality-controlled, normalized, log-transformed AnnData object; exact local filename is recorded in config_canonical_v3.json.	3659	3659	208	celltype	endothelial (170); myeloid (38); other (0); stromal (0)	Source attribution verified against repository accession, sample count, and source publication.
single-cell	SKCM	Jerby-Arnon	A cancer cell program promotes T cell exclusion and resistance to checkpoint blockade	10.1016/j.cell.2018.09.006	NCBI GEO / dbGaP	GSE115978; PRJNA476644	Processed counts, TPM values, and annotations are public in GEO; the GEO record states that raw reads are to be made available through dbGaP and does not provide them directly.	Processed, quality-controlled, normalized, log-transformed AnnData object; exact local filename is recorded in config_canonical_v3.json.	7186	7186	618	celltype	Macrophage (420); CAF (106); NK (92); ? (0); B.cell (0); Endo. (0); Mal (0); T.CD4 (0); T.CD8 (0); T.cell (0)	Source attribution verified against repository accession, sample count, and source publication.
