## Supplementary_Tables for "scOPE identifies which driver-associated expression programs transfer from bulk tumors to single cells": Supplementary_Table_S3_AML_percell_truth.csv

driver	truth_col	score_col	score_kind	score_mode	n_mut	n_wt	apparent_auroc	auroc_ci_lo	auroc_ci_hi	mannwhitney_p	cliffs_delta	delta_ci_lo	delta_ci_hi	metric_type	fdr_q
FLT3	FLT3_genotype	mutation_resid_FLT3	cellstate_residual_raw	cellstate_residual	46	124	0.5578541374474054	0.45599579242636745	0.6602428120617111	0.2477896078597842	0.11570827489481061	-0.0880084151472651	0.32048562412342213	apparent_positive_unlabeled	0.4247821849024872
NPM1	NPM1_genotype	mutation_resid_NPM1	cellstate_residual_raw	cellstate_residual	542	1457	0.7530309208376915	0.7299480241713878	0.7756513598938323	6.112827406115986e-68	0.506061841675383	0.4598960483427757	0.5513027197876645	apparent_positive_unlabeled	7.335392887339183e-67
DNMT3A	DNMT3A_genotype	mutation_resid_DNMT3A	cellstate_residual_raw	cellstate_residual	146	404	0.7143462633934626	0.6689525973145259	0.7612602570188526	1.5648604459474177e-14	0.42869252678692527	0.3379051946290519	0.5225205140377052	apparent_positive_unlabeled	9.389162675684506e-14
IDH2	IDH2_genotype	mutation_resid_IDH2	cellstate_residual_raw	cellstate_residual	2	228	0.3289473684210526	0.19736842105263153	0.4692982456140351	0.4386557812796658	-0.3421052631578947	-0.6052631578947368	-0.06140350877192979	apparent_positive_unlabeled	0.5848743750395544
TET2	TET2_genotype	mutation_resid_TET2	cellstate_residual_raw	cellstate_residual	18	30	0.4537037037037036	0.2759259259259259	0.6315277777777776	0.6018449674634234	-0.09259259259259256	-0.4481481481481482	0.26305555555555515	apparent_positive_unlabeled	0.7222139609561081
RUNX1	RUNX1_genotype	mutation_resid_RUNX1	cellstate_residual_raw	cellstate_residual	23	25	0.4852173913043478	0.32173913043478264	0.6487391304347825	0.8688648019273151	-0.029565217391304355	-0.35652173913043483	0.2974782608695647	apparent_positive_unlabeled	0.9478525111934346
NRAS	NRAS_genotype	mutation_resid_NRAS	cellstate_residual_raw	cellstate_residual	36	114	0.601364522417154	0.4997502436647174	0.6995735867446393	0.0674906217953477	0.20272904483430798	-0.0004995126705653156	0.39914717348927864	apparent_positive_unlabeled	0.1619774923088345
KRAS	KRAS_genotype	mutation_resid_KRAS	cellstate_residual_raw	cellstate_residual	2	41	0.3170731707317074	0.0	0.6829268292682927	0.434108527131783	-0.36585365853658536	-1.0	0.36585365853658547	apparent_positive_unlabeled	0.5848743750395544
RAD21	RAD21_genotype	mutation_resid_RAD21	cellstate_residual_raw	cellstate_residual	9	187	0.7082590612002377	0.5490047534165181	0.8496880570409983	0.03523589908501126	0.41651812240047525	0.09800950683303634	0.6993761140819962	apparent_positive_unlabeled	0.10570769725503379
SMC3	SMC3_genotype	mutation_resid_SMC3	cellstate_residual_raw	cellstate_residual	7	19	0.6842105263157895	0.45112781954887216	0.8796992481203008	0.16920644572818483	0.368421052631579	-0.09774436090225569	0.7593984962406015	apparent_positive_unlabeled	0.3384128914563697
TP53	TP53_genotype	mutation_resid_TP53	cellstate_residual_raw	cellstate_residual	51	25	0.7427450980392157	0.6289999999999999	0.8588235294117647	0.0006349175957204253	0.48549019607843147	0.258	0.7176470588235293	apparent_positive_unlabeled	0.002539670382881701
KIT	KIT_genotype	mutation_resid_KIT	cellstate_residual_raw	cellstate_residual	23	36	0.5024154589371981	0.3526570048309179	0.654649758454106	0.981400904981659	0.004830917874396157	-0.2946859903381642	0.30929951690821195	apparent_positive_unlabeled	0.9814009049816589
