## Supplementary_Tables for "scOPE identifies which driver-associated expression programs transfer from bulk tumors to single cells": Supplementary_Table_S4_patient_level_bridge.csv

cancer	cohort	driver	score_col	score_kind	score_mode	n_mut_patients	n_wt_patients	median_mut	median_wt	mannwhitney_p	cliffs_delta	delta_ci_lo	delta_ci_hi	fdr_q
AML	van Galen	FLT3	mutation_resid_FLT3	cellstate_residual_raw	cellstate_residual	2	5	0.002240459246581	-0.0011962547415551	0.5714285714285714	0.3999999999999999	-0.6	1.0	0.7142857142857142
AML	van Galen	NPM1	mutation_resid_NPM1	cellstate_residual_raw	cellstate_residual	5	5	0.0049916638048259	-2.758614518242816e-05	0.0079365079365079	1.0	1.0	1.0	0.0396825396825396
AML	van Galen	DNMT3A	mutation_resid_DNMT3A	cellstate_residual_raw	cellstate_residual	6	6	0.0159978710909365	0.0016481917448718	0.0259740259740259	0.7777777777777777	0.3333333333333332	1.0	0.0595238095238095
AML	van Galen	NRAS	mutation_resid_NRAS	cellstate_residual_raw	cellstate_residual	3	5	0.0098544234682855	-0.0002985651362176	0.0357142857142857	1.0	1.0	1.0	0.0595238095238095
AML	van Galen	TP53	mutation_resid_TP53	cellstate_residual_raw	cellstate_residual	3	5	0.000962555004815	0.001845871104286	1.0	-0.0666666666666666	-1.0	1.0	1.0
CRC	Lee	APC	mutation_resid_APC	cellstate_residual_raw	cellstate_residual	17	16	0.0084988211822111	0.0012804996096689	0.0496236380193358	0.4044117647058822	0.0073529411764705	0.7720588235294117	0.1240590950483395
CRC	Lee	KRAS	mutation_resid_KRAS	cellstate_residual_raw	cellstate_residual	10	23	0.0079245263252851	0.0058971392367928	0.7097857460625617	0.0869565217391303	-0.3565217391304348	0.5130434782608695	0.7097857460625617
CRC	Lee	BRAF	mutation_resid_BRAF	cellstate_residual_raw	cellstate_residual	4	29	-0.0110480364975652	-0.0052230646152327	0.3772727272727272	-0.2931034482758621	-0.8448275862068966	0.3107758620689631	0.471590909090909
CRC	Lee	SMAD4	mutation_resid_SMAD4	cellstate_residual_raw	cellstate_residual	4	29	0.0409520459938962	0.0120276073660933	0.2240957966764419	0.396551724137931	-0.2241379310344827	0.8620689655172413	0.3734929944607365
CRC	Lee	TP53	mutation_resid_TP53	cellstate_residual_raw	cellstate_residual	14	19	0.0071811468971332	-0.00565107563496	0.0059566935314297	0.5714285714285714	0.1804511278195488	0.887218045112782	0.0297834676571485
BRCA	Wu	ERBB2	mutation_resid_ERBB2	cellstate_residual_raw	cellstate_residual	5	21	-0.0012595049315518	-0.0027210755902504	0.5270294922468836	0.1999999999999999	-0.3714285714285714	0.7142857142857142	0.5270294922468836
