## Supplementary_Tables for "scOPE identifies which driver-associated expression programs transfer from bulk tumors to single cells": Supplementary_Table_S5_CNV_concordance_and_discordance.csv

cancer	cohort	n_cells	spearman_rho	spearman_p	binary_ari	concordant_normal_n	concordant_normal_mean_scope	concordant_normal_mean_cnv	cnv_only_n	cnv_only_mean_scope	cnv_only_mean_cnv	scope_only_n	scope_only_mean_scope	scope_only_mean_cnv	concordant_malignant_n	concordant_malignant_mean_scope	concordant_malignant_mean_cnv
AML	AML_vanGalen	35555	0.5587380509651393	0.0	0.28743	21682	0.367939282744594	0.0062863711724282	5035	0.3736017843911402	0.0336595470144043	2796	0.4030732629036267	0.0104662789586522	6042	0.4197038031044665	0.045529764367444
BRCA	BRCA_Wu	39998	0.7608086036599491	0.0	0.477158	25164	0.2967131161322985	0.0084623180435873	4875	0.3228737774966466	0.0324109232152861	1122	0.4029708457525112	0.0174550518214626	8837	0.4781546162656693	0.0417813515316756
CRC	CRC_Lee	40000	0.0650930977533706	8.043407398715941e-39	0.017164	22996	0.5863952396935233	0.0147936455432545	1207	0.5801012804935819	0.0299547633020641	14332	0.6621083358618216	0.0156399620373256	1465	0.6883804687858806	0.03051635301975
GBM	GBM_Neftel	24131	0.7865293543076046	0.0	0.079239	20095	0.3764100640159436	0.0080228902061089	572	0.41227727786393	0.0300549321686058	3135	0.4423392013645337	0.0177808579956558	329	0.4447781522725561	0.0309112228746011
LUAD	LUAD_Lambrechts	40000	0.3211922507991827	0.0	-0.006324	17107	0.4133299493385796	0.0136289793853659	934	0.396720145527799	0.0325598859494809	19068	0.4689896375488445	0.0155283231454807	2891	0.5376780639624342	0.0346532184044284
PAAD	PAAD_Moncada	3659	0.5978086704254488	0.0	-0.074988	658	0.6825722182140025	0.0090121238847098	16	0.6695191689301541	0.0355893255604548	2616	0.7695105903539695	0.0136415152198806	369	0.8496963666645424	0.0429633885228436
SKCM	SKCM_JerbyArnon	7186	0.2678494222472177	2.563535183105677e-118	0.260584	5802	0.4908431849017664	0.0183932854922885	174	0.4967588634529729	0.0444811047577316	877	0.6379606224955013	0.0242257021032478	333	0.712316685215973	0.0415896338613277
