## Supplementary_Tables for "scOPE identifies which driver-associated expression programs transfer from bulk tumors to single cells": Supplementary_Table_S6_near_diploid_patient_validation.csv

cancer	cohort	driver	n_diploid_mut	n_diploid_wt	cliffs_delta	mannwhitney_p	delta_ci_lo	delta_ci_hi	fdr_q
AML	AML_vanGalen	NPM1	2	3	1.0	0.2	1.0	1.0	0.2
AML	AML_vanGalen	DNMT3A	2	4	1.0	0.1333333333333333	1.0	1.0	0.2
AML	AML_vanGalen	NRAS	2	3	1.0	0.2	1.0	1.0	0.2
BRCA	BRCA_Wu	ERBB2	2	13	-0.1538461538461538	0.8	-0.6923076923076923	0.3846153846153846	0.8
CRC	CRC_Lee	APC	14	11	0.6233766233766234	0.0093119961605921	0.1814935064935065	1.0	0.0186239923211843
CRC	CRC_Lee	KRAS	8	17	0.1764705882352941	0.5109881422924901	-0.294485294117647	0.661764705882353	0.5109881422924901
CRC	CRC_Lee	SMAD4	3	22	0.303030303030303	0.4460869565217392	-0.4545454545454546	0.9090909090909092	0.5109881422924901
CRC	CRC_Lee	TP53	12	13	0.6538461538461537	0.0060172870057606	0.2307692307692308	1.0	0.0186239923211843
