## Supplementary_Tables for "scOPE identifies which driver-associated expression programs transfer from bulk tumors to single cells": Supplementary_Table_S8_panel_provenance.csv

manuscript_item	panel	claim_or_purpose	source_artifact	analysis_version	git_commit	config_file	config_hash	model_id	cancer	driver	alignment_method	n_components	score_column	score_kind	cell_subset	statistical_unit	test_or_metric	multiple_testing_family	random_seed	status	notes
Figure 1	A-C	Workflow schematic	figures/Fig_1_overview/Figure_1_overview.png	v10.3.2.2		drivers/config_canonical_v3.json	295f7b08b4e769f84eca625b76dbfad56b6bd025b1acd5cec1e5528bfc3dfcf2	fresh v10.3.2.2 forced-rescore model/output object	all	all	moment_matching	30	not applicable	schematic	not applicable	schematic	not applicable	not applicable	67	canonical
Figure 2	A-D	Bulk discrimination and latent interpretation	Table1_bulk_discrimination.csv; SVD_interpretation_cv_audit_*.csv; genes_<cancer>_<driver>.csv	v10.3.2.2		drivers/config_canonical_v3.json	295f7b08b4e769f84eca625b76dbfad56b6bd025b1acd5cec1e5528bfc3dfcf2	fresh cohort-specific bulk fit from canonical run	all	all	not applicable to bulk	30	out-of-fold probability	bulk probability	bulk tumors	tumor	AUROC, AUPRC, Brier, bootstrap CI, label permutation	all tested cancer-driver models	67	canonical	Bulk models refit in this run.
Figure 3	A-B	Ground-truth-free confidence	Fig3_confidence_AML_vanGalen.csv; Fig3_confidence_validation_AML_vanGalen.csv	v10.3.2.2		drivers/config_canonical_v3.json	295f7b08b4e769f84eca625b76dbfad56b6bd025b1acd5cec1e5528bfc3dfcf2	fresh v10.3.2.2 forced-rescore model/output object	AML	truth-evaluable drivers	moment_matching	30	mutation_prob_*	raw probability	all retained cells	driver	weighted geometric confidence; Spearman; AUROC	AML truth-evaluable drivers	67	canonical	Confidence components use raw scores.
Figure 3	C-G	AML direct per-cell mutation-label validation	Fig3_percell_AML_vanGalen.csv; MutTranscript_genotype_parse_AML_vanGalen.csv	v10.3.2.2		drivers/config_canonical_v3.json	295f7b08b4e769f84eca625b76dbfad56b6bd025b1acd5cec1e5528bfc3dfcf2	fresh v10.3.2.2 forced-rescore model/output object	AML	NPM1, TP53, DNMT3A and all evaluable	moment_matching	30	mutation_resid_*	cell-state residual raw	cells with noncontradictory MutTranscripts/WtTranscripts labels	cell	apparent AUROC, Mann-Whitney, Cliff delta	AML evaluable drivers	67	canonical	Raw scores and derived residuals recomputed in v10.3.2.2.
Figure 4	A-J	Matched genotype and score localization	Fig4_triptych_genotype_audit_AML_vanGalen.csv; Fig4_triptych_genotype_audit_CRC_Lee.csv	v10.3.2.2		drivers/config_canonical_v3.json	295f7b08b4e769f84eca625b76dbfad56b6bd025b1acd5cec1e5528bfc3dfcf2	fresh v10.3.2.2 forced-rescore model/output object	AML, CRC	displayed drivers	moment_matching	30	mutation_resid_*	cell-state residual raw	retained cells on shared expression UMAP	cell	descriptive localization	not applicable	67	canonical	AML context is per-cell; CRC context is patient-level.
Figure 5	A-F	Longitudinal AML dynamics	Fig3b_trajectory_AML_vanGalen.csv; Fig3b_tpviolin_significance_*.csv	v10.3.2.2		drivers/config_canonical_v3.json	295f7b08b4e769f84eca625b76dbfad56b6bd025b1acd5cec1e5528bfc3dfcf2	fresh v10.3.2.2 forced-rescore model/output object	AML	NPM1 and displayed controls	moment_matching	30	mutation_resid_*	cell-state residual raw	prespecified AML patient/sample filters plus fixed BM reference	patient-time point and cell	Cliff delta trajectory; Mann-Whitney within panel	within displayed panel/driver families	67	canonical	AML870 excluded; singleton diagnosis panels are cross-sectional.
Figure 6	A-G	Cell-state localization atlas	Fig4_cluster_heatmap_*.csv and cohort UMAP exports	v10.3.2.2		drivers/config_canonical_v3.json	295f7b08b4e769f84eca625b76dbfad56b6bd025b1acd5cec1e5528bfc3dfcf2	fresh v10.3.2.2 forced-rescore model/output object	AML, BRCA	displayed drivers	moment_matching	30	mutation_resid_*	cell-state residual raw	retained cells and source/coarse annotations	cell and cell type	mean residual score; descriptive UMAP localization	not applicable	67	canonical	Fresh HVG UMAP; 3,000 HVGs, 50 PCs, 15 neighbors, min_dist 0.5.
Figure 7	A-E	CNV concordance and discordance	Fig6_discordance_*.csv; Fig6_score_correlation_*.csv; Fig6_patient_fraction_*.csv	v10.3.2.2		drivers/config_canonical_v3.json	295f7b08b4e769f84eca625b76dbfad56b6bd025b1acd5cec1e5528bfc3dfcf2	fresh v10.3.2.2 forced-rescore model/output object	all	locked primary-driver set	moment_matching	30	scope_max_driver_score = max(mutation_prob_*)	unadjusted raw maximum	CNV-matched cells/patients	cell and patient	Spearman, ARI, quadrant counts, malignant fractions	cohort-specific	67	canonical	No confidence adjustment or residual score used; scOPE reference threshold q=0.8; CNV reference threshold q=0.95.
