## Supplementary_Tables for "scOPE identifies which driver-associated expression programs transfer from bulk tumors to single cells": Supplementary_Table_S8_panel_provenance_template.csv

manuscript_item	panel	claim_or_purpose	source_artifact	analysis_version	git_commit	config_file	config_hash	model_id	cancer	driver	alignment_method	n_components	score_column	score_kind	cell_subset	statistical_unit	test_or_metric	multiple_testing_family	random_seed	status	notes
Figure 1	A-C	Workflow schematic	figures/Fig_1_overview/Figure_1_overview.png													schematic				complete
Figure 2	A	Bulk model audit	figures/Fig_2_bulk/Figure_2_bulk.png													tumor	AUROC/AUPRC/permutation	all bulk driver-cancer models		needs provenance
Figure 3	A-G	Confidence and AML direct-label validation	figures/Fig_3_singlecell/Figure_3_confidence.png													cell and driver	Spearman/AUROC/Cliff's delta	AML truth-evaluable drivers		needs provenance
Figure 4	A-J	Genotype-localization maps	figures/Fig_4_genotype_localization/Figure_4_genotype_localization.png													cell	descriptive localization	not applicable		needs provenance
Figure 5	A-F	NPM1 longitudinal dynamics	figures/Fig_5_longitudinal/Figure_5_trajectory.png													patient/time point and cell	Cliff's delta/Mann-Whitney	within panel		needs provenance
Figure 6	A-G	Cell-state localization	figures/Fig_6_states/Figure_6_states.png													cell and cell type	mean residual score	not applicable		needs provenance
Figure 7	A-E	CNV concordance and discordance	figures/Fig_7_cnv/Figure_7_cnv.png													cell and patient	Spearman/ARI/fractions	cohort-specific		needs provenance	confirm unadjusted score
