## Supplementary_Tables for "scOPE identifies which driver-associated expression programs transfer from bulk tumors to single cells": Supplementary_Table_S9_cohort_preprocessing_template.csv

cancer	bulk_cohort	bulk_accession	bulk_n_samples	input_expression_unit	upstream_normalization	mutation_source	driver_label_rule	single_cell_cohort	single_cell_accession	input_layer	retained_cells	genes_before_harmonization	genes_overlap_bulk	overlap_fraction	duplicate_gene_rule	missing_gene_policy	min_gene_overlap	alignment_method	n_components	hvg_count	umap_preprocessing_branch	umap_pcs	umap_neighbors	umap_min_dist	reference_annotation_column	reference_categories	reference_cells	cnv_gene_position_resource	cnv_window	cnv_step	cnv_reference_quantile	cnv_parameter_hash	notes
AML	BeatAML		651					van Galen				35843												50	15	0.5	CellType		5946
BRCA	TCGA-BRCA		903					Wu				39998												50	15	0.5	celltype_major		9529
CRC	TCGA-COAD/READ		408					Lee				40000												50	15	0.5			20435
GBM	TCGA-GBM/LGG subset		155					Neftel				24131												50	15	0.5			10680
LUAD	TCGA-LUAD		567					Lambrechts				40000												50	15	0.5			1783
PAAD	TCGA-PAAD		172					Peng				3659												50	15	0.5			208
SKCM	TCGA-SKCM		466					Tirosh				7186												50	15	0.5			618
