## Supplementary_Tables for "scOPE identifies which driver-associated expression programs transfer from bulk tumors to single cells": Supplementary_Table_S10_controls_and_guardrails.csv

control_family	cancer	n_tests	definition	summary_metric	source_artifact
bulk_label_permutation	all	158	Driver labels permuted within each bulk cancer cohort; empirical AUROC null with 2,000 permutations.	107 of 158 models had FDR q<0.05; 102 met full claim-safety criteria.	Supplementary_Table_S1_bulk_model_audit.csv
reference_label_permutation	BRCA	18	Reference/non-reference labels permuted at the observation level; directed tumour-versus-reference Cliff delta compared with 2,000-label null.	8 positive FDR-supported drivers; 8 FDR-supported in either reported direction.	Fig5_BRCA_Wu_permutation_null.csv
reference_label_permutation	CRC	25	Reference/non-reference labels permuted at the observation level; directed tumour-versus-reference Cliff delta compared with 2,000-label null.	20 positive FDR-supported drivers; 20 FDR-supported in either reported direction.	Fig5_CRC_Lee_permutation_null.csv
reference_label_permutation	GBM	15	Reference/non-reference labels permuted at the observation level; directed tumour-versus-reference Cliff delta compared with 2,000-label null.	3 positive FDR-supported drivers; 3 FDR-supported in either reported direction.	Fig5_GBM_Neftel_permutation_null.csv
reference_label_permutation	LUAD	20	Reference/non-reference labels permuted at the observation level; directed tumour-versus-reference Cliff delta compared with 2,000-label null.	15 positive FDR-supported drivers; 15 FDR-supported in either reported direction.	Fig5_LUAD_Lambrechts_permutation_null.csv
reference_label_permutation	PAAD	15	Reference/non-reference labels permuted at the observation level; directed tumour-versus-reference Cliff delta compared with 2,000-label null.	10 positive FDR-supported drivers; 10 FDR-supported in either reported direction.	Fig5_PAAD_Moncada_permutation_null.csv
reference_label_permutation	SKCM	26	Reference/non-reference labels permuted at the observation level; directed tumour-versus-reference Cliff delta compared with 2,000-label null.	8 positive FDR-supported drivers; 8 FDR-supported in either reported direction.	Fig5_SKCM_JerbyArnon_permutation_null.csv
reference_guardrail_fallback	AML	232	Audit of state-matched reference medians; cohort-wide reference median used when fewer than 25 same-state reference cells were available.	0 of 232 driver-state combinations used the global fallback (0.0%).	Reference_cellstate_guardrail_AML_vanGalen.csv
reference_guardrail_fallback	BRCA	144	Audit of state-matched reference medians; cohort-wide reference median used when fewer than 25 same-state reference cells were available.	90 of 144 driver-state combinations used the global fallback (62.5%).	Reference_cellstate_guardrail_BRCA_Wu.csv
reference_guardrail_fallback	CRC	150	Audit of state-matched reference medians; cohort-wide reference median used when fewer than 25 same-state reference cells were available.	75 of 150 driver-state combinations used the global fallback (50.0%).	Reference_cellstate_guardrail_CRC_Lee.csv
reference_guardrail_fallback	GBM	180	Audit of state-matched reference medians; cohort-wide reference median used when fewer than 25 same-state reference cells were available.	75 of 180 driver-state combinations used the global fallback (41.7%).	Reference_cellstate_guardrail_GBM_Neftel.csv
reference_guardrail_fallback	LUAD	120	Audit of state-matched reference medians; cohort-wide reference median used when fewer than 25 same-state reference cells were available.	60 of 120 driver-state combinations used the global fallback (50.0%).	Reference_cellstate_guardrail_LUAD_Lambrechts.csv
reference_guardrail_fallback	PAAD	60	Audit of state-matched reference medians; cohort-wide reference median used when fewer than 25 same-state reference cells were available.	30 of 60 driver-state combinations used the global fallback (50.0%).	Reference_cellstate_guardrail_PAAD_Moncada.csv
reference_guardrail_fallback	SKCM	208	Audit of state-matched reference medians; cohort-wide reference median used when fewer than 25 same-state reference cells were available.	130 of 208 driver-state combinations used the global fallback (62.5%).	Reference_cellstate_guardrail_SKCM_JerbyArnon.csv
reference_direction_audit	AML	145	Audit of whether healthy-reference scores exceeded the non-reference compartment and whether available mutation-label and tumour/reference effects disagreed in direction.	12 reference-high flags; 5 lineage-confound flags.	Reference_direction_sensitivity_AML_vanGalen.csv
reference_direction_audit	BRCA	36	Audit of whether healthy-reference scores exceeded the non-reference compartment and whether available mutation-label and tumour/reference effects disagreed in direction.	4 reference-high flags; 0 lineage-confound flags.	Reference_direction_sensitivity_BRCA_Wu.csv
reference_direction_audit	CRC	50	Audit of whether healthy-reference scores exceeded the non-reference compartment and whether available mutation-label and tumour/reference effects disagreed in direction.	8 reference-high flags; 0 lineage-confound flags.	Reference_direction_sensitivity_CRC_Lee.csv
reference_direction_audit	GBM	30	Audit of whether healthy-reference scores exceeded the non-reference compartment and whether available mutation-label and tumour/reference effects disagreed in direction.	6 reference-high flags; 0 lineage-confound flags.	Reference_direction_sensitivity_GBM_Neftel.csv
reference_direction_audit	LUAD	40	Audit of whether healthy-reference scores exceeded the non-reference compartment and whether available mutation-label and tumour/reference effects disagreed in direction.	6 reference-high flags; 0 lineage-confound flags.	Reference_direction_sensitivity_LUAD_Lambrechts.csv
reference_direction_audit	PAAD	30	Audit of whether healthy-reference scores exceeded the non-reference compartment and whether available mutation-label and tumour/reference effects disagreed in direction.	4 reference-high flags; 0 lineage-confound flags.	Reference_direction_sensitivity_PAAD_Moncada.csv
reference_direction_audit	SKCM	52	Audit of whether healthy-reference scores exceeded the non-reference compartment and whether available mutation-label and tumour/reference effects disagreed in direction.	22 reference-high flags; 0 lineage-confound flags.	Reference_direction_sensitivity_SKCM_JerbyArnon.csv
