## Supplementary_Tables for "scOPE identifies which driver-associated expression programs transfer from bulk tumors to single cells": Supplementary_Table_S10_negative_controls_template.csv

control_id	analysis_layer	cancer	driver	control_definition	resampling_unit	n_replicates	observed_metric	null_summary	empirical_p	fdr_family	fdr_q	pass_criterion	pass_status	source_artifact	analysis_version	config_hash	notes
NC01	bulk	all	all	Permute driver labels within cancer	tumor	2000				all bulk driver-cancer models			existing or regenerate
NC02	patient bridge	AML/CRC/BRCA	claim-bearing	Shuffle patient genotype labels within cohort	patient					within cohort drivers			required
NC03	single-cell AML	AML	truth-evaluable	Shuffle guarded labels within patient	cell within patient					truth-evaluable drivers			strongly recommended
NC04	transfer	all	claim-bearing	Frequency-matched negative driver labels	tumor/patient					prespecified controls			required
NC05	transfer	all	claim-bearing	Randomized or frequency-matched gene-set projection	gene/model					prespecified controls			recommended
NC06	confounding	all	claim-bearing	Lineage-only or malignant-versus-reference baseline	cell/patient					prespecified controls			required
NC07	sensitivity	all	claim-bearing	Latent-dimension sweep/model rerun	tumor/cell					claim-bearing drivers			required to resolve k
NC08	sensitivity	all	claim-bearing	Alignment-method comparison	tumor/cell					claim-bearing drivers			required to resolve alignment
NC09	CNV	all	locked drivers	Recompute confidence without CNV component before CNV validation	cell					all cohorts			required noncircularity
