## Supplemental_Code for "scOPE identifies which driver-associated expression programs transfer from bulk tumors to single cells": patient_status_generation_audit.csv

cohort	cancer	h5ad	patient_col	n_cells	n_patients	n_drivers	status_source	wrote_patient_status	status_path	template_path	n_status_rows	n_mut_rows	n_wt_rows	existing_overlap	warning
AML_vanGalen	AML	C:\Users\ashfo\OneDrive\Desktop\Pathways+Omics\scOPE\scOPE\data\scOPE_reviewer_derived\AML_scored_with_muttranscript_eval_labels.h5ad	Sample	41090	43	34	aggregated_per_cell_truth_from_h5ad_obs	True	C:\Users\ashfo\OneDrive\Desktop\Pathways+Omics\scOPE\scOPE\data\scope_robust_real_inputs\AML\patient_status.csv	C:\Users\ashfo\OneDrive\Desktop\Pathways+Omics\scOPE\scOPE\data\scope_robust_real_inputs\AML\patient_status_TEMPLATE_AML_vanGalen.csv	69	35	34	0/43 (0.000); not used unless --accept-existing	existing patient_status has 0 overlap with scRNA patients; likely bulk/unrelated cohort
BRCA_Wu	BRCA	C:\Users\ashfo\OneDrive\Desktop\Pathways+Omics\scOPE\scOPE\data\models\BRCA_scored_z_score_bulk_with_eval_labels.h5ad	sample_id	200128	27	23	none	False	C:\Users\ashfo\OneDrive\Desktop\Pathways+Omics\scOPE\scOPE\data\scope_robust_real_inputs\BRCA\patient_status.csv	C:\Users\ashfo\OneDrive\Desktop\Pathways+Omics\scOPE\scOPE\data\scope_robust_real_inputs\BRCA\patient_status_TEMPLATE_BRCA_Wu.csv	0	0	0	0/27 (0.000); not used unless --accept-existing	existing patient_status has 0 overlap with scRNA patients; likely bulk/unrelated cohort | no usable exact-scRNA mutation metadata found; fill the generated template manually
CRC_Lee	CRC	C:\Users\ashfo\OneDrive\Desktop\Pathways+Omics\scOPE\scOPE\data\models\CRC_scored_z_score_bulk_with_eval_labels.h5ad	Sample	63689	33	26	none	False	C:\Users\ashfo\OneDrive\Desktop\Pathways+Omics\scOPE\scOPE\data\scope_robust_real_inputs\CRC\patient_status.csv	C:\Users\ashfo\OneDrive\Desktop\Pathways+Omics\scOPE\scOPE\data\scope_robust_real_inputs\CRC\patient_status_TEMPLATE_CRC_Lee.csv	0	0	0	0/33 (0.000); not used unless --accept-existing	existing patient_status has 0 overlap with scRNA patients; likely bulk/unrelated cohort | no usable exact-scRNA mutation metadata found; fill the generated template manually
GBM_Neftel	GBM	C:\Users\ashfo\OneDrive\Desktop\Pathways+Omics\scOPE\scOPE\data\models\GBM_scored_z_score_bulk_with_eval_labels.h5ad	patient	24131	2	18	none	False	C:\Users\ashfo\OneDrive\Desktop\Pathways+Omics\scOPE\scOPE\data\scope_robust_real_inputs\GBM\patient_status.csv	C:\Users\ashfo\OneDrive\Desktop\Pathways+Omics\scOPE\scOPE\data\scope_robust_real_inputs\GBM\patient_status_TEMPLATE_GBM_Neftel.csv	0	0	0	0/2 (0.000); not used unless --accept-existing	existing patient_status has 0 overlap with scRNA patients; likely bulk/unrelated cohort | no usable exact-scRNA mutation metadata found; fill the generated template manually
LUAD_Lambrechts	LUAD	C:\Users\ashfo\OneDrive\Desktop\Pathways+Omics\scOPE\scOPE\data\models\LUAD_scored_z_score_bulk_with_eval_labels.h5ad		208506	0	0	no_patient_col	False			0	0	0		Could not infer patient/sample column from obs
PAAD_Moncada	PAAD	C:\Users\ashfo\OneDrive\Desktop\Pathways+Omics\scOPE\scOPE\data\models\PAAD_scored_z_score_bulk_with_eval_labels.h5ad	sample	3659	2	16	none	False	C:\Users\ashfo\OneDrive\Desktop\Pathways+Omics\scOPE\scOPE\data\scope_robust_real_inputs\PAAD\patient_status.csv	C:\Users\ashfo\OneDrive\Desktop\Pathways+Omics\scOPE\scOPE\data\scope_robust_real_inputs\PAAD\patient_status_TEMPLATE_PAAD_Moncada.csv	0	0	0	0/2 (0.000); not used unless --accept-existing	existing patient_status has 0 overlap with scRNA patients; likely bulk/unrelated cohort | no usable exact-scRNA mutation metadata found; fill the generated template manually
SKCM_JerbyArnon	SKCM	C:\Users\ashfo\OneDrive\Desktop\Pathways+Omics\scOPE\scOPE\data\models\SKCM_scored_z_score_bulk_with_eval_labels.h5ad	patient	7186	1	27	none	False	C:\Users\ashfo\OneDrive\Desktop\Pathways+Omics\scOPE\scOPE\data\scope_robust_real_inputs\SKCM\patient_status.csv	C:\Users\ashfo\OneDrive\Desktop\Pathways+Omics\scOPE\scOPE\data\scope_robust_real_inputs\SKCM\patient_status_TEMPLATE_SKCM_JerbyArnon.csv	0	0	0	0/1 (0.000); not used unless --accept-existing	existing patient_status has 0 overlap with scRNA patients; likely bulk/unrelated cohort | no usable exact-scRNA mutation metadata found; fill the generated template manually
