## Supplemental_Code for "scOPE identifies which driver-associated expression programs transfer from bulk tumors to single cells": Driver_training_audit_AML.csv

stage	cancer	driver	prior	label_column_present	selected_for_training	trained_classifier	n_samples	n_pos	n_neg	positive_fraction	min_positive_frac	driver_selection_mode	reason
downstream_fit	AML	FLT3	intermediate	True	True	True	651	67	584	0.10291858678955453	0.01	all_label_drivers_exploratory	trained_and_scored
downstream_fit	AML	NPM1	strong	True	True	True	651	141	510	0.21658986175115208	0.01	all_label_drivers_exploratory	trained_and_scored
downstream_fit	AML	DNMT3A	intermediate	True	True	True	651	138	513	0.2119815668202765	0.01	all_label_drivers_exploratory	trained_and_scored
downstream_fit	AML	IDH1	strong	True	True	True	651	49	602	0.07526881720430108	0.01	all_label_drivers_exploratory	trained_and_scored
downstream_fit	AML	IDH2	strong	True	True	True	651	73	578	0.11213517665130568	0.01	all_label_drivers_exploratory	trained_and_scored
downstream_fit	AML	TET2	unspecified	True	True	True	651	82	569	0.1259600614439324	0.01	all_label_drivers_exploratory	trained_and_scored
downstream_fit	AML	RUNX1	intermediate	True	True	True	651	75	576	0.1152073732718894	0.01	all_label_drivers_exploratory	trained_and_scored
downstream_fit	AML	CEBPA	intermediate	True	True	True	651	37	614	0.05683563748079877	0.01	all_label_drivers_exploratory	trained_and_scored
downstream_fit	AML	WT1	unspecified	True	True	True	651	47	604	0.07219662058371736	0.01	all_label_drivers_exploratory	trained_and_scored
downstream_fit	AML	ETV6	unspecified	True	True	False	651	6	645	0.009216589861751152	0.01	all_label_drivers_exploratory	skipped_min_positive_frac<0.01
downstream_fit	AML	ASXL1	weak	True	True	True	651	63	588	0.0967741935483871	0.01	all_label_drivers_exploratory	trained_and_scored
downstream_fit	AML	EZH2	unspecified	True	True	True	651	19	632	0.029185867895545316	0.01	all_label_drivers_exploratory	trained_and_scored
downstream_fit	AML	KDM6A	unspecified	True	True	False	651	4	647	0.006144393241167435	0.01	all_label_drivers_exploratory	skipped_min_positive_frac<0.01
downstream_fit	AML	SETD2	unspecified	True	True	False	651	4	647	0.006144393241167435	0.01	all_label_drivers_exploratory	skipped_min_positive_frac<0.01
downstream_fit	AML	KMT2A	unspecified	True	True	False	651	2	649	0.0030721966205837174	0.01	all_label_drivers_exploratory	skipped_min_positive_frac<0.01
downstream_fit	AML	NRAS	intermediate	True	True	True	651	96	555	0.14746543778801843	0.01	all_label_drivers_exploratory	trained_and_scored
downstream_fit	AML	KRAS	intermediate	True	True	True	651	34	617	0.05222734254992319	0.01	all_label_drivers_exploratory	trained_and_scored
downstream_fit	AML	PTPN11	unspecified	True	True	True	651	32	619	0.04915514592933948	0.01	all_label_drivers_exploratory	trained_and_scored
downstream_fit	AML	CBL	unspecified	True	True	True	651	13	638	0.019969278033794162	0.01	all_label_drivers_exploratory	trained_and_scored
downstream_fit	AML	STAG2	unspecified	True	True	True	651	43	608	0.06605222734254992	0.01	all_label_drivers_exploratory	trained_and_scored
downstream_fit	AML	RAD21	unspecified	True	True	True	651	15	636	0.02304147465437788	0.01	all_label_drivers_exploratory	trained_and_scored
downstream_fit	AML	SMC1A	unspecified	True	True	True	651	10	641	0.015360983102918587	0.01	all_label_drivers_exploratory	trained_and_scored
downstream_fit	AML	SMC3	unspecified	True	True	True	651	10	641	0.015360983102918587	0.01	all_label_drivers_exploratory	trained_and_scored
downstream_fit	AML	TP53	intermediate	True	True	True	651	57	594	0.08755760368663594	0.01	all_label_drivers_exploratory	trained_and_scored
downstream_fit	AML	PHF6	unspecified	True	True	True	651	21	630	0.03225806451612903	0.01	all_label_drivers_exploratory	trained_and_scored
downstream_fit	AML	GATA2	unspecified	True	True	True	651	29	622	0.0445468509984639	0.01	all_label_drivers_exploratory	trained_and_scored
downstream_fit	AML	SRSF2	weak	True	True	True	651	72	579	0.11059907834101383	0.01	all_label_drivers_exploratory	trained_and_scored
downstream_fit	AML	SF3B1	weak	True	True	True	651	35	616	0.053763440860215055	0.01	all_label_drivers_exploratory	trained_and_scored
downstream_fit	AML	U2AF1	weak	True	True	True	651	32	619	0.04915514592933948	0.01	all_label_drivers_exploratory	trained_and_scored
downstream_fit	AML	ZRSR2	unspecified	True	True	True	651	10	641	0.015360983102918587	0.01	all_label_drivers_exploratory	trained_and_scored
downstream_fit	AML	BCOR	unspecified	True	True	True	651	34	617	0.05222734254992319	0.01	all_label_drivers_exploratory	trained_and_scored
downstream_fit	AML	BCORL1	unspecified	True	True	True	651	13	638	0.019969278033794162	0.01	all_label_drivers_exploratory	trained_and_scored
downstream_fit	AML	KIT	unspecified	True	True	True	651	16	635	0.02457757296466974	0.01	all_label_drivers_exploratory	trained_and_scored
