## Supplemental_Code for "scOPE identifies which driver-associated expression programs transfer from bulk tumors to single cells": Driver_training_audit_BRCA.csv

stage	cancer	driver	prior	label_column_present	selected_for_training	trained_classifier	n_samples	n_pos	n_neg	positive_fraction	min_positive_frac	driver_selection_mode	reason
downstream_fit	BRCA	PIK3CA	strong	True	True	True	903	273	630	0.3023255813953488	0.01	all_label_drivers_exploratory	trained_and_scored
downstream_fit	BRCA	PIK3R1	unspecified	True	True	True	903	23	880	0.02547065337763012	0.01	all_label_drivers_exploratory	trained_and_scored
downstream_fit	BRCA	PTEN	unspecified	True	True	True	903	48	855	0.053156146179401995	0.01	all_label_drivers_exploratory	trained_and_scored
downstream_fit	BRCA	AKT1	unspecified	True	True	True	903	24	879	0.026578073089700997	0.01	all_label_drivers_exploratory	trained_and_scored
downstream_fit	BRCA	TP53	strong	True	True	True	903	264	639	0.292358803986711	0.01	all_label_drivers_exploratory	trained_and_scored
downstream_fit	BRCA	CDH1	intermediate	True	True	True	903	102	801	0.11295681063122924	0.01	all_label_drivers_exploratory	trained_and_scored
downstream_fit	BRCA	ERBB2	unspecified	True	True	True	903	23	880	0.02547065337763012	0.01	all_label_drivers_exploratory	trained_and_scored
downstream_fit	BRCA	ERBB3	unspecified	True	True	True	903	14	889	0.015503875968992248	0.01	all_label_drivers_exploratory	trained_and_scored
downstream_fit	BRCA	KRAS	unspecified	True	True	False	903	5	898	0.005537098560354375	0.01	all_label_drivers_exploratory	skipped_min_positive_frac<0.01
downstream_fit	BRCA	BRAF	unspecified	True	True	False	903	7	896	0.007751937984496124	0.01	all_label_drivers_exploratory	skipped_min_positive_frac<0.01
downstream_fit	BRCA	GATA3	intermediate	True	True	True	903	96	807	0.10631229235880399	0.01	all_label_drivers_exploratory	trained_and_scored
downstream_fit	BRCA	RUNX1	unspecified	True	True	True	903	32	871	0.035437430786267994	0.01	all_label_drivers_exploratory	trained_and_scored
downstream_fit	BRCA	FOXA1	unspecified	True	True	True	903	27	876	0.029900332225913623	0.01	all_label_drivers_exploratory	trained_and_scored
downstream_fit	BRCA	BRCA1	unspecified	True	True	True	903	22	881	0.024363233665559248	0.01	all_label_drivers_exploratory	trained_and_scored
downstream_fit	BRCA	BRCA2	unspecified	True	True	True	903	20	883	0.0221483942414175	0.01	all_label_drivers_exploratory	trained_and_scored
downstream_fit	BRCA	PALB2	unspecified	True	True	False	903	7	896	0.007751937984496124	0.01	all_label_drivers_exploratory	skipped_min_positive_frac<0.01
downstream_fit	BRCA	ATM	unspecified	True	True	True	903	17	886	0.018826135105204873	0.01	all_label_drivers_exploratory	trained_and_scored
downstream_fit	BRCA	KMT2C	unspecified	True	True	True	903	77	826	0.08527131782945736	0.01	all_label_drivers_exploratory	trained_and_scored
downstream_fit	BRCA	ARID1A	unspecified	True	True	True	903	26	877	0.028792912513842746	0.01	all_label_drivers_exploratory	trained_and_scored
downstream_fit	BRCA	MAP3K1	weak	True	True	True	903	66	837	0.07308970099667775	0.01	all_label_drivers_exploratory	trained_and_scored
downstream_fit	BRCA	RB1	unspecified	True	True	True	903	20	883	0.0221483942414175	0.01	all_label_drivers_exploratory	trained_and_scored
downstream_fit	BRCA	CCND1	unspecified	True	True	False	903	1	902	0.0011074197120708748	0.01	all_label_drivers_exploratory	skipped_min_positive_frac<0.01
