## Supplemental_Code for "scOPE identifies which driver-associated expression programs transfer from bulk tumors to single cells": Driver_training_audit_CRC.csv

stage	cancer	driver	prior	label_column_present	selected_for_training	trained_classifier	n_samples	n_pos	n_neg	positive_fraction	min_positive_frac	driver_selection_mode	reason
downstream_fit	CRC	APC	strong	True	True	True	408	275	133	0.6740196078431373	0.01	all_label_drivers_exploratory	trained_and_scored
downstream_fit	CRC	CTNNB1	unspecified	True	True	True	408	26	382	0.06372549019607843	0.01	all_label_drivers_exploratory	trained_and_scored
downstream_fit	CRC	RNF43	unspecified	True	True	True	408	35	373	0.0857843137254902	0.01	all_label_drivers_exploratory	trained_and_scored
downstream_fit	CRC	KRAS	strong	True	True	True	408	163	245	0.39950980392156865	0.01	all_label_drivers_exploratory	trained_and_scored
downstream_fit	CRC	NRAS	unspecified	True	True	True	408	20	388	0.049019607843137254	0.01	all_label_drivers_exploratory	trained_and_scored
downstream_fit	CRC	BRAF	strong	True	True	True	408	48	360	0.11764705882352941	0.01	all_label_drivers_exploratory	trained_and_scored
downstream_fit	CRC	ERBB2	unspecified	True	True	True	408	10	398	0.024509803921568627	0.01	all_label_drivers_exploratory	trained_and_scored
downstream_fit	CRC	PIK3CA	intermediate	True	True	True	408	94	314	0.23039215686274508	0.01	all_label_drivers_exploratory	trained_and_scored
downstream_fit	CRC	PTEN	unspecified	True	True	True	408	26	382	0.06372549019607843	0.01	all_label_drivers_exploratory	trained_and_scored
downstream_fit	CRC	SMAD4	intermediate	True	True	True	408	47	361	0.11519607843137254	0.01	all_label_drivers_exploratory	trained_and_scored
downstream_fit	CRC	SMAD2	unspecified	True	True	True	408	13	395	0.031862745098039214	0.01	all_label_drivers_exploratory	trained_and_scored
downstream_fit	CRC	TGFBR2	unspecified	True	True	True	408	13	395	0.031862745098039214	0.01	all_label_drivers_exploratory	trained_and_scored
downstream_fit	CRC	TP53	intermediate	True	True	True	408	239	169	0.5857843137254902	0.01	all_label_drivers_exploratory	trained_and_scored
downstream_fit	CRC	MLH1	unspecified	True	True	True	408	16	392	0.0392156862745098	0.01	all_label_drivers_exploratory	trained_and_scored
downstream_fit	CRC	MSH2	unspecified	True	True	True	408	12	396	0.029411764705882353	0.01	all_label_drivers_exploratory	trained_and_scored
downstream_fit	CRC	MSH6	unspecified	True	True	True	408	12	396	0.029411764705882353	0.01	all_label_drivers_exploratory	trained_and_scored
downstream_fit	CRC	PMS2	unspecified	True	True	True	408	9	399	0.022058823529411766	0.01	all_label_drivers_exploratory	trained_and_scored
downstream_fit	CRC	ARID1A	unspecified	True	True	True	408	41	367	0.10049019607843138	0.01	all_label_drivers_exploratory	trained_and_scored
downstream_fit	CRC	KMT2D	unspecified	True	True	True	408	47	361	0.11519607843137254	0.01	all_label_drivers_exploratory	trained_and_scored
downstream_fit	CRC	KMT2C	unspecified	True	True	True	408	34	374	0.08333333333333333	0.01	all_label_drivers_exploratory	trained_and_scored
downstream_fit	CRC	SETD2	unspecified	True	True	True	408	26	382	0.06372549019607843	0.01	all_label_drivers_exploratory	trained_and_scored
downstream_fit	CRC	FAT4	unspecified	True	True	True	408	84	324	0.20588235294117646	0.01	all_label_drivers_exploratory	trained_and_scored
downstream_fit	CRC	FBXW7	weak	True	True	True	408	57	351	0.13970588235294118	0.01	all_label_drivers_exploratory	trained_and_scored
downstream_fit	CRC	SOX9	unspecified	True	True	True	408	48	360	0.11764705882352941	0.01	all_label_drivers_exploratory	trained_and_scored
downstream_fit	CRC	TCF7L2	unspecified	True	True	True	408	41	367	0.10049019607843138	0.01	all_label_drivers_exploratory	trained_and_scored
