## Supplemental_Code for "scOPE identifies which driver-associated expression programs transfer from bulk tumors to single cells": Driver_training_audit_GBM.csv

stage	cancer	driver	prior	label_column_present	selected_for_training	trained_classifier	n_samples	n_pos	n_neg	positive_fraction	min_positive_frac	driver_selection_mode	reason
downstream_fit	GBM	IDH1	strong	True	True	True	155	7	148	0.04516129032258064	0.01	all_label_drivers_exploratory	trained_and_scored
downstream_fit	GBM	IDH2	unspecified	True	True	False	155	1	154	0.0064516129032258064	0.01	all_label_drivers_exploratory	skipped_min_positive_frac<0.01
downstream_fit	GBM	TP53	unspecified	True	True	True	155	51	104	0.32903225806451614	0.01	all_label_drivers_exploratory	trained_and_scored
downstream_fit	GBM	PTEN	weak	True	True	True	155	50	105	0.3225806451612903	0.01	all_label_drivers_exploratory	trained_and_scored
downstream_fit	GBM	EGFR	strong	True	True	True	155	44	111	0.2838709677419355	0.01	all_label_drivers_exploratory	trained_and_scored
downstream_fit	GBM	PIK3CA	unspecified	True	True	True	155	14	141	0.09032258064516129	0.01	all_label_drivers_exploratory	trained_and_scored
downstream_fit	GBM	PIK3R1	unspecified	True	True	True	155	12	143	0.07741935483870968	0.01	all_label_drivers_exploratory	trained_and_scored
downstream_fit	GBM	RB1	unspecified	True	True	True	155	13	142	0.08387096774193549	0.01	all_label_drivers_exploratory	trained_and_scored
downstream_fit	GBM	CDKN2A	unspecified	True	True	True	155	3	152	0.01935483870967742	0.01	all_label_drivers_exploratory	trained_and_scored
downstream_fit	GBM	NF1	intermediate	True	True	True	155	16	139	0.1032258064516129	0.01	all_label_drivers_exploratory	trained_and_scored
downstream_fit	GBM	ATRX	unspecified	True	True	True	155	10	145	0.06451612903225806	0.01	all_label_drivers_exploratory	trained_and_scored
downstream_fit	GBM	CIC	unspecified	True	True	True	155	3	152	0.01935483870967742	0.01	all_label_drivers_exploratory	trained_and_scored
downstream_fit	GBM	TERT	unspecified	True	True	True	155	2	153	0.012903225806451613	0.01	all_label_drivers_exploratory	trained_and_scored
downstream_fit	GBM	PDGFRA	intermediate	True	True	True	155	7	148	0.04516129032258064	0.01	all_label_drivers_exploratory	trained_and_scored
downstream_fit	GBM	MDM2	unspecified	True	True	False	155	1	154	0.0064516129032258064	0.01	all_label_drivers_exploratory	skipped_min_positive_frac<0.01
downstream_fit	GBM	MDM4	unspecified	True	True	True	155	2	153	0.012903225806451613	0.01	all_label_drivers_exploratory	trained_and_scored
downstream_fit	GBM	STAG2	unspecified	True	True	True	155	7	148	0.04516129032258064	0.01	all_label_drivers_exploratory	trained_and_scored
