## Supplemental_Code for "scOPE identifies which driver-associated expression programs transfer from bulk tumors to single cells": Driver_training_audit_LUAD.csv

stage	cancer	driver	prior	label_column_present	selected_for_training	trained_classifier	n_samples	n_pos	n_neg	positive_fraction	min_positive_frac	driver_selection_mode	reason
downstream_fit	LUAD	KRAS	strong	True	True	True	567	148	419	0.26102292768959434	0.01	all_label_drivers_exploratory	trained_and_scored
downstream_fit	LUAD	EGFR	strong	True	True	True	567	67	500	0.11816578483245149	0.01	all_label_drivers_exploratory	trained_and_scored
downstream_fit	LUAD	TP53	intermediate	True	True	True	567	257	310	0.4532627865961199	0.01	all_label_drivers_exploratory	trained_and_scored
downstream_fit	LUAD	STK11	intermediate	True	True	True	567	69	498	0.12169312169312169	0.01	all_label_drivers_exploratory	trained_and_scored
downstream_fit	LUAD	KEAP1	intermediate	True	True	True	567	91	476	0.16049382716049382	0.01	all_label_drivers_exploratory	trained_and_scored
downstream_fit	LUAD	NF1	unspecified	True	True	True	567	58	509	0.10229276895943562	0.01	all_label_drivers_exploratory	trained_and_scored
downstream_fit	LUAD	BRAF	unspecified	True	True	True	567	41	526	0.07231040564373897	0.01	all_label_drivers_exploratory	trained_and_scored
downstream_fit	LUAD	PIK3CA	unspecified	True	True	True	567	27	540	0.047619047619047616	0.01	all_label_drivers_exploratory	trained_and_scored
downstream_fit	LUAD	MET	unspecified	True	True	True	567	20	547	0.03527336860670194	0.01	all_label_drivers_exploratory	trained_and_scored
downstream_fit	LUAD	ERBB2	unspecified	True	True	True	567	8	559	0.014109347442680775	0.01	all_label_drivers_exploratory	trained_and_scored
downstream_fit	LUAD	U2AF1	unspecified	True	True	True	567	13	554	0.02292768959435626	0.01	all_label_drivers_exploratory	trained_and_scored
downstream_fit	LUAD	RBM10	unspecified	True	True	True	567	34	533	0.059964726631393295	0.01	all_label_drivers_exploratory	trained_and_scored
downstream_fit	LUAD	CDKN2A	unspecified	True	True	True	567	20	547	0.03527336860670194	0.01	all_label_drivers_exploratory	trained_and_scored
downstream_fit	LUAD	RB1	unspecified	True	True	True	567	27	540	0.047619047619047616	0.01	all_label_drivers_exploratory	trained_and_scored
downstream_fit	LUAD	SMARCA4	unspecified	True	True	True	567	42	525	0.07407407407407407	0.01	all_label_drivers_exploratory	trained_and_scored
downstream_fit	LUAD	ARID1A	unspecified	True	True	True	567	30	537	0.05291005291005291	0.01	all_label_drivers_exploratory	trained_and_scored
downstream_fit	LUAD	SETD2	unspecified	True	True	True	567	33	534	0.0582010582010582	0.01	all_label_drivers_exploratory	trained_and_scored
downstream_fit	LUAD	MGA	unspecified	True	True	True	567	40	527	0.07054673721340388	0.01	all_label_drivers_exploratory	trained_and_scored
downstream_fit	LUAD	ATM	unspecified	True	True	True	567	41	526	0.07231040564373897	0.01	all_label_drivers_exploratory	trained_and_scored
downstream_fit	LUAD	PTPRD	unspecified	True	True	True	567	84	483	0.14814814814814814	0.01	all_label_drivers_exploratory	trained_and_scored
