## Supplemental_Code for "scOPE identifies which driver-associated expression programs transfer from bulk tumors to single cells": Driver_training_audit_PAAD.csv

stage	cancer	driver	prior	label_column_present	selected_for_training	trained_classifier	n_samples	n_pos	n_neg	positive_fraction	min_positive_frac	driver_selection_mode	reason
downstream_fit	PAAD	KRAS	strong	True	True	True	172	111	61	0.6453488372093024	0.01	all_label_drivers_exploratory	trained_and_scored
downstream_fit	PAAD	TP53	intermediate	True	True	True	172	103	69	0.5988372093023255	0.01	all_label_drivers_exploratory	trained_and_scored
downstream_fit	PAAD	CDKN2A	intermediate	True	True	True	172	34	138	0.19767441860465115	0.01	all_label_drivers_exploratory	trained_and_scored
downstream_fit	PAAD	SMAD4	intermediate	True	True	True	172	36	136	0.20930232558139536	0.01	all_label_drivers_exploratory	trained_and_scored
downstream_fit	PAAD	ARID1A	unspecified	True	True	True	172	8	164	0.046511627906976744	0.01	all_label_drivers_exploratory	trained_and_scored
downstream_fit	PAAD	RNF43	unspecified	True	True	True	172	11	161	0.06395348837209303	0.01	all_label_drivers_exploratory	trained_and_scored
downstream_fit	PAAD	KDM6A	unspecified	True	True	True	172	6	166	0.03488372093023256	0.01	all_label_drivers_exploratory	trained_and_scored
downstream_fit	PAAD	GNAS	unspecified	True	True	True	172	9	163	0.05232558139534884	0.01	all_label_drivers_exploratory	trained_and_scored
downstream_fit	PAAD	KMT2D	unspecified	True	True	True	172	7	165	0.040697674418604654	0.01	all_label_drivers_exploratory	trained_and_scored
downstream_fit	PAAD	MAP2K4	unspecified	True	True	True	172	4	168	0.023255813953488372	0.01	all_label_drivers_exploratory	trained_and_scored
downstream_fit	PAAD	TGFBR2	unspecified	True	True	True	172	8	164	0.046511627906976744	0.01	all_label_drivers_exploratory	trained_and_scored
downstream_fit	PAAD	ROBO2	unspecified	True	True	True	172	4	168	0.023255813953488372	0.01	all_label_drivers_exploratory	trained_and_scored
downstream_fit	PAAD	ATM	unspecified	True	True	True	172	7	165	0.040697674418604654	0.01	all_label_drivers_exploratory	trained_and_scored
downstream_fit	PAAD	BRCA2	unspecified	True	True	True	172	2	170	0.011627906976744186	0.01	all_label_drivers_exploratory	trained_and_scored
downstream_fit	PAAD	STK11	unspecified	True	True	True	172	4	168	0.023255813953488372	0.01	all_label_drivers_exploratory	trained_and_scored
