## Supplemental_Code for "scOPE identifies which driver-associated expression programs transfer from bulk tumors to single cells": Driver_training_audit_SKCM.csv

stage	cancer	driver	prior	label_column_present	selected_for_training	trained_classifier	n_samples	n_pos	n_neg	positive_fraction	min_positive_frac	driver_selection_mode	reason
downstream_fit	SKCM	BRAF	strong	True	True	True	466	240	226	0.5150214592274678	0.01	all_label_drivers_exploratory	trained_and_scored
downstream_fit	SKCM	NRAS	strong	True	True	True	466	128	338	0.27467811158798283	0.01	all_label_drivers_exploratory	trained_and_scored
downstream_fit	SKCM	NF1	intermediate	True	True	True	466	68	398	0.1459227467811159	0.01	all_label_drivers_exploratory	trained_and_scored
downstream_fit	SKCM	MAP2K1	unspecified	True	True	True	466	27	439	0.05793991416309013	0.01	all_label_drivers_exploratory	trained_and_scored
downstream_fit	SKCM	MAP2K2	unspecified	True	True	True	466	9	457	0.019313304721030045	0.01	all_label_drivers_exploratory	trained_and_scored
downstream_fit	SKCM	KRAS	unspecified	True	True	True	466	11	455	0.023605150214592276	0.01	all_label_drivers_exploratory	trained_and_scored
downstream_fit	SKCM	HRAS	unspecified	True	True	True	466	6	460	0.012875536480686695	0.01	all_label_drivers_exploratory	trained_and_scored
downstream_fit	SKCM	PTEN	unspecified	True	True	True	466	44	422	0.0944206008583691	0.01	all_label_drivers_exploratory	trained_and_scored
downstream_fit	SKCM	PIK3CA	unspecified	True	True	True	466	11	455	0.023605150214592276	0.01	all_label_drivers_exploratory	trained_and_scored
downstream_fit	SKCM	AKT1	unspecified	True	True	True	466	6	460	0.012875536480686695	0.01	all_label_drivers_exploratory	trained_and_scored
downstream_fit	SKCM	AKT3	unspecified	True	True	True	466	8	458	0.017167381974248927	0.01	all_label_drivers_exploratory	trained_and_scored
downstream_fit	SKCM	TP53	weak	True	True	True	466	70	396	0.15021459227467812	0.01	all_label_drivers_exploratory	trained_and_scored
downstream_fit	SKCM	CDKN2A	unspecified	True	True	True	466	61	405	0.13090128755364808	0.01	all_label_drivers_exploratory	trained_and_scored
downstream_fit	SKCM	CTNNB1	unspecified	True	True	True	466	24	442	0.05150214592274678	0.01	all_label_drivers_exploratory	trained_and_scored
downstream_fit	SKCM	APC	unspecified	True	True	True	466	39	427	0.08369098712446352	0.01	all_label_drivers_exploratory	trained_and_scored
downstream_fit	SKCM	ARID2	unspecified	True	True	True	466	61	405	0.13090128755364808	0.01	all_label_drivers_exploratory	trained_and_scored
downstream_fit	SKCM	SETD2	unspecified	True	True	True	466	26	440	0.055793991416309016	0.01	all_label_drivers_exploratory	trained_and_scored
downstream_fit	SKCM	KDM6A	unspecified	True	True	True	466	5	461	0.01072961373390558	0.01	all_label_drivers_exploratory	trained_and_scored
downstream_fit	SKCM	ARID1A	unspecified	True	True	True	466	23	443	0.04935622317596566	0.01	all_label_drivers_exploratory	trained_and_scored
downstream_fit	SKCM	RAC1	unspecified	True	True	True	466	29	437	0.06223175965665236	0.01	all_label_drivers_exploratory	trained_and_scored
downstream_fit	SKCM	PPP6C	unspecified	True	True	True	466	31	435	0.06652360515021459	0.01	all_label_drivers_exploratory	trained_and_scored
downstream_fit	SKCM	PREX2	unspecified	True	True	True	466	97	369	0.20815450643776823	0.01	all_label_drivers_exploratory	trained_and_scored
downstream_fit	SKCM	IDH1	unspecified	True	True	True	466	23	443	0.04935622317596566	0.01	all_label_drivers_exploratory	trained_and_scored
downstream_fit	SKCM	KIT	unspecified	True	True	True	466	21	445	0.045064377682403435	0.01	all_label_drivers_exploratory	trained_and_scored
downstream_fit	SKCM	GNAQ	unspecified	True	True	True	466	10	456	0.02145922746781116	0.01	all_label_drivers_exploratory	trained_and_scored
downstream_fit	SKCM	GNA11	unspecified	True	True	True	466	12	454	0.02575107296137339	0.01	all_label_drivers_exploratory	trained_and_scored
