## Supplemental_Code for "scOPE identifies which driver-associated expression programs transfer from bulk tumors to single cells": Expected_drivers_AML_vanGalen.csv

driver	cancer_type	expected	prior_tier	approx_prevalence	source
NPM1	AML	True	frequent	0.3	literature/TCGA prior (population-level, not per-patient)
DNMT3A	AML	True	moderate	0.25	literature/TCGA prior (population-level, not per-patient)
IDH2	AML	True	moderate	0.12	literature/TCGA prior (population-level, not per-patient)
RUNX1	AML	True	moderate	0.1	literature/TCGA prior (population-level, not per-patient)
CEBPA	AML	True	moderate	0.1	literature/TCGA prior (population-level, not per-patient)
TP53	AML	True	rare	0.08	literature/TCGA prior (population-level, not per-patient)
IDH1	AML	True	rare	0.08	literature/TCGA prior (population-level, not per-patient)
SRSF2	AML	True	rare	0.06	literature/TCGA prior (population-level, not per-patient)
KIT	AML	True	rare	0.05	literature/TCGA prior (population-level, not per-patient)
SF3B1	AML	True	rare	0.04	literature/TCGA prior (population-level, not per-patient)
PHF6	AML	True	rare	0.03	literature/TCGA prior (population-level, not per-patient)
SMC3	AML	True	rare	0.02	literature/TCGA prior (population-level, not per-patient)
SMC1A	AML	True	rare	0.02	literature/TCGA prior (population-level, not per-patient)
BCORL1	AML	False	not characteristic	0.0	literature/TCGA prior (population-level, not per-patient)
