## Supplemental_Code for "scOPE identifies which driver-associated expression programs transfer from bulk tumors to single cells": Expected_drivers_BRCA_Wu.csv

driver	cancer_type	expected	prior_tier	approx_prevalence	source
PIK3CA	BRCA	True	frequent	0.35	literature/TCGA prior (population-level, not per-patient)
TP53	BRCA	True	frequent	0.3	literature/TCGA prior (population-level, not per-patient)
ERBB2	BRCA	True	moderate	0.15	literature/TCGA prior (population-level, not per-patient)
CDH1	BRCA	True	moderate	0.1	literature/TCGA prior (population-level, not per-patient)
GATA3	BRCA	True	moderate	0.1	literature/TCGA prior (population-level, not per-patient)
MAP3K1	BRCA	True	rare	0.08	literature/TCGA prior (population-level, not per-patient)
PTEN	BRCA	True	rare	0.05	literature/TCGA prior (population-level, not per-patient)
AKT1	BRCA	True	rare	0.03	literature/TCGA prior (population-level, not per-patient)
PIK3R1	BRCA	False	not characteristic	0.0	literature/TCGA prior (population-level, not per-patient)
ERBB3	BRCA	False	not characteristic	0.0	literature/TCGA prior (population-level, not per-patient)
RUNX1	BRCA	False	not characteristic	0.0	literature/TCGA prior (population-level, not per-patient)
RB1	BRCA	False	not characteristic	0.0	literature/TCGA prior (population-level, not per-patient)
FOXA1	BRCA	False	not characteristic	0.0	literature/TCGA prior (population-level, not per-patient)
BRCA1	BRCA	False	not characteristic	0.0	literature/TCGA prior (population-level, not per-patient)
ARID1A	BRCA	False	not characteristic	0.0	literature/TCGA prior (population-level, not per-patient)
ATM	BRCA	False	not characteristic	0.0	literature/TCGA prior (population-level, not per-patient)
BRCA2	BRCA	False	not characteristic	0.0	literature/TCGA prior (population-level, not per-patient)
