## Supplemental_Code for "scOPE identifies which driver-associated expression programs transfer from bulk tumors to single cells": Expected_drivers_CRC_Lee.csv

driver	cancer_type	expected	prior_tier	approx_prevalence	source
APC	CRC	True	frequent	0.75	literature/TCGA prior (population-level, not per-patient)
TP53	CRC	True	frequent	0.55	literature/TCGA prior (population-level, not per-patient)
PIK3CA	CRC	True	moderate	0.18	literature/TCGA prior (population-level, not per-patient)
BRAF	CRC	True	moderate	0.1	literature/TCGA prior (population-level, not per-patient)
SMAD4	CRC	True	moderate	0.1	literature/TCGA prior (population-level, not per-patient)
RNF43	CRC	True	rare	0.08	literature/TCGA prior (population-level, not per-patient)
ARID1A	CRC	True	rare	0.08	literature/TCGA prior (population-level, not per-patient)
SOX9	CRC	True	rare	0.05	literature/TCGA prior (population-level, not per-patient)
PTEN	CRC	True	rare	0.05	literature/TCGA prior (population-level, not per-patient)
CTNNB1	CRC	True	rare	0.05	literature/TCGA prior (population-level, not per-patient)
TCF7L2	CRC	True	rare	0.05	literature/TCGA prior (population-level, not per-patient)
TGFBR2	CRC	False	not characteristic	0.0	literature/TCGA prior (population-level, not per-patient)
MLH1	CRC	False	not characteristic	0.0	literature/TCGA prior (population-level, not per-patient)
SETD2	CRC	False	not characteristic	0.0	literature/TCGA prior (population-level, not per-patient)
PMS2	CRC	False	not characteristic	0.0	literature/TCGA prior (population-level, not per-patient)
MSH2	CRC	False	not characteristic	0.0	literature/TCGA prior (population-level, not per-patient)
MSH6	CRC	False	not characteristic	0.0	literature/TCGA prior (population-level, not per-patient)
KMT2C	CRC	False	not characteristic	0.0	literature/TCGA prior (population-level, not per-patient)
SMAD2	CRC	False	not characteristic	0.0	literature/TCGA prior (population-level, not per-patient)
KMT2D	CRC	False	not characteristic	0.0	literature/TCGA prior (population-level, not per-patient)
