## Supplemental_Code for "scOPE identifies which driver-associated expression programs transfer from bulk tumors to single cells": Expected_drivers_GBM_Neftel.csv

driver	cancer_type	expected	prior_tier	approx_prevalence	source
EGFR	GBM	True	frequent	0.4	literature/TCGA prior (population-level, not per-patient)
PTEN	GBM	True	frequent	0.3	literature/TCGA prior (population-level, not per-patient)
TP53	GBM	True	frequent	0.3	literature/TCGA prior (population-level, not per-patient)
NF1	GBM	True	moderate	0.1	literature/TCGA prior (population-level, not per-patient)
PDGFRA	GBM	True	moderate	0.1	literature/TCGA prior (population-level, not per-patient)
PIK3CA	GBM	True	moderate	0.1	literature/TCGA prior (population-level, not per-patient)
RB1	GBM	True	rare	0.08	literature/TCGA prior (population-level, not per-patient)
ATRX	GBM	True	rare	0.07	literature/TCGA prior (population-level, not per-patient)
CIC	GBM	False	not characteristic	0.0	literature/TCGA prior (population-level, not per-patient)
CDKN2A	GBM	False	not characteristic	0.0	literature/TCGA prior (population-level, not per-patient)
STAG2	GBM	False	not characteristic	0.0	literature/TCGA prior (population-level, not per-patient)
PIK3R1	GBM	False	not characteristic	0.0	literature/TCGA prior (population-level, not per-patient)
MDM4	GBM	False	not characteristic	0.0	literature/TCGA prior (population-level, not per-patient)
