## Supplemental_Code for "scOPE identifies which driver-associated expression programs transfer from bulk tumors to single cells": Expected_drivers_LUAD_Lambrechts.csv

driver	cancer_type	expected	prior_tier	approx_prevalence	source
TP53	LUAD	True	frequent	0.45	literature/TCGA prior (population-level, not per-patient)
KRAS	LUAD	True	frequent	0.3	literature/TCGA prior (population-level, not per-patient)
EGFR	LUAD	True	moderate	0.15	literature/TCGA prior (population-level, not per-patient)
KEAP1	LUAD	True	moderate	0.15	literature/TCGA prior (population-level, not per-patient)
STK11	LUAD	True	moderate	0.15	literature/TCGA prior (population-level, not per-patient)
NF1	LUAD	True	moderate	0.1	literature/TCGA prior (population-level, not per-patient)
MET	LUAD	True	rare	0.05	literature/TCGA prior (population-level, not per-patient)
U2AF1	LUAD	False	not characteristic	0.0	literature/TCGA prior (population-level, not per-patient)
ERBB2	LUAD	False	not characteristic	0.0	literature/TCGA prior (population-level, not per-patient)
SMARCA4	LUAD	False	not characteristic	0.0	literature/TCGA prior (population-level, not per-patient)
RB1	LUAD	False	not characteristic	0.0	literature/TCGA prior (population-level, not per-patient)
ATM	LUAD	False	not characteristic	0.0	literature/TCGA prior (population-level, not per-patient)
CDKN2A	LUAD	False	not characteristic	0.0	literature/TCGA prior (population-level, not per-patient)
MGA	LUAD	False	not characteristic	0.0	literature/TCGA prior (population-level, not per-patient)
