## Supplemental_Code for "scOPE identifies which driver-associated expression programs transfer from bulk tumors to single cells": Expected_drivers_PAAD_Moncada.csv

driver	cancer_type	expected	prior_tier	approx_prevalence	source
KRAS	PAAD	True	frequent	0.9	literature/TCGA prior (population-level, not per-patient)
TP53	PAAD	True	frequent	0.7	literature/TCGA prior (population-level, not per-patient)
CDKN2A	PAAD	True	frequent	0.5	literature/TCGA prior (population-level, not per-patient)
ARID1A	PAAD	True	rare	0.06	literature/TCGA prior (population-level, not per-patient)
GNAS	PAAD	False	not characteristic	0.0	literature/TCGA prior (population-level, not per-patient)
KDM6A	PAAD	False	not characteristic	0.0	literature/TCGA prior (population-level, not per-patient)
TGFBR2	PAAD	False	not characteristic	0.0	literature/TCGA prior (population-level, not per-patient)
RNF43	PAAD	False	not characteristic	0.0	literature/TCGA prior (population-level, not per-patient)
MAP2K4	PAAD	False	not characteristic	0.0	literature/TCGA prior (population-level, not per-patient)
