## Supplemental_Code for "scOPE identifies which driver-associated expression programs transfer from bulk tumors to single cells": Expected_drivers_SKCM_JerbyArnon.csv

driver	cancer_type	expected	prior_tier	approx_prevalence	source
BRAF	SKCM	True	frequent	0.5	literature/TCGA prior (population-level, not per-patient)
NRAS	SKCM	True	moderate	0.25	literature/TCGA prior (population-level, not per-patient)
TP53	SKCM	True	moderate	0.15	literature/TCGA prior (population-level, not per-patient)
PTEN	SKCM	True	moderate	0.1	literature/TCGA prior (population-level, not per-patient)
KIT	SKCM	True	rare	0.03	literature/TCGA prior (population-level, not per-patient)
AKT1	SKCM	False	not characteristic	0.0	literature/TCGA prior (population-level, not per-patient)
AKT3	SKCM	False	not characteristic	0.0	literature/TCGA prior (population-level, not per-patient)
ARID2	SKCM	False	not characteristic	0.0	literature/TCGA prior (population-level, not per-patient)
KRAS	SKCM	False	not characteristic	0.0	literature/TCGA prior (population-level, not per-patient)
HRAS	SKCM	False	not characteristic	0.0	literature/TCGA prior (population-level, not per-patient)
IDH1	SKCM	False	not characteristic	0.0	literature/TCGA prior (population-level, not per-patient)
PIK3CA	SKCM	False	not characteristic	0.0	literature/TCGA prior (population-level, not per-patient)
GNAQ	SKCM	False	not characteristic	0.0	literature/TCGA prior (population-level, not per-patient)
MAP2K2	SKCM	False	not characteristic	0.0	literature/TCGA prior (population-level, not per-patient)
KDM6A	SKCM	False	not characteristic	0.0	literature/TCGA prior (population-level, not per-patient)
PPP6C	SKCM	False	not characteristic	0.0	literature/TCGA prior (population-level, not per-patient)
PREX2	SKCM	False	not characteristic	0.0	literature/TCGA prior (population-level, not per-patient)
ARID1A	SKCM	False	not characteristic	0.0	literature/TCGA prior (population-level, not per-patient)
