## Supplemental_Code for "scOPE identifies which driver-associated expression programs transfer from bulk tumors to single cells": Fig3b_tpviolin_significance_AML_vanGalen_AML210A_DNMT3A_patient_filtered_sample_filtered.csv

dataset	patient	driver	comparison_family	comparison_type	timepoint	timepoint_a	timepoint_b	label	genotype_label_a	genotype_label_b	group_a	group_b	n_a	n_b	median_a	median_b	median_diff_b_minus_a	cliffs_delta_b_vs_a	mannwhitney_u	p_value	fdr_q	significance	test	score_col	score_label
AML_vanGalen	AML210A	DNMT3A	status_within_timepoint	within_timepoint_label_pairwise	D0	D0	D0	Mut_vs_WT	WT	Mut	WT	Mut	5	4	0.02833198809542481	0.052243541952173816	0.023911553856749007	0.30000000000000004	7.0	0.5555555555555556	0.70305101377635	ns	Mann-Whitney U, two-sided; BH-FDR across all comparisons in this violin panel	mutation_resid_DNMT3A	DNMT3A same-cell-state residual
AML_vanGalen	AML210A	DNMT3A	status_within_timepoint	within_timepoint_label_pairwise	D0	D0	D0	Unknown_vs_WT	WT	Unknown	WT	Unknown	5	719	0.02833198809542481	0.018249083958828516	-0.010082904136596293	-0.10208623087621693	1981.0	0.70305101377635	0.70305101377635	ns	Mann-Whitney U, two-sided; BH-FDR across all comparisons in this violin panel	mutation_resid_DNMT3A	DNMT3A same-cell-state residual
AML_vanGalen	AML210A	DNMT3A	status_within_timepoint	within_timepoint_label_pairwise	D0	D0	D0	Unknown_vs_Mut	Mut	Unknown	Mut	Unknown	4	719	0.052243541952173816	0.018249083958828516	-0.0339944579933453	-0.4367176634214186	2066.0	0.13591104286696115	0.40773312860088345	ns	Mann-Whitney U, two-sided; BH-FDR across all comparisons in this violin panel	mutation_resid_DNMT3A	DNMT3A same-cell-state residual
