## Supplemental_Code for "scOPE identifies which driver-associated expression programs transfer from bulk tumors to single cells": Fig3b_tpviolin_significance_AML_vanGalen_AML210A_NPM1_patient_filtered_sample_filtered.csv

dataset	patient	driver	comparison_family	comparison_type	timepoint	timepoint_a	timepoint_b	label	genotype_label_a	genotype_label_b	group_a	group_b	n_a	n_b	median_a	median_b	median_diff_b_minus_a	cliffs_delta_b_vs_a	mannwhitney_u	p_value	fdr_q	significance	test	score_col	score_label
AML_vanGalen	AML210A	NPM1	status_within_timepoint	within_timepoint_label_pairwise	D0	D0	D0	Mut_vs_WT	WT	Mut	WT	Mut	45	42	0.0047391467108827585	0.018139453453306927	0.013400306742424168	0.38095238095238093	585.0	0.002260861517117636	0.0033912922756764536	**	Mann-Whitney U, two-sided; BH-FDR across all comparisons in this violin panel	mutation_resid_NPM1	NPM1 same-cell-state residual
AML_vanGalen	AML210A	NPM1	status_within_timepoint	within_timepoint_label_pairwise	D0	D0	D0	Unknown_vs_WT	WT	Unknown	WT	Unknown	45	641	0.0047391467108827585	0.00467874834065873	-6.039837022402822e-05	-0.0711041775004333	15448.0	0.4250859099767974	0.4250859099767974	ns	Mann-Whitney U, two-sided; BH-FDR across all comparisons in this violin panel	mutation_resid_NPM1	NPM1 same-cell-state residual
AML_vanGalen	AML210A	NPM1	status_within_timepoint	within_timepoint_label_pairwise	D0	D0	D0	Unknown_vs_Mut	Mut	Unknown	Mut	Unknown	42	641	0.018139453453306927	0.00467874834065873	-0.013460705112648196	-0.45813832553302136	19628.0	6.427221603622428e-07	1.9281664810867284e-06	****	Mann-Whitney U, two-sided; BH-FDR across all comparisons in this violin panel	mutation_resid_NPM1	NPM1 same-cell-state residual
