## Supplemental_Code for "scOPE identifies which driver-associated expression programs transfer from bulk tumors to single cells": Fig3b_tpviolin_significance_AML_vanGalen_AML328_ASXL1_patient_filtered_sample_filtered.csv

dataset	patient	driver	comparison_family	comparison_type	timepoint	timepoint_a	timepoint_b	label	genotype_label_a	genotype_label_b	group_a	group_b	n_a	n_b	median_a	median_b	median_diff_b_minus_a	cliffs_delta_b_vs_a	mannwhitney_u	p_value	fdr_q	significance	test	score_col	score_label
AML_vanGalen	AML328	ASXL1	timepoint_within_status	between_timepoint_same_label_pairwise	D0_vs_D29	D0	D29	Unknown	Unknown	Unknown	D0:Unknown	D29:Unknown	1064	1830	0.004653029443926926	-0.0027838084486717235	-0.0074368378925986495	-0.26687415259460123	1233378.0	4.11846619125251e-33	8.23693238250502e-33	****	Mann-Whitney U, two-sided; BH-FDR across all comparisons in this violin panel	mutation_resid_ASXL1	ASXL1 same-cell-state residual
AML_vanGalen	AML328	ASXL1	timepoint_within_status	between_timepoint_same_label_pairwise	D0_vs_D113	D0	D113	Unknown	Unknown	Unknown	D0:Unknown	D113:Unknown	1064	1975	0.004653029443926926	0.00478203873943947	0.00012900929551254436	0.028294470353097845	1020971.0	0.19758431185202185	0.19758431185202185	ns	Mann-Whitney U, two-sided; BH-FDR across all comparisons in this violin panel	mutation_resid_ASXL1	ASXL1 same-cell-state residual
AML_vanGalen	AML328	ASXL1	timepoint_within_status	between_timepoint_same_label_pairwise	D0_vs_D171	D0	D171	Unknown	Unknown	Unknown	D0:Unknown	D171:Unknown	1064	1365	0.004653029443926926	0.0033760940048452592	-0.0012769354390816667	-0.03113828527362361	748792.0	0.18733674560576197	0.19758431185202185	ns	Mann-Whitney U, two-sided; BH-FDR across all comparisons in this violin panel	mutation_resid_ASXL1	ASXL1 same-cell-state residual
AML_vanGalen	AML328	ASXL1	timepoint_within_status	between_timepoint_same_label_pairwise	D29_vs_D113	D29	D113	Unknown	Unknown	Unknown	D29:Unknown	D113:Unknown	1830	1975	-0.0027838084486717235	0.00478203873943947	0.007565847188111194	0.35339115999169946	1168503.0	2.336281157103569e-79	1.4017686942621414e-78	****	Mann-Whitney U, two-sided; BH-FDR across all comparisons in this violin panel	mutation_resid_ASXL1	ASXL1 same-cell-state residual
AML_vanGalen	AML328	ASXL1	timepoint_within_status	between_timepoint_same_label_pairwise	D29_vs_D171	D29	D171	Unknown	Unknown	Unknown	D29:Unknown	D171:Unknown	1830	1365	-0.0027838084486717235	0.0033760940048452592	0.006159902453516983	0.2857030765227486	892139.0	1.5783333014468928e-43	4.7349999043406784e-43	****	Mann-Whitney U, two-sided; BH-FDR across all comparisons in this violin panel	mutation_resid_ASXL1	ASXL1 same-cell-state residual
AML_vanGalen	AML328	ASXL1	timepoint_within_status	between_timepoint_same_label_pairwise	D113_vs_D171	D113	D171	Unknown	Unknown	Unknown	D113:Unknown	D171:Unknown	1975	1365	0.00478203873943947	0.0033760940048452592	-0.001405944734594211	-0.0786664811981268	1453975.0	0.0001086406732618625	0.00016296100989279374	***	Mann-Whitney U, two-sided; BH-FDR across all comparisons in this violin panel	mutation_resid_ASXL1	ASXL1 same-cell-state residual
