## Supplemental_Code for "scOPE identifies which driver-associated expression programs transfer from bulk tumors to single cells": Fig3b_tpviolin_significance_AML_vanGalen_AML328_BCOR_patient_filtered_sample_filtered.csv

dataset	patient	driver	comparison_family	comparison_type	timepoint	timepoint_a	timepoint_b	label	genotype_label_a	genotype_label_b	group_a	group_b	n_a	n_b	median_a	median_b	median_diff_b_minus_a	cliffs_delta_b_vs_a	mannwhitney_u	p_value	fdr_q	significance	test	score_col	score_label
AML_vanGalen	AML328	BCOR	timepoint_within_status	between_timepoint_same_label_pairwise	D0_vs_D29	D0	D29	Unknown	Unknown	Unknown	D0:Unknown	D29:Unknown	1064	1830	0.015422098912083945	0.00598765956393775	-0.009434439348146195	-0.24369530383335392	1210812.0	6.899455938778679e-28	2.0698367816336036e-27	****	Mann-Whitney U, two-sided; BH-FDR across all comparisons in this violin panel	mutation_resid_BCOR	BCOR same-cell-state residual
AML_vanGalen	AML328	BCOR	timepoint_within_status	between_timepoint_same_label_pairwise	D0_vs_D113	D0	D113	Unknown	Unknown	Unknown	D0:Unknown	D113:Unknown	1064	1975	0.015422098912083945	0.008453023128551201	-0.006969075783532744	-0.17916912534500806	1238953.0	3.3763703088797777e-16	5.064555463319667e-16	****	Mann-Whitney U, two-sided; BH-FDR across all comparisons in this violin panel	mutation_resid_BCOR	BCOR same-cell-state residual
AML_vanGalen	AML328	BCOR	timepoint_within_status	between_timepoint_same_label_pairwise	D0_vs_D171	D0	D171	Unknown	Unknown	Unknown	D0:Unknown	D171:Unknown	1064	1365	0.015422098912083945	0.0033566372491772023	-0.012065461662906743	-0.32775482662700706	964189.0	8.550399762325929e-44	5.130239857395557e-43	****	Mann-Whitney U, two-sided; BH-FDR across all comparisons in this violin panel	mutation_resid_BCOR	BCOR same-cell-state residual
AML_vanGalen	AML328	BCOR	timepoint_within_status	between_timepoint_same_label_pairwise	D29_vs_D113	D29	D113	Unknown	Unknown	Unknown	D29:Unknown	D113:Unknown	1830	1975	0.00598765956393775	0.008453023128551201	0.0024653635646134514	0.1060967005602822	1615395.0	1.488677762772818e-08	1.7864133153273814e-08	****	Mann-Whitney U, two-sided; BH-FDR across all comparisons in this violin panel	mutation_resid_BCOR	BCOR same-cell-state residual
AML_vanGalen	AML328	BCOR	timepoint_within_status	between_timepoint_same_label_pairwise	D29_vs_D171	D29	D171	Unknown	Unknown	Unknown	D29:Unknown	D171:Unknown	1830	1365	0.00598765956393775	0.0033566372491772023	-0.0026310223147605477	-0.060425548950139074	1324445.0	0.003434065751888648	0.003434065751888648	**	Mann-Whitney U, two-sided; BH-FDR across all comparisons in this violin panel	mutation_resid_BCOR	BCOR same-cell-state residual
AML_vanGalen	AML328	BCOR	timepoint_within_status	between_timepoint_same_label_pairwise	D113_vs_D171	D113	D171	Unknown	Unknown	Unknown	D113:Unknown	D171:Unknown	1975	1365	0.008453023128551201	0.0033566372491772023	-0.005096385879373999	-0.2020127045949831	1620238.0	2.8115789323850805e-23	5.623157864770161e-23	****	Mann-Whitney U, two-sided; BH-FDR across all comparisons in this violin panel	mutation_resid_BCOR	BCOR same-cell-state residual
