## Supplemental_Code for "scOPE identifies which driver-associated expression programs transfer from bulk tumors to single cells": Fig3b_tpviolin_significance_AML_vanGalen_AML328_BCORL1_patient_filtered_sample_filtered.csv

dataset	patient	driver	comparison_family	comparison_type	timepoint	timepoint_a	timepoint_b	label	genotype_label_a	genotype_label_b	group_a	group_b	n_a	n_b	median_a	median_b	median_diff_b_minus_a	cliffs_delta_b_vs_a	mannwhitney_u	p_value	fdr_q	significance	test	score_col	score_label
AML_vanGalen	AML328	BCORL1	timepoint_within_status	between_timepoint_same_label_pairwise	D0_vs_D29	D0	D29	Unknown	Unknown	Unknown	D0:Unknown	D29:Unknown	1064	1830	-2.3955296859101032e-06	-8.687155951818848e-06	-6.291626265908745e-06	-0.016562923702699406	989685.0	0.45689378168642836	0.6853406725296425	ns	Mann-Whitney U, two-sided; BH-FDR across all comparisons in this violin panel	mutation_resid_BCORL1	BCORL1 same-cell-state residual
AML_vanGalen	AML328	BCORL1	timepoint_within_status	between_timepoint_same_label_pairwise	D0_vs_D113	D0	D113	Unknown	Unknown	Unknown	D0:Unknown	D113:Unknown	1064	1975	-2.3955296859101032e-06	-7.92763016524531e-07	1.6027666693855722e-06	0.0073741315313600175	1042952.0	0.7370331420110979	0.8353342631413372	ns	Mann-Whitney U, two-sided; BH-FDR across all comparisons in this violin panel	mutation_resid_BCORL1	BCORL1 same-cell-state residual
AML_vanGalen	AML328	BCORL1	timepoint_within_status	between_timepoint_same_label_pairwise	D0_vs_D171	D0	D171	Unknown	Unknown	Unknown	D0:Unknown	D171:Unknown	1064	1365	-2.3955296859101032e-06	-7.666249079949785e-06	-5.270719394039682e-06	-0.034334462529951204	751113.0	0.14599107856754853	0.29198215713509706	ns	Mann-Whitney U, two-sided; BH-FDR across all comparisons in this violin panel	mutation_resid_BCORL1	BCORL1 same-cell-state residual
AML_vanGalen	AML328	BCORL1	timepoint_within_status	between_timepoint_same_label_pairwise	D29_vs_D113	D29	D113	Unknown	Unknown	Unknown	D29:Unknown	D113:Unknown	1830	1975	-8.687155951818848e-06	-7.92763016524531e-07	7.894392935294317e-06	0.04036190080929658	1734186.0	0.031217514986642596	0.09365254495992778	ns	Mann-Whitney U, two-sided; BH-FDR across all comparisons in this violin panel	mutation_resid_BCORL1	BCORL1 same-cell-state residual
AML_vanGalen	AML328	BCORL1	timepoint_within_status	between_timepoint_same_label_pairwise	D29_vs_D171	D29	D171	Unknown	Unknown	Unknown	D29:Unknown	D171:Unknown	1830	1365	-8.687155951818848e-06	-7.666249079949785e-06	1.0209068718690633e-06	-0.004293120358694114	1254337.0	0.8353342631413372	0.8353342631413372	ns	Mann-Whitney U, two-sided; BH-FDR across all comparisons in this violin panel	mutation_resid_BCORL1	BCORL1 same-cell-state residual
AML_vanGalen	AML328	BCORL1	timepoint_within_status	between_timepoint_same_label_pairwise	D113_vs_D171	D113	D171	Unknown	Unknown	Unknown	D113:Unknown	D171:Unknown	1975	1365	-7.92763016524531e-07	-7.666249079949785e-06	-6.873486063425254e-06	-0.07056076413038437	1443049.0	0.0005173114912376352	0.0031038689474258115	**	Mann-Whitney U, two-sided; BH-FDR across all comparisons in this violin panel	mutation_resid_BCORL1	BCORL1 same-cell-state residual
