## Supplemental_Code for "scOPE identifies which driver-associated expression programs transfer from bulk tumors to single cells": Fig3b_tpviolin_significance_AML_vanGalen_AML328_CBL_patient_filtered_sample_filtered.csv

dataset	patient	driver	comparison_family	comparison_type	timepoint	timepoint_a	timepoint_b	label	genotype_label_a	genotype_label_b	group_a	group_b	n_a	n_b	median_a	median_b	median_diff_b_minus_a	cliffs_delta_b_vs_a	mannwhitney_u	p_value	fdr_q	significance	test	score_col	score_label
AML_vanGalen	AML328	CBL	timepoint_within_status	between_timepoint_same_label_pairwise	D0_vs_D29	D0	D29	Unknown	Unknown	Unknown	D0:Unknown	D29:Unknown	1064	1830	0.0013060116847835555	-0.0010338545667130782	-0.0023398662514966338	-0.20467254201076457	1172821.0	3.794912991914396e-20	7.589825983828792e-20	****	Mann-Whitney U, two-sided; BH-FDR across all comparisons in this violin panel	mutation_resid_CBL	CBL same-cell-state residual
AML_vanGalen	AML328	CBL	timepoint_within_status	between_timepoint_same_label_pairwise	D0_vs_D113	D0	D113	Unknown	Unknown	Unknown	D0:Unknown	D113:Unknown	1064	1975	0.0013060116847835555	0.0026009867919799742	0.0012949751071964187	0.08711430474921489	959169.0	7.277434463773676e-05	8.732921356528411e-05	****	Mann-Whitney U, two-sided; BH-FDR across all comparisons in this violin panel	mutation_resid_CBL	CBL same-cell-state residual
AML_vanGalen	AML328	CBL	timepoint_within_status	between_timepoint_same_label_pairwise	D0_vs_D171	D0	D171	Unknown	Unknown	Unknown	D0:Unknown	D171:Unknown	1064	1365	0.0013060116847835555	0.001145451962912769	-0.00016055972187078646	-0.032639290534027365	749882.0	0.1669539815034805	0.1669539815034805	ns	Mann-Whitney U, two-sided; BH-FDR across all comparisons in this violin panel	mutation_resid_CBL	CBL same-cell-state residual
AML_vanGalen	AML328	CBL	timepoint_within_status	between_timepoint_same_label_pairwise	D29_vs_D113	D29	D113	Unknown	Unknown	Unknown	D29:Unknown	D113:Unknown	1830	1975	-0.0010338545667130782	0.0026009867919799742	0.0036348413586930525	0.3265485232067511	1217011.0	4.935254424194987e-68	2.9611526545169922e-67	****	Mann-Whitney U, two-sided; BH-FDR across all comparisons in this violin panel	mutation_resid_CBL	CBL same-cell-state residual
AML_vanGalen	AML328	CBL	timepoint_within_status	between_timepoint_same_label_pairwise	D29_vs_D171	D29	D171	Unknown	Unknown	Unknown	D29:Unknown	D171:Unknown	1830	1365	-0.0010338545667130782	0.001145451962912769	0.0021793065296258473	0.2099433535499109	986761.0	2.8120036849761127e-24	8.436011054928338e-24	****	Mann-Whitney U, two-sided; BH-FDR across all comparisons in this violin panel	mutation_resid_CBL	CBL same-cell-state residual
AML_vanGalen	AML328	CBL	timepoint_within_status	between_timepoint_same_label_pairwise	D113_vs_D171	D113	D171	Unknown	Unknown	Unknown	D113:Unknown	D171:Unknown	1975	1365	0.0026009867919799742	0.001145451962912769	-0.0014555348290672052	-0.16868104047850885	1575309.0	1.0479202156696444e-16	1.5718803235044667e-16	****	Mann-Whitney U, two-sided; BH-FDR across all comparisons in this violin panel	mutation_resid_CBL	CBL same-cell-state residual
