## Supplemental_Code for "scOPE identifies which driver-associated expression programs transfer from bulk tumors to single cells": Fig3b_tpviolin_significance_AML_vanGalen_AML328_CEBPA_patient_filtered_sample_filtered.csv

dataset	patient	driver	comparison_family	comparison_type	timepoint	timepoint_a	timepoint_b	label	genotype_label_a	genotype_label_b	group_a	group_b	n_a	n_b	median_a	median_b	median_diff_b_minus_a	cliffs_delta_b_vs_a	mannwhitney_u	p_value	fdr_q	significance	test	score_col	score_label
AML_vanGalen	AML328	CEBPA	timepoint_within_status	between_timepoint_same_label_pairwise	D0_vs_D29	D0	D29	Unknown	Unknown	Unknown	D0:Unknown	D29:Unknown	1064	1830	0.0006569681209929903	0.0007835010968281209	0.00012653297583513053	0.06729426024076579	908045.0	0.0025045923875625154	0.003005510865075019	**	Mann-Whitney U, two-sided; BH-FDR across all comparisons in this violin panel	mutation_resid_CEBPA	CEBPA same-cell-state residual
AML_vanGalen	AML328	CEBPA	timepoint_within_status	between_timepoint_same_label_pairwise	D0_vs_D113	D0	D113	Unknown	Unknown	Unknown	D0:Unknown	D113:Unknown	1064	1975	0.0006569681209929903	0.00022141231027481088	-0.00043555581071817945	-0.22233939278576187	1284312.0	4.2811610217008296e-24	8.562322043401659e-24	****	Mann-Whitney U, two-sided; BH-FDR across all comparisons in this violin panel	mutation_resid_CEBPA	CEBPA same-cell-state residual
AML_vanGalen	AML328	CEBPA	timepoint_within_status	between_timepoint_same_label_pairwise	D0_vs_D171	D0	D171	Unknown	Unknown	Unknown	D0:Unknown	D171:Unknown	1064	1365	0.0006569681209929903	0.00030103286652364593	-0.0003559352544693444	-0.1864813131730425	861599.0	2.871076329339873e-15	4.306614494009809e-15	****	Mann-Whitney U, two-sided; BH-FDR across all comparisons in this violin panel	mutation_resid_CEBPA	CEBPA same-cell-state residual
AML_vanGalen	AML328	CEBPA	timepoint_within_status	between_timepoint_same_label_pairwise	D29_vs_D113	D29	D113	Unknown	Unknown	Unknown	D29:Unknown	D113:Unknown	1830	1975	0.0007835010968281209	0.00022141231027481088	-0.00056208878655331	-0.284701390329944	2321616.0	3.7684573501195436e-52	2.261074410071726e-51	****	Mann-Whitney U, two-sided; BH-FDR across all comparisons in this violin panel	mutation_resid_CEBPA	CEBPA same-cell-state residual
AML_vanGalen	AML328	CEBPA	timepoint_within_status	between_timepoint_same_label_pairwise	D29_vs_D171	D29	D171	Unknown	Unknown	Unknown	D29:Unknown	D171:Unknown	1830	1365	0.0007835010968281209	0.00030103286652364593	-0.00048246823030447493	-0.2505310354490682	1561882.0	7.203159460904956e-34	2.1609478382714867e-33	****	Mann-Whitney U, two-sided; BH-FDR across all comparisons in this violin panel	mutation_resid_CEBPA	CEBPA same-cell-state residual
AML_vanGalen	AML328	CEBPA	timepoint_within_status	between_timepoint_same_label_pairwise	D113_vs_D171	D113	D171	Unknown	Unknown	Unknown	D113:Unknown	D171:Unknown	1975	1365	0.00022141231027481088	0.00030103286652364593	7.962055624883505e-05	0.0467874066861409	1284871.0	0.02133742111471727	0.02133742111471727	*	Mann-Whitney U, two-sided; BH-FDR across all comparisons in this violin panel	mutation_resid_CEBPA	CEBPA same-cell-state residual
