## Supplemental_Code for "scOPE identifies which driver-associated expression programs transfer from bulk tumors to single cells": Fig3b_tpviolin_significance_AML_vanGalen_AML328_DNMT3A_patient_filtered_sample_filtered.csv

dataset	patient	driver	comparison_family	comparison_type	timepoint	timepoint_a	timepoint_b	label	genotype_label_a	genotype_label_b	group_a	group_b	n_a	n_b	median_a	median_b	median_diff_b_minus_a	cliffs_delta_b_vs_a	mannwhitney_u	p_value	fdr_q	significance	test	score_col	score_label
AML_vanGalen	AML328	DNMT3A	status_within_timepoint	within_timepoint_label_pairwise	D29	D29	D29	Mut_vs_WT	WT	Mut	WT	Mut	3	5	0.04962777597929541	0.027184768540086612	-0.022443007439208795	-0.4666666666666667	11.0	0.39285714285714285	0.39285714285714285	ns	Mann-Whitney U, two-sided; BH-FDR across all comparisons in this violin panel	mutation_resid_DNMT3A	DNMT3A same-cell-state residual
AML_vanGalen	AML328	DNMT3A	status_within_timepoint	within_timepoint_label_pairwise	D29	D29	D29	Unknown_vs_WT	WT	Unknown	WT	Unknown	3	1822	0.04962777597929541	0.010385866026712931	-0.03924190995258248	-0.672521039151116	4571.0	0.03984341908506269	0.051227253109366315	ns	Mann-Whitney U, two-sided; BH-FDR across all comparisons in this violin panel	mutation_resid_DNMT3A	DNMT3A same-cell-state residual
AML_vanGalen	AML328	DNMT3A	status_within_timepoint	within_timepoint_label_pairwise	D29	D29	D29	Unknown_vs_Mut	Mut	Unknown	Mut	Unknown	5	1822	0.027184768540086612	0.010385866026712931	-0.01679890251337368	-0.23973655323819976	5647.0	0.36503554212757894	0.39285714285714285	ns	Mann-Whitney U, two-sided; BH-FDR across all comparisons in this violin panel	mutation_resid_DNMT3A	DNMT3A same-cell-state residual
AML_vanGalen	AML328	DNMT3A	timepoint_within_status	between_timepoint_same_label_pairwise	D0_vs_D29	D0	D29	Unknown	Unknown	Unknown	D0:Unknown	D29:Unknown	1062	1822	0.015550935357063422	0.010385866026712931	-0.005165069330350491	-0.13282417657382772	1095987.0	2.5536265778744156e-09	4.596527840173948e-09	****	Mann-Whitney U, two-sided; BH-FDR across all comparisons in this violin panel	mutation_resid_DNMT3A	DNMT3A same-cell-state residual
AML_vanGalen	AML328	DNMT3A	timepoint_within_status	between_timepoint_same_label_pairwise	D0_vs_D113	D0	D113	Unknown	Unknown	Unknown	D0:Unknown	D113:Unknown	1062	1975	0.015550935357063422	-0.0008947183490765065	-0.01644565370613993	-0.545100002383847	1620385.0	7.384536441353894e-136	6.646082797218505e-135	****	Mann-Whitney U, two-sided; BH-FDR across all comparisons in this violin panel	mutation_resid_DNMT3A	DNMT3A same-cell-state residual
AML_vanGalen	AML328	DNMT3A	timepoint_within_status	between_timepoint_same_label_pairwise	D0_vs_D171	D0	D171	Unknown	Unknown	Unknown	D0:Unknown	D171:Unknown	1062	1361	0.015550935357063422	0.0007074981402931946	-0.014843437216770228	-0.5007811083851881	1084601.0	1.4497474198439398e-99	4.349242259531819e-99	****	Mann-Whitney U, two-sided; BH-FDR across all comparisons in this violin panel	mutation_resid_DNMT3A	DNMT3A same-cell-state residual
AML_vanGalen	AML328	DNMT3A	timepoint_within_status	between_timepoint_same_label_pairwise	D29_vs_D113	D29	D113	Unknown	Unknown	Unknown	D29:Unknown	D113:Unknown	1822	1975	0.010385866026712931	-0.0008947183490765065	-0.011280584375789438	-0.41503091608887155	2545959.0	1.7405330326810403e-108	7.832398647064681e-108	****	Mann-Whitney U, two-sided; BH-FDR across all comparisons in this violin panel	mutation_resid_DNMT3A	DNMT3A same-cell-state residual
AML_vanGalen	AML328	DNMT3A	timepoint_within_status	between_timepoint_same_label_pairwise	D29_vs_D171	D29	D171	Unknown	Unknown	Unknown	D29:Unknown	D171:Unknown	1822	1361	0.010385866026712931	0.0007074981402931946	-0.009678367886419736	-0.36662281801897134	1694436.0	2.8703501020589004e-70	6.458287729632526e-70	****	Mann-Whitney U, two-sided; BH-FDR across all comparisons in this violin panel	mutation_resid_DNMT3A	DNMT3A same-cell-state residual
AML_vanGalen	AML328	DNMT3A	timepoint_within_status	between_timepoint_same_label_pairwise	D113_vs_D171	D113	D171	Unknown	Unknown	Unknown	D113:Unknown	D171:Unknown	1975	1361	-0.0008947183490765065	0.0007074981402931946	0.001602216489369701	0.06966917475050916	1250353.0	0.0006152830705916719	0.0009229246058875079	***	Mann-Whitney U, two-sided; BH-FDR across all comparisons in this violin panel	mutation_resid_DNMT3A	DNMT3A same-cell-state residual
