## Supplemental_Code for "scOPE identifies which driver-associated expression programs transfer from bulk tumors to single cells": Fig3b_tpviolin_significance_AML_vanGalen_AML328_EZH2_patient_filtered_sample_filtered.csv

dataset	patient	driver	comparison_family	comparison_type	timepoint	timepoint_a	timepoint_b	label	genotype_label_a	genotype_label_b	group_a	group_b	n_a	n_b	median_a	median_b	median_diff_b_minus_a	cliffs_delta_b_vs_a	mannwhitney_u	p_value	fdr_q	significance	test	score_col	score_label
AML_vanGalen	AML328	EZH2	timepoint_within_status	between_timepoint_same_label_pairwise	D0_vs_D29	D0	D29	Unknown	Unknown	Unknown	D0:Unknown	D29:Unknown	1064	1830	0.004666565592368013	-0.0028286114775906285	-0.007495177069958642	-0.30671761370639716	1272168.0	3.4807844544444304e-43	2.088470672666658e-42	****	Mann-Whitney U, two-sided; BH-FDR across all comparisons in this violin panel	mutation_resid_EZH2	EZH2 same-cell-state residual
AML_vanGalen	AML328	EZH2	timepoint_within_status	between_timepoint_same_label_pairwise	D0_vs_D113	D0	D113	Unknown	Unknown	Unknown	D0:Unknown	D113:Unknown	1064	1975	0.004666565592368013	0.0022154530041690046	-0.0024511125881990087	-0.11020652898067951	1166494.0	5.204606009584478e-07	6.245527211501374e-07	****	Mann-Whitney U, two-sided; BH-FDR across all comparisons in this violin panel	mutation_resid_EZH2	EZH2 same-cell-state residual
AML_vanGalen	AML328	EZH2	timepoint_within_status	between_timepoint_same_label_pairwise	D0_vs_D171	D0	D171	Unknown	Unknown	Unknown	D0:Unknown	D171:Unknown	1064	1365	0.004666565592368013	0.001980486100833845	-0.0026860794915341685	-0.1359277314164532	824888.0	8.62675938067523e-09	1.2940139071012847e-08	****	Mann-Whitney U, two-sided; BH-FDR across all comparisons in this violin panel	mutation_resid_EZH2	EZH2 same-cell-state residual
AML_vanGalen	AML328	EZH2	timepoint_within_status	between_timepoint_same_label_pairwise	D29_vs_D113	D29	D113	Unknown	Unknown	Unknown	D29:Unknown	D113:Unknown	1830	1975	-0.0028286114775906285	0.0022154530041690046	0.005044064481759633	0.2560071937469739	1344488.0	1.6591704048163745e-42	4.977511214449123e-42	****	Mann-Whitney U, two-sided; BH-FDR across all comparisons in this violin panel	mutation_resid_EZH2	EZH2 same-cell-state residual
AML_vanGalen	AML328	EZH2	timepoint_within_status	between_timepoint_same_label_pairwise	D29_vs_D171	D29	D171	Unknown	Unknown	Unknown	D29:Unknown	D171:Unknown	1830	1365	-0.0028286114775906285	0.001980486100833845	0.004809097578424473	0.2386893252467024	950858.0	6.728429764444225e-31	1.345685952888845e-30	****	Mann-Whitney U, two-sided; BH-FDR across all comparisons in this violin panel	mutation_resid_EZH2	EZH2 same-cell-state residual
AML_vanGalen	AML328	EZH2	timepoint_within_status	between_timepoint_same_label_pairwise	D113_vs_D171	D113	D171	Unknown	Unknown	Unknown	D113:Unknown	D171:Unknown	1975	1365	0.0022154530041690046	0.001980486100833845	-0.0002349669033351598	-0.021387119209903993	1376766.0	0.2926869892990809	0.2926869892990809	ns	Mann-Whitney U, two-sided; BH-FDR across all comparisons in this violin panel	mutation_resid_EZH2	EZH2 same-cell-state residual
