## Supplemental_Code for "scOPE identifies which driver-associated expression programs transfer from bulk tumors to single cells": Fig3b_tpviolin_significance_AML_vanGalen_AML328_FLT3_patient_filtered_sample_filtered.csv

dataset	patient	driver	comparison_family	comparison_type	timepoint	timepoint_a	timepoint_b	label	genotype_label_a	genotype_label_b	group_a	group_b	n_a	n_b	median_a	median_b	median_diff_b_minus_a	cliffs_delta_b_vs_a	mannwhitney_u	p_value	fdr_q	significance	test	score_col	score_label
AML_vanGalen	AML328	FLT3	timepoint_within_status	between_timepoint_same_label_pairwise	D0_vs_D29	D0	D29	Unknown	Unknown	Unknown	D0:Unknown	D29:Unknown	1064	1830	-0.022241291413222786	-0.0240644359562332	-0.0018231445430104132	-0.05436439459303999	1026487.0	0.014606716321170747	0.014606716321170747	*	Mann-Whitney U, two-sided; BH-FDR across all comparisons in this violin panel	mutation_resid_FLT3	FLT3 same-cell-state residual
AML_vanGalen	AML328	FLT3	timepoint_within_status	between_timepoint_same_label_pairwise	D0_vs_D113	D0	D113	Unknown	Unknown	Unknown	D0:Unknown	D113:Unknown	1064	1975	-0.022241291413222786	0.0021982431229488064	0.024439534536171592	0.6299942895212716	388765.0	5.242414728093195e-181	1.5727244184279585e-180	****	Mann-Whitney U, two-sided; BH-FDR across all comparisons in this violin panel	mutation_resid_FLT3	FLT3 same-cell-state residual
AML_vanGalen	AML328	FLT3	timepoint_within_status	between_timepoint_same_label_pairwise	D0_vs_D171	D0	D171	Unknown	Unknown	Unknown	D0:Unknown	D171:Unknown	1064	1365	-0.022241291413222786	-0.0005296369920035904	0.021711654421219195	0.5425679583574321	332178.0	8.364084141659758e-117	1.2546126212489638e-116	****	Mann-Whitney U, two-sided; BH-FDR across all comparisons in this violin panel	mutation_resid_FLT3	FLT3 same-cell-state residual
AML_vanGalen	AML328	FLT3	timepoint_within_status	between_timepoint_same_label_pairwise	D29_vs_D113	D29	D113	Unknown	Unknown	Unknown	D29:Unknown	D113:Unknown	1830	1975	-0.0240644359562332	0.0021982431229488064	0.026262679079182005	0.6437053330566507	643869.0	1.0862174594877188e-258	6.517304756926312e-258	****	Mann-Whitney U, two-sided; BH-FDR across all comparisons in this violin panel	mutation_resid_FLT3	FLT3 same-cell-state residual
AML_vanGalen	AML328	FLT3	timepoint_within_status	between_timepoint_same_label_pairwise	D29_vs_D171	D29	D171	Unknown	Unknown	Unknown	D29:Unknown	D171:Unknown	1830	1365	-0.0240644359562332	-0.0005296369920035904	0.02353479896422961	0.5609439740587281	548370.0	1.8068203322264098e-162	3.613640664452819e-162	****	Mann-Whitney U, two-sided; BH-FDR across all comparisons in this violin panel	mutation_resid_FLT3	FLT3 same-cell-state residual
AML_vanGalen	AML328	FLT3	timepoint_within_status	between_timepoint_same_label_pairwise	D113_vs_D171	D113	D171	Unknown	Unknown	Unknown	D113:Unknown	D171:Unknown	1975	1365	0.0021982431229488064	-0.0005296369920035904	-0.002727880114952397	-0.1436865581675708	1541618.0	1.5551870354721208e-12	1.866224442566545e-12	****	Mann-Whitney U, two-sided; BH-FDR across all comparisons in this violin panel	mutation_resid_FLT3	FLT3 same-cell-state residual
