## Supplemental_Code for "scOPE identifies which driver-associated expression programs transfer from bulk tumors to single cells": Fig3b_tpviolin_significance_AML_vanGalen_AML328_GATA2_patient_filtered_sample_filtered.csv

dataset	patient	driver	comparison_family	comparison_type	timepoint	timepoint_a	timepoint_b	label	genotype_label_a	genotype_label_b	group_a	group_b	n_a	n_b	median_a	median_b	median_diff_b_minus_a	cliffs_delta_b_vs_a	mannwhitney_u	p_value	fdr_q	significance	test	score_col	score_label
AML_vanGalen	AML328	GATA2	timepoint_within_status	between_timepoint_same_label_pairwise	D0_vs_D29	D0	D29	Unknown	Unknown	Unknown	D0:Unknown	D29:Unknown	1064	1830	0.00694455643037515	0.005674067007109901	-0.0012704894232652489	-0.04925017461687009	1021508.0	0.026948782240237	0.0323385386882844	*	Mann-Whitney U, two-sided; BH-FDR across all comparisons in this violin panel	mutation_resid_GATA2	GATA2 same-cell-state residual
AML_vanGalen	AML328	GATA2	timepoint_within_status	between_timepoint_same_label_pairwise	D0_vs_D113	D0	D113	Unknown	Unknown	Unknown	D0:Unknown	D113:Unknown	1064	1975	0.00694455643037515	0.0018468869421629716	-0.005097669488212178	-0.3410374036356715	1409028.0	2.163939850905838e-54	1.2983639105435026e-53	****	Mann-Whitney U, two-sided; BH-FDR across all comparisons in this violin panel	mutation_resid_GATA2	GATA2 same-cell-state residual
AML_vanGalen	AML328	GATA2	timepoint_within_status	between_timepoint_same_label_pairwise	D0_vs_D171	D0	D171	Unknown	Unknown	Unknown	D0:Unknown	D171:Unknown	1064	1365	0.00694455643037515	0.0018679388081615164	-0.005076617622213633	-0.3308201823239417	966415.0	1.386668880558037e-44	2.773337761116074e-44	****	Mann-Whitney U, two-sided; BH-FDR across all comparisons in this violin panel	mutation_resid_GATA2	GATA2 same-cell-state residual
AML_vanGalen	AML328	GATA2	timepoint_within_status	between_timepoint_same_label_pairwise	D29_vs_D113	D29	D113	Unknown	Unknown	Unknown	D29:Unknown	D113:Unknown	1830	1975	0.005674067007109901	0.0018468869421629716	-0.0038271800649469292	-0.27281842705955595	2300142.0	4.930274449478045e-48	1.4790823348434134e-47	****	Mann-Whitney U, two-sided; BH-FDR across all comparisons in this violin panel	mutation_resid_GATA2	GATA2 same-cell-state residual
AML_vanGalen	AML328	GATA2	timepoint_within_status	between_timepoint_same_label_pairwise	D29_vs_D171	D29	D171	Unknown	Unknown	Unknown	D29:Unknown	D171:Unknown	1830	1365	0.005674067007109901	0.0018679388081615164	-0.0038061281989483844	-0.26217898676915075	1576430.0	6.271011318035341e-37	9.406516977053011e-37	****	Mann-Whitney U, two-sided; BH-FDR across all comparisons in this violin panel	mutation_resid_GATA2	GATA2 same-cell-state residual
AML_vanGalen	AML328	GATA2	timepoint_within_status	between_timepoint_same_label_pairwise	D113_vs_D171	D113	D171	Unknown	Unknown	Unknown	D113:Unknown	D171:Unknown	1975	1365	0.0018468869421629716	0.0018679388081615164	2.1051865998544805e-05	0.010642555756479766	1333592.0	0.6005539094852475	0.6005539094852475	ns	Mann-Whitney U, two-sided; BH-FDR across all comparisons in this violin panel	mutation_resid_GATA2	GATA2 same-cell-state residual
