## Supplemental_Code for "scOPE identifies which driver-associated expression programs transfer from bulk tumors to single cells": Fig3b_tpviolin_significance_AML_vanGalen_AML328_IDH1_patient_filtered_sample_filtered.csv

dataset	patient	driver	comparison_family	comparison_type	timepoint	timepoint_a	timepoint_b	label	genotype_label_a	genotype_label_b	group_a	group_b	n_a	n_b	median_a	median_b	median_diff_b_minus_a	cliffs_delta_b_vs_a	mannwhitney_u	p_value	fdr_q	significance	test	score_col	score_label
AML_vanGalen	AML328	IDH1	timepoint_within_status	between_timepoint_same_label_pairwise	D0_vs_D29	D0	D29	Unknown	Unknown	Unknown	D0:Unknown	D29:Unknown	1064	1830	0.0029096622176320378	0.003346980142187598	0.00043731792455556015	0.05654915978470765	918506.0	0.011081317950909227	0.013297581541091072	*	Mann-Whitney U, two-sided; BH-FDR across all comparisons in this violin panel	mutation_resid_IDH1	IDH1 same-cell-state residual
AML_vanGalen	AML328	IDH1	timepoint_within_status	between_timepoint_same_label_pairwise	D0_vs_D113	D0	D113	Unknown	Unknown	Unknown	D0:Unknown	D113:Unknown	1064	1975	0.0029096622176320378	0.0013744327582077588	-0.001535229459424279	-0.18236604168649473	1242312.0	1.0011888839235502e-16	2.0023777678471004e-16	****	Mann-Whitney U, two-sided; BH-FDR across all comparisons in this violin panel	mutation_resid_IDH1	IDH1 same-cell-state residual
AML_vanGalen	AML328	IDH1	timepoint_within_status	between_timepoint_same_label_pairwise	D0_vs_D171	D0	D171	Unknown	Unknown	Unknown	D0:Unknown	D171:Unknown	1064	1365	0.0029096622176320378	0.0013835682680658767	-0.001526093949566161	-0.18327825057148361	859273.0	8.44257929457954e-15	1.266386894186931e-14	****	Mann-Whitney U, two-sided; BH-FDR across all comparisons in this violin panel	mutation_resid_IDH1	IDH1 same-cell-state residual
AML_vanGalen	AML328	IDH1	timepoint_within_status	between_timepoint_same_label_pairwise	D29_vs_D113	D29	D113	Unknown	Unknown	Unknown	D29:Unknown	D113:Unknown	1830	1975	0.003346980142187598	0.0013744327582077588	-0.001972547383979839	-0.24120135574462198	2243006.0	6.302445866079708e-38	3.781467519647825e-37	****	Mann-Whitney U, two-sided; BH-FDR across all comparisons in this violin panel	mutation_resid_IDH1	IDH1 same-cell-state residual
AML_vanGalen	AML328	IDH1	timepoint_within_status	between_timepoint_same_label_pairwise	D29_vs_D171	D29	D171	Unknown	Unknown	Unknown	D29:Unknown	D171:Unknown	1830	1365	0.003346980142187598	0.0013835682680658767	-0.001963411874121721	-0.24112492243639783	1550134.0	1.6925800858546953e-31	5.0777402575640855e-31	****	Mann-Whitney U, two-sided; BH-FDR across all comparisons in this violin panel	mutation_resid_IDH1	IDH1 same-cell-state residual
AML_vanGalen	AML328	IDH1	timepoint_within_status	between_timepoint_same_label_pairwise	D113_vs_D171	D113	D171	Unknown	Unknown	Unknown	D113:Unknown	D171:Unknown	1975	1365	0.0013744327582077588	0.0013835682680658767	9.135509858117924e-06	-0.008509667547642263	1359408.0	0.6754614914305972	0.6754614914305973	ns	Mann-Whitney U, two-sided; BH-FDR across all comparisons in this violin panel	mutation_resid_IDH1	IDH1 same-cell-state residual
