## Supplemental_Code for "scOPE identifies which driver-associated expression programs transfer from bulk tumors to single cells": Fig3b_tpviolin_significance_AML_vanGalen_AML328_IDH2_patient_filtered_sample_filtered.csv

dataset	patient	driver	comparison_family	comparison_type	timepoint	timepoint_a	timepoint_b	label	genotype_label_a	genotype_label_b	group_a	group_b	n_a	n_b	median_a	median_b	median_diff_b_minus_a	cliffs_delta_b_vs_a	mannwhitney_u	p_value	fdr_q	significance	test	score_col	score_label
AML_vanGalen	AML328	IDH2	timepoint_within_status	between_timepoint_same_label_pairwise	D0_vs_D29	D0	D29	Unknown	Unknown	Unknown	D0:Unknown	D29:Unknown	1064	1830	-0.0024071157120806597	-0.0033646625261700147	-0.000957546814089355	-0.05237787090677515	1024553.0	0.018635021796564545	0.018635021796564545	*	Mann-Whitney U, two-sided; BH-FDR across all comparisons in this violin panel	mutation_resid_IDH2	IDH2 same-cell-state residual
AML_vanGalen	AML328	IDH2	timepoint_within_status	between_timepoint_same_label_pairwise	D0_vs_D113	D0	D113	Unknown	Unknown	Unknown	D0:Unknown	D113:Unknown	1064	1975	-0.0024071157120806597	0.002424797307190238	0.0048319130192708976	0.2262244218140288	813006.0	6.909263177217481e-25	2.0727789531652443e-24	****	Mann-Whitney U, two-sided; BH-FDR across all comparisons in this violin panel	mutation_resid_IDH2	IDH2 same-cell-state residual
AML_vanGalen	AML328	IDH2	timepoint_within_status	between_timepoint_same_label_pairwise	D0_vs_D171	D0	D171	Unknown	Unknown	Unknown	D0:Unknown	D171:Unknown	1064	1365	-0.0024071157120806597	0.00026593663772377096	0.0026730523498044306	0.1182379024484288	640318.0	5.538024621144944e-07	6.645629545373933e-07	****	Mann-Whitney U, two-sided; BH-FDR across all comparisons in this violin panel	mutation_resid_IDH2	IDH2 same-cell-state residual
AML_vanGalen	AML328	IDH2	timepoint_within_status	between_timepoint_same_label_pairwise	D29_vs_D113	D29	D113	Unknown	Unknown	Unknown	D29:Unknown	D113:Unknown	1830	1975	-0.0033646625261700147	0.002424797307190238	0.005789459833360253	0.2714477415784742	1316585.0	1.4339711343236005e-47	8.603826805941603e-47	****	Mann-Whitney U, two-sided; BH-FDR across all comparisons in this violin panel	mutation_resid_IDH2	IDH2 same-cell-state residual
AML_vanGalen	AML328	IDH2	timepoint_within_status	between_timepoint_same_label_pairwise	D29_vs_D171	D29	D171	Unknown	Unknown	Unknown	D29:Unknown	D171:Unknown	1830	1365	-0.0033646625261700147	0.00026593663772377096	0.0036305991638937857	0.17009948157489152	1036525.0	1.7708645583478795e-16	3.541729116695759e-16	****	Mann-Whitney U, two-sided; BH-FDR across all comparisons in this violin panel	mutation_resid_IDH2	IDH2 same-cell-state residual
AML_vanGalen	AML328	IDH2	timepoint_within_status	between_timepoint_same_label_pairwise	D113_vs_D171	D113	D171	Unknown	Unknown	Unknown	D113:Unknown	D171:Unknown	1975	1365	0.002424797307190238	0.00026593663772377096	-0.002158860669466467	-0.1378316873000417	1533726.0	1.19006461127501e-11	1.785096916912515e-11	****	Mann-Whitney U, two-sided; BH-FDR across all comparisons in this violin panel	mutation_resid_IDH2	IDH2 same-cell-state residual
