## Supplemental_Code for "scOPE identifies which driver-associated expression programs transfer from bulk tumors to single cells": Fig3b_tpviolin_significance_AML_vanGalen_AML328_KIT_patient_filtered_sample_filtered.csv

dataset	patient	driver	comparison_family	comparison_type	timepoint	timepoint_a	timepoint_b	label	genotype_label_a	genotype_label_b	group_a	group_b	n_a	n_b	median_a	median_b	median_diff_b_minus_a	cliffs_delta_b_vs_a	mannwhitney_u	p_value	fdr_q	significance	test	score_col	score_label
AML_vanGalen	AML328	KIT	timepoint_within_status	between_timepoint_same_label_pairwise	D0_vs_D29	D0	D29	Unknown	Unknown	Unknown	D0:Unknown	D29:Unknown	1064	1830	4.886238273712885e-05	0.0001295878404527559	8.072545771562706e-05	0.20342351781092072	775515.0	6.384588447098633e-20	1.2769176894197267e-19	****	Mann-Whitney U, two-sided; BH-FDR across all comparisons in this violin panel	mutation_resid_KIT	KIT same-cell-state residual
AML_vanGalen	AML328	KIT	timepoint_within_status	between_timepoint_same_label_pairwise	D0_vs_D113	D0	D113	Unknown	Unknown	Unknown	D0:Unknown	D113:Unknown	1064	1975	4.886238273712885e-05	1.5715005634848295e-05	-3.3147377102280554e-05	-0.12441134481774052	1181419.0	1.466156212855559e-08	2.1992343192833386e-08	****	Mann-Whitney U, two-sided; BH-FDR across all comparisons in this violin panel	mutation_resid_KIT	KIT same-cell-state residual
AML_vanGalen	AML328	KIT	timepoint_within_status	between_timepoint_same_label_pairwise	D0_vs_D171	D0	D171	Unknown	Unknown	Unknown	D0:Unknown	D171:Unknown	1064	1365	4.886238273712885e-05	1.9874138733379893e-05	-2.8988244003748956e-05	-0.09169076537497589	792764.0	0.0001033670967154538	0.00012404051605854454	***	Mann-Whitney U, two-sided; BH-FDR across all comparisons in this violin panel	mutation_resid_KIT	KIT same-cell-state residual
AML_vanGalen	AML328	KIT	timepoint_within_status	between_timepoint_same_label_pairwise	D29_vs_D113	D29	D113	Unknown	Unknown	Unknown	D29:Unknown	D113:Unknown	1830	1975	0.0001295878404527559	1.5715005634848295e-05	-0.00011387283481790762	-0.40004980286366465	2530065.0	3.694871732218549e-101	2.2169230393311293e-100	****	Mann-Whitney U, two-sided; BH-FDR across all comparisons in this violin panel	mutation_resid_KIT	KIT same-cell-state residual
AML_vanGalen	AML328	KIT	timepoint_within_status	between_timepoint_same_label_pairwise	D29_vs_D171	D29	D171	Unknown	Unknown	Unknown	D29:Unknown	D171:Unknown	1830	1365	0.0001295878404527559	1.9874138733379893e-05	-0.00010971370171937602	-0.3703396785363998	1711520.0	6.536345898822833e-72	1.9609037696468496e-71	****	Mann-Whitney U, two-sided; BH-FDR across all comparisons in this violin panel	mutation_resid_KIT	KIT same-cell-state residual
AML_vanGalen	AML328	KIT	timepoint_within_status	between_timepoint_same_label_pairwise	D113_vs_D171	D113	D171	Unknown	Unknown	Unknown	D113:Unknown	D171:Unknown	1975	1365	1.5715005634848295e-05	1.9874138733379893e-05	4.159133098531598e-06	0.038866416284137895	1295548.0	0.05584529364498467	0.05584529364498467	ns	Mann-Whitney U, two-sided; BH-FDR across all comparisons in this violin panel	mutation_resid_KIT	KIT same-cell-state residual
