## Supplemental_Code for "scOPE identifies which driver-associated expression programs transfer from bulk tumors to single cells": Fig3b_tpviolin_significance_AML_vanGalen_AML328_KRAS_patient_filtered_sample_filtered.csv

dataset	patient	driver	comparison_family	comparison_type	timepoint	timepoint_a	timepoint_b	label	genotype_label_a	genotype_label_b	group_a	group_b	n_a	n_b	median_a	median_b	median_diff_b_minus_a	cliffs_delta_b_vs_a	mannwhitney_u	p_value	fdr_q	significance	test	score_col	score_label
AML_vanGalen	AML328	KRAS	timepoint_within_status	between_timepoint_same_label_pairwise	D0_vs_D29	D0	D29	Unknown	Unknown	Unknown	D0:Unknown	D29:Unknown	1064	1830	0.0036536008780342216	0.005039227878038441	0.0013856270000042192	0.04553905254940638	929225.0	0.040799878668199244	0.08159975733639849	ns	Mann-Whitney U, two-sided; BH-FDR across all comparisons in this violin panel	mutation_resid_KRAS	KRAS same-cell-state residual
AML_vanGalen	AML328	KRAS	timepoint_within_status	between_timepoint_same_label_pairwise	D0_vs_D113	D0	D113	Unknown	Unknown	Unknown	D0:Unknown	D113:Unknown	1064	1975	0.0036536008780342216	0.005547807907268665	0.0018942070292344432	0.06932235652422203	977863.0	0.001595048746742148	0.004785146240226444	**	Mann-Whitney U, two-sided; BH-FDR across all comparisons in this violin panel	mutation_resid_KRAS	KRAS same-cell-state residual
AML_vanGalen	AML328	KRAS	timepoint_within_status	between_timepoint_same_label_pairwise	D0_vs_D171	D0	D171	Unknown	Unknown	Unknown	D0:Unknown	D171:Unknown	1064	1365	0.0036536008780342216	0.004777249215148549	0.0011236483371143274	0.021949103528050795	710241.0	0.3526872322194956	0.3526872322194956	ns	Mann-Whitney U, two-sided; BH-FDR across all comparisons in this violin panel	mutation_resid_KRAS	KRAS same-cell-state residual
AML_vanGalen	AML328	KRAS	timepoint_within_status	between_timepoint_same_label_pairwise	D29_vs_D113	D29	D113	Unknown	Unknown	Unknown	D29:Unknown	D113:Unknown	1830	1975	0.005039227878038441	0.005547807907268665	0.0005085800292302239	0.017789582901016843	1774977.0	0.3423670698541398	0.3526872322194956	ns	Mann-Whitney U, two-sided; BH-FDR across all comparisons in this violin panel	mutation_resid_KRAS	KRAS same-cell-state residual
AML_vanGalen	AML328	KRAS	timepoint_within_status	between_timepoint_same_label_pairwise	D29_vs_D171	D29	D171	Unknown	Unknown	Unknown	D29:Unknown	D171:Unknown	1830	1365	0.005039227878038441	0.004777249215148549	-0.0002619786628898918	-0.0310630717188094	1287772.0	0.13254563113725726	0.1988184467058859	ns	Mann-Whitney U, two-sided; BH-FDR across all comparisons in this violin panel	mutation_resid_KRAS	KRAS same-cell-state residual
AML_vanGalen	AML328	KRAS	timepoint_within_status	between_timepoint_same_label_pairwise	D113_vs_D171	D113	D171	Unknown	Unknown	Unknown	D113:Unknown	D171:Unknown	1975	1365	0.005547807907268665	0.004777249215148549	-0.0007705586921201157	-0.06630908332174157	1437318.0	0.0011045659639112016	0.004785146240226444	**	Mann-Whitney U, two-sided; BH-FDR across all comparisons in this violin panel	mutation_resid_KRAS	KRAS same-cell-state residual
