## Supplemental_Code for "scOPE identifies which driver-associated expression programs transfer from bulk tumors to single cells": Fig3b_tpviolin_significance_AML_vanGalen_AML328_NPM1_patient_filtered_sample_filtered.csv

dataset	patient	driver	comparison_family	comparison_type	timepoint	timepoint_a	timepoint_b	label	genotype_label_a	genotype_label_b	group_a	group_b	n_a	n_b	median_a	median_b	median_diff_b_minus_a	cliffs_delta_b_vs_a	mannwhitney_u	p_value	fdr_q	significance	test	score_col	score_label
AML_vanGalen	AML328	NPM1	timepoint_within_status	between_timepoint_same_label_pairwise	D0_vs_D29	D0	D29	Unknown	Unknown	Unknown	D0:Unknown	D29:Unknown	1064	1830	-0.0007006139131898632	-0.0013028711742638192	-0.000602257261073956	-0.11474896257036038	1085275.0	2.5442161101680894e-07	3.0530593322017075e-07	****	Mann-Whitney U, two-sided; BH-FDR across all comparisons in this violin panel	mutation_resid_NPM1	NPM1 same-cell-state residual
AML_vanGalen	AML328	NPM1	timepoint_within_status	between_timepoint_same_label_pairwise	D0_vs_D113	D0	D113	Unknown	Unknown	Unknown	D0:Unknown	D113:Unknown	1064	1975	-0.0007006139131898632	0.0007085059145641205	0.0014091198277539838	0.2672542114780623	769896.0	4.473274641315542e-34	8.946549282631085e-34	****	Mann-Whitney U, two-sided; BH-FDR across all comparisons in this violin panel	mutation_resid_NPM1	NPM1 same-cell-state residual
AML_vanGalen	AML328	NPM1	timepoint_within_status	between_timepoint_same_label_pairwise	D0_vs_D171	D0	D171	Unknown	Unknown	Unknown	D0:Unknown	D171:Unknown	1064	1365	-0.0007006139131898632	0.00038604082418481137	0.0010866547373746746	0.20162907268170427	579761.0	1.3679392812498508e-17	2.0519089218747762e-17	****	Mann-Whitney U, two-sided; BH-FDR across all comparisons in this violin panel	mutation_resid_NPM1	NPM1 same-cell-state residual
AML_vanGalen	AML328	NPM1	timepoint_within_status	between_timepoint_same_label_pairwise	D29_vs_D113	D29	D113	Unknown	Unknown	Unknown	D29:Unknown	D113:Unknown	1830	1975	-0.0013028711742638192	0.0007085059145641205	0.0020113770888279398	0.37760475894030576	1124746.0	2.456266438709234e-90	1.4737598632255404e-89	****	Mann-Whitney U, two-sided; BH-FDR across all comparisons in this violin panel	mutation_resid_NPM1	NPM1 same-cell-state residual
AML_vanGalen	AML328	NPM1	timepoint_within_status	between_timepoint_same_label_pairwise	D29_vs_D171	D29	D171	Unknown	Unknown	Unknown	D29:Unknown	D171:Unknown	1830	1365	-0.0013028711742638192	0.00038604082418481137	0.0016889119984486306	0.3158902299885906	854436.0	8.100023118989785e-53	2.4300069356969353e-52	****	Mann-Whitney U, two-sided; BH-FDR across all comparisons in this violin panel	mutation_resid_NPM1	NPM1 same-cell-state residual
AML_vanGalen	AML328	NPM1	timepoint_within_status	between_timepoint_same_label_pairwise	D113_vs_D171	D113	D171	Unknown	Unknown	Unknown	D113:Unknown	D171:Unknown	1975	1365	0.0007085059145641205	0.00038604082418481137	-0.00032246509037930915	-0.07584884313998241	1450177.0	0.0001901116064697736	0.0001901116064697736	***	Mann-Whitney U, two-sided; BH-FDR across all comparisons in this violin panel	mutation_resid_NPM1	NPM1 same-cell-state residual
