## Supplemental_Code for "scOPE identifies which driver-associated expression programs transfer from bulk tumors to single cells": Fig3b_tpviolin_significance_AML_vanGalen_AML328_NRAS_patient_filtered_sample_filtered.csv

dataset	patient	driver	comparison_family	comparison_type	timepoint	timepoint_a	timepoint_b	label	genotype_label_a	genotype_label_b	group_a	group_b	n_a	n_b	median_a	median_b	median_diff_b_minus_a	cliffs_delta_b_vs_a	mannwhitney_u	p_value	fdr_q	significance	test	score_col	score_label
AML_vanGalen	AML328	NRAS	timepoint_within_status	between_timepoint_same_label_pairwise	D0_vs_D29	D0	D29	Unknown	Unknown	Unknown	D0:Unknown	D29:Unknown	1064	1830	0.0029304687049802047	0.0007409006271587582	-0.0021895680778214466	-0.11291548543489871	1083490.0	3.935358742232547e-07	5.90303811334882e-07	****	Mann-Whitney U, two-sided; BH-FDR across all comparisons in this violin panel	mutation_resid_NRAS	NRAS same-cell-state residual
AML_vanGalen	AML328	NRAS	timepoint_within_status	between_timepoint_same_label_pairwise	D0_vs_D113	D0	D113	Unknown	Unknown	Unknown	D0:Unknown	D113:Unknown	1064	1975	0.0029304687049802047	0.006880731939137852	0.003950263234157647	0.13457694870086612	909300.0	8.876532566964527e-10	1.7753065133929054e-09	****	Mann-Whitney U, two-sided; BH-FDR across all comparisons in this violin panel	mutation_resid_NRAS	NRAS same-cell-state residual
AML_vanGalen	AML328	NRAS	timepoint_within_status	between_timepoint_same_label_pairwise	D0_vs_D171	D0	D171	Unknown	Unknown	Unknown	D0:Unknown	D171:Unknown	1064	1365	0.0029304687049802047	0.005087384025890707	0.002156915320910502	0.0674612355063482	677191.0	0.004282489572087353	0.004282489572087353	**	Mann-Whitney U, two-sided; BH-FDR across all comparisons in this violin panel	mutation_resid_NRAS	NRAS same-cell-state residual
AML_vanGalen	AML328	NRAS	timepoint_within_status	between_timepoint_same_label_pairwise	D29_vs_D113	D29	D113	Unknown	Unknown	Unknown	D29:Unknown	D113:Unknown	1830	1975	0.0007409006271587582	0.006880731939137852	0.006139831311979094	0.2768790205436813	1306770.0	2.0215793673873727e-49	1.2129476204324236e-48	****	Mann-Whitney U, two-sided; BH-FDR across all comparisons in this violin panel	mutation_resid_NRAS	NRAS same-cell-state residual
AML_vanGalen	AML328	NRAS	timepoint_within_status	between_timepoint_same_label_pairwise	D29_vs_D171	D29	D171	Unknown	Unknown	Unknown	D29:Unknown	D171:Unknown	1830	1365	0.0007409006271587582	0.005087384025890707	0.0043464833987319484	0.20806981725014517	989101.0	7.105411297608786e-24	2.131623389282636e-23	****	Mann-Whitney U, two-sided; BH-FDR across all comparisons in this violin panel	mutation_resid_NRAS	NRAS same-cell-state residual
AML_vanGalen	AML328	NRAS	timepoint_within_status	between_timepoint_same_label_pairwise	D113_vs_D171	D113	D171	Unknown	Unknown	Unknown	D113:Unknown	D171:Unknown	1975	1365	0.006880731939137852	0.005087384025890707	-0.0017933479132471453	-0.09553669958733246	1476715.0	2.5956988420188293e-06	3.1148386104225952e-06	****	Mann-Whitney U, two-sided; BH-FDR across all comparisons in this violin panel	mutation_resid_NRAS	NRAS same-cell-state residual
