## Supplemental_Code for "scOPE identifies which driver-associated expression programs transfer from bulk tumors to single cells": Fig3b_tpviolin_significance_AML_vanGalen_AML328_PHF6_patient_filtered_sample_filtered.csv

dataset	patient	driver	comparison_family	comparison_type	timepoint	timepoint_a	timepoint_b	label	genotype_label_a	genotype_label_b	group_a	group_b	n_a	n_b	median_a	median_b	median_diff_b_minus_a	cliffs_delta_b_vs_a	mannwhitney_u	p_value	fdr_q	significance	test	score_col	score_label
AML_vanGalen	AML328	PHF6	timepoint_within_status	between_timepoint_same_label_pairwise	D0_vs_D29	D0	D29	Unknown	Unknown	Unknown	D0:Unknown	D29:Unknown	1064	1830	0.011674216437163779	0.005299535088012862	-0.006374681349150917	-0.1750082172644727	1143941.0	3.804144758866975e-15	4.56497371064037e-15	****	Mann-Whitney U, two-sided; BH-FDR across all comparisons in this violin panel	mutation_resid_PHF6	PHF6 same-cell-state residual
AML_vanGalen	AML328	PHF6	timepoint_within_status	between_timepoint_same_label_pairwise	D0_vs_D113	D0	D113	Unknown	Unknown	Unknown	D0:Unknown	D113:Unknown	1064	1975	0.011674216437163779	-0.0019245441496846746	-0.013598760586848453	-0.45785095650518703	1531764.0	1.5306392122805502e-96	9.183835273683301e-96	****	Mann-Whitney U, two-sided; BH-FDR across all comparisons in this violin panel	mutation_resid_PHF6	PHF6 same-cell-state residual
AML_vanGalen	AML328	PHF6	timepoint_within_status	between_timepoint_same_label_pairwise	D0_vs_D171	D0	D171	Unknown	Unknown	Unknown	D0:Unknown	D171:Unknown	1064	1365	0.011674216437163779	0.0027394157022416	-0.008934800734922178	-0.31245834366135117	953081.0	5.827109844082846e-40	1.1654219688165692e-39	****	Mann-Whitney U, two-sided; BH-FDR across all comparisons in this violin panel	mutation_resid_PHF6	PHF6 same-cell-state residual
AML_vanGalen	AML328	PHF6	timepoint_within_status	between_timepoint_same_label_pairwise	D29_vs_D113	D29	D113	Unknown	Unknown	Unknown	D29:Unknown	D113:Unknown	1830	1975	0.005299535088012862	-0.0019245441496846746	-0.007224079237697537	-0.2991746558760462	2347771.0	2.1236805539912476e-57	6.371041661973743e-57	****	Mann-Whitney U, two-sided; BH-FDR across all comparisons in this violin panel	mutation_resid_PHF6	PHF6 same-cell-state residual
AML_vanGalen	AML328	PHF6	timepoint_within_status	between_timepoint_same_label_pairwise	D29_vs_D171	D29	D171	Unknown	Unknown	Unknown	D29:Unknown	D171:Unknown	1830	1365	0.005299535088012862	0.0027394157022416	-0.0025601193857712617	-0.11880381913168803	1397358.0	8.778573527215741e-09	8.778573527215741e-09	****	Mann-Whitney U, two-sided; BH-FDR across all comparisons in this violin panel	mutation_resid_PHF6	PHF6 same-cell-state residual
AML_vanGalen	AML328	PHF6	timepoint_within_status	between_timepoint_same_label_pairwise	D113_vs_D171	D113	D171	Unknown	Unknown	Unknown	D113:Unknown	D171:Unknown	1975	1365	-0.0019245441496846746	0.0027394157022416	0.004663959851926275	0.25832317893077383	999734.0	5.223994622111701e-37	7.835991933167551e-37	****	Mann-Whitney U, two-sided; BH-FDR across all comparisons in this violin panel	mutation_resid_PHF6	PHF6 same-cell-state residual
