## Supplemental_Code for "scOPE identifies which driver-associated expression programs transfer from bulk tumors to single cells": Fig3b_tpviolin_significance_AML_vanGalen_AML328_PTPN11_patient_filtered_sample_filtered.csv

dataset	patient	driver	comparison_family	comparison_type	timepoint	timepoint_a	timepoint_b	label	genotype_label_a	genotype_label_b	group_a	group_b	n_a	n_b	median_a	median_b	median_diff_b_minus_a	cliffs_delta_b_vs_a	mannwhitney_u	p_value	fdr_q	significance	test	score_col	score_label
AML_vanGalen	AML328	PTPN11	timepoint_within_status	between_timepoint_same_label_pairwise	D0_vs_D29	D0	D29	Unknown	Unknown	Unknown	D0:Unknown	D29:Unknown	1064	1830	0.0016052649442204053	-0.0014113137363992861	-0.0030165786806196915	-0.10984325568018405	1080499.0	8.053936005298658e-07	2.4161808015895976e-06	****	Mann-Whitney U, two-sided; BH-FDR across all comparisons in this violin panel	mutation_resid_PTPN11	PTPN11 same-cell-state residual
AML_vanGalen	AML328	PTPN11	timepoint_within_status	between_timepoint_same_label_pairwise	D0_vs_D113	D0	D113	Unknown	Unknown	Unknown	D0:Unknown	D113:Unknown	1064	1975	0.0016052649442204053	9.836947415081676e-05	-0.0015068954700695886	-0.04553345388788432	1098542.0	0.0381256754986263	0.04575081059835155	*	Mann-Whitney U, two-sided; BH-FDR across all comparisons in this violin panel	mutation_resid_PTPN11	PTPN11 same-cell-state residual
AML_vanGalen	AML328	PTPN11	timepoint_within_status	between_timepoint_same_label_pairwise	D0_vs_D171	D0	D171	Unknown	Unknown	Unknown	D0:Unknown	D171:Unknown	1064	1365	0.0016052649442204053	0.0008098865550997814	-0.000795378389120624	-0.003649232972541272	728830.0	0.8772194977073497	0.8772194977073497	ns	Mann-Whitney U, two-sided; BH-FDR across all comparisons in this violin panel	mutation_resid_PTPN11	PTPN11 same-cell-state residual
AML_vanGalen	AML328	PTPN11	timepoint_within_status	between_timepoint_same_label_pairwise	D29_vs_D113	D29	D113	Unknown	Unknown	Unknown	D29:Unknown	D113:Unknown	1830	1975	-0.0014113137363992861	9.836947415081676e-05	0.001509683210550103	0.0890978764612298	1646114.0	1.9790061830842316e-06	3.958012366168463e-06	****	Mann-Whitney U, two-sided; BH-FDR across all comparisons in this violin panel	mutation_resid_PTPN11	PTPN11 same-cell-state residual
AML_vanGalen	AML328	PTPN11	timepoint_within_status	between_timepoint_same_label_pairwise	D29_vs_D171	D29	D171	Unknown	Unknown	Unknown	D29:Unknown	D171:Unknown	1830	1365	-0.0014113137363992861	0.0008098865550997814	0.0022212002914990675	0.1357969535018715	1079368.0	4.844517159296824e-11	2.9067102955780944e-10	****	Mann-Whitney U, two-sided; BH-FDR across all comparisons in this violin panel	mutation_resid_PTPN11	PTPN11 same-cell-state residual
AML_vanGalen	AML328	PTPN11	timepoint_within_status	between_timepoint_same_label_pairwise	D113_vs_D171	D113	D171	Unknown	Unknown	Unknown	D113:Unknown	D171:Unknown	1975	1365	9.836947415081676e-05	0.0008098865550997814	0.0007115170809489646	0.05659424120183609	1271652.0	0.005361621662680771	0.008042432494021156	**	Mann-Whitney U, two-sided; BH-FDR across all comparisons in this violin panel	mutation_resid_PTPN11	PTPN11 same-cell-state residual
