## Supplemental_Code for "scOPE identifies which driver-associated expression programs transfer from bulk tumors to single cells": Fig3b_tpviolin_significance_AML_vanGalen_AML328_RAD21_patient_filtered_sample_filtered.csv

dataset	patient	driver	comparison_family	comparison_type	timepoint	timepoint_a	timepoint_b	label	genotype_label_a	genotype_label_b	group_a	group_b	n_a	n_b	median_a	median_b	median_diff_b_minus_a	cliffs_delta_b_vs_a	mannwhitney_u	p_value	fdr_q	significance	test	score_col	score_label
AML_vanGalen	AML328	RAD21	timepoint_within_status	between_timepoint_same_label_pairwise	D0_vs_D29	D0	D29	Unknown	Unknown	Unknown	D0:Unknown	D29:Unknown	1064	1830	-0.0013552053890883878	-0.0016132819097616278	-0.0002580765206732401	-0.061578125641973736	1033510.0	0.005674480022671584	0.005674480022671585	**	Mann-Whitney U, two-sided; BH-FDR across all comparisons in this violin panel	mutation_resid_RAD21	RAD21 same-cell-state residual
AML_vanGalen	AML328	RAD21	timepoint_within_status	between_timepoint_same_label_pairwise	D0_vs_D113	D0	D113	Unknown	Unknown	Unknown	D0:Unknown	D113:Unknown	1064	1975	-0.0013552053890883878	0.0012905274448251833	0.002645732833913571	0.5976701246787857	422728.0	4.093098407171483e-163	1.227929522151445e-162	****	Mann-Whitney U, two-sided; BH-FDR across all comparisons in this violin panel	mutation_resid_RAD21	RAD21 same-cell-state residual
AML_vanGalen	AML328	RAD21	timepoint_within_status	between_timepoint_same_label_pairwise	D0_vs_D171	D0	D171	Unknown	Unknown	Unknown	D0:Unknown	D171:Unknown	1064	1365	-0.0013552053890883878	0.0006406081492000594	0.001995813538288447	0.4642003360048472	389087.0	5.1170351624375646e-86	7.675552743656347e-86	****	Mann-Whitney U, two-sided; BH-FDR across all comparisons in this violin panel	mutation_resid_RAD21	RAD21 same-cell-state residual
AML_vanGalen	AML328	RAD21	timepoint_within_status	between_timepoint_same_label_pairwise	D29_vs_D113	D29	D113	Unknown	Unknown	Unknown	D29:Unknown	D113:Unknown	1830	1975	-0.0016132819097616278	0.0012905274448251833	0.002903809354586811	0.6185366258559868	689352.0	5.0837395199607115e-239	3.050243711976427e-238	****	Mann-Whitney U, two-sided; BH-FDR across all comparisons in this violin panel	mutation_resid_RAD21	RAD21 same-cell-state residual
AML_vanGalen	AML328	RAD21	timepoint_within_status	between_timepoint_same_label_pairwise	D29_vs_D171	D29	D171	Unknown	Unknown	Unknown	D29:Unknown	D171:Unknown	1830	1365	-0.0016132819097616278	0.0006406081492000594	0.0022538900589616872	0.4956039952761264	629978.0	2.884949516392264e-127	5.769899032784528e-127	****	Mann-Whitney U, two-sided; BH-FDR across all comparisons in this violin panel	mutation_resid_RAD21	RAD21 same-cell-state residual
AML_vanGalen	AML328	RAD21	timepoint_within_status	between_timepoint_same_label_pairwise	D113_vs_D171	D113	D171	Unknown	Unknown	Unknown	D113:Unknown	D171:Unknown	1975	1365	0.0012905274448251833	0.0006406081492000594	-0.0006499192956251239	-0.20074632540455328	1618531.0	5.244869782806053e-23	6.293843739367264e-23	****	Mann-Whitney U, two-sided; BH-FDR across all comparisons in this violin panel	mutation_resid_RAD21	RAD21 same-cell-state residual
