## Supplemental_Code for "scOPE identifies which driver-associated expression programs transfer from bulk tumors to single cells": Fig3b_tpviolin_significance_AML_vanGalen_AML328_RUNX1_patient_filtered_sample_filtered.csv

dataset	patient	driver	comparison_family	comparison_type	timepoint	timepoint_a	timepoint_b	label	genotype_label_a	genotype_label_b	group_a	group_b	n_a	n_b	median_a	median_b	median_diff_b_minus_a	cliffs_delta_b_vs_a	mannwhitney_u	p_value	fdr_q	significance	test	score_col	score_label
AML_vanGalen	AML328	RUNX1	timepoint_within_status	between_timepoint_same_label_pairwise	D0_vs_D29	D0	D29	Unknown	Unknown	Unknown	D0:Unknown	D29:Unknown	1064	1830	0.015227731111032573	0.007354024158109623	-0.00787370695292295	-0.2918104687949382	1257655.0	2.967375422778147e-39	5.934750845556294e-39	****	Mann-Whitney U, two-sided; BH-FDR across all comparisons in this violin panel	mutation_resid_RUNX1	RUNX1 same-cell-state residual
AML_vanGalen	AML328	RUNX1	timepoint_within_status	between_timepoint_same_label_pairwise	D0_vs_D113	D0	D113	Unknown	Unknown	Unknown	D0:Unknown	D113:Unknown	1064	1975	0.015227731111032573	0.0050621802488269585	-0.010165550862205615	-0.4307147615875131	1503252.0	1.1728753045579991e-85	7.037251827347994e-85	****	Mann-Whitney U, two-sided; BH-FDR across all comparisons in this violin panel	mutation_resid_RUNX1	RUNX1 same-cell-state residual
AML_vanGalen	AML328	RUNX1	timepoint_within_status	between_timepoint_same_label_pairwise	D0_vs_D171	D0	D171	Unknown	Unknown	Unknown	D0:Unknown	D171:Unknown	1064	1365	0.015227731111032573	0.0047346684698246905	-0.010493062641207883	-0.4521248175383513	1054504.0	1.0681442115961728e-81	3.2044326347885186e-81	****	Mann-Whitney U, two-sided; BH-FDR across all comparisons in this violin panel	mutation_resid_RUNX1	RUNX1 same-cell-state residual
AML_vanGalen	AML328	RUNX1	timepoint_within_status	between_timepoint_same_label_pairwise	D29_vs_D113	D29	D113	Unknown	Unknown	Unknown	D29:Unknown	D113:Unknown	1830	1975	0.007354024158109623	0.0050621802488269585	-0.002291843909282665	-0.12064909732309603	2025153.0	1.197943943298903e-10	1.4375327319586835e-10	****	Mann-Whitney U, two-sided; BH-FDR across all comparisons in this violin panel	mutation_resid_RUNX1	RUNX1 same-cell-state residual
AML_vanGalen	AML328	RUNX1	timepoint_within_status	between_timepoint_same_label_pairwise	D29_vs_D171	D29	D171	Unknown	Unknown	Unknown	D29:Unknown	D171:Unknown	1830	1365	0.007354024158109623	0.0047346684698246905	-0.002619355688284933	-0.14977321403550914	1436038.0	4.094327545695017e-13	6.141491318542525e-13	****	Mann-Whitney U, two-sided; BH-FDR across all comparisons in this violin panel	mutation_resid_RUNX1	RUNX1 same-cell-state residual
AML_vanGalen	AML328	RUNX1	timepoint_within_status	between_timepoint_same_label_pairwise	D113_vs_D171	D113	D171	Unknown	Unknown	Unknown	D113:Unknown	D171:Unknown	1975	1365	0.0050621802488269585	0.0047346684698246905	-0.000327511779002268	-0.03753178467102514	1398528.0	0.06480861383223839	0.06480861383223839	ns	Mann-Whitney U, two-sided; BH-FDR across all comparisons in this violin panel	mutation_resid_RUNX1	RUNX1 same-cell-state residual
