## Supplemental_Code for "scOPE identifies which driver-associated expression programs transfer from bulk tumors to single cells": Fig3b_tpviolin_significance_AML_vanGalen_AML328_SF3B1_patient_filtered_sample_filtered.csv

dataset	patient	driver	comparison_family	comparison_type	timepoint	timepoint_a	timepoint_b	label	genotype_label_a	genotype_label_b	group_a	group_b	n_a	n_b	median_a	median_b	median_diff_b_minus_a	cliffs_delta_b_vs_a	mannwhitney_u	p_value	fdr_q	significance	test	score_col	score_label
AML_vanGalen	AML328	SF3B1	timepoint_within_status	between_timepoint_same_label_pairwise	D0_vs_D29	D0	D29	Unknown	Unknown	Unknown	D0:Unknown	D29:Unknown	1064	1830	0.00150998767846219	-0.0005272425402248291	-0.002037230218687019	-0.21454353095854395	1182431.0	5.573173548691193e-22	1.1146347097382385e-21	****	Mann-Whitney U, two-sided; BH-FDR across all comparisons in this violin panel	mutation_resid_SF3B1	SF3B1 same-cell-state residual
AML_vanGalen	AML328	SF3B1	timepoint_within_status	between_timepoint_same_label_pairwise	D0_vs_D113	D0	D113	Unknown	Unknown	Unknown	D0:Unknown	D113:Unknown	1064	1975	0.00150998767846219	0.0024149809052351374	0.0009049932267729474	0.12447796706957259	919911.0	1.4404346838944958e-08	2.1606520258417436e-08	****	Mann-Whitney U, two-sided; BH-FDR across all comparisons in this violin panel	mutation_resid_SF3B1	SF3B1 same-cell-state residual
AML_vanGalen	AML328	SF3B1	timepoint_within_status	between_timepoint_same_label_pairwise	D0_vs_D171	D0	D171	Unknown	Unknown	Unknown	D0:Unknown	D171:Unknown	1064	1365	0.00150998767846219	0.001770802406510924	0.000260814728048734	0.05071745297309205	689350.0	0.031748386539287826	0.031748386539287826	*	Mann-Whitney U, two-sided; BH-FDR across all comparisons in this violin panel	mutation_resid_SF3B1	SF3B1 same-cell-state residual
AML_vanGalen	AML328	SF3B1	timepoint_within_status	between_timepoint_same_label_pairwise	D29_vs_D113	D29	D113	Unknown	Unknown	Unknown	D29:Unknown	D113:Unknown	1830	1975	-0.0005272425402248291	0.0024149809052351374	0.0029422234454599665	0.4030733900532615	1078721.0	1.1538195776027634e-102	6.92291746561658e-102	****	Mann-Whitney U, two-sided; BH-FDR across all comparisons in this violin panel	mutation_resid_SF3B1	SF3B1 same-cell-state residual
AML_vanGalen	AML328	SF3B1	timepoint_within_status	between_timepoint_same_label_pairwise	D29_vs_D171	D29	D171	Unknown	Unknown	Unknown	D29:Unknown	D171:Unknown	1830	1365	-0.0005272425402248291	0.001770802406510924	0.002298044946735753	0.3239680538041194	844347.0	1.844792144531733e-55	5.5343764335951984e-55	****	Mann-Whitney U, two-sided; BH-FDR across all comparisons in this violin panel	mutation_resid_SF3B1	SF3B1 same-cell-state residual
AML_vanGalen	AML328	SF3B1	timepoint_within_status	between_timepoint_same_label_pairwise	D113_vs_D171	D113	D171	Unknown	Unknown	Unknown	D113:Unknown	D171:Unknown	1975	1365	0.0024149809052351374	0.001770802406510924	-0.0006441784987242134	-0.0983647238837112	1480527.0	1.3009680124604176e-06	1.5611616149525011e-06	****	Mann-Whitney U, two-sided; BH-FDR across all comparisons in this violin panel	mutation_resid_SF3B1	SF3B1 same-cell-state residual
