## Supplemental_Code for "scOPE identifies which driver-associated expression programs transfer from bulk tumors to single cells": Fig3b_tpviolin_significance_AML_vanGalen_AML328_SMC1A_patient_filtered_sample_filtered.csv

dataset	patient	driver	comparison_family	comparison_type	timepoint	timepoint_a	timepoint_b	label	genotype_label_a	genotype_label_b	group_a	group_b	n_a	n_b	median_a	median_b	median_diff_b_minus_a	cliffs_delta_b_vs_a	mannwhitney_u	p_value	fdr_q	significance	test	score_col	score_label
AML_vanGalen	AML328	SMC1A	timepoint_within_status	between_timepoint_same_label_pairwise	D0_vs_D29	D0	D29	Unknown	Unknown	Unknown	D0:Unknown	D29:Unknown	1064	1830	2.709443577733576e-05	2.5554985301073688e-05	-1.5394504762620734e-06	-0.005891778626895161	979296.0	0.7912934802289624	0.7912934802289624	ns	Mann-Whitney U, two-sided; BH-FDR across all comparisons in this violin panel	mutation_resid_SMC1A	SMC1A same-cell-state residual
AML_vanGalen	AML328	SMC1A	timepoint_within_status	between_timepoint_same_label_pairwise	D0_vs_D113	D0	D113	Unknown	Unknown	Unknown	D0:Unknown	D113:Unknown	1064	1975	2.709443577733576e-05	3.29193586963283e-05	5.824922918992536e-06	0.048722756257733035	999507.0	0.02650462907276934	0.03975694360915401	*	Mann-Whitney U, two-sided; BH-FDR across all comparisons in this violin panel	mutation_resid_SMC1A	SMC1A same-cell-state residual
AML_vanGalen	AML328	SMC1A	timepoint_within_status	between_timepoint_same_label_pairwise	D0_vs_D171	D0	D171	Unknown	Unknown	Unknown	D0:Unknown	D171:Unknown	1064	1365	2.709443577733576e-05	1.8585396709373277e-05	-8.509039067962484e-06	-0.0626001817731141	771639.0	0.008031808639303408	0.016063617278606817	*	Mann-Whitney U, two-sided; BH-FDR across all comparisons in this violin panel	mutation_resid_SMC1A	SMC1A same-cell-state residual
AML_vanGalen	AML328	SMC1A	timepoint_within_status	between_timepoint_same_label_pairwise	D29_vs_D113	D29	D113	Unknown	Unknown	Unknown	D29:Unknown	D113:Unknown	1830	1975	2.5554985301073688e-05	3.29193586963283e-05	7.364373395254609e-06	0.056762537179221084	1704548.0	0.0024482285338350293	0.007344685601505088	**	Mann-Whitney U, two-sided; BH-FDR across all comparisons in this violin panel	mutation_resid_SMC1A	SMC1A same-cell-state residual
AML_vanGalen	AML328	SMC1A	timepoint_within_status	between_timepoint_same_label_pairwise	D29_vs_D171	D29	D171	Unknown	Unknown	Unknown	D29:Unknown	D171:Unknown	1830	1365	2.5554985301073688e-05	1.8585396709373277e-05	-6.969588591700411e-06	-0.04266858824235875	1302267.0	0.03881815171794527	0.04658178206153432	*	Mann-Whitney U, two-sided; BH-FDR across all comparisons in this violin panel	mutation_resid_SMC1A	SMC1A same-cell-state residual
AML_vanGalen	AML328	SMC1A	timepoint_within_status	between_timepoint_same_label_pairwise	D113_vs_D171	D113	D171	Unknown	Unknown	Unknown	D113:Unknown	D171:Unknown	1975	1365	3.29193586963283e-05	1.8585396709373277e-05	-1.433396198695502e-05	-0.14821718366022163	1547725.0	3.04509925952601e-13	1.8270595557156062e-12	****	Mann-Whitney U, two-sided; BH-FDR across all comparisons in this violin panel	mutation_resid_SMC1A	SMC1A same-cell-state residual
