## Supplemental_Code for "scOPE identifies which driver-associated expression programs transfer from bulk tumors to single cells": Fig3b_tpviolin_significance_AML_vanGalen_AML328_SMC3_patient_filtered_sample_filtered.csv

dataset	patient	driver	comparison_family	comparison_type	timepoint	timepoint_a	timepoint_b	label	genotype_label_a	genotype_label_b	group_a	group_b	n_a	n_b	median_a	median_b	median_diff_b_minus_a	cliffs_delta_b_vs_a	mannwhitney_u	p_value	fdr_q	significance	test	score_col	score_label
AML_vanGalen	AML328	SMC3	timepoint_within_status	between_timepoint_same_label_pairwise	D0_vs_D29	D0	D29	Unknown	Unknown	Unknown	D0:Unknown	D29:Unknown	1064	1830	-4.5122584636854044e-05	-2.699568000021985e-05	1.8126904636634193e-05	0.09159887423476731	884383.0	3.8796639139486886e-05	3.8796639139486886e-05	****	Mann-Whitney U, two-sided; BH-FDR across all comparisons in this violin panel	mutation_resid_SMC3	SMC3 same-cell-state residual
AML_vanGalen	AML328	SMC3	timepoint_within_status	between_timepoint_same_label_pairwise	D0_vs_D113	D0	D113	Unknown	Unknown	Unknown	D0:Unknown	D113:Unknown	1064	1975	-4.5122584636854044e-05	1.0483235633286796e-05	5.560582027014084e-05	0.23553345388788416	803225.0	7.701300214554072e-27	2.3103900643662215e-26	****	Mann-Whitney U, two-sided; BH-FDR across all comparisons in this violin panel	mutation_resid_SMC3	SMC3 same-cell-state residual
AML_vanGalen	AML328	SMC3	timepoint_within_status	between_timepoint_same_label_pairwise	D0_vs_D171	D0	D171	Unknown	Unknown	Unknown	D0:Unknown	D171:Unknown	1064	1365	-4.5122584636854044e-05	1.983824722960099e-05	6.496083186645503e-05	0.2955988873282107	511522.0	6.035444179218031e-36	3.6212665075308184e-35	****	Mann-Whitney U, two-sided; BH-FDR across all comparisons in this violin panel	mutation_resid_SMC3	SMC3 same-cell-state residual
AML_vanGalen	AML328	SMC3	timepoint_within_status	between_timepoint_same_label_pairwise	D29_vs_D113	D29	D113	Unknown	Unknown	Unknown	D29:Unknown	D113:Unknown	1830	1975	-2.699568000021985e-05	1.0483235633286796e-05	3.747891563350665e-05	0.15213114754098367	1532205.0	4.66424166331824e-16	6.996362494977361e-16	****	Mann-Whitney U, two-sided; BH-FDR across all comparisons in this violin panel	mutation_resid_SMC3	SMC3 same-cell-state residual
AML_vanGalen	AML328	SMC3	timepoint_within_status	between_timepoint_same_label_pairwise	D29_vs_D171	D29	D171	Unknown	Unknown	Unknown	D29:Unknown	D171:Unknown	1830	1365	-2.699568000021985e-05	1.983824722960099e-05	4.683392722982084e-05	0.21528373266078193	980091.0	1.9145744485071794e-25	3.829148897014359e-25	****	Mann-Whitney U, two-sided; BH-FDR across all comparisons in this violin panel	mutation_resid_SMC3	SMC3 same-cell-state residual
AML_vanGalen	AML328	SMC3	timepoint_within_status	between_timepoint_same_label_pairwise	D113_vs_D171	D113	D171	Unknown	Unknown	Unknown	D113:Unknown	D171:Unknown	1975	1365	1.0483235633286796e-05	1.983824722960099e-05	9.355011596314195e-06	0.10958111930263836	1200229.0	6.988684209255929e-08	8.386421051107116e-08	****	Mann-Whitney U, two-sided; BH-FDR across all comparisons in this violin panel	mutation_resid_SMC3	SMC3 same-cell-state residual
