## Supplemental_Code for "scOPE identifies which driver-associated expression programs transfer from bulk tumors to single cells": Fig3b_tpviolin_significance_AML_vanGalen_AML328_SRSF2_patient_filtered_sample_filtered.csv

dataset	patient	driver	comparison_family	comparison_type	timepoint	timepoint_a	timepoint_b	label	genotype_label_a	genotype_label_b	group_a	group_b	n_a	n_b	median_a	median_b	median_diff_b_minus_a	cliffs_delta_b_vs_a	mannwhitney_u	p_value	fdr_q	significance	test	score_col	score_label
AML_vanGalen	AML328	SRSF2	timepoint_within_status	between_timepoint_same_label_pairwise	D0_vs_D29	D0	D29	Unknown	Unknown	Unknown	D0:Unknown	D29:Unknown	1064	1830	0.0004803434703910289	0.0001348573172448653	-0.0003454861531461636	-0.10137947327334729	1072259.0	5.266816265190182e-06	1.0533632530380364e-05	****	Mann-Whitney U, two-sided; BH-FDR across all comparisons in this violin panel	mutation_resid_SRSF2	SRSF2 same-cell-state residual
AML_vanGalen	AML328	SRSF2	timepoint_within_status	between_timepoint_same_label_pairwise	D0_vs_D113	D0	D113	Unknown	Unknown	Unknown	D0:Unknown	D113:Unknown	1064	1975	0.0004803434703910289	0.0005011129343401111	2.0769463949082186e-05	0.0038441039307128833	1046661.0	0.8610538245577877	0.8610538245577878	ns	Mann-Whitney U, two-sided; BH-FDR across all comparisons in this violin panel	mutation_resid_SRSF2	SRSF2 same-cell-state residual
AML_vanGalen	AML328	SRSF2	timepoint_within_status	between_timepoint_same_label_pairwise	D0_vs_D171	D0	D171	Unknown	Unknown	Unknown	D0:Unknown	D171:Unknown	1064	1365	0.0004803434703910289	0.0004384423103388161	-4.190116005221281e-05	-0.031052906992756646	748730.0	0.1885490716310485	0.2262588859572582	ns	Mann-Whitney U, two-sided; BH-FDR across all comparisons in this violin panel	mutation_resid_SRSF2	SRSF2 same-cell-state residual
AML_vanGalen	AML328	SRSF2	timepoint_within_status	between_timepoint_same_label_pairwise	D29_vs_D113	D29	D113	Unknown	Unknown	Unknown	D29:Unknown	D113:Unknown	1830	1975	0.0001348573172448653	0.0005011129343401111	0.0003662556170952458	0.13747029120841114	1558699.0	2.177524055227764e-13	1.3065144331366584e-12	****	Mann-Whitney U, two-sided; BH-FDR across all comparisons in this violin panel	mutation_resid_SRSF2	SRSF2 same-cell-state residual
AML_vanGalen	AML328	SRSF2	timepoint_within_status	between_timepoint_same_label_pairwise	D29_vs_D171	D29	D171	Unknown	Unknown	Unknown	D29:Unknown	D171:Unknown	1830	1365	0.0001348573172448653	0.0004384423103388161	0.0003035849930939508	0.09826457695310165	1126245.0	1.9530954228102845e-06	5.859286268430853e-06	****	Mann-Whitney U, two-sided; BH-FDR across all comparisons in this violin panel	mutation_resid_SRSF2	SRSF2 same-cell-state residual
AML_vanGalen	AML328	SRSF2	timepoint_within_status	between_timepoint_same_label_pairwise	D113_vs_D171	D113	D171	Unknown	Unknown	Unknown	D113:Unknown	D171:Unknown	1975	1365	0.0005011129343401111	0.0004384423103388161	-6.267062400129499e-05	-0.049416608707748	1414548.0	0.015043962966628592	0.02256594444994289	*	Mann-Whitney U, two-sided; BH-FDR across all comparisons in this violin panel	mutation_resid_SRSF2	SRSF2 same-cell-state residual
