## Supplemental_Code for "scOPE identifies which driver-associated expression programs transfer from bulk tumors to single cells": Fig3b_tpviolin_significance_AML_vanGalen_AML328_STAG2_patient_filtered_sample_filtered.csv

dataset	patient	driver	comparison_family	comparison_type	timepoint	timepoint_a	timepoint_b	label	genotype_label_a	genotype_label_b	group_a	group_b	n_a	n_b	median_a	median_b	median_diff_b_minus_a	cliffs_delta_b_vs_a	mannwhitney_u	p_value	fdr_q	significance	test	score_col	score_label
AML_vanGalen	AML328	STAG2	timepoint_within_status	between_timepoint_same_label_pairwise	D0_vs_D29	D0	D29	Unknown	Unknown	Unknown	D0:Unknown	D29:Unknown	1064	1830	-0.0010503222424744635	0.0016166956561171897	0.002667017898591653	0.15045194954599617	827086.0	1.397466009126799e-11	2.0961990136901987e-11	****	Mann-Whitney U, two-sided; BH-FDR across all comparisons in this violin panel	mutation_resid_STAG2	STAG2 same-cell-state residual
AML_vanGalen	AML328	STAG2	timepoint_within_status	between_timepoint_same_label_pairwise	D0_vs_D113	D0	D113	Unknown	Unknown	Unknown	D0:Unknown	D113:Unknown	1064	1975	-0.0010503222424744635	0.004305972983524864	0.005356295225999327	0.34133720376891596	692057.0	1.748816998831342e-54	1.049290199298805e-53	****	Mann-Whitney U, two-sided; BH-FDR across all comparisons in this violin panel	mutation_resid_STAG2	STAG2 same-cell-state residual
AML_vanGalen	AML328	STAG2	timepoint_within_status	between_timepoint_same_label_pairwise	D0_vs_D171	D0	D171	Unknown	Unknown	Unknown	D0:Unknown	D171:Unknown	1064	1365	-0.0010503222424744635	0.003149781425937054	0.004200103668411517	0.2640171858216971	534456.0	5.132925936562434e-29	1.5398777809687302e-28	****	Mann-Whitney U, two-sided; BH-FDR across all comparisons in this violin panel	mutation_resid_STAG2	STAG2 same-cell-state residual
AML_vanGalen	AML328	STAG2	timepoint_within_status	between_timepoint_same_label_pairwise	D29_vs_D113	D29	D113	Unknown	Unknown	Unknown	D29:Unknown	D113:Unknown	1830	1975	0.0016166956561171897	0.004305972983524864	0.0026892773274076742	0.1478674690461368	1539910.0	2.9651322009143297e-15	5.93026440182866e-15	****	Mann-Whitney U, two-sided; BH-FDR across all comparisons in this violin panel	mutation_resid_STAG2	STAG2 same-cell-state residual
AML_vanGalen	AML328	STAG2	timepoint_within_status	between_timepoint_same_label_pairwise	D29_vs_D171	D29	D171	Unknown	Unknown	Unknown	D29:Unknown	D171:Unknown	1830	1365	0.0016166956561171897	0.003149781425937054	0.001533085769819864	0.07637382653776092	1153586.0	0.0002171265516228138	0.0002171265516228138	***	Mann-Whitney U, two-sided; BH-FDR across all comparisons in this violin panel	mutation_resid_STAG2	STAG2 same-cell-state residual
AML_vanGalen	AML328	STAG2	timepoint_within_status	between_timepoint_same_label_pairwise	D113_vs_D171	D113	D171	Unknown	Unknown	Unknown	D113:Unknown	D171:Unknown	1975	1365	0.004305972983524864	0.003149781425937054	-0.0011561915575878101	-0.09408856122780174	1474763.0	3.670539744297643e-06	4.4046476931571715e-06	****	Mann-Whitney U, two-sided; BH-FDR across all comparisons in this violin panel	mutation_resid_STAG2	STAG2 same-cell-state residual
