## Supplemental_Code for "scOPE identifies which driver-associated expression programs transfer from bulk tumors to single cells": Fig3b_tpviolin_significance_AML_vanGalen_AML328_TET2_patient_filtered_sample_filtered.csv

dataset	patient	driver	comparison_family	comparison_type	timepoint	timepoint_a	timepoint_b	label	genotype_label_a	genotype_label_b	group_a	group_b	n_a	n_b	median_a	median_b	median_diff_b_minus_a	cliffs_delta_b_vs_a	mannwhitney_u	p_value	fdr_q	significance	test	score_col	score_label
AML_vanGalen	AML328	TET2	timepoint_within_status	between_timepoint_same_label_pairwise	D0_vs_D29	D0	D29	Unknown	Unknown	Unknown	D0:Unknown	D29:Unknown	1064	1830	0.0063414673442585	0.002550162970571007	-0.003791304373687493	-0.14484880233370312	1114579.0	7.693235595506599e-11	1.1539853393259898e-10	****	Mann-Whitney U, two-sided; BH-FDR across all comparisons in this violin panel	mutation_resid_TET2	TET2 same-cell-state residual
AML_vanGalen	AML328	TET2	timepoint_within_status	between_timepoint_same_label_pairwise	D0_vs_D113	D0	D113	Unknown	Unknown	Unknown	D0:Unknown	D113:Unknown	1064	1975	0.0063414673442585	-0.0007922760167737297	-0.00713374336103223	-0.31790330256019794	1384721.0	1.6981996037053377e-47	1.0189197622232027e-46	****	Mann-Whitney U, two-sided; BH-FDR across all comparisons in this violin panel	mutation_resid_TET2	TET2 same-cell-state residual
AML_vanGalen	AML328	TET2	timepoint_within_status	between_timepoint_same_label_pairwise	D0_vs_D171	D0	D171	Unknown	Unknown	Unknown	D0:Unknown	D171:Unknown	1064	1365	0.0063414673442585	0.0014226488992013508	-0.004918818445057149	-0.23708033820815777	898343.0	1.027473347746683e-23	3.082420043240049e-23	****	Mann-Whitney U, two-sided; BH-FDR across all comparisons in this violin panel	mutation_resid_TET2	TET2 same-cell-state residual
AML_vanGalen	AML328	TET2	timepoint_within_status	between_timepoint_same_label_pairwise	D29_vs_D113	D29	D113	Unknown	Unknown	Unknown	D29:Unknown	D113:Unknown	1830	1975	0.002550162970571007	-0.0007922760167737297	-0.003342438987344737	-0.17395365566853427	2121481.0	1.621528190286176e-20	3.243056380572352e-20	****	Mann-Whitney U, two-sided; BH-FDR across all comparisons in this violin panel	mutation_resid_TET2	TET2 same-cell-state residual
AML_vanGalen	AML328	TET2	timepoint_within_status	between_timepoint_same_label_pairwise	D29_vs_D171	D29	D171	Unknown	Unknown	Unknown	D29:Unknown	D171:Unknown	1830	1365	0.002550162970571007	0.0014226488992013508	-0.0011275140713696563	-0.0820048439720571	1351397.0	7.160836752815993e-05	7.160836752815993e-05	****	Mann-Whitney U, two-sided; BH-FDR across all comparisons in this violin panel	mutation_resid_TET2	TET2 same-cell-state residual
AML_vanGalen	AML328	TET2	timepoint_within_status	between_timepoint_same_label_pairwise	D113_vs_D171	D113	D171	Unknown	Unknown	Unknown	D113:Unknown	D171:Unknown	1975	1365	-0.0007922760167737297	0.0014226488992013508	0.0022149249159750806	0.11821356702369368	1188593.0	6.020577295635369e-09	7.224692754762443e-09	****	Mann-Whitney U, two-sided; BH-FDR across all comparisons in this violin panel	mutation_resid_TET2	TET2 same-cell-state residual
