## Supplemental_Code for "scOPE identifies which driver-associated expression programs transfer from bulk tumors to single cells": Fig3b_tpviolin_significance_AML_vanGalen_AML328_TP53_patient_filtered_sample_filtered.csv

dataset	patient	driver	comparison_family	comparison_type	timepoint	timepoint_a	timepoint_b	label	genotype_label_a	genotype_label_b	group_a	group_b	n_a	n_b	median_a	median_b	median_diff_b_minus_a	cliffs_delta_b_vs_a	mannwhitney_u	p_value	fdr_q	significance	test	score_col	score_label
AML_vanGalen	AML328	TP53	status_within_timepoint	within_timepoint_label_pairwise	D0	D0	D0	Unknown_vs_Mut	Mut	Unknown	Mut	Unknown	3	1061	-0.0035263504060119993	0.003116758537804888	0.0066431089438168875	0.44140747722274587	889.0	0.19728858795744894	0.24661073494681118	ns	Mann-Whitney U, two-sided; BH-FDR across all comparisons in this violin panel	mutation_resid_TP53	TP53 same-cell-state residual
AML_vanGalen	AML328	TP53	status_within_timepoint	within_timepoint_label_pairwise	D29	D29	D29	Unknown_vs_Mut	Mut	Unknown	Mut	Unknown	22	1806	0.0038839169204995146	0.003927303145380347	4.338622488083213e-05	0.0608577469042586	18657.0	0.6233634970199755	0.6926261077999728	ns	Mann-Whitney U, two-sided; BH-FDR across all comparisons in this violin panel	mutation_resid_TP53	TP53 same-cell-state residual
AML_vanGalen	AML328	TP53	status_within_timepoint	within_timepoint_label_pairwise	D113	D113	D113	Unknown_vs_WT	WT	Unknown	WT	Unknown	3	1971	-0.003940169968111765	-0.0034821787105703064	0.00045799125754145825	-0.0985963132081854	3248.0	0.7809022080458861	0.7809022080458861	ns	Mann-Whitney U, two-sided; BH-FDR across all comparisons in this violin panel	mutation_resid_TP53	TP53 same-cell-state residual
AML_vanGalen	AML328	TP53	timepoint_within_status	between_timepoint_same_label_pairwise	D0_vs_D29	D0	D29	Mut	Mut	Mut	D0:Mut	D29:Mut	3	22	-0.0035263504060119993	0.0038839169204995146	0.007410267326511514	0.5454545454545454	15.0	0.15130434782608698	0.2161490683229814	ns	Mann-Whitney U, two-sided; BH-FDR across all comparisons in this violin panel	mutation_resid_TP53	TP53 same-cell-state residual
AML_vanGalen	AML328	TP53	timepoint_within_status	between_timepoint_same_label_pairwise	D0_vs_D29	D0	D29	Unknown	Unknown	Unknown	D0:Unknown	D29:Unknown	1061	1806	0.003116758537804888	0.003927303145380347	0.0008105446075754585	0.07527322789361679	885965.0	0.0007517824524031158	0.001252970754005193	**	Mann-Whitney U, two-sided; BH-FDR across all comparisons in this violin panel	mutation_resid_TP53	TP53 same-cell-state residual
AML_vanGalen	AML328	TP53	timepoint_within_status	between_timepoint_same_label_pairwise	D0_vs_D113	D0	D113	Unknown	Unknown	Unknown	D0:Unknown	D113:Unknown	1061	1971	0.003116758537804888	-0.0034821787105703064	-0.006598937248375195	-0.39716272377370077	1460895.0	6.217634741878448e-73	3.108817370939224e-72	****	Mann-Whitney U, two-sided; BH-FDR across all comparisons in this violin panel	mutation_resid_TP53	TP53 same-cell-state residual
AML_vanGalen	AML328	TP53	timepoint_within_status	between_timepoint_same_label_pairwise	D0_vs_D171	D0	D171	Unknown	Unknown	Unknown	D0:Unknown	D171:Unknown	1061	1362	0.003116758537804888	-0.00016948016451345457	-0.0032862387023183427	-0.18309272414990985	854833.0	9.708781190435147e-15	1.9417562380870295e-14	****	Mann-Whitney U, two-sided; BH-FDR across all comparisons in this violin panel	mutation_resid_TP53	TP53 same-cell-state residual
AML_vanGalen	AML328	TP53	timepoint_within_status	between_timepoint_same_label_pairwise	D29_vs_D113	D29	D113	Unknown	Unknown	Unknown	D29:Unknown	D113:Unknown	1806	1971	0.003927303145380347	-0.0034821787105703064	-0.007409481855950653	-0.47565615039332787	2626392.0	4.264329395553813e-141	4.264329395553813e-140	****	Mann-Whitney U, two-sided; BH-FDR across all comparisons in this violin panel	mutation_resid_TP53	TP53 same-cell-state residual
AML_vanGalen	AML328	TP53	timepoint_within_status	between_timepoint_same_label_pairwise	D29_vs_D171	D29	D171	Unknown	Unknown	Unknown	D29:Unknown	D171:Unknown	1806	1362	0.003927303145380347	-0.00016948016451345457	-0.004096783309893801	-0.2653457312303742	1556231.0	1.5496909414212609e-37	3.874227353553152e-37	****	Mann-Whitney U, two-sided; BH-FDR across all comparisons in this violin panel	mutation_resid_TP53	TP53 same-cell-state residual
AML_vanGalen	AML328	TP53	timepoint_within_status	between_timepoint_same_label_pairwise	D113_vs_D171	D113	D171	Unknown	Unknown	Unknown	D113:Unknown	D171:Unknown	1971	1362	-0.0034821787105703064	-0.00016948016451345457	0.003312698546056852	0.2784076897689032	968558.0	1.2778840403236572e-42	4.2596134677455243e-42	****	Mann-Whitney U, two-sided; BH-FDR across all comparisons in this violin panel	mutation_resid_TP53	TP53 same-cell-state residual
