## Supplemental_Code for "scOPE identifies which driver-associated expression programs transfer from bulk tumors to single cells": Fig3b_tpviolin_significance_AML_vanGalen_AML328_U2AF1_patient_filtered_sample_filtered.csv

dataset	patient	driver	comparison_family	comparison_type	timepoint	timepoint_a	timepoint_b	label	genotype_label_a	genotype_label_b	group_a	group_b	n_a	n_b	median_a	median_b	median_diff_b_minus_a	cliffs_delta_b_vs_a	mannwhitney_u	p_value	fdr_q	significance	test	score_col	score_label
AML_vanGalen	AML328	U2AF1	timepoint_within_status	between_timepoint_same_label_pairwise	D0_vs_D29	D0	D29	Unknown	Unknown	Unknown	D0:Unknown	D29:Unknown	1064	1830	-0.00019235520166793751	-0.006502094246484402	-0.006309739044816465	-0.2294065080734623	1196901.0	6.706575541411237e-25	2.011972662423371e-24	****	Mann-Whitney U, two-sided; BH-FDR across all comparisons in this violin panel	mutation_resid_U2AF1	U2AF1 same-cell-state residual
AML_vanGalen	AML328	U2AF1	timepoint_within_status	between_timepoint_same_label_pairwise	D0_vs_D113	D0	D113	Unknown	Unknown	Unknown	D0:Unknown	D113:Unknown	1064	1975	-0.00019235520166793751	-0.005451003608018534	-0.005258648406350597	-0.2034310459693538	1264445.0	1.9707643764181492e-20	3.9415287528362984e-20	****	Mann-Whitney U, two-sided; BH-FDR across all comparisons in this violin panel	mutation_resid_U2AF1	U2AF1 same-cell-state residual
AML_vanGalen	AML328	U2AF1	timepoint_within_status	between_timepoint_same_label_pairwise	D0_vs_D171	D0	D171	Unknown	Unknown	Unknown	D0:Unknown	D171:Unknown	1064	1365	-0.00019235520166793751	-0.00683187684021222	-0.006639521638544282	-0.266555124073921	919747.0	1.520504652582829e-29	9.123027915496975e-29	****	Mann-Whitney U, two-sided; BH-FDR across all comparisons in this violin panel	mutation_resid_U2AF1	U2AF1 same-cell-state residual
AML_vanGalen	AML328	U2AF1	timepoint_within_status	between_timepoint_same_label_pairwise	D29_vs_D113	D29	D113	Unknown	Unknown	Unknown	D29:Unknown	D113:Unknown	1830	1975	-0.006502094246484402	-0.005451003608018534	0.001051090638465868	0.053116414193816075	1711137.0	0.004581748967361912	0.005498098760834294	**	Mann-Whitney U, two-sided; BH-FDR across all comparisons in this violin panel	mutation_resid_U2AF1	U2AF1 same-cell-state residual
AML_vanGalen	AML328	U2AF1	timepoint_within_status	between_timepoint_same_label_pairwise	D29_vs_D171	D29	D171	Unknown	Unknown	Unknown	D29:Unknown	D171:Unknown	1830	1365	-0.006502094246484402	-0.00683187684021222	-0.0003297825937278176	-0.013074721271442602	1265305.0	0.5266722063162887	0.5266722063162887	ns	Mann-Whitney U, two-sided; BH-FDR across all comparisons in this violin panel	mutation_resid_U2AF1	U2AF1 same-cell-state residual
AML_vanGalen	AML328	U2AF1	timepoint_within_status	between_timepoint_same_label_pairwise	D113_vs_D171	D113	D171	Unknown	Unknown	Unknown	D113:Unknown	D171:Unknown	1975	1365	-0.005451003608018534	-0.00683187684021222	-0.0013808732321936856	-0.07532953122826536	1449477.0	0.00021034584817187146	0.00031551877225780716	***	Mann-Whitney U, two-sided; BH-FDR across all comparisons in this violin panel	mutation_resid_U2AF1	U2AF1 same-cell-state residual
