## Supplemental_Code for "scOPE identifies which driver-associated expression programs transfer from bulk tumors to single cells": Fig3b_tpviolin_significance_AML_vanGalen_AML328_WT1_patient_filtered_sample_filtered.csv

dataset	patient	driver	comparison_family	comparison_type	timepoint	timepoint_a	timepoint_b	label	genotype_label_a	genotype_label_b	group_a	group_b	n_a	n_b	median_a	median_b	median_diff_b_minus_a	cliffs_delta_b_vs_a	mannwhitney_u	p_value	fdr_q	significance	test	score_col	score_label
AML_vanGalen	AML328	WT1	timepoint_within_status	between_timepoint_same_label_pairwise	D0_vs_D29	D0	D29	Unknown	Unknown	Unknown	D0:Unknown	D29:Unknown	1064	1830	0.004724051437496053	0.009464809882645621	0.004740758445149568	0.15914376104194905	818624.0	8.766820164434247e-13	1.7533640328868495e-12	****	Mann-Whitney U, two-sided; BH-FDR across all comparisons in this violin panel	mutation_resid_WT1	WT1 same-cell-state residual
AML_vanGalen	AML328	WT1	timepoint_within_status	between_timepoint_same_label_pairwise	D0_vs_D113	D0	D113	Unknown	Unknown	Unknown	D0:Unknown	D113:Unknown	1064	1975	0.004724051437496053	0.008682148984750088	0.0039580975472540345	0.1525925573427238	890371.0	3.683903173220271e-12	5.525854759830406e-12	****	Mann-Whitney U, two-sided; BH-FDR across all comparisons in this violin panel	mutation_resid_WT1	WT1 same-cell-state residual
AML_vanGalen	AML328	WT1	timepoint_within_status	between_timepoint_same_label_pairwise	D0_vs_D171	D0	D171	Unknown	Unknown	Unknown	D0:Unknown	D171:Unknown	1064	1365	0.004724051437496053	0.004790907499870212	6.685606237415848e-05	0.0009295216062132905	725505.0	0.9686266853877993	0.9686266853877993	ns	Mann-Whitney U, two-sided; BH-FDR across all comparisons in this violin panel	mutation_resid_WT1	WT1 same-cell-state residual
AML_vanGalen	AML328	WT1	timepoint_within_status	between_timepoint_same_label_pairwise	D29_vs_D113	D29	D113	Unknown	Unknown	Unknown	D29:Unknown	D113:Unknown	1830	1975	0.009464809882645621	0.008682148984750088	-0.0007826608978955332	-0.028145258352355262	1857987.0	0.1330378359799895	0.15964540317598738	ns	Mann-Whitney U, two-sided; BH-FDR across all comparisons in this violin panel	mutation_resid_WT1	WT1 same-cell-state residual
AML_vanGalen	AML328	WT1	timepoint_within_status	between_timepoint_same_label_pairwise	D29_vs_D171	D29	D171	Unknown	Unknown	Unknown	D29:Unknown	D171:Unknown	1830	1365	0.009464809882645621	0.004790907499870212	-0.004673902382775409	-0.17148621869933345	1463157.0	1.0082614094554953e-16	3.024784228366486e-16	****	Mann-Whitney U, two-sided; BH-FDR across all comparisons in this violin panel	mutation_resid_WT1	WT1 same-cell-state residual
AML_vanGalen	AML328	WT1	timepoint_within_status	between_timepoint_same_label_pairwise	D113_vs_D171	D113	D171	Unknown	Unknown	Unknown	D113:Unknown	D171:Unknown	1975	1365	0.008682148984750088	0.004790907499870212	-0.003891241484879876	-0.1772793619882227	1586899.0	2.726786653456949e-18	1.6360719920741692e-17	****	Mann-Whitney U, two-sided; BH-FDR across all comparisons in this violin panel	mutation_resid_WT1	WT1 same-cell-state residual
