## Supplemental_Code for "scOPE identifies which driver-associated expression programs transfer from bulk tumors to single cells": Fig3b_tpviolin_significance_AML_vanGalen_AML328_ZRSR2_patient_filtered_sample_filtered.csv

dataset	patient	driver	comparison_family	comparison_type	timepoint	timepoint_a	timepoint_b	label	genotype_label_a	genotype_label_b	group_a	group_b	n_a	n_b	median_a	median_b	median_diff_b_minus_a	cliffs_delta_b_vs_a	mannwhitney_u	p_value	fdr_q	significance	test	score_col	score_label
AML_vanGalen	AML328	ZRSR2	timepoint_within_status	between_timepoint_same_label_pairwise	D0_vs_D29	D0	D29	Unknown	Unknown	Unknown	D0:Unknown	D29:Unknown	1064	1830	-1.6660671493724658e-05	-5.2503527290546304e-05	-3.5842855796821646e-05	-0.2547300628620732	1221555.0	2.5708269466826616e-30	5.141653893365323e-30	****	Mann-Whitney U, two-sided; BH-FDR across all comparisons in this violin panel	mutation_resid_ZRSR2	ZRSR2 same-cell-state residual
AML_vanGalen	AML328	ZRSR2	timepoint_within_status	between_timepoint_same_label_pairwise	D0_vs_D113	D0	D113	Unknown	Unknown	Unknown	D0:Unknown	D113:Unknown	1064	1975	-1.6660671493724658e-05	1.1889078520210063e-05	2.854975001393472e-05	0.2498895974112496	788141.0	5.286451121083985e-30	7.929676681625978e-30	****	Mann-Whitney U, two-sided; BH-FDR across all comparisons in this violin panel	mutation_resid_ZRSR2	ZRSR2 same-cell-state residual
AML_vanGalen	AML328	ZRSR2	timepoint_within_status	between_timepoint_same_label_pairwise	D0_vs_D171	D0	D171	Unknown	Unknown	Unknown	D0:Unknown	D171:Unknown	1064	1365	-1.6660671493724658e-05	2.4577529391003167e-06	1.9118424432824975e-05	0.1602371312897628	609819.0	1.1601024127943066e-11	1.392122895353168e-11	****	Mann-Whitney U, two-sided; BH-FDR across all comparisons in this violin panel	mutation_resid_ZRSR2	ZRSR2 same-cell-state residual
AML_vanGalen	AML328	ZRSR2	timepoint_within_status	between_timepoint_same_label_pairwise	D29_vs_D113	D29	D113	Unknown	Unknown	Unknown	D29:Unknown	D113:Unknown	1830	1975	-5.2503527290546304e-05	1.1889078520210063e-05	6.439260581075637e-05	0.5297043646676352	849883.0	7.46879749090346e-176	4.481278494542076e-175	****	Mann-Whitney U, two-sided; BH-FDR across all comparisons in this violin panel	mutation_resid_ZRSR2	ZRSR2 same-cell-state residual
AML_vanGalen	AML328	ZRSR2	timepoint_within_status	between_timepoint_same_label_pairwise	D29_vs_D171	D29	D171	Unknown	Unknown	Unknown	D29:Unknown	D171:Unknown	1830	1365	-5.2503527290546304e-05	2.4577529391003167e-06	5.496128022964662e-05	0.44715226485718285	690493.0	5.781391227162919e-104	1.7344173681488756e-103	****	Mann-Whitney U, two-sided; BH-FDR across all comparisons in this violin panel	mutation_resid_ZRSR2	ZRSR2 same-cell-state residual
AML_vanGalen	AML328	ZRSR2	timepoint_within_status	between_timepoint_same_label_pairwise	D113_vs_D171	D113	D171	Unknown	Unknown	Unknown	D113:Unknown	D171:Unknown	1975	1365	1.1889078520210063e-05	2.4577529391003167e-06	-9.431325581109746e-06	-0.1126450595817684	1499776.0	2.986776573360486e-08	2.986776573360486e-08	****	Mann-Whitney U, two-sided; BH-FDR across all comparisons in this violin panel	mutation_resid_ZRSR2	ZRSR2 same-cell-state residual
