## Supplemental_Code for "scOPE identifies which driver-associated expression programs transfer from bulk tumors to single cells": Fig3b_tpviolin_significance_AML_vanGalen_AML329_ASXL1_patient_filtered_sample_filtered.csv

dataset	patient	driver	comparison_family	comparison_type	timepoint	timepoint_a	timepoint_b	label	genotype_label_a	genotype_label_b	group_a	group_b	n_a	n_b	median_a	median_b	median_diff_b_minus_a	cliffs_delta_b_vs_a	mannwhitney_u	p_value	fdr_q	significance	test	score_col	score_label
AML_vanGalen	AML329	ASXL1	timepoint_within_status	between_timepoint_same_label_pairwise	D0_vs_D20	D0	D20	Unknown	Unknown	Unknown	D0:Unknown	D20:Unknown	511	928	-0.0047338266120375005	0.006194799706596366	0.010928626318633866	0.3820011471759228	146530.0	3.2739495706527515e-33	9.821848711958254e-33	****	Mann-Whitney U, two-sided; BH-FDR across all comparisons in this violin panel	mutation_resid_ASXL1	ASXL1 same-cell-state residual
AML_vanGalen	AML329	ASXL1	timepoint_within_status	between_timepoint_same_label_pairwise	D0_vs_D37	D0	D37	Unknown	Unknown	Unknown	D0:Unknown	D37:Unknown	511	218	-0.0047338266120375005	0.0030687711926195294	0.00780259780465703	0.2886766369234637	39620.0	6.557610169435696e-10	9.836415254153545e-10	****	Mann-Whitney U, two-sided; BH-FDR across all comparisons in this violin panel	mutation_resid_ASXL1	ASXL1 same-cell-state residual
AML_vanGalen	AML329	ASXL1	timepoint_within_status	between_timepoint_same_label_pairwise	D20_vs_D37	D20	D37	Unknown	Unknown	Unknown	D20:Unknown	D37:Unknown	928	218	0.006194799706596366	0.0030687711926195294	-0.0031260285139768362	-0.09804057260360644	111069.0	0.02412728387550803	0.02412728387550803	*	Mann-Whitney U, two-sided; BH-FDR across all comparisons in this violin panel	mutation_resid_ASXL1	ASXL1 same-cell-state residual
