## Supplemental_Code for "scOPE identifies which driver-associated expression programs transfer from bulk tumors to single cells": Fig3b_tpviolin_significance_AML_vanGalen_AML329_BCOR_patient_filtered_sample_filtered.csv

dataset	patient	driver	comparison_family	comparison_type	timepoint	timepoint_a	timepoint_b	label	genotype_label_a	genotype_label_b	group_a	group_b	n_a	n_b	median_a	median_b	median_diff_b_minus_a	cliffs_delta_b_vs_a	mannwhitney_u	p_value	fdr_q	significance	test	score_col	score_label
AML_vanGalen	AML329	BCOR	timepoint_within_status	between_timepoint_same_label_pairwise	D0_vs_D20	D0	D20	Unknown	Unknown	Unknown	D0:Unknown	D20:Unknown	511	928	0.0009924128334419524	0.008709919976000388	0.007717507142558436	0.2667690127538971	173852.0	5.0786560574744363e-17	1.5235968172423308e-16	****	Mann-Whitney U, two-sided; BH-FDR across all comparisons in this violin panel	mutation_resid_BCOR	BCOR same-cell-state residual
AML_vanGalen	AML329	BCOR	timepoint_within_status	between_timepoint_same_label_pairwise	D0_vs_D37	D0	D37	Unknown	Unknown	Unknown	D0:Unknown	D37:Unknown	511	218	0.0009924128334419524	0.011106976984547628	0.010114564151105676	0.3001490152426436	38981.0	1.3460619782631126e-10	2.0190929673946688e-10	****	Mann-Whitney U, two-sided; BH-FDR across all comparisons in this violin panel	mutation_resid_BCOR	BCOR same-cell-state residual
AML_vanGalen	AML329	BCOR	timepoint_within_status	between_timepoint_same_label_pairwise	D20_vs_D37	D20	D37	Unknown	Unknown	Unknown	D20:Unknown	D37:Unknown	928	218	0.008709919976000388	0.011106976984547628	0.0023970570085472404	0.06535708636507431	94541.0	0.13276586566448895	0.13276586566448895	ns	Mann-Whitney U, two-sided; BH-FDR across all comparisons in this violin panel	mutation_resid_BCOR	BCOR same-cell-state residual
