## Supplemental_Code for "scOPE identifies which driver-associated expression programs transfer from bulk tumors to single cells": Fig3b_tpviolin_significance_AML_vanGalen_AML329_BCORL1_patient_filtered_sample_filtered.csv

dataset	patient	driver	comparison_family	comparison_type	timepoint	timepoint_a	timepoint_b	label	genotype_label_a	genotype_label_b	group_a	group_b	n_a	n_b	median_a	median_b	median_diff_b_minus_a	cliffs_delta_b_vs_a	mannwhitney_u	p_value	fdr_q	significance	test	score_col	score_label
AML_vanGalen	AML329	BCORL1	timepoint_within_status	between_timepoint_same_label_pairwise	D0_vs_D20	D0	D20	Unknown	Unknown	Unknown	D0:Unknown	D20:Unknown	511	928	-3.0544065908372995e-05	-6.7689345511882134e-06	2.377513135718478e-05	0.16774917335852613	197330.0	1.345586014496507e-07	4.036758043489521e-07	****	Mann-Whitney U, two-sided; BH-FDR across all comparisons in this violin panel	mutation_resid_BCORL1	BCORL1 same-cell-state residual
AML_vanGalen	AML329	BCORL1	timepoint_within_status	between_timepoint_same_label_pairwise	D0_vs_D37	D0	D37	Unknown	Unknown	Unknown	D0:Unknown	D37:Unknown	511	218	-3.0544065908372995e-05	-1.7752349056809975e-05	1.279171685156302e-05	0.09370006642848172	50480.0	0.0450016498581531	0.06750247478722965	ns	Mann-Whitney U, two-sided; BH-FDR across all comparisons in this violin panel	mutation_resid_BCORL1	BCORL1 same-cell-state residual
AML_vanGalen	AML329	BCORL1	timepoint_within_status	between_timepoint_same_label_pairwise	D20_vs_D37	D20	D37	Unknown	Unknown	Unknown	D20:Unknown	D37:Unknown	928	218	-6.7689345511882134e-06	-1.7752349056809975e-05	-1.0983414505621761e-05	-0.06634569756406206	107863.0	0.1270037160812708	0.1270037160812708	ns	Mann-Whitney U, two-sided; BH-FDR across all comparisons in this violin panel	mutation_resid_BCORL1	BCORL1 same-cell-state residual
