## Supplemental_Code for "scOPE identifies which driver-associated expression programs transfer from bulk tumors to single cells": Fig3b_tpviolin_significance_AML_vanGalen_AML329_CBL_patient_filtered_sample_filtered.csv

dataset	patient	driver	comparison_family	comparison_type	timepoint	timepoint_a	timepoint_b	label	genotype_label_a	genotype_label_b	group_a	group_b	n_a	n_b	median_a	median_b	median_diff_b_minus_a	cliffs_delta_b_vs_a	mannwhitney_u	p_value	fdr_q	significance	test	score_col	score_label
AML_vanGalen	AML329	CBL	timepoint_within_status	between_timepoint_same_label_pairwise	D0_vs_D20	D0	D20	Unknown	Unknown	Unknown	D0:Unknown	D20:Unknown	511	928	0.003189174179798894	0.008457044140824082	0.005267869961025188	0.2448461434644713	179050.0	1.4061990160083173e-14	4.218597048024952e-14	****	Mann-Whitney U, two-sided; BH-FDR across all comparisons in this violin panel	mutation_resid_CBL	CBL same-cell-state residual
AML_vanGalen	AML329	CBL	timepoint_within_status	between_timepoint_same_label_pairwise	D0_vs_D37	D0	D37	Unknown	Unknown	Unknown	D0:Unknown	D37:Unknown	511	218	0.003189174179798894	0.004913055095742282	0.0017238809159433877	0.0423526454693981	53340.0	0.36493786316091814	0.36493786316091814	ns	Mann-Whitney U, two-sided; BH-FDR across all comparisons in this violin panel	mutation_resid_CBL	CBL same-cell-state residual
AML_vanGalen	AML329	CBL	timepoint_within_status	between_timepoint_same_label_pairwise	D20_vs_D37	D20	D37	Unknown	Unknown	Unknown	D20:Unknown	D37:Unknown	928	218	0.008457044140824082	0.004913055095742282	-0.0035439890450818003	-0.197514631445745	121131.0	5.5385455999643465e-06	8.30781839994652e-06	****	Mann-Whitney U, two-sided; BH-FDR across all comparisons in this violin panel	mutation_resid_CBL	CBL same-cell-state residual
