## Supplemental_Code for "scOPE identifies which driver-associated expression programs transfer from bulk tumors to single cells": Fig3b_tpviolin_significance_AML_vanGalen_AML329_CEBPA_patient_filtered_sample_filtered.csv

dataset	patient	driver	comparison_family	comparison_type	timepoint	timepoint_a	timepoint_b	label	genotype_label_a	genotype_label_b	group_a	group_b	n_a	n_b	median_a	median_b	median_diff_b_minus_a	cliffs_delta_b_vs_a	mannwhitney_u	p_value	fdr_q	significance	test	score_col	score_label
AML_vanGalen	AML329	CEBPA	timepoint_within_status	between_timepoint_same_label_pairwise	D0_vs_D20	D0	D20	Unknown	Unknown	Unknown	D0:Unknown	D20:Unknown	511	928	0.00045248676475397476	0.0006869639071250141	0.0002344771423710393	0.0822550442000134	217601.0	0.009728711203224964	0.009728711203224964	**	Mann-Whitney U, two-sided; BH-FDR across all comparisons in this violin panel	mutation_resid_CEBPA	CEBPA same-cell-state residual
AML_vanGalen	AML329	CEBPA	timepoint_within_status	between_timepoint_same_label_pairwise	D0_vs_D37	D0	D37	Unknown	Unknown	Unknown	D0:Unknown	D37:Unknown	511	218	0.00045248676475397476	-0.0002453712102375408	-0.0006978579749915156	-0.31302177776979834	73134.0	2.1230012602475992e-11	3.184501890371399e-11	****	Mann-Whitney U, two-sided; BH-FDR across all comparisons in this violin panel	mutation_resid_CEBPA	CEBPA same-cell-state residual
AML_vanGalen	AML329	CEBPA	timepoint_within_status	between_timepoint_same_label_pairwise	D20_vs_D37	D20	D37	Unknown	Unknown	Unknown	D20:Unknown	D37:Unknown	928	218	0.0006869639071250141	-0.0002453712102375408	-0.0009323351173625549	-0.3837096646630813	139965.0	1.0820319055089961e-18	3.2460957165269884e-18	****	Mann-Whitney U, two-sided; BH-FDR across all comparisons in this violin panel	mutation_resid_CEBPA	CEBPA same-cell-state residual
