## Supplemental_Code for "scOPE identifies which driver-associated expression programs transfer from bulk tumors to single cells": Fig3b_tpviolin_significance_AML_vanGalen_AML329_DNMT3A_patient_filtered_sample_filtered.csv

dataset	patient	driver	comparison_family	comparison_type	timepoint	timepoint_a	timepoint_b	label	genotype_label_a	genotype_label_b	group_a	group_b	n_a	n_b	median_a	median_b	median_diff_b_minus_a	cliffs_delta_b_vs_a	mannwhitney_u	p_value	fdr_q	significance	test	score_col	score_label
AML_vanGalen	AML329	DNMT3A	timepoint_within_status	between_timepoint_same_label_pairwise	D0_vs_D20	D0	D20	Unknown	Unknown	Unknown	D0:Unknown	D20:Unknown	511	928	0.01684226058802446	0.018615378436021374	0.0017731178479969134	0.03903772184357912	227848.0	0.21984355153663415	0.21984355153663415	ns	Mann-Whitney U, two-sided; BH-FDR across all comparisons in this violin panel	mutation_resid_DNMT3A	DNMT3A same-cell-state residual
AML_vanGalen	AML329	DNMT3A	timepoint_within_status	between_timepoint_same_label_pairwise	D0_vs_D37	D0	D37	Unknown	Unknown	Unknown	D0:Unknown	D37:Unknown	511	218	0.01684226058802446	0.004161202737053948	-0.012681057850970512	-0.39891200919226555	77918.0	1.4011478057843788e-17	2.1017217086765682e-17	****	Mann-Whitney U, two-sided; BH-FDR across all comparisons in this violin panel	mutation_resid_DNMT3A	DNMT3A same-cell-state residual
AML_vanGalen	AML329	DNMT3A	timepoint_within_status	between_timepoint_same_label_pairwise	D20_vs_D37	D20	D37	Unknown	Unknown	Unknown	D20:Unknown	D37:Unknown	928	218	0.018615378436021374	0.004161202737053948	-0.014454175698967425	-0.44776178424549196	146444.0	7.070215172334327e-25	2.1210645517002983e-24	****	Mann-Whitney U, two-sided; BH-FDR across all comparisons in this violin panel	mutation_resid_DNMT3A	DNMT3A same-cell-state residual
