## Supplemental_Code for "scOPE identifies which driver-associated expression programs transfer from bulk tumors to single cells": Fig3b_tpviolin_significance_AML_vanGalen_AML329_EZH2_patient_filtered_sample_filtered.csv

dataset	patient	driver	comparison_family	comparison_type	timepoint	timepoint_a	timepoint_b	label	genotype_label_a	genotype_label_b	group_a	group_b	n_a	n_b	median_a	median_b	median_diff_b_minus_a	cliffs_delta_b_vs_a	mannwhitney_u	p_value	fdr_q	significance	test	score_col	score_label
AML_vanGalen	AML329	EZH2	timepoint_within_status	between_timepoint_same_label_pairwise	D0_vs_D20	D0	D20	Unknown	Unknown	Unknown	D0:Unknown	D20:Unknown	511	928	-0.002929312622517749	0.0068338937650103265	0.009763206387528076	0.44000522977258916	132777.0	1.6821428580007313e-43	5.046428574002194e-43	****	Mann-Whitney U, two-sided; BH-FDR across all comparisons in this violin panel	mutation_resid_EZH2	EZH2 same-cell-state residual
AML_vanGalen	AML329	EZH2	timepoint_within_status	between_timepoint_same_label_pairwise	D0_vs_D37	D0	D37	Unknown	Unknown	Unknown	D0:Unknown	D37:Unknown	511	218	-0.002929312622517749	0.010567180105952187	0.013496492728469936	0.5247850051167884	26469.0	2.963052342362582e-29	4.444578513543873e-29	****	Mann-Whitney U, two-sided; BH-FDR across all comparisons in this violin panel	mutation_resid_EZH2	EZH2 same-cell-state residual
AML_vanGalen	AML329	EZH2	timepoint_within_status	between_timepoint_same_label_pairwise	D20_vs_D37	D20	D37	Unknown	Unknown	Unknown	D20:Unknown	D37:Unknown	928	218	0.0068338937650103265	0.010567180105952187	0.0037332863409418604	0.12511863334387852	88496.0	0.004002455135366921	0.004002455135366921	**	Mann-Whitney U, two-sided; BH-FDR across all comparisons in this violin panel	mutation_resid_EZH2	EZH2 same-cell-state residual
