## Supplemental_Code for "scOPE identifies which driver-associated expression programs transfer from bulk tumors to single cells": Fig3b_tpviolin_significance_AML_vanGalen_AML329_FLT3_patient_filtered_sample_filtered.csv

dataset	patient	driver	comparison_family	comparison_type	timepoint	timepoint_a	timepoint_b	label	genotype_label_a	genotype_label_b	group_a	group_b	n_a	n_b	median_a	median_b	median_diff_b_minus_a	cliffs_delta_b_vs_a	mannwhitney_u	p_value	fdr_q	significance	test	score_col	score_label
AML_vanGalen	AML329	FLT3	status_within_timepoint	within_timepoint_label_pairwise	D0	D0	D0	Mut_vs_WT	WT	Mut	WT	Mut	8	12	0.0463659469355559	0.04400998929701194	-0.0023559576385439596	0.0	48.0	1.0	1.0	ns	Mann-Whitney U, two-sided; BH-FDR across all comparisons in this violin panel	mutation_resid_FLT3	FLT3 same-cell-state residual
AML_vanGalen	AML329	FLT3	status_within_timepoint	within_timepoint_label_pairwise	D0	D0	D0	Unknown_vs_WT	WT	Unknown	WT	Unknown	8	491	0.0463659469355559	0.007057090462577242	-0.03930885647297866	-0.3844195519348269	2719.0	0.06135124065271208	0.09816198504433933	ns	Mann-Whitney U, two-sided; BH-FDR across all comparisons in this violin panel	mutation_resid_FLT3	FLT3 same-cell-state residual
AML_vanGalen	AML329	FLT3	status_within_timepoint	within_timepoint_label_pairwise	D0	D0	D0	Unknown_vs_Mut	Mut	Unknown	Mut	Unknown	12	491	0.04400998929701194	0.007057090462577242	-0.0369528988344347	-0.5668703326544466	4616.0	0.0007905988450400124	0.0021082635867733664	**	Mann-Whitney U, two-sided; BH-FDR across all comparisons in this violin panel	mutation_resid_FLT3	FLT3 same-cell-state residual
AML_vanGalen	AML329	FLT3	status_within_timepoint	within_timepoint_label_pairwise	D20	D20	D20	Unknown_vs_WT	WT	Unknown	WT	Unknown	13	915	0.03260330785495302	0.010463504551235514	-0.02213980330371751	-0.43926019335855404	8560.0	0.00649058725369328	0.01298117450738656	*	Mann-Whitney U, two-sided; BH-FDR across all comparisons in this violin panel	mutation_resid_FLT3	FLT3 same-cell-state residual
AML_vanGalen	AML329	FLT3	timepoint_within_status	between_timepoint_same_label_pairwise	D0_vs_D20	D0	D20	WT	WT	WT	D0:WT	D20:WT	8	13	0.0463659469355559	0.03260330785495302	-0.013762639080602879	-0.019230769230769273	53.0	0.9717725686765935	1.0	ns	Mann-Whitney U, two-sided; BH-FDR across all comparisons in this violin panel	mutation_resid_FLT3	FLT3 same-cell-state residual
AML_vanGalen	AML329	FLT3	timepoint_within_status	between_timepoint_same_label_pairwise	D0_vs_D20	D0	D20	Unknown	Unknown	Unknown	D0:Unknown	D20:Unknown	491	915	0.007057090462577242	0.010463504551235514	0.0034064140886582717	0.056356493383637796	211973.0	0.08112744244148318	0.1081699232553109	ns	Mann-Whitney U, two-sided; BH-FDR across all comparisons in this violin panel	mutation_resid_FLT3	FLT3 same-cell-state residual
AML_vanGalen	AML329	FLT3	timepoint_within_status	between_timepoint_same_label_pairwise	D0_vs_D37	D0	D37	Unknown	Unknown	Unknown	D0:Unknown	D37:Unknown	491	217	0.007057090462577242	0.00029156669891478026	-0.006765523763662462	-0.24044787746252827	66083.0	3.3045803484803025e-07	1.321832139392121e-06	****	Mann-Whitney U, two-sided; BH-FDR across all comparisons in this violin panel	mutation_resid_FLT3	FLT3 same-cell-state residual
AML_vanGalen	AML329	FLT3	timepoint_within_status	between_timepoint_same_label_pairwise	D20_vs_D37	D20	D37	Unknown	Unknown	Unknown	D20:Unknown	D37:Unknown	915	217	0.010463504551235514	0.00029156669891478026	-0.010171937852320734	-0.31817380574651855	130865.0	2.9797653318446796e-13	2.3838122654757437e-12	****	Mann-Whitney U, two-sided; BH-FDR across all comparisons in this violin panel	mutation_resid_FLT3	FLT3 same-cell-state residual
