## Supplemental_Code for "scOPE identifies which driver-associated expression programs transfer from bulk tumors to single cells": Fig3b_tpviolin_significance_AML_vanGalen_AML329_GATA2_patient_filtered_sample_filtered.csv

dataset	patient	driver	comparison_family	comparison_type	timepoint	timepoint_a	timepoint_b	label	genotype_label_a	genotype_label_b	group_a	group_b	n_a	n_b	median_a	median_b	median_diff_b_minus_a	cliffs_delta_b_vs_a	mannwhitney_u	p_value	fdr_q	significance	test	score_col	score_label
AML_vanGalen	AML329	GATA2	timepoint_within_status	between_timepoint_same_label_pairwise	D0_vs_D20	D0	D20	Unknown	Unknown	Unknown	D0:Unknown	D20:Unknown	511	928	0.002849983050989248	0.009464688757728282	0.006614705706739034	0.37969836021323977	147076.0	7.833350884096728e-33	2.3500052652290184e-32	****	Mann-Whitney U, two-sided; BH-FDR across all comparisons in this violin panel	mutation_resid_GATA2	GATA2 same-cell-state residual
AML_vanGalen	AML329	GATA2	timepoint_within_status	between_timepoint_same_label_pairwise	D0_vs_D37	D0	D37	Unknown	Unknown	Unknown	D0:Unknown	D37:Unknown	511	218	0.002849983050989248	0.005562446376946317	0.0027124633259570687	0.1351191224258963	48173.0	0.003841990216386395	0.003841990216386395	**	Mann-Whitney U, two-sided; BH-FDR across all comparisons in this violin panel	mutation_resid_GATA2	GATA2 same-cell-state residual
AML_vanGalen	AML329	GATA2	timepoint_within_status	between_timepoint_same_label_pairwise	D20_vs_D37	D20	D37	Unknown	Unknown	Unknown	D20:Unknown	D37:Unknown	928	218	0.009464688757728282	0.005562446376946317	-0.003902242380781965	-0.23287725403353365	124708.0	8.474594700629166e-08	1.2711892050943747e-07	****	Mann-Whitney U, two-sided; BH-FDR across all comparisons in this violin panel	mutation_resid_GATA2	GATA2 same-cell-state residual
