## Supplemental_Code for "scOPE identifies which driver-associated expression programs transfer from bulk tumors to single cells": Fig3b_tpviolin_significance_AML_vanGalen_AML329_IDH1_patient_filtered_sample_filtered.csv

dataset	patient	driver	comparison_family	comparison_type	timepoint	timepoint_a	timepoint_b	label	genotype_label_a	genotype_label_b	group_a	group_b	n_a	n_b	median_a	median_b	median_diff_b_minus_a	cliffs_delta_b_vs_a	mannwhitney_u	p_value	fdr_q	significance	test	score_col	score_label
AML_vanGalen	AML329	IDH1	timepoint_within_status	between_timepoint_same_label_pairwise	D0_vs_D20	D0	D20	Unknown	Unknown	Unknown	D0:Unknown	D20:Unknown	511	928	0.0016627480147845854	0.0015739344252691384	-8.881358951544696e-05	-0.03415800661313184	245203.0	0.28301638237622206	0.28301638237622206	ns	Mann-Whitney U, two-sided; BH-FDR across all comparisons in this violin panel	mutation_resid_IDH1	IDH1 same-cell-state residual
AML_vanGalen	AML329	IDH1	timepoint_within_status	between_timepoint_same_label_pairwise	D0_vs_D37	D0	D37	Unknown	Unknown	Unknown	D0:Unknown	D37:Unknown	511	218	0.0016627480147845854	0.0009124296403422577	-0.0007503183744423277	-0.11256934594876034	61969.0	0.0160238847379163	0.0480716542137489	*	Mann-Whitney U, two-sided; BH-FDR across all comparisons in this violin panel	mutation_resid_IDH1	IDH1 same-cell-state residual
AML_vanGalen	AML329	IDH1	timepoint_within_status	between_timepoint_same_label_pairwise	D20_vs_D37	D20	D37	Unknown	Unknown	Unknown	D20:Unknown	D37:Unknown	928	218	0.0015739344252691384	0.0009124296403422577	-0.0006615047849268807	-0.08889591901297056	110144.0	0.04088015656254683	0.061320234843820244	ns	Mann-Whitney U, two-sided; BH-FDR across all comparisons in this violin panel	mutation_resid_IDH1	IDH1 same-cell-state residual
