## Supplemental_Code for "scOPE identifies which driver-associated expression programs transfer from bulk tumors to single cells": Fig3b_tpviolin_significance_AML_vanGalen_AML329_IDH2_patient_filtered_sample_filtered.csv

dataset	patient	driver	comparison_family	comparison_type	timepoint	timepoint_a	timepoint_b	label	genotype_label_a	genotype_label_b	group_a	group_b	n_a	n_b	median_a	median_b	median_diff_b_minus_a	cliffs_delta_b_vs_a	mannwhitney_u	p_value	fdr_q	significance	test	score_col	score_label
AML_vanGalen	AML329	IDH2	timepoint_within_status	between_timepoint_same_label_pairwise	D0_vs_D20	D0	D20	Unknown	Unknown	Unknown	D0:Unknown	D20:Unknown	511	928	0.0013380797432096248	-0.0012036360654705397	-0.0025417158086801644	-0.1584578918955395	274675.0	6.342407688088152e-07	1.9027223064264458e-06	****	Mann-Whitney U, two-sided; BH-FDR across all comparisons in this violin panel	mutation_resid_IDH2	IDH2 same-cell-state residual
AML_vanGalen	AML329	IDH2	timepoint_within_status	between_timepoint_same_label_pairwise	D0_vs_D37	D0	D37	Unknown	Unknown	Unknown	D0:Unknown	D37:Unknown	511	218	0.0013380797432096248	-0.0012095961580087244	-0.002547675901218349	-0.1550835742113862	64337.0	0.0009065909137522064	0.0013598863706283095	**	Mann-Whitney U, two-sided; BH-FDR across all comparisons in this violin panel	mutation_resid_IDH2	IDH2 same-cell-state residual
AML_vanGalen	AML329	IDH2	timepoint_within_status	between_timepoint_same_label_pairwise	D20_vs_D37	D20	D37	Unknown	Unknown	Unknown	D20:Unknown	D37:Unknown	928	218	-0.0012036360654705397	-0.0012095961580087244	-5.960092538184747e-06	-0.01253559000316351	102420.0	0.7731628296553459	0.7731628296553459	ns	Mann-Whitney U, two-sided; BH-FDR across all comparisons in this violin panel	mutation_resid_IDH2	IDH2 same-cell-state residual
