## Supplemental_Code for "scOPE identifies which driver-associated expression programs transfer from bulk tumors to single cells": Fig3b_tpviolin_significance_AML_vanGalen_AML329_KIT_patient_filtered_sample_filtered.csv

dataset	patient	driver	comparison_family	comparison_type	timepoint	timepoint_a	timepoint_b	label	genotype_label_a	genotype_label_b	group_a	group_b	n_a	n_b	median_a	median_b	median_diff_b_minus_a	cliffs_delta_b_vs_a	mannwhitney_u	p_value	fdr_q	significance	test	score_col	score_label
AML_vanGalen	AML329	KIT	timepoint_within_status	between_timepoint_same_label_pairwise	D0_vs_D20	D0	D20	Unknown	Unknown	Unknown	D0:Unknown	D20:Unknown	511	928	6.835766477663089e-05	0.00010672965345063292	3.837198867400203e-05	0.0737904042108104	219608.0	0.02038040477492608	0.02038040477492608	*	Mann-Whitney U, two-sided; BH-FDR across all comparisons in this violin panel	mutation_resid_KIT	KIT same-cell-state residual
AML_vanGalen	AML329	KIT	timepoint_within_status	between_timepoint_same_label_pairwise	D0_vs_D37	D0	D37	Unknown	Unknown	Unknown	D0:Unknown	D37:Unknown	511	218	6.835766477663089e-05	2.330362353104295e-05	-4.505404124558794e-05	-0.20206825975331688	66954.0	1.5370326651941583e-05	2.3055489977912375e-05	****	Mann-Whitney U, two-sided; BH-FDR across all comparisons in this violin panel	mutation_resid_KIT	KIT same-cell-state residual
AML_vanGalen	AML329	KIT	timepoint_within_status	between_timepoint_same_label_pairwise	D20_vs_D37	D20	D37	Unknown	Unknown	Unknown	D20:Unknown	D37:Unknown	928	218	0.00010672965345063292	2.330362353104295e-05	-8.342602991958997e-05	-0.28497706422018354	129978.0	5.55809461443492e-11	1.667428384330476e-10	****	Mann-Whitney U, two-sided; BH-FDR across all comparisons in this violin panel	mutation_resid_KIT	KIT same-cell-state residual
