## Supplemental_Code for "scOPE identifies which driver-associated expression programs transfer from bulk tumors to single cells": Fig3b_tpviolin_significance_AML_vanGalen_AML329_KRAS_patient_filtered_sample_filtered.csv

dataset	patient	driver	comparison_family	comparison_type	timepoint	timepoint_a	timepoint_b	label	genotype_label_a	genotype_label_b	group_a	group_b	n_a	n_b	median_a	median_b	median_diff_b_minus_a	cliffs_delta_b_vs_a	mannwhitney_u	p_value	fdr_q	significance	test	score_col	score_label
AML_vanGalen	AML329	KRAS	timepoint_within_status	between_timepoint_same_label_pairwise	D0_vs_D20	D0	D20	Unknown	Unknown	Unknown	D0:Unknown	D20:Unknown	511	928	-0.00029611377155400187	-0.00016882948726368308	0.0001272842842903188	0.04473986098927063	226496.0	0.1596735050449204	0.3619628759937415	ns	Mann-Whitney U, two-sided; BH-FDR across all comparisons in this violin panel	mutation_resid_KRAS	KRAS same-cell-state residual
AML_vanGalen	AML329	KRAS	timepoint_within_status	between_timepoint_same_label_pairwise	D0_vs_D37	D0	D37	Unknown	Unknown	Unknown	D0:Unknown	D37:Unknown	511	218	-0.00029611377155400187	-0.0008253473831912189	-0.000529233611637217	-0.0073969012010988155	56111.0	0.8743985188132997	0.8743985188132997	ns	Mann-Whitney U, two-sided; BH-FDR across all comparisons in this violin panel	mutation_resid_KRAS	KRAS same-cell-state residual
AML_vanGalen	AML329	KRAS	timepoint_within_status	between_timepoint_same_label_pairwise	D20_vs_D37	D20	D37	Unknown	Unknown	Unknown	D20:Unknown	D37:Unknown	928	218	-0.00016882948726368308	-0.0008253473831912189	-0.0006565178959275358	-0.05094313508383419	106305.0	0.24130858399582766	0.3619628759937415	ns	Mann-Whitney U, two-sided; BH-FDR across all comparisons in this violin panel	mutation_resid_KRAS	KRAS same-cell-state residual
