## Supplemental_Code for "scOPE identifies which driver-associated expression programs transfer from bulk tumors to single cells": Fig3b_tpviolin_significance_AML_vanGalen_AML329_NPM1_patient_filtered_sample_filtered.csv

dataset	patient	driver	comparison_family	comparison_type	timepoint	timepoint_a	timepoint_b	label	genotype_label_a	genotype_label_b	group_a	group_b	n_a	n_b	median_a	median_b	median_diff_b_minus_a	cliffs_delta_b_vs_a	mannwhitney_u	p_value	fdr_q	significance	test	score_col	score_label
AML_vanGalen	AML329	NPM1	status_within_timepoint	within_timepoint_label_pairwise	D0	D0	D0	Mut_vs_WT	WT	Mut	WT	Mut	59	81	0.011444222463745022	0.028397295305921357	0.016953072842176335	0.3772755806654111	1488.0	0.00014340478747211518	0.00026290877703221115	***	Mann-Whitney U, two-sided; BH-FDR across all comparisons in this violin panel	mutation_resid_NPM1	NPM1 same-cell-state residual
AML_vanGalen	AML329	NPM1	status_within_timepoint	within_timepoint_label_pairwise	D0	D0	D0	Unknown_vs_WT	WT	Unknown	WT	Unknown	59	371	0.011444222463745022	0.003741100000101156	-0.007703122463643866	-0.3810589793960437	15115.0	2.563650110693677e-06	5.6400302435260895e-06	****	Mann-Whitney U, two-sided; BH-FDR across all comparisons in this violin panel	mutation_resid_NPM1	NPM1 same-cell-state residual
AML_vanGalen	AML329	NPM1	status_within_timepoint	within_timepoint_label_pairwise	D0	D0	D0	Unknown_vs_Mut	Mut	Unknown	Mut	Unknown	81	371	0.028397295305921357	0.003741100000101156	-0.0246561953058202	-0.754949918471931	26369.0	1.7480738637301865e-26	9.614406250516026e-26	****	Mann-Whitney U, two-sided; BH-FDR across all comparisons in this violin panel	mutation_resid_NPM1	NPM1 same-cell-state residual
AML_vanGalen	AML329	NPM1	status_within_timepoint	within_timepoint_label_pairwise	D20	D20	D20	Unknown_vs_WT	WT	Unknown	WT	Unknown	111	817	0.009935612542666058	0.007135009970775444	-0.002800602571890614	-0.18910097367869705	53918.0	0.0012126417571338762	0.0019055799040675198	**	Mann-Whitney U, two-sided; BH-FDR across all comparisons in this violin panel	mutation_resid_NPM1	NPM1 same-cell-state residual
AML_vanGalen	AML329	NPM1	status_within_timepoint	within_timepoint_label_pairwise	D37	D37	D37	Unknown_vs_WT	WT	Unknown	WT	Unknown	35	183	0.003441008545374727	0.0009428400601874873	-0.0024981684851872396	-0.2231069476971116	3917.0	0.03676457355517023	0.04044103091068725	*	Mann-Whitney U, two-sided; BH-FDR across all comparisons in this violin panel	mutation_resid_NPM1	NPM1 same-cell-state residual
AML_vanGalen	AML329	NPM1	timepoint_within_status	between_timepoint_same_label_pairwise	D0_vs_D20	D0	D20	WT	WT	WT	D0:WT	D20:WT	59	111	0.011444222463745022	0.009935612542666058	-0.0015086099210789641	-0.07344632768361581	3515.0	0.432086133180298	0.4320861331802979	ns	Mann-Whitney U, two-sided; BH-FDR across all comparisons in this violin panel	mutation_resid_NPM1	NPM1 same-cell-state residual
AML_vanGalen	AML329	NPM1	timepoint_within_status	between_timepoint_same_label_pairwise	D0_vs_D37	D0	D37	WT	WT	WT	D0:WT	D37:WT	59	35	0.011444222463745022	0.003441008545374727	-0.008003213918370295	-0.3200968523002421	1363.0	0.00985235234301845	0.012041763974800328	*	Mann-Whitney U, two-sided; BH-FDR across all comparisons in this violin panel	mutation_resid_NPM1	NPM1 same-cell-state residual
AML_vanGalen	AML329	NPM1	timepoint_within_status	between_timepoint_same_label_pairwise	D20_vs_D37	D20	D37	WT	WT	WT	D20:WT	D37:WT	111	35	0.009935612542666058	0.003441008545374727	-0.006494603997291331	-0.3276705276705276	2579.0	0.003552680030316821	0.004884935041685629	**	Mann-Whitney U, two-sided; BH-FDR across all comparisons in this violin panel	mutation_resid_NPM1	NPM1 same-cell-state residual
AML_vanGalen	AML329	NPM1	timepoint_within_status	between_timepoint_same_label_pairwise	D0_vs_D20	D0	D20	Unknown	Unknown	Unknown	D0:Unknown	D20:Unknown	371	817	0.003741100000101156	0.007135009970775444	0.003393909970674288	0.20522455766445513	120451.0	1.3843306360137258e-08	3.806909249037746e-08	****	Mann-Whitney U, two-sided; BH-FDR across all comparisons in this violin panel	mutation_resid_NPM1	NPM1 same-cell-state residual
AML_vanGalen	AML329	NPM1	timepoint_within_status	between_timepoint_same_label_pairwise	D0_vs_D37	D0	D37	Unknown	Unknown	Unknown	D0:Unknown	D37:Unknown	371	183	0.003741100000101156	0.0009428400601874873	-0.0027982599399136686	-0.33024023095164445	45157.0	2.5140663908829454e-10	9.218243433237466e-10	****	Mann-Whitney U, two-sided; BH-FDR across all comparisons in this violin panel	mutation_resid_NPM1	NPM1 same-cell-state residual
AML_vanGalen	AML329	NPM1	timepoint_within_status	between_timepoint_same_label_pairwise	D20_vs_D37	D20	D37	Unknown	Unknown	Unknown	D20:Unknown	D37:Unknown	817	183	0.007135009970775444	0.0009428400601874873	-0.006192169910587957	-0.531539485389035	114491.0	2.2769969605050697e-29	2.5046966565555766e-28	****	Mann-Whitney U, two-sided; BH-FDR across all comparisons in this violin panel	mutation_resid_NPM1	NPM1 same-cell-state residual
