## Supplemental_Code for "scOPE identifies which driver-associated expression programs transfer from bulk tumors to single cells": Fig3b_tpviolin_significance_AML_vanGalen_AML329_NRAS_patient_filtered_sample_filtered.csv

dataset	patient	driver	comparison_family	comparison_type	timepoint	timepoint_a	timepoint_b	label	genotype_label_a	genotype_label_b	group_a	group_b	n_a	n_b	median_a	median_b	median_diff_b_minus_a	cliffs_delta_b_vs_a	mannwhitney_u	p_value	fdr_q	significance	test	score_col	score_label
AML_vanGalen	AML329	NRAS	timepoint_within_status	between_timepoint_same_label_pairwise	D0_vs_D20	D0	D20	Unknown	Unknown	Unknown	D0:Unknown	D20:Unknown	511	928	0.003442483951726305	0.015335693014282198	0.011893209062555893	0.45306279101153923	129681.0	5.147997159803697e-46	1.5443991479411092e-45	****	Mann-Whitney U, two-sided; BH-FDR across all comparisons in this violin panel	mutation_resid_NRAS	NRAS same-cell-state residual
AML_vanGalen	AML329	NRAS	timepoint_within_status	between_timepoint_same_label_pairwise	D0_vs_D37	D0	D37	Unknown	Unknown	Unknown	D0:Unknown	D37:Unknown	511	218	0.003442483951726305	0.007987578687617958	0.004545094735891653	0.19628718648449706	44766.0	2.6736345599543994e-05	2.6736345599543998e-05	****	Mann-Whitney U, two-sided; BH-FDR across all comparisons in this violin panel	mutation_resid_NRAS	NRAS same-cell-state residual
AML_vanGalen	AML329	NRAS	timepoint_within_status	between_timepoint_same_label_pairwise	D20_vs_D37	D20	D37	Unknown	Unknown	Unknown	D20:Unknown	D37:Unknown	928	218	0.015335693014282198	0.007987578687617958	-0.00734811432666424	-0.22154776969313505	123562.0	3.467026023117522e-07	5.200539034676283e-07	****	Mann-Whitney U, two-sided; BH-FDR across all comparisons in this violin panel	mutation_resid_NRAS	NRAS same-cell-state residual
