## Supplemental_Code for "scOPE identifies which driver-associated expression programs transfer from bulk tumors to single cells": Fig3b_tpviolin_significance_AML_vanGalen_AML329_PHF6_patient_filtered_sample_filtered.csv

dataset	patient	driver	comparison_family	comparison_type	timepoint	timepoint_a	timepoint_b	label	genotype_label_a	genotype_label_b	group_a	group_b	n_a	n_b	median_a	median_b	median_diff_b_minus_a	cliffs_delta_b_vs_a	mannwhitney_u	p_value	fdr_q	significance	test	score_col	score_label
AML_vanGalen	AML329	PHF6	timepoint_within_status	between_timepoint_same_label_pairwise	D0_vs_D20	D0	D20	Unknown	Unknown	Unknown	D0:Unknown	D20:Unknown	511	928	-0.0007940003985860491	0.004219937391043486	0.005013937789629535	0.2109454079222619	187088.0	3.3513095595367995e-11	1.0053928678610398e-10	****	Mann-Whitney U, two-sided; BH-FDR across all comparisons in this violin panel	mutation_resid_PHF6	PHF6 same-cell-state residual
AML_vanGalen	AML329	PHF6	timepoint_within_status	between_timepoint_same_label_pairwise	D0_vs_D37	D0	D37	Unknown	Unknown	Unknown	D0:Unknown	D37:Unknown	511	218	-0.0007940003985860491	0.003580863248316253	0.004374863646902302	0.20533582290525865	44262.0	1.1168047837479709e-05	1.6752071756219562e-05	****	Mann-Whitney U, two-sided; BH-FDR across all comparisons in this violin panel	mutation_resid_PHF6	PHF6 same-cell-state residual
AML_vanGalen	AML329	PHF6	timepoint_within_status	between_timepoint_same_label_pairwise	D20_vs_D37	D20	D37	Unknown	Unknown	Unknown	D20:Unknown	D37:Unknown	928	218	0.004219937391043486	0.003580863248316253	-0.0006390741427272327	0.012812401138880158	99856.0	0.7682935778581139	0.7682935778581138	ns	Mann-Whitney U, two-sided; BH-FDR across all comparisons in this violin panel	mutation_resid_PHF6	PHF6 same-cell-state residual
