## Supplemental_Code for "scOPE identifies which driver-associated expression programs transfer from bulk tumors to single cells": Fig3b_tpviolin_significance_AML_vanGalen_AML329_PTPN11_patient_filtered_sample_filtered.csv

dataset	patient	driver	comparison_family	comparison_type	timepoint	timepoint_a	timepoint_b	label	genotype_label_a	genotype_label_b	group_a	group_b	n_a	n_b	median_a	median_b	median_diff_b_minus_a	cliffs_delta_b_vs_a	mannwhitney_u	p_value	fdr_q	significance	test	score_col	score_label
AML_vanGalen	AML329	PTPN11	timepoint_within_status	between_timepoint_same_label_pairwise	D0_vs_D20	D0	D20	Unknown	Unknown	Unknown	D0:Unknown	D20:Unknown	511	928	0.00954654807855626	0.02774208526569373	0.01819553718713747	0.33604241176867533	157427.0	4.459900241095905e-26	6.689850361643857e-26	****	Mann-Whitney U, two-sided; BH-FDR across all comparisons in this violin panel	mutation_resid_PTPN11	PTPN11 same-cell-state residual
AML_vanGalen	AML329	PTPN11	timepoint_within_status	between_timepoint_same_label_pairwise	D0_vs_D37	D0	D37	Unknown	Unknown	Unknown	D0:Unknown	D37:Unknown	511	218	0.00954654807855626	0.006628792487289301	-0.00291775559126696	-0.1301100558358319	62946.0	0.005374657956298916	0.005374657956298916	**	Mann-Whitney U, two-sided; BH-FDR across all comparisons in this violin panel	mutation_resid_PTPN11	PTPN11 same-cell-state residual
AML_vanGalen	AML329	PTPN11	timepoint_within_status	between_timepoint_same_label_pairwise	D20_vs_D37	D20	D37	Unknown	Unknown	Unknown	D20:Unknown	D37:Unknown	928	218	0.02774208526569373	0.006628792487289301	-0.02111329277840443	-0.4632632078456185	148012.0	1.6304253569845174e-26	4.891276070953552e-26	****	Mann-Whitney U, two-sided; BH-FDR across all comparisons in this violin panel	mutation_resid_PTPN11	PTPN11 same-cell-state residual
