## Supplemental_Code for "scOPE identifies which driver-associated expression programs transfer from bulk tumors to single cells": Fig3b_tpviolin_significance_AML_vanGalen_AML329_RAD21_patient_filtered_sample_filtered.csv

dataset	patient	driver	comparison_family	comparison_type	timepoint	timepoint_a	timepoint_b	label	genotype_label_a	genotype_label_b	group_a	group_b	n_a	n_b	median_a	median_b	median_diff_b_minus_a	cliffs_delta_b_vs_a	mannwhitney_u	p_value	fdr_q	significance	test	score_col	score_label
AML_vanGalen	AML329	RAD21	timepoint_within_status	between_timepoint_same_label_pairwise	D0_vs_D20	D0	D20	Unknown	Unknown	Unknown	D0:Unknown	D20:Unknown	511	928	0.0003766905568099912	-0.0004945706599730547	-0.0008712612167830459	-0.2347366556447803	292761.0	1.6064029256453318e-13	4.819208776935995e-13	****	Mann-Whitney U, two-sided; BH-FDR across all comparisons in this violin panel	mutation_resid_RAD21	RAD21 same-cell-state residual
AML_vanGalen	AML329	RAD21	timepoint_within_status	between_timepoint_same_label_pairwise	D0_vs_D37	D0	D37	Unknown	Unknown	Unknown	D0:Unknown	D37:Unknown	511	218	0.0003766905568099912	-0.0004549594127225597	-0.0008316499695325509	-0.21856765830625324	67873.0	2.9204215287598476e-06	4.380632293139772e-06	****	Mann-Whitney U, two-sided; BH-FDR across all comparisons in this violin panel	mutation_resid_RAD21	RAD21 same-cell-state residual
AML_vanGalen	AML329	RAD21	timepoint_within_status	between_timepoint_same_label_pairwise	D20_vs_D37	D20	D37	Unknown	Unknown	Unknown	D20:Unknown	D37:Unknown	928	218	-0.0004945706599730547	-0.0004549594127225597	3.961124725049498e-05	0.010232125909522383	100117.0	0.8140115295833293	0.8140115295833293	ns	Mann-Whitney U, two-sided; BH-FDR across all comparisons in this violin panel	mutation_resid_RAD21	RAD21 same-cell-state residual
