## Supplemental_Code for "scOPE identifies which driver-associated expression programs transfer from bulk tumors to single cells": Fig3b_tpviolin_significance_AML_vanGalen_AML329_RUNX1_patient_filtered_sample_filtered.csv

dataset	patient	driver	comparison_family	comparison_type	timepoint	timepoint_a	timepoint_b	label	genotype_label_a	genotype_label_b	group_a	group_b	n_a	n_b	median_a	median_b	median_diff_b_minus_a	cliffs_delta_b_vs_a	mannwhitney_u	p_value	fdr_q	significance	test	score_col	score_label
AML_vanGalen	AML329	RUNX1	timepoint_within_status	between_timepoint_same_label_pairwise	D0_vs_D20	D0	D20	Unknown	Unknown	Unknown	D0:Unknown	D20:Unknown	511	928	-0.003759412677312793	0.003654291440969258	0.007413704118282051	0.31823166205546927	161650.0	1.4874380245401124e-23	4.462314073620337e-23	****	Mann-Whitney U, two-sided; BH-FDR across all comparisons in this violin panel	mutation_resid_RUNX1	RUNX1 same-cell-state residual
AML_vanGalen	AML329	RUNX1	timepoint_within_status	between_timepoint_same_label_pairwise	D0_vs_D37	D0	D37	Unknown	Unknown	Unknown	D0:Unknown	D37:Unknown	511	218	-0.003759412677312793	0.006855975244161955	0.010615387921474748	0.4271889980071455	31905.0	6.242035718984307e-20	9.36305357847646e-20	****	Mann-Whitney U, two-sided; BH-FDR across all comparisons in this violin panel	mutation_resid_RUNX1	RUNX1 same-cell-state residual
AML_vanGalen	AML329	RUNX1	timepoint_within_status	between_timepoint_same_label_pairwise	D20_vs_D37	D20	D37	Unknown	Unknown	Unknown	D20:Unknown	D37:Unknown	928	218	0.003654291440969258	0.006855975244161955	0.0032016838031926967	0.12049193293261617	88964.0	0.005579164540337529	0.005579164540337529	**	Mann-Whitney U, two-sided; BH-FDR across all comparisons in this violin panel	mutation_resid_RUNX1	RUNX1 same-cell-state residual
