## Supplemental_Code for "scOPE identifies which driver-associated expression programs transfer from bulk tumors to single cells": Fig3b_tpviolin_significance_AML_vanGalen_AML329_SF3B1_patient_filtered_sample_filtered.csv

dataset	patient	driver	comparison_family	comparison_type	timepoint	timepoint_a	timepoint_b	label	genotype_label_a	genotype_label_b	group_a	group_b	n_a	n_b	median_a	median_b	median_diff_b_minus_a	cliffs_delta_b_vs_a	mannwhitney_u	p_value	fdr_q	significance	test	score_col	score_label
AML_vanGalen	AML329	SF3B1	timepoint_within_status	between_timepoint_same_label_pairwise	D0_vs_D20	D0	D20	Unknown	Unknown	Unknown	D0:Unknown	D20:Unknown	511	928	0.0003225539223469208	0.0006871179887870393	0.00036456406644011854	0.05884337674606921	223152.0	0.06439086597349812	0.06439086597349812	ns	Mann-Whitney U, two-sided; BH-FDR across all comparisons in this violin panel	mutation_resid_SF3B1	SF3B1 same-cell-state residual
AML_vanGalen	AML329	SF3B1	timepoint_within_status	between_timepoint_same_label_pairwise	D0_vs_D37	D0	D37	Unknown	Unknown	Unknown	D0:Unknown	D37:Unknown	511	218	0.0003225539223469208	0.0014683500160965531	0.0011457960937496323	0.13210291028564236	48341.0	0.004708673971624472	0.014126021914873416	*	Mann-Whitney U, two-sided; BH-FDR across all comparisons in this violin panel	mutation_resid_SF3B1	SF3B1 same-cell-state residual
AML_vanGalen	AML329	SF3B1	timepoint_within_status	between_timepoint_same_label_pairwise	D20_vs_D37	D20	D37	Unknown	Unknown	Unknown	D20:Unknown	D37:Unknown	928	218	0.0006871179887870393	0.0014683500160965531	0.0007812320273095138	0.08244028788358104	92813.0	0.05792756086186067	0.06439086597349812	ns	Mann-Whitney U, two-sided; BH-FDR across all comparisons in this violin panel	mutation_resid_SF3B1	SF3B1 same-cell-state residual
