## Supplemental_Code for "scOPE identifies which driver-associated expression programs transfer from bulk tumors to single cells": Fig3b_tpviolin_significance_AML_vanGalen_AML329_SMC1A_patient_filtered_sample_filtered.csv

dataset	patient	driver	comparison_family	comparison_type	timepoint	timepoint_a	timepoint_b	label	genotype_label_a	genotype_label_b	group_a	group_b	n_a	n_b	median_a	median_b	median_diff_b_minus_a	cliffs_delta_b_vs_a	mannwhitney_u	p_value	fdr_q	significance	test	score_col	score_label
AML_vanGalen	AML329	SMC1A	timepoint_within_status	between_timepoint_same_label_pairwise	D0_vs_D20	D0	D20	Unknown	Unknown	Unknown	D0:Unknown	D20:Unknown	511	928	3.212526267855204e-05	6.327443368627105e-05	3.114917100771901e-05	0.1258730346177206	207259.0	7.611947210666159e-05	0.0002283584163199848	***	Mann-Whitney U, two-sided; BH-FDR across all comparisons in this violin panel	mutation_resid_SMC1A	SMC1A same-cell-state residual
AML_vanGalen	AML329	SMC1A	timepoint_within_status	between_timepoint_same_label_pairwise	D0_vs_D37	D0	D37	Unknown	Unknown	Unknown	D0:Unknown	D37:Unknown	511	218	3.212526267855204e-05	4.350409646893281e-05	1.1378833790380772e-05	-0.008994775489685636	56200.0	0.847536593552769	0.847536593552769	ns	Mann-Whitney U, two-sided; BH-FDR across all comparisons in this violin panel	mutation_resid_SMC1A	SMC1A same-cell-state residual
AML_vanGalen	AML329	SMC1A	timepoint_within_status	between_timepoint_same_label_pairwise	D20_vs_D37	D20	D37	Unknown	Unknown	Unknown	D20:Unknown	D37:Unknown	928	218	6.327443368627105e-05	4.350409646893281e-05	-1.9770337217338236e-05	-0.14640343245808285	115961.0	0.0007583139041417465	0.0011374708562126197	**	Mann-Whitney U, two-sided; BH-FDR across all comparisons in this violin panel	mutation_resid_SMC1A	SMC1A same-cell-state residual
