## Supplemental_Code for "scOPE identifies which driver-associated expression programs transfer from bulk tumors to single cells": Fig3b_tpviolin_significance_AML_vanGalen_AML329_SMC3_patient_filtered_sample_filtered.csv

dataset	patient	driver	comparison_family	comparison_type	timepoint	timepoint_a	timepoint_b	label	genotype_label_a	genotype_label_b	group_a	group_b	n_a	n_b	median_a	median_b	median_diff_b_minus_a	cliffs_delta_b_vs_a	mannwhitney_u	p_value	fdr_q	significance	test	score_col	score_label
AML_vanGalen	AML329	SMC3	status_within_timepoint	within_timepoint_label_pairwise	D0	D0	D0	Mut_vs_WT	WT	Mut	WT	Mut	4	7	0.0002148126769024353	0.0015840478586803535	0.0013692351817779181	0.2142857142857142	11.0	0.6484848484848484	0.7925925925925925	ns	Mann-Whitney U, two-sided; BH-FDR across all comparisons in this violin panel	mutation_resid_SMC3	SMC3 same-cell-state residual
AML_vanGalen	AML329	SMC3	status_within_timepoint	within_timepoint_label_pairwise	D0	D0	D0	Unknown_vs_WT	WT	Unknown	WT	Unknown	4	500	0.0002148126769024353	7.400977420883107e-05	-0.00014080290269360423	-0.20199999999999996	1202.0	0.5018576029410137	0.6900542040438938	ns	Mann-Whitney U, two-sided; BH-FDR across all comparisons in this violin panel	mutation_resid_SMC3	SMC3 same-cell-state residual
AML_vanGalen	AML329	SMC3	status_within_timepoint	within_timepoint_label_pairwise	D0	D0	D0	Unknown_vs_Mut	Mut	Unknown	Mut	Unknown	7	500	0.0015840478586803535	7.400977420883107e-05	-0.0015100380844715224	-0.6165714285714285	2829.0	0.003413167505091293	0.009386210639001056	**	Mann-Whitney U, two-sided; BH-FDR across all comparisons in this violin panel	mutation_resid_SMC3	SMC3 same-cell-state residual
AML_vanGalen	AML329	SMC3	status_within_timepoint	within_timepoint_label_pairwise	D20	D20	D20	Unknown_vs_WT	WT	Unknown	WT	Unknown	9	919	0.0002690388851683058	4.3039635894585285e-05	-0.00022599924927372054	-0.24531495586990693	5150.0	0.20508738812503402	0.3759935448958957	ns	Mann-Whitney U, two-sided; BH-FDR across all comparisons in this violin panel	mutation_resid_SMC3	SMC3 same-cell-state residual
AML_vanGalen	AML329	SMC3	status_within_timepoint	within_timepoint_label_pairwise	D37	D37	D37	Unknown_vs_WT	WT	Unknown	WT	Unknown	6	212	0.00015309593883846325	-5.7167099829917394e-05	-0.00021026303866838065	-0.33333333333333337	848.0	0.1692438919182528	0.3723365622201561	ns	Mann-Whitney U, two-sided; BH-FDR across all comparisons in this violin panel	mutation_resid_SMC3	SMC3 same-cell-state residual
AML_vanGalen	AML329	SMC3	timepoint_within_status	between_timepoint_same_label_pairwise	D0_vs_D20	D0	D20	WT	WT	WT	D0:WT	D20:WT	4	9	0.0002148126769024353	0.0002690388851683058	5.4226208265870525e-05	-0.11111111111111116	20.0	0.8251748251748252	0.9076923076923077	ns	Mann-Whitney U, two-sided; BH-FDR across all comparisons in this violin panel	mutation_resid_SMC3	SMC3 same-cell-state residual
AML_vanGalen	AML329	SMC3	timepoint_within_status	between_timepoint_same_label_pairwise	D0_vs_D37	D0	D37	WT	WT	WT	D0:WT	D37:WT	4	6	0.0002148126769024353	0.00015309593883846325	-6.171673806397204e-05	-0.33333333333333337	16.0	0.47619047619047616	0.6900542040438938	ns	Mann-Whitney U, two-sided; BH-FDR across all comparisons in this violin panel	mutation_resid_SMC3	SMC3 same-cell-state residual
AML_vanGalen	AML329	SMC3	timepoint_within_status	between_timepoint_same_label_pairwise	D20_vs_D37	D20	D37	WT	WT	WT	D20:WT	D37:WT	9	6	0.0002690388851683058	0.00015309593883846325	-0.00011594294632984257	-0.03703703703703709	28.0	0.9546453546453546	0.9546453546453546	ns	Mann-Whitney U, two-sided; BH-FDR across all comparisons in this violin panel	mutation_resid_SMC3	SMC3 same-cell-state residual
AML_vanGalen	AML329	SMC3	timepoint_within_status	between_timepoint_same_label_pairwise	D0_vs_D20	D0	D20	Unknown	Unknown	Unknown	D0:Unknown	D20:Unknown	500	919	7.400977420883107e-05	4.3039635894585285e-05	-3.097013831424578e-05	-0.11081610446137102	255210.0	0.0005550922634102544	0.0020353382991709326	**	Mann-Whitney U, two-sided; BH-FDR across all comparisons in this violin panel	mutation_resid_SMC3	SMC3 same-cell-state residual
AML_vanGalen	AML329	SMC3	timepoint_within_status	between_timepoint_same_label_pairwise	D0_vs_D37	D0	D37	Unknown	Unknown	Unknown	D0:Unknown	D37:Unknown	500	212	7.400977420883107e-05	-5.7167099829917394e-05	-0.00013117687403874846	-0.408188679245283	74634.0	6.680980265296437e-18	7.34907829182608e-17	****	Mann-Whitney U, two-sided; BH-FDR across all comparisons in this violin panel	mutation_resid_SMC3	SMC3 same-cell-state residual
AML_vanGalen	AML329	SMC3	timepoint_within_status	between_timepoint_same_label_pairwise	D20_vs_D37	D20	D37	Unknown	Unknown	Unknown	D20:Unknown	D37:Unknown	919	212	4.3039635894585285e-05	-5.7167099829917394e-05	-0.00010020673572450268	-0.3426612191266143	130794.0	6.9093841368477894e-15	3.8001612752662845e-14	****	Mann-Whitney U, two-sided; BH-FDR across all comparisons in this violin panel	mutation_resid_SMC3	SMC3 same-cell-state residual
