## Supplemental_Code for "scOPE identifies which driver-associated expression programs transfer from bulk tumors to single cells": Fig3b_tpviolin_significance_AML_vanGalen_AML329_SRSF2_patient_filtered_sample_filtered.csv

dataset	patient	driver	comparison_family	comparison_type	timepoint	timepoint_a	timepoint_b	label	genotype_label_a	genotype_label_b	group_a	group_b	n_a	n_b	median_a	median_b	median_diff_b_minus_a	cliffs_delta_b_vs_a	mannwhitney_u	p_value	fdr_q	significance	test	score_col	score_label
AML_vanGalen	AML329	SRSF2	timepoint_within_status	between_timepoint_same_label_pairwise	D0_vs_D20	D0	D20	Unknown	Unknown	Unknown	D0:Unknown	D20:Unknown	511	928	-0.0006474926536966501	-0.00016264853931955217	0.00048484411437709797	0.15984125109656522	199205.0	5.061438292997213e-07	1.518431487899164e-06	****	Mann-Whitney U, two-sided; BH-FDR across all comparisons in this violin panel	mutation_resid_SRSF2	SRSF2 same-cell-state residual
AML_vanGalen	AML329	SRSF2	timepoint_within_status	between_timepoint_same_label_pairwise	D0_vs_D37	D0	D37	Unknown	Unknown	Unknown	D0:Unknown	D37:Unknown	511	218	-0.0006474926536966501	-0.00014192255955718103	0.0005055700941394691	0.20574875671017434	44239.0	1.072268532494384e-05	1.608402798741576e-05	****	Mann-Whitney U, two-sided; BH-FDR across all comparisons in this violin panel	mutation_resid_SRSF2	SRSF2 same-cell-state residual
AML_vanGalen	AML329	SRSF2	timepoint_within_status	between_timepoint_same_label_pairwise	D20_vs_D37	D20	D37	Unknown	Unknown	Unknown	D20:Unknown	D37:Unknown	928	218	-0.00016264853931955217	-0.00014192255955718103	2.0725979762371144e-05	0.04003875355900033	97102.0	0.3571074996479775	0.3571074996479775	ns	Mann-Whitney U, two-sided; BH-FDR across all comparisons in this violin panel	mutation_resid_SRSF2	SRSF2 same-cell-state residual
