## Supplemental_Code for "scOPE identifies which driver-associated expression programs transfer from bulk tumors to single cells": Fig3b_tpviolin_significance_AML_vanGalen_AML329_STAG2_patient_filtered_sample_filtered.csv

dataset	patient	driver	comparison_family	comparison_type	timepoint	timepoint_a	timepoint_b	label	genotype_label_a	genotype_label_b	group_a	group_b	n_a	n_b	median_a	median_b	median_diff_b_minus_a	cliffs_delta_b_vs_a	mannwhitney_u	p_value	fdr_q	significance	test	score_col	score_label
AML_vanGalen	AML329	STAG2	timepoint_within_status	between_timepoint_same_label_pairwise	D0_vs_D20	D0	D20	Unknown	Unknown	Unknown	D0:Unknown	D20:Unknown	511	928	0.00460511897884619	0.003229082684048354	-0.001376036294797836	-0.049121904312031894	248751.0	0.12261152425105125	0.18391728637657687	ns	Mann-Whitney U, two-sided; BH-FDR across all comparisons in this violin panel	mutation_resid_STAG2	STAG2 same-cell-state residual
AML_vanGalen	AML329	STAG2	timepoint_within_status	between_timepoint_same_label_pairwise	D0_vs_D37	D0	D37	Unknown	Unknown	Unknown	D0:Unknown	D37:Unknown	511	218	0.00460511897884619	0.0023350193869776242	-0.0022700995918685657	-0.07590800552972221	59927.0	0.10438531584597543	0.18391728637657687	ns	Mann-Whitney U, two-sided; BH-FDR across all comparisons in this violin panel	mutation_resid_STAG2	STAG2 same-cell-state residual
AML_vanGalen	AML329	STAG2	timepoint_within_status	between_timepoint_same_label_pairwise	D20_vs_D37	D20	D37	Unknown	Unknown	Unknown	D20:Unknown	D37:Unknown	928	218	0.003229082684048354	0.0023350193869776242	-0.0008940632970707296	-0.039722397975324286	105170.0	0.36091990795231044	0.36091990795231044	ns	Mann-Whitney U, two-sided; BH-FDR across all comparisons in this violin panel	mutation_resid_STAG2	STAG2 same-cell-state residual
