## Supplemental_Code for "scOPE identifies which driver-associated expression programs transfer from bulk tumors to single cells": Fig3b_tpviolin_significance_AML_vanGalen_AML329_TET2_patient_filtered_sample_filtered.csv

dataset	patient	driver	comparison_family	comparison_type	timepoint	timepoint_a	timepoint_b	label	genotype_label_a	genotype_label_b	group_a	group_b	n_a	n_b	median_a	median_b	median_diff_b_minus_a	cliffs_delta_b_vs_a	mannwhitney_u	p_value	fdr_q	significance	test	score_col	score_label
AML_vanGalen	AML329	TET2	timepoint_within_status	between_timepoint_same_label_pairwise	D0_vs_D20	D0	D20	Unknown	Unknown	Unknown	D0:Unknown	D20:Unknown	511	928	0.0006640057351303685	0.009837653099891375	0.009173647364761006	0.36564545515891766	150408.0	1.4357915990102832e-30	4.3073747970308494e-30	****	Mann-Whitney U, two-sided; BH-FDR across all comparisons in this violin panel	mutation_resid_TET2	TET2 same-cell-state residual
AML_vanGalen	AML329	TET2	timepoint_within_status	between_timepoint_same_label_pairwise	D0_vs_D37	D0	D37	Unknown	Unknown	Unknown	D0:Unknown	D37:Unknown	511	218	0.0006640057351303685	0.0030594680313778266	0.002395462296247458	0.11820679006804435	49115.0	0.01143908614014609	0.01143908614014609	*	Mann-Whitney U, two-sided; BH-FDR across all comparisons in this violin panel	mutation_resid_TET2	TET2 same-cell-state residual
AML_vanGalen	AML329	TET2	timepoint_within_status	between_timepoint_same_label_pairwise	D20_vs_D37	D20	D37	Unknown	Unknown	Unknown	D20:Unknown	D37:Unknown	928	218	0.009837653099891375	0.0030594680313778266	-0.006778185068513548	-0.23066276494780136	124484.0	1.1219144156049757e-07	1.6828716234074636e-07	****	Mann-Whitney U, two-sided; BH-FDR across all comparisons in this violin panel	mutation_resid_TET2	TET2 same-cell-state residual
