## Supplemental_Code for "scOPE identifies which driver-associated expression programs transfer from bulk tumors to single cells": Fig3b_tpviolin_significance_AML_vanGalen_AML329_TP53_patient_filtered_sample_filtered.csv

dataset	patient	driver	comparison_family	comparison_type	timepoint	timepoint_a	timepoint_b	label	genotype_label_a	genotype_label_b	group_a	group_b	n_a	n_b	median_a	median_b	median_diff_b_minus_a	cliffs_delta_b_vs_a	mannwhitney_u	p_value	fdr_q	significance	test	score_col	score_label
AML_vanGalen	AML329	TP53	timepoint_within_status	between_timepoint_same_label_pairwise	D0_vs_D20	D0	D20	Unknown	Unknown	Unknown	D0:Unknown	D20:Unknown	511	928	-0.00315243311722644	-0.003920320832163027	-0.0007678877149365874	-0.014533706727849371	240550.0	0.6478517783424632	0.6478517783424632	ns	Mann-Whitney U, two-sided; BH-FDR across all comparisons in this violin panel	mutation_resid_TP53	TP53 same-cell-state residual
AML_vanGalen	AML329	TP53	timepoint_within_status	between_timepoint_same_label_pairwise	D0_vs_D37	D0	D37	Unknown	Unknown	Unknown	D0:Unknown	D37:Unknown	511	218	-0.00315243311722644	-0.001105747259977894	0.002046685857248546	0.14892547442503457	47404.0	0.001441268527214027	0.002161902790821041	**	Mann-Whitney U, two-sided; BH-FDR across all comparisons in this violin panel	mutation_resid_TP53	TP53 same-cell-state residual
AML_vanGalen	AML329	TP53	timepoint_within_status	between_timepoint_same_label_pairwise	D20_vs_D37	D20	D37	Unknown	Unknown	Unknown	D20:Unknown	D37:Unknown	928	218	-0.003920320832163027	-0.001105747259977894	0.0028145735721851334	0.1771492407465991	83233.0	4.605013528370975e-05	0.00013815040585112926	***	Mann-Whitney U, two-sided; BH-FDR across all comparisons in this violin panel	mutation_resid_TP53	TP53 same-cell-state residual
