## Supplemental_Code for "scOPE identifies which driver-associated expression programs transfer from bulk tumors to single cells": Fig3b_tpviolin_significance_AML_vanGalen_AML329_U2AF1_patient_filtered_sample_filtered.csv

dataset	patient	driver	comparison_family	comparison_type	timepoint	timepoint_a	timepoint_b	label	genotype_label_a	genotype_label_b	group_a	group_b	n_a	n_b	median_a	median_b	median_diff_b_minus_a	cliffs_delta_b_vs_a	mannwhitney_u	p_value	fdr_q	significance	test	score_col	score_label
AML_vanGalen	AML329	U2AF1	timepoint_within_status	between_timepoint_same_label_pairwise	D0_vs_D20	D0	D20	Unknown	Unknown	Unknown	D0:Unknown	D20:Unknown	511	928	0.0004186228432922212	0.0024594808273036006	0.0020408579840113794	0.09097695526013894	215533.0	0.004243530208309386	0.012730590624928158	*	Mann-Whitney U, two-sided; BH-FDR across all comparisons in this violin panel	mutation_resid_U2AF1	U2AF1 same-cell-state residual
AML_vanGalen	AML329	U2AF1	timepoint_within_status	between_timepoint_same_label_pairwise	D0_vs_D37	D0	D37	Unknown	Unknown	Unknown	D0:Unknown	D37:Unknown	511	218	0.0004186228432922212	0.0014376095787259624	0.0010189867354337412	0.02533259124939402	54288.0	0.5879351591138555	0.5879351591138555	ns	Mann-Whitney U, two-sided; BH-FDR across all comparisons in this violin panel	mutation_resid_U2AF1	U2AF1 same-cell-state residual
AML_vanGalen	AML329	U2AF1	timepoint_within_status	between_timepoint_same_label_pairwise	D20_vs_D37	D20	D37	Unknown	Unknown	Unknown	D20:Unknown	D37:Unknown	928	218	0.0024594808273036006	0.0014376095787259624	-0.0010218712485776382	-0.06101708320151855	107324.0	0.16048224162035496	0.24072336243053244	ns	Mann-Whitney U, two-sided; BH-FDR across all comparisons in this violin panel	mutation_resid_U2AF1	U2AF1 same-cell-state residual
