## Supplemental_Code for "scOPE identifies which driver-associated expression programs transfer from bulk tumors to single cells": Fig3b_tpviolin_significance_AML_vanGalen_AML329_WT1_patient_filtered_sample_filtered.csv

dataset	patient	driver	comparison_family	comparison_type	timepoint	timepoint_a	timepoint_b	label	genotype_label_a	genotype_label_b	group_a	group_b	n_a	n_b	median_a	median_b	median_diff_b_minus_a	cliffs_delta_b_vs_a	mannwhitney_u	p_value	fdr_q	significance	test	score_col	score_label
AML_vanGalen	AML329	WT1	timepoint_within_status	between_timepoint_same_label_pairwise	D0_vs_D20	D0	D20	Unknown	Unknown	Unknown	D0:Unknown	D20:Unknown	511	928	0.01277903204569178	0.01703390721051	0.00425487516481822	0.05248329846818267	224660.0	0.09903344852137427	0.09903344852137426	ns	Mann-Whitney U, two-sided; BH-FDR across all comparisons in this violin panel	mutation_resid_WT1	WT1 same-cell-state residual
AML_vanGalen	AML329	WT1	timepoint_within_status	between_timepoint_same_label_pairwise	D0_vs_D37	D0	D37	Unknown	Unknown	Unknown	D0:Unknown	D37:Unknown	511	218	0.01277903204569178	0.009373833526260575	-0.0034051985194312046	-0.13247993680317416	63078.0	0.004591422684960079	0.0068871340274401175	**	Mann-Whitney U, two-sided; BH-FDR across all comparisons in this violin panel	mutation_resid_WT1	WT1 same-cell-state residual
AML_vanGalen	AML329	WT1	timepoint_within_status	between_timepoint_same_label_pairwise	D20_vs_D37	D20	D37	Unknown	Unknown	Unknown	D20:Unknown	D37:Unknown	928	218	0.01703390721051	0.009373833526260575	-0.007660073684249424	-0.2039702625751344	121784.0	2.7084051486345766e-06	8.12521544590373e-06	****	Mann-Whitney U, two-sided; BH-FDR across all comparisons in this violin panel	mutation_resid_WT1	WT1 same-cell-state residual
