## Supplemental_Code for "scOPE identifies which driver-associated expression programs transfer from bulk tumors to single cells": Fig3b_tpviolin_significance_AML_vanGalen_AML329_ZRSR2_patient_filtered_sample_filtered.csv

dataset	patient	driver	comparison_family	comparison_type	timepoint	timepoint_a	timepoint_b	label	genotype_label_a	genotype_label_b	group_a	group_b	n_a	n_b	median_a	median_b	median_diff_b_minus_a	cliffs_delta_b_vs_a	mannwhitney_u	p_value	fdr_q	significance	test	score_col	score_label
AML_vanGalen	AML329	ZRSR2	timepoint_within_status	between_timepoint_same_label_pairwise	D0_vs_D20	D0	D20	Unknown	Unknown	Unknown	D0:Unknown	D20:Unknown	511	928	-8.106240616772106e-06	1.0210408724288707e-05	1.8316649341060812e-05	0.19058725285106948	191915.0	2.09378085356235e-09	3.140671280343525e-09	****	Mann-Whitney U, two-sided; BH-FDR across all comparisons in this violin panel	mutation_resid_ZRSR2	ZRSR2 same-cell-state residual
AML_vanGalen	AML329	ZRSR2	timepoint_within_status	between_timepoint_same_label_pairwise	D0_vs_D37	D0	D37	Unknown	Unknown	Unknown	D0:Unknown	D37:Unknown	511	218	-8.106240616772106e-06	3.127145283679167e-05	3.9377693453563776e-05	0.30655846604068304	38624.0	5.416508476035408e-11	1.6249525428106224e-10	****	Mann-Whitney U, two-sided; BH-FDR across all comparisons in this violin panel	mutation_resid_ZRSR2	ZRSR2 same-cell-state residual
AML_vanGalen	AML329	ZRSR2	timepoint_within_status	between_timepoint_same_label_pairwise	D20_vs_D37	D20	D37	Unknown	Unknown	Unknown	D20:Unknown	D37:Unknown	928	218	1.0210408724288707e-05	3.127145283679167e-05	2.1061044112502964e-05	0.13398647579879785	87599.0	0.002056468945046756	0.002056468945046756	**	Mann-Whitney U, two-sided; BH-FDR across all comparisons in this violin panel	mutation_resid_ZRSR2	ZRSR2 same-cell-state residual
