## Supplemental_Code for "scOPE identifies which driver-associated expression programs transfer from bulk tumors to single cells": Fig3b_tpviolin_significance_AML_vanGalen_AML371_ASXL1_patient_filtered_sample_filtered.csv

dataset	patient	driver	comparison_family	comparison_type	timepoint	timepoint_a	timepoint_b	label	genotype_label_a	genotype_label_b	group_a	group_b	n_a	n_b	median_a	median_b	median_diff_b_minus_a	cliffs_delta_b_vs_a	mannwhitney_u	p_value	fdr_q	significance	test	score_col	score_label
AML_vanGalen	AML371	ASXL1	timepoint_within_status	between_timepoint_same_label_pairwise	D0_vs_D34	D0	D34	Unknown	Unknown	Unknown	D0:Unknown	D34:Unknown	736	199	-0.005056223944503224	0.007194889961288531	0.012251113905791755	0.42523760104872177	42091.0	3.1639833477696317e-20	3.1639833477696317e-20	****	Mann-Whitney U, two-sided; BH-FDR across all comparisons in this violin panel	mutation_resid_ASXL1	ASXL1 same-cell-state residual
