## Supplemental_Code for "scOPE identifies which driver-associated expression programs transfer from bulk tumors to single cells": Fig3b_tpviolin_significance_AML_vanGalen_AML371_NRAS_patient_filtered_sample_filtered.csv

dataset	patient	driver	comparison_family	comparison_type	timepoint	timepoint_a	timepoint_b	label	genotype_label_a	genotype_label_b	group_a	group_b	n_a	n_b	median_a	median_b	median_diff_b_minus_a	cliffs_delta_b_vs_a	mannwhitney_u	p_value	fdr_q	significance	test	score_col	score_label
AML_vanGalen	AML371	NRAS	status_within_timepoint	within_timepoint_label_pairwise	D0	D0	D0	Unknown_vs_Mut	Mut	Unknown	Mut	Unknown	6	728	0.024716179679574235	0.012651508656448152	-0.012064671023126083	-0.4010989010989011	3060.0	0.09099592482240829	0.0909959248224083	ns	Mann-Whitney U, two-sided; BH-FDR across all comparisons in this violin panel	mutation_resid_NRAS	NRAS same-cell-state residual
AML_vanGalen	AML371	NRAS	status_within_timepoint	within_timepoint_label_pairwise	D34	D34	D34	Unknown_vs_WT	WT	Unknown	WT	Unknown	5	194	0.03216359267494734	0.0006037658230466925	-0.031559826851900646	-0.48659793814432994	721.0	0.0627239917964753	0.0909959248224083	ns	Mann-Whitney U, two-sided; BH-FDR across all comparisons in this violin panel	mutation_resid_NRAS	NRAS same-cell-state residual
AML_vanGalen	AML371	NRAS	timepoint_within_status	between_timepoint_same_label_pairwise	D0_vs_D34	D0	D34	Unknown	Unknown	Unknown	D0:Unknown	D34:Unknown	728	194	0.012651508656448152	0.0006037658230466925	-0.012047742833401459	-0.42297779540047586	100485.0	1.277724430209665e-19	3.8331732906289953e-19	****	Mann-Whitney U, two-sided; BH-FDR across all comparisons in this violin panel	mutation_resid_NRAS	NRAS same-cell-state residual
