## Supplemental_Code for "scOPE identifies which driver-associated expression programs transfer from bulk tumors to single cells": Fig3b_tpviolin_significance_AML_vanGalen_AML419A_DNMT3A_patient_filtered_sample_filtered.csv

dataset	patient	driver	comparison_family	comparison_type	timepoint	timepoint_a	timepoint_b	label	genotype_label_a	genotype_label_b	group_a	group_b	n_a	n_b	median_a	median_b	median_diff_b_minus_a	cliffs_delta_b_vs_a	mannwhitney_u	p_value	fdr_q	significance	test	score_col	score_label
AML_vanGalen	AML419A	DNMT3A	status_within_timepoint	within_timepoint_label_pairwise	D0	D0	D0	Mut_vs_WT	WT	Mut	WT	Mut	20	15	0.048109885477154335	0.06369556101348922	0.015585675536334886	0.19999999999999996	120.0	0.3254434096483142	0.3254434096483142	ns	Mann-Whitney U, two-sided; BH-FDR across all comparisons in this violin panel	mutation_resid_DNMT3A	DNMT3A same-cell-state residual
AML_vanGalen	AML419A	DNMT3A	status_within_timepoint	within_timepoint_label_pairwise	D0	D0	D0	Unknown_vs_WT	WT	Unknown	WT	Unknown	20	1122	0.048109885477154335	0.03704847523261495	-0.011061410244539382	-0.2131907308377896	13612.0	0.10188439899444039	0.15282659849166058	ns	Mann-Whitney U, two-sided; BH-FDR across all comparisons in this violin panel	mutation_resid_DNMT3A	DNMT3A same-cell-state residual
AML_vanGalen	AML419A	DNMT3A	status_within_timepoint	within_timepoint_label_pairwise	D0	D0	D0	Unknown_vs_Mut	Mut	Unknown	Mut	Unknown	15	1122	0.06369556101348922	0.03704847523261495	-0.02664708578087427	-0.34913844325609034	11353.0	0.02006270058773781	0.06018810176321343	ns	Mann-Whitney U, two-sided; BH-FDR across all comparisons in this violin panel	mutation_resid_DNMT3A	DNMT3A same-cell-state residual
