## Supplemental_Code for "scOPE identifies which driver-associated expression programs transfer from bulk tumors to single cells": Fig3b_tpviolin_significance_AML_vanGalen_AML419A_FLT3_patient_filtered_sample_filtered.csv

dataset	patient	driver	comparison_family	comparison_type	timepoint	timepoint_a	timepoint_b	label	genotype_label_a	genotype_label_b	group_a	group_b	n_a	n_b	median_a	median_b	median_diff_b_minus_a	cliffs_delta_b_vs_a	mannwhitney_u	p_value	fdr_q	significance	test	score_col	score_label
AML_vanGalen	AML419A	FLT3	status_within_timepoint	within_timepoint_label_pairwise	D0	D0	D0	Mut_vs_WT	WT	Mut	WT	Mut	102	34	0.004192663703471489	0.0047250034663785245	0.0005323397629070359	0.02595155709342567	1689.0	0.8230369064378984	0.8230369064378985	ns	Mann-Whitney U, two-sided; BH-FDR across all comparisons in this violin panel	mutation_resid_FLT3	FLT3 same-cell-state residual
AML_vanGalen	AML419A	FLT3	status_within_timepoint	within_timepoint_label_pairwise	D0	D0	D0	Unknown_vs_WT	WT	Unknown	WT	Unknown	102	1021	0.004192663703471489	-0.0051669009359697204	-0.009359564639441209	-0.33049106028307507	69280.0	3.591978350951161e-08	1.0775935052853484e-07	****	Mann-Whitney U, two-sided; BH-FDR across all comparisons in this violin panel	mutation_resid_FLT3	FLT3 same-cell-state residual
AML_vanGalen	AML419A	FLT3	status_within_timepoint	within_timepoint_label_pairwise	D0	D0	D0	Unknown_vs_Mut	Mut	Unknown	Mut	Unknown	34	1021	0.0047250034663785245	-0.0051669009359697204	-0.009891904402348245	-0.34303162988995795	23311.0	0.0006585772801219948	0.0009878659201829922	***	Mann-Whitney U, two-sided; BH-FDR across all comparisons in this violin panel	mutation_resid_FLT3	FLT3 same-cell-state residual
