## Supplemental_Code for "scOPE identifies which driver-associated expression programs transfer from bulk tumors to single cells": Fig3b_tpviolin_significance_AML_vanGalen_AML419A_NPM1_patient_filtered_sample_filtered.csv

dataset	patient	driver	comparison_family	comparison_type	timepoint	timepoint_a	timepoint_b	label	genotype_label_a	genotype_label_b	group_a	group_b	n_a	n_b	median_a	median_b	median_diff_b_minus_a	cliffs_delta_b_vs_a	mannwhitney_u	p_value	fdr_q	significance	test	score_col	score_label
AML_vanGalen	AML419A	NPM1	status_within_timepoint	within_timepoint_label_pairwise	D0	D0	D0	Mut_vs_WT	WT	Mut	WT	Mut	104	102	0.012429936287173647	0.016372790830670635	0.003942854543496988	0.2171945701357465	4152.0	0.007105454384823285	0.007105454384823285	**	Mann-Whitney U, two-sided; BH-FDR across all comparisons in this violin panel	mutation_resid_NPM1	NPM1 same-cell-state residual
AML_vanGalen	AML419A	NPM1	status_within_timepoint	within_timepoint_label_pairwise	D0	D0	D0	Unknown_vs_WT	WT	Unknown	WT	Unknown	104	951	0.012429936287173647	0.007245385509012308	-0.005184550778161339	-0.22033487017714148	60348.0	0.00022147880917741328	0.00033221821376611994	***	Mann-Whitney U, two-sided; BH-FDR across all comparisons in this violin panel	mutation_resid_NPM1	NPM1 same-cell-state residual
AML_vanGalen	AML419A	NPM1	status_within_timepoint	within_timepoint_label_pairwise	D0	D0	D0	Unknown_vs_Mut	Mut	Unknown	Mut	Unknown	102	951	0.016372790830670635	0.007245385509012308	-0.009127405321658327	-0.45252675202573145	70449.0	5.516064905430953e-14	1.654819471629286e-13	****	Mann-Whitney U, two-sided; BH-FDR across all comparisons in this violin panel	mutation_resid_NPM1	NPM1 same-cell-state residual
