## Supplemental_Code for "scOPE identifies which driver-associated expression programs transfer from bulk tumors to single cells": Fig3b_tpviolin_significance_AML_vanGalen_AML420B_ASXL1_patient_filtered_sample_filtered.csv

dataset	patient	driver	comparison_family	comparison_type	timepoint	timepoint_a	timepoint_b	label	genotype_label_a	genotype_label_b	group_a	group_b	n_a	n_b	median_a	median_b	median_diff_b_minus_a	cliffs_delta_b_vs_a	mannwhitney_u	p_value	fdr_q	significance	test	score_col	score_label
AML_vanGalen	AML420B	ASXL1	timepoint_within_status	between_timepoint_same_label_pairwise	D0_vs_D14	D0	D14	Unknown	Unknown	Unknown	D0:Unknown	D14:Unknown	472	1248	0.0043020067989238825	0.006823616257408169	0.0025216094584842863	0.09973245328118208	265154.0	0.0013945084129820626	0.002091762619473094	**	Mann-Whitney U, two-sided; BH-FDR across all comparisons in this violin panel	mutation_resid_ASXL1	ASXL1 same-cell-state residual
AML_vanGalen	AML420B	ASXL1	timepoint_within_status	between_timepoint_same_label_pairwise	D0_vs_D35	D0	D35	Unknown	Unknown	Unknown	D0:Unknown	D35:Unknown	472	723	0.0043020067989238825	0.008229037860578325	0.003927031061654443	0.15426541950910755	144306.0	6.382251358996846e-06	1.9146754076990536e-05	****	Mann-Whitney U, two-sided; BH-FDR across all comparisons in this violin panel	mutation_resid_ASXL1	ASXL1 same-cell-state residual
AML_vanGalen	AML420B	ASXL1	timepoint_within_status	between_timepoint_same_label_pairwise	D14_vs_D35	D14	D35	Unknown	Unknown	Unknown	D14:Unknown	D35:Unknown	1248	723	0.006823616257408169	0.008229037860578325	0.0014054216031701566	0.07501684576373369	417308.0	0.005447557725253547	0.005447557725253547	**	Mann-Whitney U, two-sided; BH-FDR across all comparisons in this violin panel	mutation_resid_ASXL1	ASXL1 same-cell-state residual
