## Supplemental_Code for "scOPE identifies which driver-associated expression programs transfer from bulk tumors to single cells": Fig3b_tpviolin_significance_AML_vanGalen_AML420B_BCOR_patient_filtered_sample_filtered.csv

dataset	patient	driver	comparison_family	comparison_type	timepoint	timepoint_a	timepoint_b	label	genotype_label_a	genotype_label_b	group_a	group_b	n_a	n_b	median_a	median_b	median_diff_b_minus_a	cliffs_delta_b_vs_a	mannwhitney_u	p_value	fdr_q	significance	test	score_col	score_label
AML_vanGalen	AML420B	BCOR	timepoint_within_status	between_timepoint_same_label_pairwise	D0_vs_D14	D0	D14	Unknown	Unknown	Unknown	D0:Unknown	D14:Unknown	472	1248	0.005153103649631119	-0.000689985811219207	-0.005843089460850326	-0.28036723163841804	377104.0	2.609325594428302e-19	7.827976783284906e-19	****	Mann-Whitney U, two-sided; BH-FDR across all comparisons in this violin panel	mutation_resid_BCOR	BCOR same-cell-state residual
AML_vanGalen	AML420B	BCOR	timepoint_within_status	between_timepoint_same_label_pairwise	D0_vs_D35	D0	D35	Unknown	Unknown	Unknown	D0:Unknown	D35:Unknown	472	723	0.005153103649631119	0.004641732292477496	-0.0005113713571536227	-0.11895468504583073	190925.0	0.0005010120935066911	0.0005010120935066911	***	Mann-Whitney U, two-sided; BH-FDR across all comparisons in this violin panel	mutation_resid_BCOR	BCOR same-cell-state residual
AML_vanGalen	AML420B	BCOR	timepoint_within_status	between_timepoint_same_label_pairwise	D14_vs_D35	D14	D35	Unknown	Unknown	Unknown	D14:Unknown	D35:Unknown	1248	723	-0.000689985811219207	0.004641732292477496	0.005331718103696703	0.19562143135794585	362897.0	4.2404523331919384e-13	6.360678499787908e-13	****	Mann-Whitney U, two-sided; BH-FDR across all comparisons in this violin panel	mutation_resid_BCOR	BCOR same-cell-state residual
