## Supplemental_Code for "scOPE identifies which driver-associated expression programs transfer from bulk tumors to single cells": Fig3b_tpviolin_significance_AML_vanGalen_AML420B_BCORL1_patient_filtered_sample_filtered.csv

dataset	patient	driver	comparison_family	comparison_type	timepoint	timepoint_a	timepoint_b	label	genotype_label_a	genotype_label_b	group_a	group_b	n_a	n_b	median_a	median_b	median_diff_b_minus_a	cliffs_delta_b_vs_a	mannwhitney_u	p_value	fdr_q	significance	test	score_col	score_label
AML_vanGalen	AML420B	BCORL1	timepoint_within_status	between_timepoint_same_label_pairwise	D0_vs_D14	D0	D14	Unknown	Unknown	Unknown	D0:Unknown	D14:Unknown	472	1248	-3.470169309252465e-05	1.0886629870411922e-05	4.558832296293657e-05	0.39284550195567136	178824.0	2.447731219237246e-36	7.343193657711737e-36	****	Mann-Whitney U, two-sided; BH-FDR across all comparisons in this violin panel	mutation_resid_BCORL1	BCORL1 same-cell-state residual
AML_vanGalen	AML420B	BCORL1	timepoint_within_status	between_timepoint_same_label_pairwise	D0_vs_D35	D0	D35	Unknown	Unknown	Unknown	D0:Unknown	D35:Unknown	472	723	-3.470169309252465e-05	-2.1307826509888122e-05	1.3393866582636527e-05	0.13203577372998576	148099.0	0.00011203380027725195	0.00011203380027725195	***	Mann-Whitney U, two-sided; BH-FDR across all comparisons in this violin panel	mutation_resid_BCORL1	BCORL1 same-cell-state residual
AML_vanGalen	AML420B	BCORL1	timepoint_within_status	between_timepoint_same_label_pairwise	D14_vs_D35	D14	D35	Unknown	Unknown	Unknown	D14:Unknown	D35:Unknown	1248	723	1.0886629870411922e-05	-2.1307826509888122e-05	-3.2194456380300044e-05	-0.26456050289037836	570509.0	1.1057311657818043e-22	1.6585967486727064e-22	****	Mann-Whitney U, two-sided; BH-FDR across all comparisons in this violin panel	mutation_resid_BCORL1	BCORL1 same-cell-state residual
