## Supplemental_Code for "scOPE identifies which driver-associated expression programs transfer from bulk tumors to single cells": Fig3b_tpviolin_significance_AML_vanGalen_AML420B_CBL_patient_filtered_sample_filtered.csv

dataset	patient	driver	comparison_family	comparison_type	timepoint	timepoint_a	timepoint_b	label	genotype_label_a	genotype_label_b	group_a	group_b	n_a	n_b	median_a	median_b	median_diff_b_minus_a	cliffs_delta_b_vs_a	mannwhitney_u	p_value	fdr_q	significance	test	score_col	score_label
AML_vanGalen	AML420B	CBL	timepoint_within_status	between_timepoint_same_label_pairwise	D0_vs_D14	D0	D14	Unknown	Unknown	Unknown	D0:Unknown	D14:Unknown	472	1248	0.0010092526808009143	0.00029705704979825047	-0.0007121956310026639	-0.08555723055193398	319727.0	0.006114956649040165	0.006114956649040164	**	Mann-Whitney U, two-sided; BH-FDR across all comparisons in this violin panel	mutation_resid_CBL	CBL same-cell-state residual
AML_vanGalen	AML420B	CBL	timepoint_within_status	between_timepoint_same_label_pairwise	D0_vs_D35	D0	D35	Unknown	Unknown	Unknown	D0:Unknown	D35:Unknown	472	723	0.0010092526808009143	0.0021671511932061793	0.001157898512405265	0.1258175680427598	149160.0	0.00023231683918005044	0.0003484752587700757	***	Mann-Whitney U, two-sided; BH-FDR across all comparisons in this violin panel	mutation_resid_CBL	CBL same-cell-state residual
AML_vanGalen	AML420B	CBL	timepoint_within_status	between_timepoint_same_label_pairwise	D14_vs_D35	D14	D35	Unknown	Unknown	Unknown	D14:Unknown	D35:Unknown	1248	723	0.00029705704979825047	0.0021671511932061793	0.0018700941434079289	0.21863363123736557	352515.0	5.484672314710771e-16	1.6454016944132314e-15	****	Mann-Whitney U, two-sided; BH-FDR across all comparisons in this violin panel	mutation_resid_CBL	CBL same-cell-state residual
