## Supplemental_Code for "scOPE identifies which driver-associated expression programs transfer from bulk tumors to single cells": Fig3b_tpviolin_significance_AML_vanGalen_AML420B_CEBPA_patient_filtered_sample_filtered.csv

dataset	patient	driver	comparison_family	comparison_type	timepoint	timepoint_a	timepoint_b	label	genotype_label_a	genotype_label_b	group_a	group_b	n_a	n_b	median_a	median_b	median_diff_b_minus_a	cliffs_delta_b_vs_a	mannwhitney_u	p_value	fdr_q	significance	test	score_col	score_label
AML_vanGalen	AML420B	CEBPA	timepoint_within_status	between_timepoint_same_label_pairwise	D0_vs_D14	D0	D14	Unknown	Unknown	Unknown	D0:Unknown	D14:Unknown	472	1248	0.00017792452370703682	-1.3159357077222392e-06	-0.00017924045941475905	-0.1477448663624511	338043.0	2.1981099362501867e-06	2.1981099362501867e-06	****	Mann-Whitney U, two-sided; BH-FDR across all comparisons in this violin panel	mutation_resid_CEBPA	CEBPA same-cell-state residual
AML_vanGalen	AML420B	CEBPA	timepoint_within_status	between_timepoint_same_label_pairwise	D0_vs_D35	D0	D35	Unknown	Unknown	Unknown	D0:Unknown	D35:Unknown	472	723	0.00017792452370703682	-0.0002035515114994762	-0.000381476035206513	-0.2684846566800291	216439.0	3.995571540364554e-15	1.1986714621093662e-14	****	Mann-Whitney U, two-sided; BH-FDR across all comparisons in this violin panel	mutation_resid_CEBPA	CEBPA same-cell-state residual
AML_vanGalen	AML420B	CEBPA	timepoint_within_status	between_timepoint_same_label_pairwise	D14_vs_D35	D14	D35	Unknown	Unknown	Unknown	D14:Unknown	D35:Unknown	1248	723	-1.3159357077222392e-06	-0.0002035515114994762	-0.00020223557579175395	-0.14965466184345855	518669.0	2.946177472395019e-08	4.419266208592528e-08	****	Mann-Whitney U, two-sided; BH-FDR across all comparisons in this violin panel	mutation_resid_CEBPA	CEBPA same-cell-state residual
