## Supplemental_Code for "scOPE identifies which driver-associated expression programs transfer from bulk tumors to single cells": Fig3b_tpviolin_significance_AML_vanGalen_AML420B_EZH2_patient_filtered_sample_filtered.csv

dataset	patient	driver	comparison_family	comparison_type	timepoint	timepoint_a	timepoint_b	label	genotype_label_a	genotype_label_b	group_a	group_b	n_a	n_b	median_a	median_b	median_diff_b_minus_a	cliffs_delta_b_vs_a	mannwhitney_u	p_value	fdr_q	significance	test	score_col	score_label
AML_vanGalen	AML420B	EZH2	timepoint_within_status	between_timepoint_same_label_pairwise	D0_vs_D14	D0	D14	Unknown	Unknown	Unknown	D0:Unknown	D14:Unknown	472	1248	0.010167786379333063	0.0007135110599326977	-0.009454275319400365	-0.4501066112559756	427097.0	3.696829367715283e-47	5.545244051572924e-47	****	Mann-Whitney U, two-sided; BH-FDR across all comparisons in this violin panel	mutation_resid_EZH2	EZH2 same-cell-state residual
AML_vanGalen	AML420B	EZH2	timepoint_within_status	between_timepoint_same_label_pairwise	D0_vs_D35	D0	D35	Unknown	Unknown	Unknown	D0:Unknown	D35:Unknown	472	723	0.010167786379333063	0.013298573831855731	0.003130787452522668	0.030264669339147066	165464.0	0.37595241990673445	0.3759524199067344	ns	Mann-Whitney U, two-sided; BH-FDR across all comparisons in this violin panel	mutation_resid_EZH2	EZH2 same-cell-state residual
AML_vanGalen	AML420B	EZH2	timepoint_within_status	between_timepoint_same_label_pairwise	D14_vs_D35	D14	D35	Unknown	Unknown	Unknown	D14:Unknown	D35:Unknown	1248	723	0.0007135110599326977	0.013298573831855731	0.012585062771923033	0.4591601056850019	244001.0	6.730264920142972e-65	2.0190794760428914e-64	****	Mann-Whitney U, two-sided; BH-FDR across all comparisons in this violin panel	mutation_resid_EZH2	EZH2 same-cell-state residual
