## Supplemental_Code for "scOPE identifies which driver-associated expression programs transfer from bulk tumors to single cells": Fig3b_tpviolin_significance_AML_vanGalen_AML420B_FLT3_patient_filtered_sample_filtered.csv

dataset	patient	driver	comparison_family	comparison_type	timepoint	timepoint_a	timepoint_b	label	genotype_label_a	genotype_label_b	group_a	group_b	n_a	n_b	median_a	median_b	median_diff_b_minus_a	cliffs_delta_b_vs_a	mannwhitney_u	p_value	fdr_q	significance	test	score_col	score_label
AML_vanGalen	AML420B	FLT3	timepoint_within_status	between_timepoint_same_label_pairwise	D0_vs_D14	D0	D14	Unknown	Unknown	Unknown	D0:Unknown	D14:Unknown	472	1248	-0.0030247504110270107	0.002482477579650949	0.00550722799067796	0.23310517166449363	225872.0	8.044017530808744e-14	2.4132052592426233e-13	****	Mann-Whitney U, two-sided; BH-FDR across all comparisons in this violin panel	mutation_resid_FLT3	FLT3 same-cell-state residual
AML_vanGalen	AML420B	FLT3	timepoint_within_status	between_timepoint_same_label_pairwise	D0_vs_D35	D0	D35	Unknown	Unknown	Unknown	D0:Unknown	D35:Unknown	472	723	-0.0030247504110270107	-0.0008784283841701268	0.002146322026856884	0.11678036430128702	150702.0	0.000634084134862304	0.000634084134862304	***	Mann-Whitney U, two-sided; BH-FDR across all comparisons in this violin panel	mutation_resid_FLT3	FLT3 same-cell-state residual
AML_vanGalen	AML420B	FLT3	timepoint_within_status	between_timepoint_same_label_pairwise	D14_vs_D35	D14	D35	Unknown	Unknown	Unknown	D14:Unknown	D35:Unknown	1248	723	0.002482477579650949	-0.0008784283841701268	-0.003360905963821076	-0.10825176437209627	499990.0	6.055326869963648e-05	9.082990304945472e-05	****	Mann-Whitney U, two-sided; BH-FDR across all comparisons in this violin panel	mutation_resid_FLT3	FLT3 same-cell-state residual
