## Supplemental_Code for "scOPE identifies which driver-associated expression programs transfer from bulk tumors to single cells": Fig3b_tpviolin_significance_AML_vanGalen_AML420B_GATA2_patient_filtered_sample_filtered.csv

dataset	patient	driver	comparison_family	comparison_type	timepoint	timepoint_a	timepoint_b	label	genotype_label_a	genotype_label_b	group_a	group_b	n_a	n_b	median_a	median_b	median_diff_b_minus_a	cliffs_delta_b_vs_a	mannwhitney_u	p_value	fdr_q	significance	test	score_col	score_label
AML_vanGalen	AML420B	GATA2	timepoint_within_status	between_timepoint_same_label_pairwise	D0_vs_D14	D0	D14	Unknown	Unknown	Unknown	D0:Unknown	D14:Unknown	472	1248	0.0016143165895515788	-0.0003140297272402337	-0.0019283463167918125	-0.1490011136462408	338413.0	1.8010358296502111e-06	1.8010358296502111e-06	****	Mann-Whitney U, two-sided; BH-FDR across all comparisons in this violin panel	mutation_resid_GATA2	GATA2 same-cell-state residual
AML_vanGalen	AML420B	GATA2	timepoint_within_status	between_timepoint_same_label_pairwise	D0_vs_D35	D0	D35	Unknown	Unknown	Unknown	D0:Unknown	D35:Unknown	472	723	0.0016143165895515788	0.007132263531177296	0.005517946941625718	0.3218522165178048	115711.0	4.6654592182843456e-21	6.998188827426519e-21	****	Mann-Whitney U, two-sided; BH-FDR across all comparisons in this violin panel	mutation_resid_GATA2	GATA2 same-cell-state residual
AML_vanGalen	AML420B	GATA2	timepoint_within_status	between_timepoint_same_label_pairwise	D14_vs_D35	D14	D35	Unknown	Unknown	Unknown	D14:Unknown	D35:Unknown	1248	723	-0.0003140297272402337	0.007132263531177296	0.00744629325841753	0.48532202007305747	232198.0	2.747476721128739e-72	8.242430163386217e-72	****	Mann-Whitney U, two-sided; BH-FDR across all comparisons in this violin panel	mutation_resid_GATA2	GATA2 same-cell-state residual
