## Supplemental_Code for "scOPE identifies which driver-associated expression programs transfer from bulk tumors to single cells": Fig3b_tpviolin_significance_AML_vanGalen_AML420B_IDH1_patient_filtered_sample_filtered.csv

dataset	patient	driver	comparison_family	comparison_type	timepoint	timepoint_a	timepoint_b	label	genotype_label_a	genotype_label_b	group_a	group_b	n_a	n_b	median_a	median_b	median_diff_b_minus_a	cliffs_delta_b_vs_a	mannwhitney_u	p_value	fdr_q	significance	test	score_col	score_label
AML_vanGalen	AML420B	IDH1	timepoint_within_status	between_timepoint_same_label_pairwise	D0_vs_D14	D0	D14	Unknown	Unknown	Unknown	D0:Unknown	D14:Unknown	472	1248	0.0011940139594721864	0.0006956624866627445	-0.000498351472809442	-0.11883759778357239	329529.0	0.00014009922305508683	0.00014009922305508683	***	Mann-Whitney U, two-sided; BH-FDR across all comparisons in this violin panel	mutation_resid_IDH1	IDH1 same-cell-state residual
AML_vanGalen	AML420B	IDH1	timepoint_within_status	between_timepoint_same_label_pairwise	D0_vs_D35	D0	D35	Unknown	Unknown	Unknown	D0:Unknown	D35:Unknown	472	723	0.0011940139594721864	-0.00037897545002178734	-0.0015729894094939738	-0.2360339451907073	210902.0	4.997577337368865e-12	1.4992732012106594e-11	****	Mann-Whitney U, two-sided; BH-FDR across all comparisons in this violin panel	mutation_resid_IDH1	IDH1 same-cell-state residual
AML_vanGalen	AML420B	IDH1	timepoint_within_status	between_timepoint_same_label_pairwise	D14_vs_D35	D14	D35	Unknown	Unknown	Unknown	D14:Unknown	D35:Unknown	1248	723	0.0006956624866627445	-0.00037897545002178734	-0.0010746379366845318	-0.1598596481895237	523273.0	3.1670562795812373e-09	4.750584419371856e-09	****	Mann-Whitney U, two-sided; BH-FDR across all comparisons in this violin panel	mutation_resid_IDH1	IDH1 same-cell-state residual
