## Supplemental_Code for "scOPE identifies which driver-associated expression programs transfer from bulk tumors to single cells": Fig3b_tpviolin_significance_AML_vanGalen_AML420B_IDH2_patient_filtered_sample_filtered.csv

dataset	patient	driver	comparison_family	comparison_type	timepoint	timepoint_a	timepoint_b	label	genotype_label_a	genotype_label_b	group_a	group_b	n_a	n_b	median_a	median_b	median_diff_b_minus_a	cliffs_delta_b_vs_a	mannwhitney_u	p_value	fdr_q	significance	test	score_col	score_label
AML_vanGalen	AML420B	IDH2	status_within_timepoint	within_timepoint_label_pairwise	D0	D0	D0	Unknown_vs_WT	WT	Unknown	WT	Unknown	7	463	0.010772049050375043	0.002258354734843482	-0.008513694315531561	-0.22431348349274915	1984.0	0.31591442886325166	0.4782946832579185	ns	Mann-Whitney U, two-sided; BH-FDR across all comparisons in this violin panel	mutation_resid_IDH2	IDH2 same-cell-state residual
AML_vanGalen	AML420B	IDH2	status_within_timepoint	within_timepoint_label_pairwise	D14	D14	D14	Unknown_vs_WT	WT	Unknown	WT	Unknown	29	1219	0.00465971144647781	0.001862360678235142	-0.002797350768242668	-0.20799977369805667	21352.0	0.05531538359058986	0.16594615077176958	ns	Mann-Whitney U, two-sided; BH-FDR across all comparisons in this violin panel	mutation_resid_IDH2	IDH2 same-cell-state residual
AML_vanGalen	AML420B	IDH2	status_within_timepoint	within_timepoint_label_pairwise	D35	D35	D35	Unknown_vs_WT	WT	Unknown	WT	Unknown	11	712	-0.0007296896055405816	-0.0038168632556567217	-0.00308717365011614	-0.27911133810010214	5009.0	0.11199221401368191	0.2519824815307843	ns	Mann-Whitney U, two-sided; BH-FDR across all comparisons in this violin panel	mutation_resid_IDH2	IDH2 same-cell-state residual
AML_vanGalen	AML420B	IDH2	timepoint_within_status	between_timepoint_same_label_pairwise	D0_vs_D14	D0	D14	WT	WT	WT	D0:WT	D14:WT	7	29	0.010772049050375043	0.00465971144647781	-0.006112337603897233	-0.08374384236453203	110.0	0.7544893910643434	0.7544893910643434	ns	Mann-Whitney U, two-sided; BH-FDR across all comparisons in this violin panel	mutation_resid_IDH2	IDH2 same-cell-state residual
AML_vanGalen	AML420B	IDH2	timepoint_within_status	between_timepoint_same_label_pairwise	D0_vs_D35	D0	D35	WT	WT	WT	D0:WT	D35:WT	7	11	0.010772049050375043	-0.0007296896055405816	-0.011501738655915625	-0.24675324675324672	48.0	0.42515082956259426	0.4782946832579185	ns	Mann-Whitney U, two-sided; BH-FDR across all comparisons in this violin panel	mutation_resid_IDH2	IDH2 same-cell-state residual
AML_vanGalen	AML420B	IDH2	timepoint_within_status	between_timepoint_same_label_pairwise	D14_vs_D35	D14	D35	WT	WT	WT	D14:WT	D35:WT	29	11	0.00465971144647781	-0.0007296896055405816	-0.005389401052018392	-0.19749216300940442	191.0	0.34773134966707087	0.4782946832579185	ns	Mann-Whitney U, two-sided; BH-FDR across all comparisons in this violin panel	mutation_resid_IDH2	IDH2 same-cell-state residual
AML_vanGalen	AML420B	IDH2	timepoint_within_status	between_timepoint_same_label_pairwise	D0_vs_D14	D0	D14	Unknown	Unknown	Unknown	D0:Unknown	D14:Unknown	463	1219	0.002258354734843482	0.001862360678235142	-0.00039599405660833975	-0.02681268681442317	289765.0	0.39510349559317437	0.4782946832579185	ns	Mann-Whitney U, two-sided; BH-FDR across all comparisons in this violin panel	mutation_resid_IDH2	IDH2 same-cell-state residual
AML_vanGalen	AML420B	IDH2	timepoint_within_status	between_timepoint_same_label_pairwise	D0_vs_D35	D0	D35	Unknown	Unknown	Unknown	D0:Unknown	D35:Unknown	463	712	0.002258354734843482	-0.0038168632556567217	-0.0060752179905002035	-0.35507316718033344	223354.0	7.285636595924364e-25	3.278536468165964e-24	****	Mann-Whitney U, two-sided; BH-FDR across all comparisons in this violin panel	mutation_resid_IDH2	IDH2 same-cell-state residual
AML_vanGalen	AML420B	IDH2	timepoint_within_status	between_timepoint_same_label_pairwise	D14_vs_D35	D14	D35	Unknown	Unknown	Unknown	D14:Unknown	D35:Unknown	1219	712	0.001862360678235142	-0.0038168632556567217	-0.005679223933891864	-0.33981159727535004	581430.0	1.0238748574929974e-35	9.214873717436977e-35	****	Mann-Whitney U, two-sided; BH-FDR across all comparisons in this violin panel	mutation_resid_IDH2	IDH2 same-cell-state residual
