## Supplemental_Code for "scOPE identifies which driver-associated expression programs transfer from bulk tumors to single cells": Fig3b_tpviolin_significance_AML_vanGalen_AML420B_KIT_patient_filtered_sample_filtered.csv

dataset	patient	driver	comparison_family	comparison_type	timepoint	timepoint_a	timepoint_b	label	genotype_label_a	genotype_label_b	group_a	group_b	n_a	n_b	median_a	median_b	median_diff_b_minus_a	cliffs_delta_b_vs_a	mannwhitney_u	p_value	fdr_q	significance	test	score_col	score_label
AML_vanGalen	AML420B	KIT	timepoint_within_status	between_timepoint_same_label_pairwise	D0_vs_D14	D0	D14	Unknown	Unknown	Unknown	D0:Unknown	D14:Unknown	472	1248	2.571461890075327e-06	6.679503592255871e-05	6.422357403248338e-05	0.3313403139939157	196939.0	2.4720199192507637e-26	7.416059757752291e-26	****	Mann-Whitney U, two-sided; BH-FDR across all comparisons in this violin panel	mutation_resid_KIT	KIT same-cell-state residual
AML_vanGalen	AML420B	KIT	timepoint_within_status	between_timepoint_same_label_pairwise	D0_vs_D35	D0	D35	Unknown	Unknown	Unknown	D0:Unknown	D35:Unknown	472	723	2.571461890075327e-06	6.378893714225156e-06	3.8074318241498287e-06	0.0658098319150433	159399.0	0.0541872827607954	0.0541872827607954	ns	Mann-Whitney U, two-sided; BH-FDR across all comparisons in this violin panel	mutation_resid_KIT	KIT same-cell-state residual
AML_vanGalen	AML420B	KIT	timepoint_within_status	between_timepoint_same_label_pairwise	D14_vs_D35	D14	D35	Unknown	Unknown	Unknown	D14:Unknown	D35:Unknown	1248	723	6.679503592255871e-05	6.378893714225156e-06	-6.0416142208333555e-05	-0.2328350533744724	556196.0	6.330981484380509e-18	9.496472226570764e-18	****	Mann-Whitney U, two-sided; BH-FDR across all comparisons in this violin panel	mutation_resid_KIT	KIT same-cell-state residual
