## Supplemental_Code for "scOPE identifies which driver-associated expression programs transfer from bulk tumors to single cells": Fig3b_tpviolin_significance_AML_vanGalen_AML420B_KRAS_patient_filtered_sample_filtered.csv

dataset	patient	driver	comparison_family	comparison_type	timepoint	timepoint_a	timepoint_b	label	genotype_label_a	genotype_label_b	group_a	group_b	n_a	n_b	median_a	median_b	median_diff_b_minus_a	cliffs_delta_b_vs_a	mannwhitney_u	p_value	fdr_q	significance	test	score_col	score_label
AML_vanGalen	AML420B	KRAS	timepoint_within_status	between_timepoint_same_label_pairwise	D0_vs_D14	D0	D14	Unknown	Unknown	Unknown	D0:Unknown	D14:Unknown	472	1248	-0.0016618097789081604	0.006717860456272595	0.008379670235180756	0.48287429378531077	152308.0	5.259839253954094e-54	1.5779517761862283e-53	****	Mann-Whitney U, two-sided; BH-FDR across all comparisons in this violin panel	mutation_resid_KRAS	KRAS same-cell-state residual
AML_vanGalen	AML420B	KRAS	timepoint_within_status	between_timepoint_same_label_pairwise	D0_vs_D35	D0	D35	Unknown	Unknown	Unknown	D0:Unknown	D35:Unknown	472	723	-0.0016618097789081604	0.0014884079000802714	0.0031502176789884317	0.20987176782239736	134818.0	8.24130620823311e-10	8.24130620823311e-10	****	Mann-Whitney U, two-sided; BH-FDR across all comparisons in this violin panel	mutation_resid_KRAS	KRAS same-cell-state residual
AML_vanGalen	AML420B	KRAS	timepoint_within_status	between_timepoint_same_label_pairwise	D14_vs_D35	D14	D35	Unknown	Unknown	Unknown	D14:Unknown	D35:Unknown	1248	723	0.006717860456272595	0.0014884079000802714	-0.005229452556192324	-0.2900064723197503	581989.0	6.2843930521277805e-27	9.42658957819167e-27	****	Mann-Whitney U, two-sided; BH-FDR across all comparisons in this violin panel	mutation_resid_KRAS	KRAS same-cell-state residual
