## Supplemental_Code for "scOPE identifies which driver-associated expression programs transfer from bulk tumors to single cells": Fig3b_tpviolin_significance_AML_vanGalen_AML420B_PHF6_patient_filtered_sample_filtered.csv

dataset	patient	driver	comparison_family	comparison_type	timepoint	timepoint_a	timepoint_b	label	genotype_label_a	genotype_label_b	group_a	group_b	n_a	n_b	median_a	median_b	median_diff_b_minus_a	cliffs_delta_b_vs_a	mannwhitney_u	p_value	fdr_q	significance	test	score_col	score_label
AML_vanGalen	AML420B	PHF6	timepoint_within_status	between_timepoint_same_label_pairwise	D0_vs_D14	D0	D14	Unknown	Unknown	Unknown	D0:Unknown	D14:Unknown	472	1248	0.008810529162678937	-0.000333641192134488	-0.009144170354813425	-0.5163414004780531	446605.0	1.720784978486771e-61	5.162354935460312e-61	****	Mann-Whitney U, two-sided; BH-FDR across all comparisons in this violin panel	mutation_resid_PHF6	PHF6 same-cell-state residual
AML_vanGalen	AML420B	PHF6	timepoint_within_status	between_timepoint_same_label_pairwise	D0_vs_D35	D0	D35	Unknown	Unknown	Unknown	D0:Unknown	D35:Unknown	472	723	0.008810529162678937	0.008531885385860402	-0.00027864377681853514	-0.1533628712755234	196796.0	7.226442404896606e-06	7.226442404896606e-06	****	Mann-Whitney U, two-sided; BH-FDR across all comparisons in this violin panel	mutation_resid_PHF6	PHF6 same-cell-state residual
AML_vanGalen	AML420B	PHF6	timepoint_within_status	between_timepoint_same_label_pairwise	D14_vs_D35	D14	D35	Unknown	Unknown	Unknown	D14:Unknown	D35:Unknown	1248	723	-0.000333641192134488	0.008531885385860402	0.00886552657799489	0.43707663935879704	253964.0	5.606883603695952e-59	8.410325405543927e-59	****	Mann-Whitney U, two-sided; BH-FDR across all comparisons in this violin panel	mutation_resid_PHF6	PHF6 same-cell-state residual
