## Supplemental_Code for "scOPE identifies which driver-associated expression programs transfer from bulk tumors to single cells": Fig3b_tpviolin_significance_AML_vanGalen_AML420B_PTPN11_patient_filtered_sample_filtered.csv

dataset	patient	driver	comparison_family	comparison_type	timepoint	timepoint_a	timepoint_b	label	genotype_label_a	genotype_label_b	group_a	group_b	n_a	n_b	median_a	median_b	median_diff_b_minus_a	cliffs_delta_b_vs_a	mannwhitney_u	p_value	fdr_q	significance	test	score_col	score_label
AML_vanGalen	AML420B	PTPN11	timepoint_within_status	between_timepoint_same_label_pairwise	D0_vs_D14	D0	D14	Unknown	Unknown	Unknown	D0:Unknown	D14:Unknown	472	1248	0.0030834211108486664	-0.0009156052293286809	-0.003999026340177347	-0.20042576597131678	353559.0	1.3412924704075068e-10	1.3412924704075068e-10	****	Mann-Whitney U, two-sided; BH-FDR across all comparisons in this violin panel	mutation_resid_PTPN11	PTPN11 same-cell-state residual
AML_vanGalen	AML420B	PTPN11	timepoint_within_status	between_timepoint_same_label_pairwise	D0_vs_D35	D0	D35	Unknown	Unknown	Unknown	D0:Unknown	D35:Unknown	472	723	0.0030834211108486664	0.008700944536510019	0.005617523425661353	0.2469758773472115	128487.0	4.982438461118491e-13	7.473657691677737e-13	****	Mann-Whitney U, two-sided; BH-FDR across all comparisons in this violin panel	mutation_resid_PTPN11	PTPN11 same-cell-state residual
AML_vanGalen	AML420B	PTPN11	timepoint_within_status	between_timepoint_same_label_pairwise	D14_vs_D35	D14	D35	Unknown	Unknown	Unknown	D14:Unknown	D35:Unknown	1248	723	-0.0009156052293286809	0.008700944536510019	0.0096165497658387	0.4252713054580275	259290.0	6.237066253543174e-56	1.8711198760629525e-55	****	Mann-Whitney U, two-sided; BH-FDR across all comparisons in this violin panel	mutation_resid_PTPN11	PTPN11 same-cell-state residual
