## Supplemental_Code for "scOPE identifies which driver-associated expression programs transfer from bulk tumors to single cells": Fig3b_tpviolin_significance_AML_vanGalen_AML420B_RAD21_patient_filtered_sample_filtered.csv

dataset	patient	driver	comparison_family	comparison_type	timepoint	timepoint_a	timepoint_b	label	genotype_label_a	genotype_label_b	group_a	group_b	n_a	n_b	median_a	median_b	median_diff_b_minus_a	cliffs_delta_b_vs_a	mannwhitney_u	p_value	fdr_q	significance	test	score_col	score_label
AML_vanGalen	AML420B	RAD21	timepoint_within_status	between_timepoint_same_label_pairwise	D0_vs_D14	D0	D14	Unknown	Unknown	Unknown	D0:Unknown	D14:Unknown	472	1248	-0.0005059458328452804	0.00013398468849660583	0.0006399305213418863	0.28175249891351584	211544.0	1.7410570729305106e-19	2.611585609395766e-19	****	Mann-Whitney U, two-sided; BH-FDR across all comparisons in this violin panel	mutation_resid_RAD21	RAD21 same-cell-state residual
AML_vanGalen	AML420B	RAD21	timepoint_within_status	between_timepoint_same_label_pairwise	D0_vs_D35	D0	D35	Unknown	Unknown	Unknown	D0:Unknown	D35:Unknown	472	723	-0.0005059458328452804	-0.0010434263847129083	-0.0005374805518676279	-0.19785146634784445	204387.0	7.100654403861648e-09	7.100654403861648e-09	****	Mann-Whitney U, two-sided; BH-FDR across all comparisons in this violin panel	mutation_resid_RAD21	RAD21 same-cell-state residual
AML_vanGalen	AML420B	RAD21	timepoint_within_status	between_timepoint_same_label_pairwise	D14_vs_D35	D14	D35	Unknown	Unknown	Unknown	D14:Unknown	D35:Unknown	1248	723	0.00013398468849660583	-0.0010434263847129083	-0.0011774110732095141	-0.46437564279887933	660656.0	2.4402158890719324e-66	7.320647667215797e-66	****	Mann-Whitney U, two-sided; BH-FDR across all comparisons in this violin panel	mutation_resid_RAD21	RAD21 same-cell-state residual
