## Supplemental_Code for "scOPE identifies which driver-associated expression programs transfer from bulk tumors to single cells": Fig3b_tpviolin_significance_AML_vanGalen_AML420B_RUNX1_patient_filtered_sample_filtered.csv

dataset	patient	driver	comparison_family	comparison_type	timepoint	timepoint_a	timepoint_b	label	genotype_label_a	genotype_label_b	group_a	group_b	n_a	n_b	median_a	median_b	median_diff_b_minus_a	cliffs_delta_b_vs_a	mannwhitney_u	p_value	fdr_q	significance	test	score_col	score_label
AML_vanGalen	AML420B	RUNX1	timepoint_within_status	between_timepoint_same_label_pairwise	D0_vs_D14	D0	D14	Unknown	Unknown	Unknown	D0:Unknown	D14:Unknown	472	1248	0.0030028505864443875	0.0019304718271362514	-0.001072378759308136	-0.09193013906996961	321604.0	0.0032215505340668182	0.0032215505340668182	**	Mann-Whitney U, two-sided; BH-FDR across all comparisons in this violin panel	mutation_resid_RUNX1	RUNX1 same-cell-state residual
AML_vanGalen	AML420B	RUNX1	timepoint_within_status	between_timepoint_same_label_pairwise	D0_vs_D35	D0	D35	Unknown	Unknown	Unknown	D0:Unknown	D35:Unknown	472	723	0.0030028505864443875	0.00884214681177245	0.0058392962253280625	0.20367700494643315	135875.0	2.5383826474667103e-09	3.807573971200066e-09	****	Mann-Whitney U, two-sided; BH-FDR across all comparisons in this violin panel	mutation_resid_RUNX1	RUNX1 same-cell-state residual
AML_vanGalen	AML420B	RUNX1	timepoint_within_status	between_timepoint_same_label_pairwise	D14_vs_D35	D14	D35	Unknown	Unknown	Unknown	D14:Unknown	D35:Unknown	1248	723	0.0019304718271362514	0.00884214681177245	0.0069116749846361986	0.3439616803206016	295973.0	3.383928653133023e-37	1.0151785959399068e-36	****	Mann-Whitney U, two-sided; BH-FDR across all comparisons in this violin panel	mutation_resid_RUNX1	RUNX1 same-cell-state residual
