## Supplemental_Code for "scOPE identifies which driver-associated expression programs transfer from bulk tumors to single cells": Fig3b_tpviolin_significance_AML_vanGalen_AML420B_SF3B1_patient_filtered_sample_filtered.csv

dataset	patient	driver	comparison_family	comparison_type	timepoint	timepoint_a	timepoint_b	label	genotype_label_a	genotype_label_b	group_a	group_b	n_a	n_b	median_a	median_b	median_diff_b_minus_a	cliffs_delta_b_vs_a	mannwhitney_u	p_value	fdr_q	significance	test	score_col	score_label
AML_vanGalen	AML420B	SF3B1	timepoint_within_status	between_timepoint_same_label_pairwise	D0_vs_D14	D0	D14	Unknown	Unknown	Unknown	D0:Unknown	D14:Unknown	472	1248	0.0006047267361056052	0.00022545436402013168	-0.0003792723720854735	-0.0631450999565406	313126.0	0.043034459588621864	0.043034459588621864	*	Mann-Whitney U, two-sided; BH-FDR across all comparisons in this violin panel	mutation_resid_SF3B1	SF3B1 same-cell-state residual
AML_vanGalen	AML420B	SF3B1	timepoint_within_status	between_timepoint_same_label_pairwise	D0_vs_D35	D0	D35	Unknown	Unknown	Unknown	D0:Unknown	D35:Unknown	472	723	0.0006047267361056052	0.0025692407548680227	0.0019645140187624175	0.2668553812973251	125095.0	5.838016922691178e-15	8.757025384036768e-15	****	Mann-Whitney U, two-sided; BH-FDR across all comparisons in this violin panel	mutation_resid_SF3B1	SF3B1 same-cell-state residual
AML_vanGalen	AML420B	SF3B1	timepoint_within_status	between_timepoint_same_label_pairwise	D14_vs_D35	D14	D35	Unknown	Unknown	Unknown	D14:Unknown	D35:Unknown	1248	723	0.00022545436402013168	0.0025692407548680227	0.002343786390847891	0.3089690392594957	311760.0	2.4303036367396414e-30	7.290910910218925e-30	****	Mann-Whitney U, two-sided; BH-FDR across all comparisons in this violin panel	mutation_resid_SF3B1	SF3B1 same-cell-state residual
