## Supplemental_Code for "scOPE identifies which driver-associated expression programs transfer from bulk tumors to single cells": Fig3b_tpviolin_significance_AML_vanGalen_AML420B_SMC1A_patient_filtered_sample_filtered.csv

dataset	patient	driver	comparison_family	comparison_type	timepoint	timepoint_a	timepoint_b	label	genotype_label_a	genotype_label_b	group_a	group_b	n_a	n_b	median_a	median_b	median_diff_b_minus_a	cliffs_delta_b_vs_a	mannwhitney_u	p_value	fdr_q	significance	test	score_col	score_label
AML_vanGalen	AML420B	SMC1A	timepoint_within_status	between_timepoint_same_label_pairwise	D0_vs_D14	D0	D14	Unknown	Unknown	Unknown	D0:Unknown	D14:Unknown	472	1248	-2.293501825561655e-06	-7.053041575571573e-06	-4.759539750009918e-06	-0.07488591916558018	316584.0	0.01641300838092876	0.02461951257139314	*	Mann-Whitney U, two-sided; BH-FDR across all comparisons in this violin panel	mutation_resid_SMC1A	SMC1A same-cell-state residual
AML_vanGalen	AML420B	SMC1A	timepoint_within_status	between_timepoint_same_label_pairwise	D0_vs_D35	D0	D35	Unknown	Unknown	Unknown	D0:Unknown	D35:Unknown	472	723	-2.293501825561655e-06	1.6053165462165755e-06	3.898818371778231e-06	0.023724124997069662	166580.0	0.48766991033866924	0.48766991033866924	ns	Mann-Whitney U, two-sided; BH-FDR across all comparisons in this violin panel	mutation_resid_SMC1A	SMC1A same-cell-state residual
AML_vanGalen	AML420B	SMC1A	timepoint_within_status	between_timepoint_same_label_pairwise	D14_vs_D35	D14	D35	Unknown	Unknown	Unknown	D14:Unknown	D35:Unknown	1248	723	-7.053041575571573e-06	1.6053165462165755e-06	8.658358121788149e-06	0.1279147604355073	393443.0	2.1461592767825157e-06	6.438477830347547e-06	****	Mann-Whitney U, two-sided; BH-FDR across all comparisons in this violin panel	mutation_resid_SMC1A	SMC1A same-cell-state residual
