## Supplemental_Code for "scOPE identifies which driver-associated expression programs transfer from bulk tumors to single cells": Fig3b_tpviolin_significance_AML_vanGalen_AML420B_SMC3_patient_filtered_sample_filtered.csv

dataset	patient	driver	comparison_family	comparison_type	timepoint	timepoint_a	timepoint_b	label	genotype_label_a	genotype_label_b	group_a	group_b	n_a	n_b	median_a	median_b	median_diff_b_minus_a	cliffs_delta_b_vs_a	mannwhitney_u	p_value	fdr_q	significance	test	score_col	score_label
AML_vanGalen	AML420B	SMC3	timepoint_within_status	between_timepoint_same_label_pairwise	D0_vs_D14	D0	D14	Unknown	Unknown	Unknown	D0:Unknown	D14:Unknown	472	1248	1.8949253922329463e-05	1.8167585122798362e-05	-7.816687995311012e-07	0.023491824206866685	287609.0	0.4516177872419378	0.4516177872419378	ns	Mann-Whitney U, two-sided; BH-FDR across all comparisons in this violin panel	mutation_resid_SMC3	SMC3 same-cell-state residual
AML_vanGalen	AML420B	SMC3	timepoint_within_status	between_timepoint_same_label_pairwise	D0_vs_D35	D0	D35	Unknown	Unknown	Unknown	D0:Unknown	D35:Unknown	472	723	1.8949253922329463e-05	-2.2825313794080048e-05	-4.177456771640951e-05	-0.1464413812504396	195615.0	1.832305524784982e-05	2.748458287177473e-05	****	Mann-Whitney U, two-sided; BH-FDR across all comparisons in this violin panel	mutation_resid_SMC3	SMC3 same-cell-state residual
AML_vanGalen	AML420B	SMC3	timepoint_within_status	between_timepoint_same_label_pairwise	D14_vs_D35	D14	D35	Unknown	Unknown	Unknown	D14:Unknown	D35:Unknown	1248	723	1.8167585122798362e-05	-2.2825313794080048e-05	-4.099289891687841e-05	-0.23459499237507542	556990.0	3.5733462439409006e-18	1.0720038731822701e-17	****	Mann-Whitney U, two-sided; BH-FDR across all comparisons in this violin panel	mutation_resid_SMC3	SMC3 same-cell-state residual
