## Supplemental_Code for "scOPE identifies which driver-associated expression programs transfer from bulk tumors to single cells": Fig3b_tpviolin_significance_AML_vanGalen_AML420B_SRSF2_patient_filtered_sample_filtered.csv

dataset	patient	driver	comparison_family	comparison_type	timepoint	timepoint_a	timepoint_b	label	genotype_label_a	genotype_label_b	group_a	group_b	n_a	n_b	median_a	median_b	median_diff_b_minus_a	cliffs_delta_b_vs_a	mannwhitney_u	p_value	fdr_q	significance	test	score_col	score_label
AML_vanGalen	AML420B	SRSF2	timepoint_within_status	between_timepoint_same_label_pairwise	D0_vs_D14	D0	D14	Unknown	Unknown	Unknown	D0:Unknown	D14:Unknown	472	1248	-3.7194381387484904e-06	-2.621121701865516e-05	-2.249177887990667e-05	-0.04170061929595825	306810.0	0.1814820601838797	0.1814820601838797	ns	Mann-Whitney U, two-sided; BH-FDR across all comparisons in this violin panel	mutation_resid_SRSF2	SRSF2 same-cell-state residual
AML_vanGalen	AML420B	SRSF2	timepoint_within_status	between_timepoint_same_label_pairwise	D0_vs_D35	D0	D35	Unknown	Unknown	Unknown	D0:Unknown	D35:Unknown	472	723	-3.7194381387484904e-06	-0.00016345666801897973	-0.00015973722988023124	-0.09305623930421736	186506.0	0.006479111734464787	0.01943733520339436	*	Mann-Whitney U, two-sided; BH-FDR across all comparisons in this violin panel	mutation_resid_SRSF2	SRSF2 same-cell-state residual
AML_vanGalen	AML420B	SRSF2	timepoint_within_status	between_timepoint_same_label_pairwise	D14_vs_D35	D14	D35	Unknown	Unknown	Unknown	D14:Unknown	D35:Unknown	1248	723	-2.621121701865516e-05	-0.00016345666801897973	-0.00013724545100032457	-0.05239919140334082	474792.0	0.05221845417672843	0.07832768126509264	ns	Mann-Whitney U, two-sided; BH-FDR across all comparisons in this violin panel	mutation_resid_SRSF2	SRSF2 same-cell-state residual
