## Supplemental_Code for "scOPE identifies which driver-associated expression programs transfer from bulk tumors to single cells": Fig3b_tpviolin_significance_AML_vanGalen_AML420B_STAG2_patient_filtered_sample_filtered.csv

dataset	patient	driver	comparison_family	comparison_type	timepoint	timepoint_a	timepoint_b	label	genotype_label_a	genotype_label_b	group_a	group_b	n_a	n_b	median_a	median_b	median_diff_b_minus_a	cliffs_delta_b_vs_a	mannwhitney_u	p_value	fdr_q	significance	test	score_col	score_label
AML_vanGalen	AML420B	STAG2	timepoint_within_status	between_timepoint_same_label_pairwise	D0_vs_D14	D0	D14	Unknown	Unknown	Unknown	D0:Unknown	D14:Unknown	472	1248	0.0048975587224285855	0.0019744228847361836	-0.002923135837692402	-0.15677626575402004	340703.0	5.068416663233429e-07	7.602624994850143e-07	****	Mann-Whitney U, two-sided; BH-FDR across all comparisons in this violin panel	mutation_resid_STAG2	STAG2 same-cell-state residual
AML_vanGalen	AML420B	STAG2	timepoint_within_status	between_timepoint_same_label_pairwise	D0_vs_D35	D0	D35	Unknown	Unknown	Unknown	D0:Unknown	D35:Unknown	472	723	0.0048975587224285855	0.0009213649368153137	-0.003976193785613272	-0.24849966007923674	213029.0	3.585330624224077e-13	1.075599187267223e-12	****	Mann-Whitney U, two-sided; BH-FDR across all comparisons in this violin panel	mutation_resid_STAG2	STAG2 same-cell-state residual
AML_vanGalen	AML420B	STAG2	timepoint_within_status	between_timepoint_same_label_pairwise	D14_vs_D35	D14	D35	Unknown	Unknown	Unknown	D14:Unknown	D35:Unknown	1248	723	0.0019744228847361836	0.0009213649368153137	-0.0010530579479208699	-0.0899674610774196	491741.0	0.0008584762580174767	0.0008584762580174767	***	Mann-Whitney U, two-sided; BH-FDR across all comparisons in this violin panel	mutation_resid_STAG2	STAG2 same-cell-state residual
