## Supplemental_Code for "scOPE identifies which driver-associated expression programs transfer from bulk tumors to single cells": Fig3b_tpviolin_significance_AML_vanGalen_AML420B_TET2_patient_filtered_sample_filtered.csv

dataset	patient	driver	comparison_family	comparison_type	timepoint	timepoint_a	timepoint_b	label	genotype_label_a	genotype_label_b	group_a	group_b	n_a	n_b	median_a	median_b	median_diff_b_minus_a	cliffs_delta_b_vs_a	mannwhitney_u	p_value	fdr_q	significance	test	score_col	score_label
AML_vanGalen	AML420B	TET2	timepoint_within_status	between_timepoint_same_label_pairwise	D0_vs_D14	D0	D14	Unknown	Unknown	Unknown	D0:Unknown	D14:Unknown	472	1248	0.002418280648096377	0.000491571631776655	-0.001926709016319722	-0.0950945241199479	322536.0	0.0023100941291200982	0.0023100941291200982	**	Mann-Whitney U, two-sided; BH-FDR across all comparisons in this violin panel	mutation_resid_TET2	TET2 same-cell-state residual
AML_vanGalen	AML420B	TET2	timepoint_within_status	between_timepoint_same_label_pairwise	D0_vs_D35	D0	D35	Unknown	Unknown	Unknown	D0:Unknown	D35:Unknown	472	723	0.002418280648096377	0.007177325539003576	0.004759044890907199	0.2028740886607121	136012.0	2.9299562222713046e-09	4.394934333406957e-09	****	Mann-Whitney U, two-sided; BH-FDR across all comparisons in this violin panel	mutation_resid_TET2	TET2 same-cell-state residual
AML_vanGalen	AML420B	TET2	timepoint_within_status	between_timepoint_same_label_pairwise	D14_vs_D35	D14	D35	Unknown	Unknown	Unknown	D14:Unknown	D35:Unknown	1248	723	0.000491571631776655	0.007177325539003576	0.006685753907226921	0.3245957016703904	304710.0	2.5910672339909988e-33	7.773201701972997e-33	****	Mann-Whitney U, two-sided; BH-FDR across all comparisons in this violin panel	mutation_resid_TET2	TET2 same-cell-state residual
