## Supplemental_Code for "scOPE identifies which driver-associated expression programs transfer from bulk tumors to single cells": Fig3b_tpviolin_significance_AML_vanGalen_AML420B_TP53_patient_filtered_sample_filtered.csv

dataset	patient	driver	comparison_family	comparison_type	timepoint	timepoint_a	timepoint_b	label	genotype_label_a	genotype_label_b	group_a	group_b	n_a	n_b	median_a	median_b	median_diff_b_minus_a	cliffs_delta_b_vs_a	mannwhitney_u	p_value	fdr_q	significance	test	score_col	score_label
AML_vanGalen	AML420B	TP53	status_within_timepoint	within_timepoint_label_pairwise	D0	D0	D0	Mut_vs_WT	WT	Mut	WT	Mut	4	3	0.0014097295182450356	-0.0054496741205404264	-0.006859403638785462	-0.16666666666666663	7.0	0.8571428571428571	0.9517185866224063	ns	Mann-Whitney U, two-sided; BH-FDR across all comparisons in this violin panel	mutation_resid_TP53	TP53 same-cell-state residual
AML_vanGalen	AML420B	TP53	status_within_timepoint	within_timepoint_label_pairwise	D0	D0	D0	Unknown_vs_WT	WT	Unknown	WT	Unknown	4	465	0.0014097295182450356	0.002475553428867898	0.0010658239106228623	0.05161290322580636	882.0	0.8651987151112784	0.9517185866224063	ns	Mann-Whitney U, two-sided; BH-FDR across all comparisons in this violin panel	mutation_resid_TP53	TP53 same-cell-state residual
AML_vanGalen	AML420B	TP53	status_within_timepoint	within_timepoint_label_pairwise	D0	D0	D0	Unknown_vs_Mut	Mut	Unknown	Mut	Unknown	3	465	-0.0054496741205404264	0.002475553428867898	0.007925227549408324	0.7204301075268817	195.0	0.025595899170262056	0.09385163029096087	ns	Mann-Whitney U, two-sided; BH-FDR across all comparisons in this violin panel	mutation_resid_TP53	TP53 same-cell-state residual
AML_vanGalen	AML420B	TP53	status_within_timepoint	within_timepoint_label_pairwise	D14	D14	D14	Unknown_vs_WT	WT	Unknown	WT	Unknown	6	1242	-0.005732421378025751	-0.0005961470459789515	0.0051362743320467995	0.46752549651100384	1984.0	0.046120492922143985	0.12683135553589597	ns	Mann-Whitney U, two-sided; BH-FDR across all comparisons in this violin panel	mutation_resid_TP53	TP53 same-cell-state residual
AML_vanGalen	AML420B	TP53	status_within_timepoint	within_timepoint_label_pairwise	D35	D35	D35	Unknown_vs_WT	WT	Unknown	WT	Unknown	8	715	0.0049083713664346655	0.0030921638830657405	-0.001816207483368925	-0.10629370629370627	3164.0	0.6116842390205665	0.851377568913243	ns	Mann-Whitney U, two-sided; BH-FDR across all comparisons in this violin panel	mutation_resid_TP53	TP53 same-cell-state residual
AML_vanGalen	AML420B	TP53	timepoint_within_status	between_timepoint_same_label_pairwise	D0_vs_D14	D0	D14	WT	WT	WT	D0:WT	D14:WT	4	6	0.0014097295182450356	-0.005732421378025751	-0.007142150896270787	-0.5	18.0	0.2571428571428571	0.47142857142857136	ns	Mann-Whitney U, two-sided; BH-FDR across all comparisons in this violin panel	mutation_resid_TP53	TP53 same-cell-state residual
AML_vanGalen	AML420B	TP53	timepoint_within_status	between_timepoint_same_label_pairwise	D0_vs_D35	D0	D35	WT	WT	WT	D0:WT	D35:WT	4	8	0.0014097295182450356	0.0049083713664346655	0.00349864184818963	0.0	16.0	1.0	1.0	ns	Mann-Whitney U, two-sided; BH-FDR across all comparisons in this violin panel	mutation_resid_TP53	TP53 same-cell-state residual
AML_vanGalen	AML420B	TP53	timepoint_within_status	between_timepoint_same_label_pairwise	D14_vs_D35	D14	D35	WT	WT	WT	D14:WT	D35:WT	6	8	-0.005732421378025751	0.0049083713664346655	0.010640792744460417	0.625	9.0	0.05927405927405928	0.1304029304029304	ns	Mann-Whitney U, two-sided; BH-FDR across all comparisons in this violin panel	mutation_resid_TP53	TP53 same-cell-state residual
AML_vanGalen	AML420B	TP53	timepoint_within_status	between_timepoint_same_label_pairwise	D0_vs_D14	D0	D14	Unknown	Unknown	Unknown	D0:Unknown	D14:Unknown	465	1242	0.002475553428867898	-0.0005961470459789515	-0.0030717004748468495	-0.25602133222516577	362695.0	3.517268003221417e-16	1.934497401771779e-15	****	Mann-Whitney U, two-sided; BH-FDR across all comparisons in this violin panel	mutation_resid_TP53	TP53 same-cell-state residual
AML_vanGalen	AML420B	TP53	timepoint_within_status	between_timepoint_same_label_pairwise	D0_vs_D35	D0	D35	Unknown	Unknown	Unknown	D0:Unknown	D35:Unknown	465	715	0.002475553428867898	0.0030921638830657405	0.0006166104541978426	0.0171050454921422	163394.0	0.6191836864823586	0.851377568913243	ns	Mann-Whitney U, two-sided; BH-FDR across all comparisons in this violin panel	mutation_resid_TP53	TP53 same-cell-state residual
AML_vanGalen	AML420B	TP53	timepoint_within_status	between_timepoint_same_label_pairwise	D14_vs_D35	D14	D35	Unknown	Unknown	Unknown	D14:Unknown	D35:Unknown	1242	715	-0.0005961470459789515	0.0030921638830657405	0.003688310929044692	0.2952512865556345	312919.0	1.2756918287994656e-27	1.403261011679412e-26	****	Mann-Whitney U, two-sided; BH-FDR across all comparisons in this violin panel	mutation_resid_TP53	TP53 same-cell-state residual
