## Supplemental_Code for "scOPE identifies which driver-associated expression programs transfer from bulk tumors to single cells": Fig3b_tpviolin_significance_AML_vanGalen_AML420B_U2AF1_patient_filtered_sample_filtered.csv

dataset	patient	driver	comparison_family	comparison_type	timepoint	timepoint_a	timepoint_b	label	genotype_label_a	genotype_label_b	group_a	group_b	n_a	n_b	median_a	median_b	median_diff_b_minus_a	cliffs_delta_b_vs_a	mannwhitney_u	p_value	fdr_q	significance	test	score_col	score_label
AML_vanGalen	AML420B	U2AF1	timepoint_within_status	between_timepoint_same_label_pairwise	D0_vs_D14	D0	D14	Unknown	Unknown	Unknown	D0:Unknown	D14:Unknown	472	1248	0.0007158716559722139	-0.0010068856315941649	-0.0017227572875663788	-0.08896267926988266	320730.0	0.004362622651289793	0.009642215361662312	**	Mann-Whitney U, two-sided; BH-FDR across all comparisons in this violin panel	mutation_resid_U2AF1	U2AF1 same-cell-state residual
AML_vanGalen	AML420B	U2AF1	timepoint_within_status	between_timepoint_same_label_pairwise	D0_vs_D35	D0	D35	Unknown	Unknown	Unknown	D0:Unknown	D35:Unknown	472	723	0.0007158716559722139	0.00043172667792776287	-0.00028414497804445105	-0.022182760156597925	174413.0	0.51638792774681	0.51638792774681	ns	Mann-Whitney U, two-sided; BH-FDR across all comparisons in this violin panel	mutation_resid_U2AF1	U2AF1 same-cell-state residual
AML_vanGalen	AML420B	U2AF1	timepoint_within_status	between_timepoint_same_label_pairwise	D14_vs_D35	D14	D35	Unknown	Unknown	Unknown	D14:Unknown	D35:Unknown	1248	723	-0.0010068856315941649	0.00043172667792776287	0.0014386123095219278	0.07355392417633078	417968.0	0.006428143574441541	0.009642215361662312	**	Mann-Whitney U, two-sided; BH-FDR across all comparisons in this violin panel	mutation_resid_U2AF1	U2AF1 same-cell-state residual
