## Supplemental_Code for "scOPE identifies which driver-associated expression programs transfer from bulk tumors to single cells": Fig3b_tpviolin_significance_AML_vanGalen_AML420B_WT1_patient_filtered_sample_filtered.csv

dataset	patient	driver	comparison_family	comparison_type	timepoint	timepoint_a	timepoint_b	label	genotype_label_a	genotype_label_b	group_a	group_b	n_a	n_b	median_a	median_b	median_diff_b_minus_a	cliffs_delta_b_vs_a	mannwhitney_u	p_value	fdr_q	significance	test	score_col	score_label
AML_vanGalen	AML420B	WT1	timepoint_within_status	between_timepoint_same_label_pairwise	D0_vs_D14	D0	D14	Unknown	Unknown	Unknown	D0:Unknown	D14:Unknown	472	1248	0.0015994198863805986	0.004485881841163879	0.00288646195478328	0.10081893741851378	264834.0	0.0012353036716994813	0.003705911015098444	**	Mann-Whitney U, two-sided; BH-FDR across all comparisons in this violin panel	mutation_resid_WT1	WT1 same-cell-state residual
AML_vanGalen	AML420B	WT1	timepoint_within_status	between_timepoint_same_label_pairwise	D0_vs_D35	D0	D35	Unknown	Unknown	Unknown	D0:Unknown	D35:Unknown	472	723	0.0015994198863805986	0.0038523551483512913	0.0022529352619706927	0.09334341374217603	154701.0	0.00631623158837648	0.00947434738256472	**	Mann-Whitney U, two-sided; BH-FDR across all comparisons in this violin panel	mutation_resid_WT1	WT1 same-cell-state residual
AML_vanGalen	AML420B	WT1	timepoint_within_status	between_timepoint_same_label_pairwise	D14_vs_D35	D14	D35	Unknown	Unknown	Unknown	D14:Unknown	D35:Unknown	1248	723	0.004485881841163879	0.0038523551483512913	-0.0006335266928125874	-0.018397347235521555	459452.0	0.49550871674529573	0.4955087167452958	ns	Mann-Whitney U, two-sided; BH-FDR across all comparisons in this violin panel	mutation_resid_WT1	WT1 same-cell-state residual
