## Supplemental_Code for "scOPE identifies which driver-associated expression programs transfer from bulk tumors to single cells": Fig3b_tpviolin_significance_AML_vanGalen_AML420B_ZRSR2_patient_filtered_sample_filtered.csv

dataset	patient	driver	comparison_family	comparison_type	timepoint	timepoint_a	timepoint_b	label	genotype_label_a	genotype_label_b	group_a	group_b	n_a	n_b	median_a	median_b	median_diff_b_minus_a	cliffs_delta_b_vs_a	mannwhitney_u	p_value	fdr_q	significance	test	score_col	score_label
AML_vanGalen	AML420B	ZRSR2	timepoint_within_status	between_timepoint_same_label_pairwise	D0_vs_D14	D0	D14	Unknown	Unknown	Unknown	D0:Unknown	D14:Unknown	472	1248	-2.7799055759417302e-06	-6.996607307898766e-06	-4.216701731957036e-06	-0.046128042155584525	308114.0	0.13938674725786515	0.13938674725786515	ns	Mann-Whitney U, two-sided; BH-FDR across all comparisons in this violin panel	mutation_resid_ZRSR2	ZRSR2 same-cell-state residual
AML_vanGalen	AML420B	ZRSR2	timepoint_within_status	between_timepoint_same_label_pairwise	D0_vs_D35	D0	D35	Unknown	Unknown	Unknown	D0:Unknown	D35:Unknown	472	723	-2.7799055759417302e-06	2.227670497332855e-05	2.505661054927028e-05	0.2391987247110674	129814.0	2.5920101556880583e-12	3.888015233532087e-12	****	Mann-Whitney U, two-sided; BH-FDR across all comparisons in this violin panel	mutation_resid_ZRSR2	ZRSR2 same-cell-state residual
AML_vanGalen	AML420B	ZRSR2	timepoint_within_status	between_timepoint_same_label_pairwise	D14_vs_D35	D14	D35	Unknown	Unknown	Unknown	D14:Unknown	D35:Unknown	1248	723	-6.996607307898766e-06	2.227670497332855e-05	2.9273312281227315e-05	0.3343861935666914	300293.0	3.0037070562444846e-35	9.011121168733454e-35	****	Mann-Whitney U, two-sided; BH-FDR across all comparisons in this violin panel	mutation_resid_ZRSR2	ZRSR2 same-cell-state residual
