## Supplemental_Code for "scOPE identifies which driver-associated expression programs transfer from bulk tumors to single cells": Fig3b_tpviolin_significance_AML_vanGalen_AML556_ASXL1_patient_filtered_sample_filtered.csv

dataset	patient	driver	comparison_family	comparison_type	timepoint	timepoint_a	timepoint_b	label	genotype_label_a	genotype_label_b	group_a	group_b	n_a	n_b	median_a	median_b	median_diff_b_minus_a	cliffs_delta_b_vs_a	mannwhitney_u	p_value	fdr_q	significance	test	score_col	score_label
AML_vanGalen	AML556	ASXL1	timepoint_within_status	between_timepoint_same_label_pairwise	D0_vs_D15	D0	D15	Unknown	Unknown	Unknown	D0:Unknown	D15:Unknown	2266	1171	-0.0025166823075734174	0.00447719399109317	0.0069938762986665876	0.3657309667358335	841512.0	2.5262289773174124e-69	7.578686931952237e-69	****	Mann-Whitney U, two-sided; BH-FDR across all comparisons in this violin panel	mutation_resid_ASXL1	ASXL1 same-cell-state residual
AML_vanGalen	AML556	ASXL1	timepoint_within_status	between_timepoint_same_label_pairwise	D0_vs_D31	D0	D31	Unknown	Unknown	Unknown	D0:Unknown	D31:Unknown	2266	1413	-0.0025166823075734174	0.002529666554560994	0.005046348862134412	0.20995247134632455	1264810.0	7.643546618257897e-27	1.1465319927386845e-26	****	Mann-Whitney U, two-sided; BH-FDR across all comparisons in this violin panel	mutation_resid_ASXL1	ASXL1 same-cell-state residual
AML_vanGalen	AML556	ASXL1	timepoint_within_status	between_timepoint_same_label_pairwise	D15_vs_D31	D15	D31	Unknown	Unknown	Unknown	D15:Unknown	D31:Unknown	1171	1413	0.00447719399109317	0.002529666554560994	-0.001947527436532176	-0.11114979061695629	919267.0	1.1123647649653025e-06	1.1123647649653025e-06	****	Mann-Whitney U, two-sided; BH-FDR across all comparisons in this violin panel	mutation_resid_ASXL1	ASXL1 same-cell-state residual
