## Supplemental_Code for "scOPE identifies which driver-associated expression programs transfer from bulk tumors to single cells": Fig3b_tpviolin_significance_AML_vanGalen_AML556_BCORL1_patient_filtered_sample_filtered.csv

dataset	patient	driver	comparison_family	comparison_type	timepoint	timepoint_a	timepoint_b	label	genotype_label_a	genotype_label_b	group_a	group_b	n_a	n_b	median_a	median_b	median_diff_b_minus_a	cliffs_delta_b_vs_a	mannwhitney_u	p_value	fdr_q	significance	test	score_col	score_label
AML_vanGalen	AML556	BCORL1	timepoint_within_status	between_timepoint_same_label_pairwise	D0_vs_D15	D0	D15	Unknown	Unknown	Unknown	D0:Unknown	D15:Unknown	2266	1171	-8.505021349059107e-05	-8.515486183266127e-07	8.419866487226446e-05	0.5711377410696721	568990.0	2.8400365552097105e-166	8.520109665629131e-166	****	Mann-Whitney U, two-sided; BH-FDR across all comparisons in this violin panel	mutation_resid_BCORL1	BCORL1 same-cell-state residual
AML_vanGalen	AML556	BCORL1	timepoint_within_status	between_timepoint_same_label_pairwise	D0_vs_D31	D0	D31	Unknown	Unknown	Unknown	D0:Unknown	D31:Unknown	2266	1413	-8.505021349059107e-05	-5.624832527683613e-05	2.8801888213754944e-05	0.14926458325134973	1361967.0	2.422548554219935e-14	2.422548554219935e-14	****	Mann-Whitney U, two-sided; BH-FDR across all comparisons in this violin panel	mutation_resid_BCORL1	BCORL1 same-cell-state residual
AML_vanGalen	AML556	BCORL1	timepoint_within_status	between_timepoint_same_label_pairwise	D15_vs_D31	D15	D31	Unknown	Unknown	Unknown	D15:Unknown	D31:Unknown	1171	1413	-8.515486183266127e-07	-5.624832527683613e-05	-5.5396776658509514e-05	-0.3373970989161882	1106444.0	1.8313883946292006e-49	2.7470825919438007e-49	****	Mann-Whitney U, two-sided; BH-FDR across all comparisons in this violin panel	mutation_resid_BCORL1	BCORL1 same-cell-state residual
