## Supplemental_Code for "scOPE identifies which driver-associated expression programs transfer from bulk tumors to single cells": Fig3b_tpviolin_significance_AML_vanGalen_AML1012_NRAS_patient_filtered_sample_filtered.csv

dataset	patient	driver	comparison_family	comparison_type	timepoint	timepoint_a	timepoint_b	label	genotype_label_a	genotype_label_b	group_a	group_b	n_a	n_b	median_a	median_b	median_diff_b_minus_a	cliffs_delta_b_vs_a	mannwhitney_u	p_value	fdr_q	significance	test	score_col	score_label
AML_vanGalen	AML1012	NRAS	status_within_timepoint	within_timepoint_label_pairwise	D0	D0	D0	Mut_vs_WT	WT	Mut	WT	Mut	13	9	0.022312370561854367	0.024216070513417898	0.0019036999515635311	0.05982905982905984	55.0	0.8412192411771064	0.8412192411771064	ns	Mann-Whitney U, two-sided; BH-FDR across all comparisons in this violin panel	mutation_resid_NRAS	NRAS same-cell-state residual
AML_vanGalen	AML1012	NRAS	status_within_timepoint	within_timepoint_label_pairwise	D0	D0	D0	Unknown_vs_WT	WT	Unknown	WT	Unknown	13	1084	0.022312370561854367	0.01566761016539353	-0.006644760396460836	-0.2161510076639228	8569.0	0.1799889699115239	0.26998345486728587	ns	Mann-Whitney U, two-sided; BH-FDR across all comparisons in this violin panel	mutation_resid_NRAS	NRAS same-cell-state residual
AML_vanGalen	AML1012	NRAS	status_within_timepoint	within_timepoint_label_pairwise	D0	D0	D0	Unknown_vs_Mut	Mut	Unknown	Mut	Unknown	9	1084	0.024216070513417898	0.01566761016539353	-0.008548460348024367	-0.3548585485854858	6609.0	0.06651720855244327	0.1995516256573298	ns	Mann-Whitney U, two-sided; BH-FDR across all comparisons in this violin panel	mutation_resid_NRAS	NRAS same-cell-state residual
